# Trans-Allosteric Activation Releases Distinct Conformational Traps in Kinase Heterodimers

**DOI:** 10.64898/2026.08.31.748385

**Authors:** Akira Imamoto, Yichao Wu, Ai Shinobu, Mariko Okada

## Abstract

Protein kinases function as dynamic, mechanically coupled nodes, yet the conformational drivers of multimeric activation remain unclear. Here, we present AlloQuant, a computational suite that translates AlphaFold3 structural ensembles into quantitative metrics of kinase regulation, including internal network rigidity, metastable-state populations, and sub-angstrom conformational drivers. Applying AlloQuant to CDK1, we demonstrate that binding of the Cyclin B1 (CCNB1) cofactor mechanically decouples a hyper-rigid inactive kinase core, allowing activating phosphorylation (pT161) to subsequently re-impose localized tension on the catalytic machinery. Conversely, the C-terminal Src kinase (CSK) faces a distinct conformational trap. While nucleotide-free monomeric CSK spontaneously samples a pre-active geometry, ATP binding excludes the active αC-In conformation in all but 1 of 225 models. We show that docking partner engagement overcomes this blockade. Autophosphorylation of SRC at the activation loop (Y419) redistributes SRC conformational states without altering bulk rigidity. This redistribution is structurally coupled to the conformational state of CSK via the regulatory spine, not the catalytic machinery. Rather than mechanically deforming CSK, SRC engagement acts by conformational selection, committing roughly a quarter of CSK molecules to a fully active state. Thus, trans-allosteric kinase activation operates by defining the accessible conformational landscape of the receiver kinase. That control is exerted through mechanical remodeling in cofactor-dependent complexes and through conformational selection in transient kinase-kinase heterodimers. These findings establish AlloQuant as a general framework for quantifying how a binding partner reshapes a kinase’s conformational landscape, applicable across the kinome because it assigns landmarks by profile-HMM alignment.

**AUTHOR SUMMARY:** Protein kinases act as molecular switches that regulate processes such as cell division; their dysregulation is a hallmark of cancer. Many kinases cannot activate autonomously and must instead dock with partner proteins. Such activation is hard to observe, being structural rather than chemical. Artificial-intelligence structure prediction now yields diverse conformational ensembles, not single snapshots. To analyze them we developed AlloQuant, which quantifies protein rigidity and favored conformational states. Applied to two kinase pairs, AlloQuant revealed that partner binding releases structural traps through radically different mechanisms. In the cell-division kinase CDK1, the partner loosens an overly rigid catalytic core, priming it for a chemical modification that then re-tightens the active site. In the kinase CSK, by contrast, the ATP fuel required for catalysis prevents the active shape from forming, making a docking partner essential. Partner binding does not forcibly reshape CSK; it biases the structural odds, committing a fraction of molecules to the active form. Because AlloQuant works on any ensemble of structures, the same measurements can gauge how a binding partner reshapes the conformational options of other proteins, and identifying the traps that restrict activation will improve predictions of how a partner or a targeted therapeutic can spring them.
