## Supplementary material for "Trans-Allosteric Activation Releases Distinct Conformational Traps in Kinase Heterodimers": S3 Data: chain_local_rmsf.csv

Condition	Chain	Chain_ID	N_Models	Residues	Median_RMSF_A	P90_RMSF_A	Pct_Residues_Above_Threshold	Mean_pLDDT
+CCNB1	CDK1	A	100	297	0.39	1.772	32.7	90.8
+CCNB1	CCNB1	B	100	268	0.142	0.384	7.1	95.1
+CCNB1+ATP	CDK1	A	100	297	0.226	0.807	14.5	92.8
+CCNB1+ATP	CCNB1	B	100	268	0.118	0.257	4.9	95.2
pT161 (active)	CDK1	A	100	297	0.139	0.371	6.4	95.6
pT161 (active)	CCNB1	B	100	268	0.116	0.208	3.4	95.8
triple-P	CDK1	A	100	297	0.166	0.391	7.4	94.0
triple-P	CCNB1	B	100	268	0.128	0.242	5.2	95.3
