## Supplementary material for "Trans-Allosteric Activation Releases Distinct Conformational Traps in Kinase Heterodimers": S3 Data: Phase0_AF3_Quality_Summary.csv

Condition	N_Models	Mean_pTM	Mean_ipTM	Pct_High_Conf_Interface
cdk1 [CDK1 = Holo]	100	0.9182	0.94	100
cdk1-pt14-py15-pt161 ccnb1 [CDK1 = Holo]	100	0.9353	0.9312	100
cdk1-pt161 ccnb1 [CDK1 = Holo]	100	0.9393999999999999	0.9197000000000001	100
cdk1 ccnb1 [CDK1 = Holo]	100	0.9124	0.8933	100
cdk1 ccnb1 [CDK1 = Apo]	100	0.8572	0.8578	100
cdk1 [CDK1 = Apo]	100	0.903	NA	0
