## Supplementary material for "Trans-Allosteric Activation Releases Distinct Conformational Traps in Kinase Heterodimers": S3 Data: Phase2_Pairwise_Categorical_Stats.csv

Structural_Feature	Group_1	Group_2	Target_State	p_value	p.adj	p.adj.signif
State	cdk1 [CDK1 = Apo]	cdk1 [CDK1 = Holo]	Active (BLAminus)	8.250032922358664e-10	1.100004389647822e-9	****
State	cdk1 [CDK1 = Apo]	cdk1 ccnb1 [CDK1 = Apo]	Active (BLAminus)	4.962206221845114e-28	7.443309332767672e-28	****
State	cdk1 [CDK1 = Apo]	cdk1 ccnb1 [CDK1 = Holo]	Active (BLAminus)	2.993396741555797e-31	5.131537271238509e-31	****
State	cdk1 [CDK1 = Apo]	cdk1-pt14-py15-pt161 ccnb1 [CDK1 = Holo]	Active (BLAminus)	2.993396741555797e-31	5.131537271238509e-31	****
State	cdk1 [CDK1 = Apo]	cdk1-pt161 ccnb1 [CDK1 = Holo]	Active (BLAminus)	2.993396741555797e-31	5.131537271238509e-31	****
State	cdk1 [CDK1 = Holo]	cdk1 ccnb1 [CDK1 = Apo]	Active (BLAminus)	1.1377326330670701e-55	3.41319789920121e-55	****
State	cdk1 [CDK1 = Holo]	cdk1 ccnb1 [CDK1 = Holo]	Active (BLAminus)	2.2087606931994895e-59	8.835042772797958e-59	****
State	cdk1 [CDK1 = Holo]	cdk1-pt14-py15-pt161 ccnb1 [CDK1 = Holo]	Active (BLAminus)	2.2087606931994895e-59	8.835042772797958e-59	****
State	cdk1 [CDK1 = Holo]	cdk1-pt161 ccnb1 [CDK1 = Holo]	Active (BLAminus)	2.2087606931994895e-59	8.835042772797958e-59	****
State	cdk1 ccnb1 [CDK1 = Apo]	cdk1 ccnb1 [CDK1 = Holo]	Active (BLAminus)	0.4974874371859297	0.4974874371859297	ns
State	cdk1 ccnb1 [CDK1 = Apo]	cdk1-pt14-py15-pt161 ccnb1 [CDK1 = Holo]	Active (BLAminus)	0.4974874371859297	0.4974874371859297	ns
State	cdk1 ccnb1 [CDK1 = Apo]	cdk1-pt161 ccnb1 [CDK1 = Holo]	Active (BLAminus)	0.4974874371859297	0.4974874371859297	ns
C_Helix	cdk1 [CDK1 = Apo]	cdk1 [CDK1 = Holo]	In	5.7102464859804477e-8	7.613661981307263e-8	****
C_Helix	cdk1 [CDK1 = Apo]	cdk1 ccnb1 [CDK1 = Apo]	In	2.0069921450762027e-21	3.010488217614304e-21	****
C_Helix	cdk1 [CDK1 = Apo]	cdk1 ccnb1 [CDK1 = Holo]	In	1.1119742785180101e-34	1.9062416203165887e-34	****
C_Helix	cdk1 [CDK1 = Apo]	cdk1-pt14-py15-pt161 ccnb1 [CDK1 = Holo]	In	1.1119742785180101e-34	1.9062416203165887e-34	****
C_Helix	cdk1 [CDK1 = Apo]	cdk1-pt161 ccnb1 [CDK1 = Holo]	In	1.1119742785180101e-34	1.9062416203165887e-34	****
C_Helix	cdk1 [CDK1 = Holo]	cdk1 ccnb1 [CDK1 = Apo]	In	9.75588545533144e-44	2.9267656365994323e-43	****
C_Helix	cdk1 [CDK1 = Holo]	cdk1 ccnb1 [CDK1 = Holo]	In	2.2087606931994895e-59	8.835042772797958e-59	****
C_Helix	cdk1 [CDK1 = Holo]	cdk1-pt14-py15-pt161 ccnb1 [CDK1 = Holo]	In	2.2087606931994895e-59	8.835042772797958e-59	****
C_Helix	cdk1 [CDK1 = Holo]	cdk1-pt161 ccnb1 [CDK1 = Holo]	In	2.2087606931994895e-59	8.835042772797958e-59	****
C_Helix	cdk1 ccnb1 [CDK1 = Apo]	cdk1 ccnb1 [CDK1 = Holo]	In	3.4396651419493074e-4	3.4396651419493074e-4	***
C_Helix	cdk1 ccnb1 [CDK1 = Apo]	cdk1-pt14-py15-pt161 ccnb1 [CDK1 = Holo]	In	3.4396651419493074e-4	3.4396651419493074e-4	***
C_Helix	cdk1 ccnb1 [CDK1 = Apo]	cdk1-pt161 ccnb1 [CDK1 = Holo]	In	3.4396651419493074e-4	3.4396651419493074e-4	***
R_Spine	cdk1 [CDK1 = Apo]	cdk1 [CDK1 = Holo]	Intact	1.1377326330670701e-55	1.1377326330670701e-55	****
R_Spine	cdk1 [CDK1 = Holo]	cdk1 ccnb1 [CDK1 = Apo]	Intact	1.1377326330670701e-55	1.1377326330670701e-55	****
R_Spine	cdk1 [CDK1 = Holo]	cdk1 ccnb1 [CDK1 = Holo]	Intact	1.1377326330670701e-55	1.1377326330670701e-55	****
R_Spine	cdk1 [CDK1 = Holo]	cdk1-pt14-py15-pt161 ccnb1 [CDK1 = Holo]	Intact	1.1377326330670701e-55	1.1377326330670701e-55	****
R_Spine	cdk1 [CDK1 = Holo]	cdk1-pt161 ccnb1 [CDK1 = Holo]	Intact	1.1377326330670701e-55	1.1377326330670701e-55	****
