## Supplementary material for "Trans-Allosteric Activation Releases Distinct Conformational Traps in Kinase Heterodimers": S3 Data: Phase4_Kruskal_Summary.csv

Metric	.y.	n	statistic	df	p	method	p.adj	p.adj.signif
Cleft_Gape_Dist	Distance	600	311.3808410384119	5	3.5799999999999997e-65	Kruskal-Wallis	7.518e-65	****
CoFactor_ActLoop_Dist	Distance	400	165.91180065807671	3	9.710000000000001e-36	Kruskal-Wallis	1.0732105263157897e-35	****
CoFactor_aC_Dist	Distance	400	204.52705182752322	3	4.44e-44	Kruskal-Wallis	5.8275e-44	****
D1_Dist	Distance	600	480.6917088673579	5	1.1699999999999998e-101	Kruskal-Wallis	1.2284999999999998e-100	****
D220_HRD_Dist	Distance	600	429.5502341956151	5	1.2599999999999997e-90	Kruskal-Wallis	6.614999999999999e-90	****
D2_Dist	Distance	600	298.93113525782144	5	1.6999999999999997e-62	Kruskal-Wallis	3.245454545454545e-62	****
DFG_ATP_Dist	Distance	400	239.08895478811212	3	1.5e-51	Kruskal-Wallis	2.1e-51	****
DFG_Mg_Dist	Distance	400	79.439430630647	3	4.05e-17	Kruskal-Wallis	4.05e-17	****
HRD_ATP_Dist	Distance	400	260.8787637325006	3	2.9e-56	Kruskal-Wallis	4.684615384615384e-56	****
I150_HRD_Dist	Distance	600	336.5784201427514	5	1.3599999999999999e-70	Kruskal-Wallis	3.173333333333333e-70	****
K105_E107_Dist	Distance	600	252.2996874684871	5	1.7599999999999998e-52	Kruskal-Wallis	2.6399999999999997e-52	****
K105_E121_Dist	Distance	600	273.0813230456671	5	6.1e-57	Kruskal-Wallis	1.0675e-56	****
K105_N99_Dist	Distance	600	195.45198042502713	5	2.67e-40	Kruskal-Wallis	3.115e-40	****
Mg_Hijack_Dist	Distance	400	91.51143649488783	3	1.04e-19	Kruskal-Wallis	1.0920000000000001e-19	****
PLoop_ATP_Dist	Distance	400	202.90896205883615	3	9.92e-44	Kruskal-Wallis	1.2254117647058825e-43	****
SB_Dist	Distance	600	425.8693267518086	5	7.859999999999999e-90	Kruskal-Wallis	3.3012e-89	****
Shell_M118_M120_Dist	Distance	600	375.969032932058	5	4.469999999999999e-79	Kruskal-Wallis	1.5644999999999996e-78	****
Spine_Bridge_Dist	Distance	600	479.8692762205896	5	1.7699999999999996e-101	Kruskal-Wallis	1.2389999999999998e-100	****
V104_RS2_Dist	Distance	600	498.85409950698556	5	1.4099999999999998e-105	Kruskal-Wallis	2.960999999999999e-104	****
Y156_N99_Dist	Distance	600	350.91594378342904	5	1.1099999999999999e-73	Kruskal-Wallis	3.33e-73	****
aCb4_aE_Dist	Distance	600	347.6865218748823	5	5.5099999999999993e-73	Kruskal-Wallis	1.446375e-72	****
