## Supplementary material for "Trans-Allosteric Activation Releases Distinct Conformational Traps in Kinase Heterodimers": S3 Data: Phase4_Pairwise_Summary.csv

Metric	.y.	group1	group2	n1	n2	statistic	p	p.adj	p.adj.signif
Cleft_Gape_Dist	Distance	cdk1 [CDK1 = Apo]	cdk1 [CDK1 = Holo]	100	100	10000	2.53e-34	9.79e-34	****
Cleft_Gape_Dist	Distance	cdk1 [CDK1 = Apo]	cdk1 ccnb1 [CDK1 = Apo]	100	100	4705.5	0.473	0.507	ns
Cleft_Gape_Dist	Distance	cdk1 [CDK1 = Apo]	cdk1 ccnb1 [CDK1 = Holo]	100	100	5058.5	0.887	0.887	ns
Cleft_Gape_Dist	Distance	cdk1 [CDK1 = Apo]	cdk1-pt14-py15-pt161 ccnb1 [CDK1 = Holo]	100	100	2059	6.72e-13	1.26e-12	****
Cleft_Gape_Dist	Distance	cdk1 [CDK1 = Apo]	cdk1-pt161 ccnb1 [CDK1 = Holo]	100	100	1646.5	2.55e-16	6.38e-16	****
Cleft_Gape_Dist	Distance	cdk1 [CDK1 = Holo]	cdk1 ccnb1 [CDK1 = Apo]	100	100	349.5	6.42e-30	1.9300000000000002e-29	****
Cleft_Gape_Dist	Distance	cdk1 [CDK1 = Holo]	cdk1 ccnb1 [CDK1 = Holo]	100	100	1	2.6099999999999997e-34	9.79e-34	****
Cleft_Gape_Dist	Distance	cdk1 [CDK1 = Holo]	cdk1-pt14-py15-pt161 ccnb1 [CDK1 = Holo]	100	100	0	2.54e-34	9.79e-34	****
Cleft_Gape_Dist	Distance	cdk1 [CDK1 = Holo]	cdk1-pt161 ccnb1 [CDK1 = Holo]	100	100	0	2.53e-34	9.79e-34	****
Cleft_Gape_Dist	Distance	cdk1 ccnb1 [CDK1 = Apo]	cdk1 ccnb1 [CDK1 = Holo]	100	100	5363.5	0.375	0.433	ns
Cleft_Gape_Dist	Distance	cdk1 ccnb1 [CDK1 = Apo]	cdk1-pt14-py15-pt161 ccnb1 [CDK1 = Holo]	100	100	3397	9.02e-5	1.35e-4	***
Cleft_Gape_Dist	Distance	cdk1 ccnb1 [CDK1 = Apo]	cdk1-pt161 ccnb1 [CDK1 = Holo]	100	100	3723.5	0.002	0.002	**
Cleft_Gape_Dist	Distance	cdk1 ccnb1 [CDK1 = Holo]	cdk1-pt14-py15-pt161 ccnb1 [CDK1 = Holo]	100	100	2112	1.72e-12	2.87e-12	****
Cleft_Gape_Dist	Distance	cdk1 ccnb1 [CDK1 = Holo]	cdk1-pt161 ccnb1 [CDK1 = Holo]	100	100	1861.5	1.75e-14	3.75e-14	****
Cleft_Gape_Dist	Distance	cdk1-pt14-py15-pt161 ccnb1 [CDK1 = Holo]	cdk1-pt161 ccnb1 [CDK1 = Holo]	100	100	5488	0.234	0.293	ns
CoFactor_ActLoop_Dist	Distance	cdk1 ccnb1 [CDK1 = Apo]	cdk1 ccnb1 [CDK1 = Holo]	100	100	7779.5	1.11e-11	2.22e-11	****
CoFactor_ActLoop_Dist	Distance	cdk1 ccnb1 [CDK1 = Apo]	cdk1-pt14-py15-pt161 ccnb1 [CDK1 = Holo]	100	100	3614	7.1e-4	8.52e-4	***
CoFactor_ActLoop_Dist	Distance	cdk1 ccnb1 [CDK1 = Apo]	cdk1-pt161 ccnb1 [CDK1 = Holo]	100	100	3599.5	6.24e-4	8.52e-4	***
CoFactor_ActLoop_Dist	Distance	cdk1 ccnb1 [CDK1 = Holo]	cdk1-pt14-py15-pt161 ccnb1 [CDK1 = Holo]	100	100	311	2.17e-30	6.899999999999999e-30	****
CoFactor_ActLoop_Dist	Distance	cdk1 ccnb1 [CDK1 = Holo]	cdk1-pt161 ccnb1 [CDK1 = Holo]	100	100	313	2.3e-30	6.899999999999999e-30	****
CoFactor_ActLoop_Dist	Distance	cdk1-pt14-py15-pt161 ccnb1 [CDK1 = Holo]	cdk1-pt161 ccnb1 [CDK1 = Holo]	100	100	4899.5	0.807	0.807	ns
CoFactor_aC_Dist	Distance	cdk1 ccnb1 [CDK1 = Apo]	cdk1 ccnb1 [CDK1 = Holo]	100	100	1110	1.94e-21	3.88e-21	****
CoFactor_aC_Dist	Distance	cdk1 ccnb1 [CDK1 = Apo]	cdk1-pt14-py15-pt161 ccnb1 [CDK1 = Holo]	100	100	694	6.640000000000001e-26	2.51e-25	****
CoFactor_aC_Dist	Distance	cdk1 ccnb1 [CDK1 = Apo]	cdk1-pt161 ccnb1 [CDK1 = Holo]	100	100	704	8.38e-26	2.51e-25	****
CoFactor_aC_Dist	Distance	cdk1 ccnb1 [CDK1 = Holo]	cdk1-pt14-py15-pt161 ccnb1 [CDK1 = Holo]	100	100	1866	1.71e-14	2.05e-14	****
CoFactor_aC_Dist	Distance	cdk1 ccnb1 [CDK1 = Holo]	cdk1-pt161 ccnb1 [CDK1 = Holo]	100	100	1834.5	9.24e-15	1.39e-14	****
CoFactor_aC_Dist	Distance	cdk1-pt14-py15-pt161 ccnb1 [CDK1 = Holo]	cdk1-pt161 ccnb1 [CDK1 = Holo]	100	100	5072.5	0.86	0.86	ns
D1_Dist	Distance	cdk1 [CDK1 = Apo]	cdk1 [CDK1 = Holo]	100	100	200	9.189999999999999e-32	1.7199999999999997e-31	****
D1_Dist	Distance	cdk1 [CDK1 = Apo]	cdk1 ccnb1 [CDK1 = Apo]	100	100	5574	0.161	0.161	ns
D1_Dist	Distance	cdk1 [CDK1 = Apo]	cdk1 ccnb1 [CDK1 = Holo]	100	100	8999.5	1.42e-22	1.6400000000000001e-22	****
D1_Dist	Distance	cdk1 [CDK1 = Apo]	cdk1-pt14-py15-pt161 ccnb1 [CDK1 = Holo]	100	100	9100	1.2099999999999999e-23	1.5099999999999998e-23	****
D1_Dist	Distance	cdk1 [CDK1 = Apo]	cdk1-pt161 ccnb1 [CDK1 = Holo]	100	100	9100	1.1799999999999999e-23	1.5099999999999998e-23	****
D1_Dist	Distance	cdk1 [CDK1 = Holo]	cdk1 ccnb1 [CDK1 = Apo]	100	100	9800	9.18e-32	1.7199999999999997e-31	****
D1_Dist	Distance	cdk1 [CDK1 = Holo]	cdk1 ccnb1 [CDK1 = Holo]	100	100	9800	8.569999999999999e-32	1.7199999999999997e-31	****
D1_Dist	Distance	cdk1 [CDK1 = Holo]	cdk1-pt14-py15-pt161 ccnb1 [CDK1 = Holo]	100	100	9800	8.47e-32	1.7199999999999997e-31	****
D1_Dist	Distance	cdk1 [CDK1 = Holo]	cdk1-pt161 ccnb1 [CDK1 = Holo]	100	100	9800	8.17e-32	1.7199999999999997e-31	****
D1_Dist	Distance	cdk1 ccnb1 [CDK1 = Apo]	cdk1 ccnb1 [CDK1 = Holo]	100	100	9887	6.790000000000001e-33	3.4e-32	****
D1_Dist	Distance	cdk1 ccnb1 [CDK1 = Apo]	cdk1-pt14-py15-pt161 ccnb1 [CDK1 = Holo]	100	100	10000	2.3199999999999997e-34	1.74e-33	****
D1_Dist	Distance	cdk1 ccnb1 [CDK1 = Apo]	cdk1-pt161 ccnb1 [CDK1 = Holo]	100	100	10000	2.2299999999999997e-34	1.74e-33	****
D1_Dist	Distance	cdk1 ccnb1 [CDK1 = Holo]	cdk1-pt14-py15-pt161 ccnb1 [CDK1 = Holo]	100	100	9718	7.98e-31	1.2e-30	****
D1_Dist	Distance	cdk1 ccnb1 [CDK1 = Holo]	cdk1-pt161 ccnb1 [CDK1 = Holo]	100	100	9767	1.8999999999999998e-31	3.1699999999999998e-31	****
D1_Dist	Distance	cdk1-pt14-py15-pt161 ccnb1 [CDK1 = Holo]	cdk1-pt161 ccnb1 [CDK1 = Holo]	100	100	4304.5	0.088	0.094	ns
D220_HRD_Dist	Distance	cdk1 [CDK1 = Apo]	cdk1 [CDK1 = Holo]	100	100	7281.5	2.13e-8	3.2e-8	****
D220_HRD_Dist	Distance	cdk1 [CDK1 = Apo]	cdk1 ccnb1 [CDK1 = Apo]	100	100	0.5	2.27e-34	4.26e-34	****
D220_HRD_Dist	Distance	cdk1 [CDK1 = Apo]	cdk1 ccnb1 [CDK1 = Holo]	100	100	0	2.13e-34	4.26e-34	****
D220_HRD_Dist	Distance	cdk1 [CDK1 = Apo]	cdk1-pt14-py15-pt161 ccnb1 [CDK1 = Holo]	100	100	0	2.04e-34	4.26e-34	****
D220_HRD_Dist	Distance	cdk1 [CDK1 = Apo]	cdk1-pt161 ccnb1 [CDK1 = Holo]	100	100	0	1.93e-34	4.26e-34	****
D220_HRD_Dist	Distance	cdk1 [CDK1 = Holo]	cdk1 ccnb1 [CDK1 = Apo]	100	100	0	1.9099999999999999e-34	4.26e-34	****
D220_HRD_Dist	Distance	cdk1 [CDK1 = Holo]	cdk1 ccnb1 [CDK1 = Holo]	100	100	0	1.8199999999999999e-34	4.26e-34	****
D220_HRD_Dist	Distance	cdk1 [CDK1 = Holo]	cdk1-pt14-py15-pt161 ccnb1 [CDK1 = Holo]	100	100	0	1.74e-34	4.26e-34	****
D220_HRD_Dist	Distance	cdk1 [CDK1 = Holo]	cdk1-pt161 ccnb1 [CDK1 = Holo]	100	100	0	1.65e-34	4.26e-34	****
D220_HRD_Dist	Distance	cdk1 ccnb1 [CDK1 = Apo]	cdk1 ccnb1 [CDK1 = Holo]	100	100	5234	0.566	0.606	ns
D220_HRD_Dist	Distance	cdk1 ccnb1 [CDK1 = Apo]	cdk1-pt14-py15-pt161 ccnb1 [CDK1 = Holo]	100	100	7047.5	5.06e-7	5.84e-7	****
D220_HRD_Dist	Distance	cdk1 ccnb1 [CDK1 = Apo]	cdk1-pt161 ccnb1 [CDK1 = Holo]	100	100	7107.5	2.29e-7	2.86e-7	****
D220_HRD_Dist	Distance	cdk1 ccnb1 [CDK1 = Holo]	cdk1-pt14-py15-pt161 ccnb1 [CDK1 = Holo]	100	100	7253.5	2.98e-8	4.06e-8	****
D220_HRD_Dist	Distance	cdk1 ccnb1 [CDK1 = Holo]	cdk1-pt161 ccnb1 [CDK1 = Holo]	100	100	7293.5	1.65e-8	2.75e-8	****
D220_HRD_Dist	Distance	cdk1-pt14-py15-pt161 ccnb1 [CDK1 = Holo]	cdk1-pt161 ccnb1 [CDK1 = Holo]	100	100	4954	0.911	0.911	ns
D2_Dist	Distance	cdk1 [CDK1 = Apo]	cdk1 [CDK1 = Holo]	100	100	196	8.11e-32	2.7299999999999997e-31	****
D2_Dist	Distance	cdk1 [CDK1 = Apo]	cdk1 ccnb1 [CDK1 = Apo]	100	100	3225.5	1.46e-5	1.99e-5	****
D2_Dist	Distance	cdk1 [CDK1 = Apo]	cdk1 ccnb1 [CDK1 = Holo]	100	100	1942.5	7.94e-14	1.98e-13	****
D2_Dist	Distance	cdk1 [CDK1 = Apo]	cdk1-pt14-py15-pt161 ccnb1 [CDK1 = Holo]	100	100	2779.5	5.73e-8	8.6e-8	****
D2_Dist	Distance	cdk1 [CDK1 = Apo]	cdk1-pt161 ccnb1 [CDK1 = Holo]	100	100	2050.5	5.68e-13	1.22e-12	****
D2_Dist	Distance	cdk1 [CDK1 = Holo]	cdk1 ccnb1 [CDK1 = Apo]	100	100	9800	9.11e-32	2.7299999999999997e-31	****
D2_Dist	Distance	cdk1 [CDK1 = Holo]	cdk1 ccnb1 [CDK1 = Holo]	100	100	9800	9.02e-32	2.7299999999999997e-31	****
D2_Dist	Distance	cdk1 [CDK1 = Holo]	cdk1-pt14-py15-pt161 ccnb1 [CDK1 = Holo]	100	100	9800	8.849999999999999e-32	2.7299999999999997e-31	****
D2_Dist	Distance	cdk1 [CDK1 = Holo]	cdk1-pt161 ccnb1 [CDK1 = Holo]	100	100	9800	8.97e-32	2.7299999999999997e-31	****
D2_Dist	Distance	cdk1 ccnb1 [CDK1 = Apo]	cdk1 ccnb1 [CDK1 = Holo]	100	100	3700.5	0.002	0.002	**
D2_Dist	Distance	cdk1 ccnb1 [CDK1 = Apo]	cdk1-pt14-py15-pt161 ccnb1 [CDK1 = Holo]	100	100	5180.5	0.66	0.66	ns
D2_Dist	Distance	cdk1 ccnb1 [CDK1 = Apo]	cdk1-pt161 ccnb1 [CDK1 = Holo]	100	100	4057.5	0.021	0.023	*
D2_Dist	Distance	cdk1 ccnb1 [CDK1 = Holo]	cdk1-pt14-py15-pt161 ccnb1 [CDK1 = Holo]	100	100	7869.5	2.29e-12	4.29e-12	****
D2_Dist	Distance	cdk1 ccnb1 [CDK1 = Holo]	cdk1-pt161 ccnb1 [CDK1 = Holo]	100	100	6085	0.008	0.009	**
D2_Dist	Distance	cdk1-pt14-py15-pt161 ccnb1 [CDK1 = Holo]	cdk1-pt161 ccnb1 [CDK1 = Holo]	100	100	2617.5	5.66e-9	9.43e-9	****
DFG_ATP_Dist	Distance	cdk1 [CDK1 = Holo]	cdk1 ccnb1 [CDK1 = Holo]	100	100	9788.5	1.2699999999999998e-31	7.62e-31	****
DFG_ATP_Dist	Distance	cdk1 [CDK1 = Holo]	cdk1-pt14-py15-pt161 ccnb1 [CDK1 = Holo]	100	100	8103.5	3.34e-14	4.01e-14	****
DFG_ATP_Dist	Distance	cdk1 [CDK1 = Holo]	cdk1-pt161 ccnb1 [CDK1 = Holo]	100	100	8683	2.26e-19	3.39e-19	****
DFG_ATP_Dist	Distance	cdk1 ccnb1 [CDK1 = Holo]	cdk1-pt14-py15-pt161 ccnb1 [CDK1 = Holo]	100	100	571.5	2.7400000000000002e-27	8.22e-27	****
DFG_ATP_Dist	Distance	cdk1 ccnb1 [CDK1 = Holo]	cdk1-pt161 ccnb1 [CDK1 = Holo]	100	100	910	1.6299999999999997e-23	3.2599999999999994e-23	****
DFG_ATP_Dist	Distance	cdk1-pt14-py15-pt161 ccnb1 [CDK1 = Holo]	cdk1-pt161 ccnb1 [CDK1 = Holo]	100	100	6406	5.92e-4	5.92e-4	***
DFG_Mg_Dist	Distance	cdk1 [CDK1 = Holo]	cdk1 ccnb1 [CDK1 = Holo]	100	100	2747.5	3.7e-8	7.4e-8	****
DFG_Mg_Dist	Distance	cdk1 [CDK1 = Holo]	cdk1-pt14-py15-pt161 ccnb1 [CDK1 = Holo]	100	100	6740.5	2.08e-5	3.12e-5	****
DFG_Mg_Dist	Distance	cdk1 [CDK1 = Holo]	cdk1-pt161 ccnb1 [CDK1 = Holo]	100	100	3950	0.01	0.01	**
DFG_Mg_Dist	Distance	cdk1 ccnb1 [CDK1 = Holo]	cdk1-pt14-py15-pt161 ccnb1 [CDK1 = Holo]	100	100	7907.5	1.19e-12	7.14e-12	****
DFG_Mg_Dist	Distance	cdk1 ccnb1 [CDK1 = Holo]	cdk1-pt161 ccnb1 [CDK1 = Holo]	100	100	6557.5	1.41e-4	1.69e-4	***
DFG_Mg_Dist	Distance	cdk1-pt14-py15-pt161 ccnb1 [CDK1 = Holo]	cdk1-pt161 ccnb1 [CDK1 = Holo]	100	100	2315	5.16e-11	1.55e-10	****
HRD_ATP_Dist	Distance	cdk1 [CDK1 = Holo]	cdk1 ccnb1 [CDK1 = Holo]	100	100	643.5	1.8600000000000002e-26	3.7200000000000004e-26	****
HRD_ATP_Dist	Distance	cdk1 [CDK1 = Holo]	cdk1-pt14-py15-pt161 ccnb1 [CDK1 = Holo]	100	100	6	3.05e-34	9.149999999999999e-34	****
HRD_ATP_Dist	Distance	cdk1 [CDK1 = Holo]	cdk1-pt161 ccnb1 [CDK1 = Holo]	100	100	2.5	2.74e-34	9.149999999999999e-34	****
HRD_ATP_Dist	Distance	cdk1 ccnb1 [CDK1 = Holo]	cdk1-pt14-py15-pt161 ccnb1 [CDK1 = Holo]	100	100	1481	8.16e-18	1.22e-17	****
HRD_ATP_Dist	Distance	cdk1 ccnb1 [CDK1 = Holo]	cdk1-pt161 ccnb1 [CDK1 = Holo]	100	100	1983	1.7e-13	2.04e-13	****
HRD_ATP_Dist	Distance	cdk1-pt14-py15-pt161 ccnb1 [CDK1 = Holo]	cdk1-pt161 ccnb1 [CDK1 = Holo]	100	100	5617	0.132	0.132	ns
I150_HRD_Dist	Distance	cdk1 [CDK1 = Apo]	cdk1 [CDK1 = Holo]	100	100	118.5	8.1e-33	2.43e-32	****
I150_HRD_Dist	Distance	cdk1 [CDK1 = Apo]	cdk1 ccnb1 [CDK1 = Apo]	100	100	6482.5	2.91e-4	3.36e-4	***
I150_HRD_Dist	Distance	cdk1 [CDK1 = Apo]	cdk1 ccnb1 [CDK1 = Holo]	100	100	4554	0.276	0.296	ns
I150_HRD_Dist	Distance	cdk1 [CDK1 = Apo]	cdk1-pt14-py15-pt161 ccnb1 [CDK1 = Holo]	100	100	3259	2.05e-5	2.8e-5	****
I150_HRD_Dist	Distance	cdk1 [CDK1 = Apo]	cdk1-pt161 ccnb1 [CDK1 = Holo]	100	100	3384	7.71e-5	9.64e-5	****
I150_HRD_Dist	Distance	cdk1 [CDK1 = Holo]	cdk1 ccnb1 [CDK1 = Apo]	100	100	9973.5	5.28e-34	7.92e-33	****
I150_HRD_Dist	Distance	cdk1 [CDK1 = Holo]	cdk1 ccnb1 [CDK1 = Holo]	100	100	9945	1.1400000000000001e-33	8.55e-33	****
I150_HRD_Dist	Distance	cdk1 [CDK1 = Holo]	cdk1-pt14-py15-pt161 ccnb1 [CDK1 = Holo]	100	100	9899	4.51e-33	1.6899999999999998e-32	****
I150_HRD_Dist	Distance	cdk1 [CDK1 = Holo]	cdk1-pt161 ccnb1 [CDK1 = Holo]	100	100	9909	3.34e-33	1.6699999999999998e-32	****
I150_HRD_Dist	Distance	cdk1 ccnb1 [CDK1 = Apo]	cdk1 ccnb1 [CDK1 = Holo]	100	100	2198.5	7.12e-12	1.19e-11	****
I150_HRD_Dist	Distance	cdk1 ccnb1 [CDK1 = Apo]	cdk1-pt14-py15-pt161 ccnb1 [CDK1 = Holo]	100	100	1220	2.31e-20	5.78e-20	****
I150_HRD_Dist	Distance	cdk1 ccnb1 [CDK1 = Apo]	cdk1-pt161 ccnb1 [CDK1 = Holo]	100	100	1314	1.92e-19	4.11e-19	****
I150_HRD_Dist	Distance	cdk1 ccnb1 [CDK1 = Holo]	cdk1-pt14-py15-pt161 ccnb1 [CDK1 = Holo]	100	100	2184	5.13e-12	9.62e-12	****
I150_HRD_Dist	Distance	cdk1 ccnb1 [CDK1 = Holo]	cdk1-pt161 ccnb1 [CDK1 = Holo]	100	100	2363.5	1.01e-10	1.52e-10	****
I150_HRD_Dist	Distance	cdk1-pt14-py15-pt161 ccnb1 [CDK1 = Holo]	cdk1-pt161 ccnb1 [CDK1 = Holo]	100	100	5312.5	0.444	0.444	ns
K105_E107_Dist	Distance	cdk1 [CDK1 = Apo]	cdk1 [CDK1 = Holo]	100	100	8948.5	4.84e-22	1.8100000000000002e-21	****
K105_E107_Dist	Distance	cdk1 [CDK1 = Apo]	cdk1 ccnb1 [CDK1 = Apo]	100	100	8888	2.0600000000000002e-21	5.15e-21	****
K105_E107_Dist	Distance	cdk1 [CDK1 = Apo]	cdk1 ccnb1 [CDK1 = Holo]	100	100	9165	2.37e-24	1.1799999999999999e-23	****
K105_E107_Dist	Distance	cdk1 [CDK1 = Apo]	cdk1-pt14-py15-pt161 ccnb1 [CDK1 = Holo]	100	100	9710	1.1599999999999999e-30	8.7e-30	****
K105_E107_Dist	Distance	cdk1 [CDK1 = Apo]	cdk1-pt161 ccnb1 [CDK1 = Holo]	100	100	9904	4.2500000000000004e-33	6.38e-32	****
K105_E107_Dist	Distance	cdk1 [CDK1 = Holo]	cdk1 ccnb1 [CDK1 = Apo]	100	100	3410	1.02e-4	1.28e-4	***
K105_E107_Dist	Distance	cdk1 [CDK1 = Holo]	cdk1 ccnb1 [CDK1 = Holo]	100	100	2965.5	6.62e-7	1.1e-6	****
K105_E107_Dist	Distance	cdk1 [CDK1 = Holo]	cdk1-pt14-py15-pt161 ccnb1 [CDK1 = Holo]	100	100	3254.5	2e-5	2.73e-5	****
K105_E107_Dist	Distance	cdk1 [CDK1 = Holo]	cdk1-pt161 ccnb1 [CDK1 = Holo]	100	100	3241.5	1.73e-5	2.6e-5	****
K105_E107_Dist	Distance	cdk1 ccnb1 [CDK1 = Apo]	cdk1 ccnb1 [CDK1 = Holo]	100	100	2707	2.09e-8	3.92e-8	****
K105_E107_Dist	Distance	cdk1 ccnb1 [CDK1 = Apo]	cdk1-pt14-py15-pt161 ccnb1 [CDK1 = Holo]	100	100	3546	3.82e-4	4.41e-4	***
K105_E107_Dist	Distance	cdk1 ccnb1 [CDK1 = Apo]	cdk1-pt161 ccnb1 [CDK1 = Holo]	100	100	3643	9.15e-4	9.8e-4	***
K105_E107_Dist	Distance	cdk1 ccnb1 [CDK1 = Holo]	cdk1-pt14-py15-pt161 ccnb1 [CDK1 = Holo]	100	100	8360.5	2.08e-16	4.46e-16	****
K105_E107_Dist	Distance	cdk1 ccnb1 [CDK1 = Holo]	cdk1-pt161 ccnb1 [CDK1 = Holo]	100	100	8931	7.1100000000000005e-22	2.13e-21	****
K105_E107_Dist	Distance	cdk1-pt14-py15-pt161 ccnb1 [CDK1 = Holo]	cdk1-pt161 ccnb1 [CDK1 = Holo]	100	100	5452.5	0.269	0.269	ns
K105_E121_Dist	Distance	cdk1 [CDK1 = Apo]	cdk1 [CDK1 = Holo]	100	100	4039	0.019	0.028	*
K105_E121_Dist	Distance	cdk1 [CDK1 = Apo]	cdk1 ccnb1 [CDK1 = Apo]	100	100	8829.5	7.95e-21	1.67e-20	****
K105_E121_Dist	Distance	cdk1 [CDK1 = Apo]	cdk1 ccnb1 [CDK1 = Holo]	100	100	9254	2.25e-25	1.12e-24	****
K105_E121_Dist	Distance	cdk1 [CDK1 = Apo]	cdk1-pt14-py15-pt161 ccnb1 [CDK1 = Holo]	100	100	8826.5	8.28e-21	1.67e-20	****
K105_E121_Dist	Distance	cdk1 [CDK1 = Apo]	cdk1-pt161 ccnb1 [CDK1 = Holo]	100	100	9088	1.5899999999999998e-23	5.96e-23	****
K105_E121_Dist	Distance	cdk1 [CDK1 = Holo]	cdk1 ccnb1 [CDK1 = Apo]	100	100	8825	8.890000000000001e-21	1.67e-20	****
K105_E121_Dist	Distance	cdk1 [CDK1 = Holo]	cdk1 ccnb1 [CDK1 = Holo]	100	100	9631.5	9.56e-30	1.43e-28	****
K105_E121_Dist	Distance	cdk1 [CDK1 = Holo]	cdk1-pt14-py15-pt161 ccnb1 [CDK1 = Holo]	100	100	9002	1.29e-22	3.87e-22	****
K105_E121_Dist	Distance	cdk1 [CDK1 = Holo]	cdk1-pt161 ccnb1 [CDK1 = Holo]	100	100	9309	5.98e-26	4.48e-25	****
K105_E121_Dist	Distance	cdk1 ccnb1 [CDK1 = Apo]	cdk1 ccnb1 [CDK1 = Holo]	100	100	4882	0.774	0.829	ns
K105_E121_Dist	Distance	cdk1 ccnb1 [CDK1 = Apo]	cdk1-pt14-py15-pt161 ccnb1 [CDK1 = Holo]	100	100	4495.5	0.218	0.272	ns
K105_E121_Dist	Distance	cdk1 ccnb1 [CDK1 = Apo]	cdk1-pt161 ccnb1 [CDK1 = Holo]	100	100	5009	0.983	0.983	ns
K105_E121_Dist	Distance	cdk1 ccnb1 [CDK1 = Holo]	cdk1-pt14-py15-pt161 ccnb1 [CDK1 = Holo]	100	100	3950	0.01	0.017	*
K105_E121_Dist	Distance	cdk1 ccnb1 [CDK1 = Holo]	cdk1-pt161 ccnb1 [CDK1 = Holo]	100	100	4841	0.698	0.805	ns
K105_E121_Dist	Distance	cdk1-pt14-py15-pt161 ccnb1 [CDK1 = Holo]	cdk1-pt161 ccnb1 [CDK1 = Holo]	100	100	5708.5	0.083	0.113	ns
K105_N99_Dist	Distance	cdk1 [CDK1 = Apo]	cdk1 [CDK1 = Holo]	100	100	9096	1.41e-23	8.449999999999999e-23	****
K105_N99_Dist	Distance	cdk1 [CDK1 = Apo]	cdk1 ccnb1 [CDK1 = Apo]	100	100	3640	8.94e-4	0.001	***
K105_N99_Dist	Distance	cdk1 [CDK1 = Apo]	cdk1 ccnb1 [CDK1 = Holo]	100	100	4787	0.604	0.604	ns
K105_N99_Dist	Distance	cdk1 [CDK1 = Apo]	cdk1-pt14-py15-pt161 ccnb1 [CDK1 = Holo]	100	100	9442	1.93e-27	2.9000000000000004e-26	****
K105_N99_Dist	Distance	cdk1 [CDK1 = Apo]	cdk1-pt161 ccnb1 [CDK1 = Holo]	100	100	9088.5	1.69e-23	8.449999999999999e-23	****
K105_N99_Dist	Distance	cdk1 [CDK1 = Holo]	cdk1 ccnb1 [CDK1 = Apo]	100	100	1598.5	9.55e-17	2.39e-16	****
K105_N99_Dist	Distance	cdk1 [CDK1 = Holo]	cdk1 ccnb1 [CDK1 = Holo]	100	100	3711	0.002	0.002	**
K105_N99_Dist	Distance	cdk1 [CDK1 = Holo]	cdk1-pt14-py15-pt161 ccnb1 [CDK1 = Holo]	100	100	7403.5	4.31e-9	9.24e-9	****
K105_N99_Dist	Distance	cdk1 [CDK1 = Holo]	cdk1-pt161 ccnb1 [CDK1 = Holo]	100	100	6738	2.18e-5	4.09e-5	****
K105_N99_Dist	Distance	cdk1 ccnb1 [CDK1 = Apo]	cdk1 ccnb1 [CDK1 = Holo]	100	100	5579	0.157	0.168	ns
K105_N99_Dist	Distance	cdk1 ccnb1 [CDK1 = Apo]	cdk1-pt14-py15-pt161 ccnb1 [CDK1 = Holo]	100	100	8877	2.7400000000000004e-21	1.03e-20	****
K105_N99_Dist	Distance	cdk1 ccnb1 [CDK1 = Apo]	cdk1-pt161 ccnb1 [CDK1 = Holo]	100	100	8568	2.85e-18	8.55e-18	****
K105_N99_Dist	Distance	cdk1 ccnb1 [CDK1 = Holo]	cdk1-pt14-py15-pt161 ccnb1 [CDK1 = Holo]	100	100	6443	4.24e-4	7.07e-4	***
K105_N99_Dist	Distance	cdk1 ccnb1 [CDK1 = Holo]	cdk1-pt161 ccnb1 [CDK1 = Holo]	100	100	6176	0.004	0.005	**
K105_N99_Dist	Distance	cdk1-pt14-py15-pt161 ccnb1 [CDK1 = Holo]	cdk1-pt161 ccnb1 [CDK1 = Holo]	100	100	3667.5	0.001	0.002	**
Mg_Hijack_Dist	Distance	cdk1 [CDK1 = Holo]	cdk1 ccnb1 [CDK1 = Holo]	100	100	4174.5	0.044	0.044	*
Mg_Hijack_Dist	Distance	cdk1 [CDK1 = Holo]	cdk1-pt14-py15-pt161 ccnb1 [CDK1 = Holo]	100	100	3604	0.00064899999999999995	0.001	***
Mg_Hijack_Dist	Distance	cdk1 [CDK1 = Holo]	cdk1-pt161 ccnb1 [CDK1 = Holo]	100	100	916	1.8899999999999997e-23	1.13e-22	****
Mg_Hijack_Dist	Distance	cdk1 ccnb1 [CDK1 = Holo]	cdk1-pt14-py15-pt161 ccnb1 [CDK1 = Holo]	100	100	4131.5	0.034	0.041	*
Mg_Hijack_Dist	Distance	cdk1 ccnb1 [CDK1 = Holo]	cdk1-pt161 ccnb1 [CDK1 = Holo]	100	100	1819.5	7.83e-15	2.35e-14	****
Mg_Hijack_Dist	Distance	cdk1-pt14-py15-pt161 ccnb1 [CDK1 = Holo]	cdk1-pt161 ccnb1 [CDK1 = Holo]	100	100	3842	0.005	0.007	**
PLoop_ATP_Dist	Distance	cdk1 [CDK1 = Holo]	cdk1 ccnb1 [CDK1 = Holo]	100	100	5299.5	0.465	0.465	ns
PLoop_ATP_Dist	Distance	cdk1 [CDK1 = Holo]	cdk1-pt14-py15-pt161 ccnb1 [CDK1 = Holo]	100	100	244.5	3.25e-31	1.9499999999999998e-30	****
PLoop_ATP_Dist	Distance	cdk1 [CDK1 = Holo]	cdk1-pt161 ccnb1 [CDK1 = Holo]	100	100	1549	3.37e-17	6.74e-17	****
PLoop_ATP_Dist	Distance	cdk1 ccnb1 [CDK1 = Holo]	cdk1-pt14-py15-pt161 ccnb1 [CDK1 = Holo]	100	100	635.5	1.51e-26	4.5300000000000004e-26	****
PLoop_ATP_Dist	Distance	cdk1 ccnb1 [CDK1 = Holo]	cdk1-pt161 ccnb1 [CDK1 = Holo]	100	100	1919	5.18e-14	7.77e-14	****
PLoop_ATP_Dist	Distance	cdk1-pt14-py15-pt161 ccnb1 [CDK1 = Holo]	cdk1-pt161 ccnb1 [CDK1 = Holo]	100	100	7324.5	1.36e-8	1.63e-8	****
SB_Dist	Distance	cdk1 [CDK1 = Apo]	cdk1 [CDK1 = Holo]	100	100	0	2.53e-34	7.5899999999999996e-34	****
SB_Dist	Distance	cdk1 [CDK1 = Apo]	cdk1 ccnb1 [CDK1 = Apo]	100	100	9128.5	6.28e-24	1.0499999999999999e-23	****
SB_Dist	Distance	cdk1 [CDK1 = Apo]	cdk1 ccnb1 [CDK1 = Holo]	100	100	9844.5	2.2999999999999998e-32	5.75e-32	****
SB_Dist	Distance	cdk1 [CDK1 = Apo]	cdk1-pt14-py15-pt161 ccnb1 [CDK1 = Holo]	100	100	7702	4.05e-11	5.52e-11	****
SB_Dist	Distance	cdk1 [CDK1 = Apo]	cdk1-pt161 ccnb1 [CDK1 = Holo]	100	100	7726.5	2.7e-11	4.05e-11	****
SB_Dist	Distance	cdk1 [CDK1 = Holo]	cdk1 ccnb1 [CDK1 = Apo]	100	100	10000	2.51e-34	7.5899999999999996e-34	****
SB_Dist	Distance	cdk1 [CDK1 = Holo]	cdk1 ccnb1 [CDK1 = Holo]	100	100	10000	2.3e-34	7.5899999999999996e-34	****
SB_Dist	Distance	cdk1 [CDK1 = Holo]	cdk1-pt14-py15-pt161 ccnb1 [CDK1 = Holo]	100	100	10000	2.46e-34	7.5899999999999996e-34	****
SB_Dist	Distance	cdk1 [CDK1 = Holo]	cdk1-pt161 ccnb1 [CDK1 = Holo]	100	100	10000	2.45e-34	7.5899999999999996e-34	****
SB_Dist	Distance	cdk1 ccnb1 [CDK1 = Apo]	cdk1 ccnb1 [CDK1 = Holo]	100	100	5679.5	0.097	0.097	ns
SB_Dist	Distance	cdk1 ccnb1 [CDK1 = Apo]	cdk1-pt14-py15-pt161 ccnb1 [CDK1 = Holo]	100	100	2812	8.96e-8	1.12e-7	****
SB_Dist	Distance	cdk1 ccnb1 [CDK1 = Apo]	cdk1-pt161 ccnb1 [CDK1 = Holo]	100	100	2980	7.97e-7	9.2e-7	****
SB_Dist	Distance	cdk1 ccnb1 [CDK1 = Holo]	cdk1-pt14-py15-pt161 ccnb1 [CDK1 = Holo]	100	100	298	1.3599999999999999e-30	2.9099999999999998e-30	****
SB_Dist	Distance	cdk1 ccnb1 [CDK1 = Holo]	cdk1-pt161 ccnb1 [CDK1 = Holo]	100	100	310.5	1.93e-30	3.6199999999999995e-30	****
SB_Dist	Distance	cdk1-pt14-py15-pt161 ccnb1 [CDK1 = Holo]	cdk1-pt161 ccnb1 [CDK1 = Holo]	100	100	6839	6.85e-6	7.34e-6	****
Shell_M118_M120_Dist	Distance	cdk1 [CDK1 = Apo]	cdk1 [CDK1 = Holo]	100	100	6430.5	3.7e-4	6.17e-4	***
Shell_M118_M120_Dist	Distance	cdk1 [CDK1 = Apo]	cdk1 ccnb1 [CDK1 = Apo]	100	100	4938.5	0.881	0.881	ns
Shell_M118_M120_Dist	Distance	cdk1 [CDK1 = Apo]	cdk1 ccnb1 [CDK1 = Holo]	100	100	5528.5	0.19	0.238	ns
Shell_M118_M120_Dist	Distance	cdk1 [CDK1 = Apo]	cdk1-pt14-py15-pt161 ccnb1 [CDK1 = Holo]	100	100	43	6e-34	1.8e-33	****
Shell_M118_M120_Dist	Distance	cdk1 [CDK1 = Apo]	cdk1-pt161 ccnb1 [CDK1 = Holo]	100	100	50	7.469999999999999e-34	1.87e-33	****
Shell_M118_M120_Dist	Distance	cdk1 [CDK1 = Holo]	cdk1 ccnb1 [CDK1 = Apo]	100	100	4144	0.035	0.052	ns
Shell_M118_M120_Dist	Distance	cdk1 [CDK1 = Holo]	cdk1 ccnb1 [CDK1 = Holo]	100	100	4166	0.038	0.052	ns
Shell_M118_M120_Dist	Distance	cdk1 [CDK1 = Holo]	cdk1-pt14-py15-pt161 ccnb1 [CDK1 = Holo]	100	100	7	1.8199999999999999e-34	1.42e-33	****
Shell_M118_M120_Dist	Distance	cdk1 [CDK1 = Holo]	cdk1-pt161 ccnb1 [CDK1 = Holo]	100	100	8	1.8899999999999998e-34	1.42e-33	****
Shell_M118_M120_Dist	Distance	cdk1 ccnb1 [CDK1 = Apo]	cdk1 ccnb1 [CDK1 = Holo]	100	100	5357.5	0.38	0.438	ns
Shell_M118_M120_Dist	Distance	cdk1 ccnb1 [CDK1 = Apo]	cdk1-pt14-py15-pt161 ccnb1 [CDK1 = Holo]	100	100	742.5	2.07e-25	4.44e-25	****
Shell_M118_M120_Dist	Distance	cdk1 ccnb1 [CDK1 = Apo]	cdk1-pt161 ccnb1 [CDK1 = Holo]	100	100	765	3.71e-25	6.96e-25	****
Shell_M118_M120_Dist	Distance	cdk1 ccnb1 [CDK1 = Holo]	cdk1-pt14-py15-pt161 ccnb1 [CDK1 = Holo]	100	100	37.5	5.3099999999999995e-34	1.8e-33	****
Shell_M118_M120_Dist	Distance	cdk1 ccnb1 [CDK1 = Holo]	cdk1-pt161 ccnb1 [CDK1 = Holo]	100	100	38.5	5.5299999999999996e-34	1.8e-33	****
Shell_M118_M120_Dist	Distance	cdk1-pt14-py15-pt161 ccnb1 [CDK1 = Holo]	cdk1-pt161 ccnb1 [CDK1 = Holo]	100	100	5233	0.568	0.609	ns
Spine_Bridge_Dist	Distance	cdk1 [CDK1 = Apo]	cdk1 [CDK1 = Holo]	100	100	10000	2.35e-34	4.69e-34	****
Spine_Bridge_Dist	Distance	cdk1 [CDK1 = Apo]	cdk1 ccnb1 [CDK1 = Apo]	100	100	1948.5	8.61e-14	1.08e-13	****
Spine_Bridge_Dist	Distance	cdk1 [CDK1 = Apo]	cdk1 ccnb1 [CDK1 = Holo]	100	100	10000	2.4099999999999997e-34	4.69e-34	****
Spine_Bridge_Dist	Distance	cdk1 [CDK1 = Apo]	cdk1-pt14-py15-pt161 ccnb1 [CDK1 = Holo]	100	100	10000	2.28e-34	4.69e-34	****
Spine_Bridge_Dist	Distance	cdk1 [CDK1 = Apo]	cdk1-pt161 ccnb1 [CDK1 = Holo]	100	100	10000	2.24e-34	4.69e-34	****
Spine_Bridge_Dist	Distance	cdk1 [CDK1 = Holo]	cdk1 ccnb1 [CDK1 = Apo]	100	100	0	2.44e-34	4.69e-34	****
Spine_Bridge_Dist	Distance	cdk1 [CDK1 = Holo]	cdk1 ccnb1 [CDK1 = Holo]	100	100	1698.5	7.01e-16	9.56e-16	****
Spine_Bridge_Dist	Distance	cdk1 [CDK1 = Holo]	cdk1-pt14-py15-pt161 ccnb1 [CDK1 = Holo]	100	100	180.5	4.7299999999999997e-32	7.879999999999999e-32	****
Spine_Bridge_Dist	Distance	cdk1 [CDK1 = Holo]	cdk1-pt161 ccnb1 [CDK1 = Holo]	100	100	507	4.29e-28	6.44e-28	****
Spine_Bridge_Dist	Distance	cdk1 ccnb1 [CDK1 = Apo]	cdk1 ccnb1 [CDK1 = Holo]	100	100	10000	2.4999999999999997e-34	4.69e-34	****
Spine_Bridge_Dist	Distance	cdk1 ccnb1 [CDK1 = Apo]	cdk1-pt14-py15-pt161 ccnb1 [CDK1 = Holo]	100	100	10000	2.37e-34	4.69e-34	****
Spine_Bridge_Dist	Distance	cdk1 ccnb1 [CDK1 = Apo]	cdk1-pt161 ccnb1 [CDK1 = Holo]	100	100	10000	2.3199999999999997e-34	4.69e-34	****
Spine_Bridge_Dist	Distance	cdk1 ccnb1 [CDK1 = Holo]	cdk1-pt14-py15-pt161 ccnb1 [CDK1 = Holo]	100	100	5405	0.323	0.323	ns
Spine_Bridge_Dist	Distance	cdk1 ccnb1 [CDK1 = Holo]	cdk1-pt161 ccnb1 [CDK1 = Holo]	100	100	6034	0.012	0.012	*
Spine_Bridge_Dist	Distance	cdk1-pt14-py15-pt161 ccnb1 [CDK1 = Holo]	cdk1-pt161 ccnb1 [CDK1 = Holo]	100	100	6766.5	1.5e-5	1.73e-5	****
V104_RS2_Dist	Distance	cdk1 [CDK1 = Apo]	cdk1 [CDK1 = Holo]	100	100	47.5	9.5e-34	1.42e-33	****
V104_RS2_Dist	Distance	cdk1 [CDK1 = Apo]	cdk1 ccnb1 [CDK1 = Apo]	100	100	1052	4.82e-22	6.57e-22	****
V104_RS2_Dist	Distance	cdk1 [CDK1 = Apo]	cdk1 ccnb1 [CDK1 = Holo]	100	100	9989	3.01e-34	5.64e-34	****
V104_RS2_Dist	Distance	cdk1 [CDK1 = Apo]	cdk1-pt14-py15-pt161 ccnb1 [CDK1 = Holo]	100	100	10000	1.99e-34	4.69e-34	****
V104_RS2_Dist	Distance	cdk1 [CDK1 = Apo]	cdk1-pt161 ccnb1 [CDK1 = Holo]	100	100	10000	2.0299999999999997e-34	4.69e-34	****
V104_RS2_Dist	Distance	cdk1 [CDK1 = Holo]	cdk1 ccnb1 [CDK1 = Apo]	100	100	3162.5	7.05e-6	8.13e-6	****
V104_RS2_Dist	Distance	cdk1 [CDK1 = Holo]	cdk1 ccnb1 [CDK1 = Holo]	100	100	10000	2.19e-34	4.69e-34	****
V104_RS2_Dist	Distance	cdk1 [CDK1 = Holo]	cdk1-pt14-py15-pt161 ccnb1 [CDK1 = Holo]	100	100	10000	2.02e-34	4.69e-34	****
V104_RS2_Dist	Distance	cdk1 [CDK1 = Holo]	cdk1-pt161 ccnb1 [CDK1 = Holo]	100	100	10000	2.0499999999999998e-34	4.69e-34	****
V104_RS2_Dist	Distance	cdk1 ccnb1 [CDK1 = Apo]	cdk1 ccnb1 [CDK1 = Holo]	100	100	9985.5	3.47e-34	5.78e-34	****
V104_RS2_Dist	Distance	cdk1 ccnb1 [CDK1 = Apo]	cdk1-pt14-py15-pt161 ccnb1 [CDK1 = Holo]	100	100	10000	2.07e-34	4.69e-34	****
V104_RS2_Dist	Distance	cdk1 ccnb1 [CDK1 = Apo]	cdk1-pt161 ccnb1 [CDK1 = Holo]	100	100	10000	2.11e-34	4.69e-34	****
V104_RS2_Dist	Distance	cdk1 ccnb1 [CDK1 = Holo]	cdk1-pt14-py15-pt161 ccnb1 [CDK1 = Holo]	100	100	6612.5	7.34e-5	7.86e-5	****
V104_RS2_Dist	Distance	cdk1 ccnb1 [CDK1 = Holo]	cdk1-pt161 ccnb1 [CDK1 = Holo]	100	100	7279	2.13e-8	2.66e-8	****
V104_RS2_Dist	Distance	cdk1-pt14-py15-pt161 ccnb1 [CDK1 = Holo]	cdk1-pt161 ccnb1 [CDK1 = Holo]	100	100	5786.5	0.053	0.053	ns
Y156_N99_Dist	Distance	cdk1 [CDK1 = Apo]	cdk1 [CDK1 = Holo]	100	100	6629.5	6.68e-5	9.11e-5	****
Y156_N99_Dist	Distance	cdk1 [CDK1 = Apo]	cdk1 ccnb1 [CDK1 = Apo]	100	100	9682	2.5199999999999997e-30	9.45e-30	****
Y156_N99_Dist	Distance	cdk1 [CDK1 = Apo]	cdk1 ccnb1 [CDK1 = Holo]	100	100	9652.5	5.2399999999999995e-30	1.57e-29	****
Y156_N99_Dist	Distance	cdk1 [CDK1 = Apo]	cdk1-pt14-py15-pt161 ccnb1 [CDK1 = Holo]	100	100	6402	5.91e-4	7.39e-4	***
Y156_N99_Dist	Distance	cdk1 [CDK1 = Apo]	cdk1-pt161 ccnb1 [CDK1 = Holo]	100	100	6807.5	9.45e-6	1.42e-5	****
Y156_N99_Dist	Distance	cdk1 [CDK1 = Holo]	cdk1 ccnb1 [CDK1 = Apo]	100	100	9217	6.45e-25	1.38e-24	****
Y156_N99_Dist	Distance	cdk1 [CDK1 = Holo]	cdk1 ccnb1 [CDK1 = Holo]	100	100	9008	1.07e-22	2.01e-22	****
Y156_N99_Dist	Distance	cdk1 [CDK1 = Holo]	cdk1-pt14-py15-pt161 ccnb1 [CDK1 = Holo]	100	100	4459	0.185	0.206	ns
Y156_N99_Dist	Distance	cdk1 [CDK1 = Holo]	cdk1-pt161 ccnb1 [CDK1 = Holo]	100	100	4880	0.769	0.769	ns
Y156_N99_Dist	Distance	cdk1 ccnb1 [CDK1 = Apo]	cdk1 ccnb1 [CDK1 = Holo]	100	100	2214.5	9.33e-12	1.56e-11	****
Y156_N99_Dist	Distance	cdk1 ccnb1 [CDK1 = Apo]	cdk1-pt14-py15-pt161 ccnb1 [CDK1 = Holo]	100	100	314	2.07e-30	9.45e-30	****
Y156_N99_Dist	Distance	cdk1 ccnb1 [CDK1 = Apo]	cdk1-pt161 ccnb1 [CDK1 = Holo]	100	100	382	1.36e-29	3.4000000000000003e-29	****
Y156_N99_Dist	Distance	cdk1 ccnb1 [CDK1 = Holo]	cdk1-pt14-py15-pt161 ccnb1 [CDK1 = Holo]	100	100	119	6.88e-33	1.0299999999999998e-31	****
Y156_N99_Dist	Distance	cdk1 ccnb1 [CDK1 = Holo]	cdk1-pt161 ccnb1 [CDK1 = Holo]	100	100	283	7.659999999999999e-31	5.7399999999999995e-30	****
Y156_N99_Dist	Distance	cdk1-pt14-py15-pt161 ccnb1 [CDK1 = Holo]	cdk1-pt161 ccnb1 [CDK1 = Holo]	100	100	5531	0.192	0.206	ns
aCb4_aE_Dist	Distance	cdk1 [CDK1 = Apo]	cdk1 [CDK1 = Holo]	100	100	0	1.79e-34	6.299999999999999e-34	****
aCb4_aE_Dist	Distance	cdk1 [CDK1 = Apo]	cdk1 ccnb1 [CDK1 = Apo]	100	100	3.5	2.1e-34	6.299999999999999e-34	****
aCb4_aE_Dist	Distance	cdk1 [CDK1 = Apo]	cdk1 ccnb1 [CDK1 = Holo]	100	100	2.5	1.9399999999999997e-34	6.299999999999999e-34	****
aCb4_aE_Dist	Distance	cdk1 [CDK1 = Apo]	cdk1-pt14-py15-pt161 ccnb1 [CDK1 = Holo]	100	100	0	1.85e-34	6.299999999999999e-34	****
aCb4_aE_Dist	Distance	cdk1 [CDK1 = Apo]	cdk1-pt161 ccnb1 [CDK1 = Holo]	100	100	1	2.02e-34	6.299999999999999e-34	****
aCb4_aE_Dist	Distance	cdk1 [CDK1 = Holo]	cdk1 ccnb1 [CDK1 = Apo]	100	100	7750	1.3e-11	2.44e-11	****
aCb4_aE_Dist	Distance	cdk1 [CDK1 = Holo]	cdk1 ccnb1 [CDK1 = Holo]	100	100	9201	5.55e-25	1.39e-24	****
aCb4_aE_Dist	Distance	cdk1 [CDK1 = Holo]	cdk1-pt14-py15-pt161 ccnb1 [CDK1 = Holo]	100	100	6664.5	3.97e-5	4.96e-5	****
aCb4_aE_Dist	Distance	cdk1 [CDK1 = Holo]	cdk1-pt161 ccnb1 [CDK1 = Holo]	100	100	7367.5	5.42e-9	8.13e-9	****
aCb4_aE_Dist	Distance	cdk1 ccnb1 [CDK1 = Apo]	cdk1 ccnb1 [CDK1 = Holo]	100	100	6912	2.4e-6	3.27e-6	****
aCb4_aE_Dist	Distance	cdk1 ccnb1 [CDK1 = Apo]	cdk1-pt14-py15-pt161 ccnb1 [CDK1 = Holo]	100	100	3521	2.65e-4	3.06e-4	***
aCb4_aE_Dist	Distance	cdk1 ccnb1 [CDK1 = Apo]	cdk1-pt161 ccnb1 [CDK1 = Holo]	100	100	4416	0.15	0.15	ns
aCb4_aE_Dist	Distance	cdk1 ccnb1 [CDK1 = Holo]	cdk1-pt14-py15-pt161 ccnb1 [CDK1 = Holo]	100	100	1672.5	2.49e-16	5.34e-16	****
aCb4_aE_Dist	Distance	cdk1 ccnb1 [CDK1 = Holo]	cdk1-pt161 ccnb1 [CDK1 = Holo]	100	100	2553.5	1.68e-9	2.8e-9	****
aCb4_aE_Dist	Distance	cdk1-pt14-py15-pt161 ccnb1 [CDK1 = Holo]	cdk1-pt161 ccnb1 [CDK1 = Holo]	100	100	5869	0.032	0.034	*
