## Supplementary material for "Trans-Allosteric Activation Releases Distinct Conformational Traps in Kinase Heterodimers": S3 Data: Phase5_Global_Network_Density.csv

Condition	N	Global_Coupling_Score
cdk1 [CDK1 = Apo]	100	0.3652429167726387
cdk1 ccnb1 [CDK1 = Apo]	100	0.2166973621333655
cdk1-pt161 ccnb1 [CDK1 = Holo]	100	0.17702414956214052
cdk1-pt14-py15-pt161 ccnb1 [CDK1 = Holo]	100	0.1662664177566114
cdk1 [CDK1 = Holo]	100	0.13575820762417826
cdk1 ccnb1 [CDK1 = Holo]	100	0.12269039114980893
