## Supplementary material for "Trans-Allosteric Activation Releases Distinct Conformational Traps in Kinase Heterodimers": S3 Data: Phase5_Global_Network_Density_Stats.csv

Condition_1	Condition_2	MAC_1	MAC_2	p_value	p.adj	p.adj.signif
cdk1 [CDK1 = Apo]	cdk1 ccnb1 [CDK1 = Holo]	0.3652429167726387	0.12269039114980893	1.688843959437437e-19	2.5332659391561555e-18	****
cdk1 [CDK1 = Apo]	cdk1 [CDK1 = Holo]	0.3652429167726387	0.13575820762417826	8.399219992477047e-17	6.299414994357785e-16	****
cdk1 [CDK1 = Apo]	cdk1-pt14-py15-pt161 ccnb1 [CDK1 = Holo]	0.3652429167726387	0.1662664177566114	2.9090496824868724e-13	1.4545248412434363e-12	****
cdk1 [CDK1 = Apo]	cdk1-pt161 ccnb1 [CDK1 = Holo]	0.3652429167726387	0.17702414956214052	9.489636851736969e-12	3.558613819401363e-11	****
cdk1 ccnb1 [CDK1 = Apo]	cdk1 ccnb1 [CDK1 = Holo]	0.2166973621333655	0.12269039114980893	1.963914898056866e-8	5.891744694170598e-8	****
cdk1 [CDK1 = Holo]	cdk1 ccnb1 [CDK1 = Apo]	0.13575820762417826	0.2166973621333655	1.0982760533903644e-6	2.745690133475911e-6	****
cdk1 [CDK1 = Apo]	cdk1 ccnb1 [CDK1 = Apo]	0.3652429167726387	0.2166973621333655	2.0998927052474858e-6	4.499770082673184e-6	****
cdk1 ccnb1 [CDK1 = Holo]	cdk1-pt161 ccnb1 [CDK1 = Holo]	0.12269039114980893	0.17702414956214052	6.392117697682415e-6	1.1985220683154528e-5	****
cdk1 [CDK1 = Holo]	cdk1-pt161 ccnb1 [CDK1 = Holo]	0.13575820762417826	0.17702414956214052	9.372666180332788e-5	1.562111030055465e-4	***
cdk1 ccnb1 [CDK1 = Apo]	cdk1-pt14-py15-pt161 ccnb1 [CDK1 = Holo]	0.2166973621333655	0.1662664177566114	0.001539644623699672	0.002309466935549508	**
cdk1 ccnb1 [CDK1 = Holo]	cdk1-pt14-py15-pt161 ccnb1 [CDK1 = Holo]	0.12269039114980893	0.1662664177566114	0.002664835638893991	0.0036338667803099876	**
cdk1 [CDK1 = Holo]	cdk1-pt14-py15-pt161 ccnb1 [CDK1 = Holo]	0.13575820762417826	0.1662664177566114	0.01236818527382219	0.015460231592277737	*
cdk1 ccnb1 [CDK1 = Apo]	cdk1-pt161 ccnb1 [CDK1 = Holo]	0.2166973621333655	0.17702414956214052	0.01937186808764973	0.02235215548574969	*
cdk1-pt14-py15-pt161 ccnb1 [CDK1 = Holo]	cdk1-pt161 ccnb1 [CDK1 = Holo]	0.1662664177566114	0.17702414956214052	0.223993360208344	0.23999288593751145	ns
cdk1 [CDK1 = Holo]	cdk1 ccnb1 [CDK1 = Holo]	0.13575820762417826	0.12269039114980893	0.865936835355579	0.865936835355579	ns
