## Supplementary material for "Trans-Allosteric Activation Releases Distinct Conformational Traps in Kinase Heterodimers": S3 Data: Phase6b_State_Intrinsic_Rigidity_MAC.csv

Macro_State	N	Intrinsic_MAC
State 4	101	0.3607726068062131
State 7	41	0.26413729115426754
State 8	50	0.18299704742939393
State 1	201	0.16878600246003947
State 6	48	0.16744095351733226
State 5	50	0.15607993888745056
State 9	109	0.1468826632864991
