## Supplementary material for "Trans-Allosteric Activation Releases Distinct Conformational Traps in Kinase Heterodimers": S3 Data: Phase6b_State_Intrinsic_Rigidity_Stats.csv

State_1	State_2	MAC_1	MAC_2	p_value	p.adj	p.adj.signif
State 4	State 9	0.3607726068062131	0.1468826632864991	2.7246754695806253e-11	5.721818486119313e-10	****
State 4	State 5	0.3607726068062131	0.15607993888745056	1.9141403632773177e-10	2.0098473814411835e-9	****
State 4	State 6	0.3607726068062131	0.16744095351733226	2.0145636152406332e-9	1.4101945306684434e-8	****
State 1	State 4	0.16878600246003947	0.3607726068062131	5.162163926077278e-9	2.7101360611905708e-8	****
State 4	State 8	0.3607726068062131	0.18299704742939393	4.8604642181121554e-8	2.0413949716071053e-7	****
State 7	State 9	0.26413729115426754	0.1468826632864991	2.55664672675666e-5	8.94826354364831e-5	****
State 5	State 7	0.15607993888745056	0.26413729115426754	1.0068119729786714e-4	3.020435918936014e-4	***
State 6	State 7	0.16744095351733226	0.26413729115426754	7.333519608605174e-4	0.001925048897258858	**
State 1	State 7	0.16878600246003947	0.26413729115426754	0.0019285194779117582	0.004499878781794103	**
State 4	State 7	0.3607726068062131	0.26413729115426754	0.003101334553475267	0.006512802562298061	**
State 7	State 8	0.26413729115426754	0.18299704742939393	0.004724324493243723	0.009019164941647107	**
State 8	State 9	0.18299704742939393	0.1468826632864991	0.13733451551199036	0.24033540214598312	ns
State 1	State 9	0.16878600246003947	0.1468826632864991	0.1594277800193745	0.2575371831082203	ns
State 5	State 8	0.15607993888745056	0.18299704742939393	0.19070080092333616	0.28605120138500423	ns
State 1	State 5	0.16878600246003947	0.15607993888745056	0.2497631244148604	0.34966837418080454	ns
State 6	State 9	0.16744095351733226	0.1468826632864991	0.35601182534612436	0.46726552076678823	ns
State 5	State 6	0.15607993888745056	0.16744095351733226	0.4782454613032454	0.5907738051393032	ns
State 1	State 6	0.16878600246003947	0.16744095351733226	0.648485209270868	0.7167468102467488	ns
State 6	State 8	0.16744095351733226	0.18299704742939393	0.6164474636261208	0.7167468102467488	ns
State 1	State 8	0.16878600246003947	0.18299704742939393	0.8814416956270279	0.9255137804083793	ns
State 5	State 9	0.15607993888745056	0.1468826632864991	0.9528772817364781	0.9528772817364781	ns
