## Supplementary material for "Trans-Allosteric Activation Releases Distinct Conformational Traps in Kinase Heterodimers": S3 Data: Phase7_MacroState_Signatures_Stats.csv

Structural_Feature	Target_State	p_value	p.adj	p.adj.signif
State	Active (BLAminus)	4.997501249375312e-4	4.997501249375312e-4	***
C_Helix	In	4.997501249375312e-4	4.997501249375312e-4	***
R_Spine	Intact	4.997501249375312e-4	4.997501249375312e-4	***
