## Supplementary material for "Trans-Allosteric Activation Releases Distinct Conformational Traps in Kinase Heterodimers": S3 Data: Stats_cdk1-pt14-py15-pt161_ccnb1__CDK1___Holo__vs_cdk1-pt161_ccnb1__CDK1___Holo_.csv

Metric	p	p.adj	p.adj.signif	effsize	cdk1-pt14-py15-pt161 ccnb1 [CDK1 = Holo]	cdk1-pt161 ccnb1 [CDK1 = Holo]	Log10_P	Diff	Direction	Signed_EffSize	Significance
CoFactor_aC_Dist	0.86	0.903	ns	0.09841839647113075	3.0353	3.0307	0.04431224968649419	-0.0045999999999999375	Compressed	-0.09841839647113075	Not Significant
CoFactor_ActLoop_Dist	0.807	0.8919473684210528	ns	0.02012930389129735	2.8392	2.8434	0.04966077149683919	0.0041999999999999815	Expanded	0.02012930389129735	Not Significant
Cleft_Gape_Dist	0.234	0.3276	ns	0.23671703070885386	13.7267	13.497	0.48465610691161914	-0.22969999999999935	Compressed	-0.23671703070885386	Not Significant
Mg_Hijack_Dist	0.00468	0.012285	*	0.3973755140963875	7.1966	7.723	1.9106248391839002	0.5263999999999998	Expanded	0.3973755140963875	Not Significant
D1_Dist	0.0877	0.153475	ns	0.2241343445796578	6.5059	6.5133	0.813962357947665	0.007400000000000517	Expanded	0.2241343445796578	Not Significant
D2_Dist	5.66e-9	5.943e-8	****	0.9129116649403693	15.0758	15.144	7.225994269741791	0.06820000000000093	Expanded	0.9129116649403693	Significantly Expanded
SB_Dist	6.85e-6	3.59625e-5	****	0.6873480216293958	3.0214	2.9792	4.4441501251016176	-0.04219999999999979	Compressed	-0.6873480216293958	Significantly Compressed
HRD_ATP_Dist	0.132	0.21323076923076925	ns	0.2088734849203026	4.91	4.7824	0.6711501263670676	-0.12760000000000016	Compressed	-0.2088734849203026	Not Significant
DFG_Mg_Dist	5.16e-11	1.0836e-9	****	0.9895858432724708	2.1177	2.2046	8.96513100363887	0.08689999999999998	Expanded	0.9895858432724708	Significantly Expanded
DFG_ATP_Dist	5.92e-4	0.002072	**	0.49528948303185544	2.5145	2.4267	2.6836102489268043	-0.0878000000000001	Compressed	-0.49528948303185544	Not Significant
PLoop_ATP_Dist	1.36e-8	9.519999999999999e-8	****	0.8061409825365053	3.4058	3.0573	7.021363051615526	-0.34850000000000003	Compressed	-0.8061409825365053	Significantly Compressed
aCb4_aE_Dist	0.0321	0.0749	ns	0.35646264668583705	3.0634	3.0554	1.1255181823005336	-0.008000000000000007	Compressed	-0.35646264668583705	Not Significant
Spine_Bridge_Dist	1.5e-5	6.3e-5	****	0.6426057484628114	3.9475000000000002	3.9197	4.200659450546418	-0.027800000000000047	Compressed	-0.6426057484628114	Significantly Compressed
V104_RS2_Dist	0.0526	0.11046	ns	0.3160244524084362	6.5298	6.5222	0.9567949611123416	-0.007600000000000051	Compressed	-0.3160244524084362	Not Significant
I150_HRD_Dist	0.444	0.5484705882352942	ns	0.1527731450549095	10.6047	10.5998	0.26084665652973477	-0.004899999999999238	Compressed	-0.1527731450549095	Not Significant
Shell_M118_M120_Dist	0.568	0.6626666666666666	ns	0.05486224690560925	3.5114	3.5095	0.17870487465836796	-0.0019000000000000128	Compressed	-0.05486224690560925	Not Significant
Y156_N99_Dist	0.192	0.28800000000000003	ns	0.2602687602132309	9.4491	9.4406	0.5406075122407691	-0.00849999999999973	Compressed	-0.2602687602132309	Not Significant
K105_E107_Dist	0.269	0.3530625	ns	0.09232773963501235	4.2055	4.1908	0.45214840791959754	-0.014699999999999491	Compressed	-0.09232773963501235	Not Significant
K105_E121_Dist	0.0831	0.153475	ns	0.17268638336208836	3.3589	3.3468999999999998	0.813962357947665	-0.012000000000000455	Compressed	-0.17268638336208836	Not Significant
K105_N99_Dist	0.00113	0.00339	**	0.29357379690841706	3.4043	3.5793	2.469800301796918	0.17499999999999982	Expanded	0.29357379690841706	Not Significant
D220_HRD_Dist	0.911	0.911	ns	0.009216897306954507	3.7529	3.7527	0.04048162302700174	-1.9999999999997797e-4	Compressed	-0.009216897306954507	Not Significant
