## Supplementary material for "Trans-Allosteric Activation Releases Distinct Conformational Traps in Kinase Heterodimers": S3 Data: Stats_cdk1__CDK1___Apo__vs_cdk1-pt14-py15-pt161_ccnb1__CDK1___Holo_.csv

Metric	p	p.adj	p.adj.signif	effsize	cdk1 [CDK1 = Apo]	cdk1-pt14-py15-pt161 ccnb1 [CDK1 = Holo]	Log10_P	Diff	Direction	Signed_EffSize	Significance
Cleft_Gape_Dist	6.72e-13	9.408e-13	****	1.2598383653508514	12.6284	13.7267	12.026502691267936	1.0983	Expanded	1.2598383653508514	Significantly Expanded
D1_Dist	1.2099999999999999e-23	2.1174999999999997e-23	****	1.6082580443302852	7.2831	6.5059	22.674176580997255	-0.7772000000000006	Compressed	-1.6082580443302852	Significantly Compressed
D2_Dist	5.73e-8	6.685e-8	****	0.6498287346959115	14.852	15.0758	7.174898588401997	0.2237999999999989	Expanded	0.6498287346959115	Significantly Expanded
SB_Dist	4.05e-11	5.1545454545454546e-11	****	2.376184165290028	8.8236	3.0214	10.287809626265318	-5.802200000000001	Compressed	-2.376184165290028	Significantly Compressed
aCb4_aE_Dist	1.85e-34	7.98e-34	****	5.363774642066252	2.907	3.0634	33.097997108649274	0.1564000000000001	Expanded	5.363774642066252	Significantly Expanded
Spine_Bridge_Dist	2.28e-34	7.98e-34	****	75.19573790441432	7.8862	3.9475000000000002	33.097997108649274	-3.9386999999999994	Compressed	-75.19573790441432	Significantly Compressed
V104_RS2_Dist	1.99e-34	7.98e-34	****	9.854523227540545	6.9946	6.5298	33.097997108649274	-0.4648000000000003	Compressed	-9.854523227540545	Significantly Compressed
I150_HRD_Dist	2.05e-5	2.2076923076923075e-5	****	0.7088286264635042	10.5413	10.6047	4.656061455572845	0.06339999999999968	Expanded	0.7088286264635042	Significantly Expanded
Shell_M118_M120_Dist	6e-34	1.6799999999999997e-33	****	4.022779173373363	3.4005	3.5114	32.77469071827414	0.1109	Expanded	4.022779173373363	Significantly Expanded
Y156_N99_Dist	5.91e-4	5.91e-4	***	0.5451661102831599	9.4803	9.4491	3.2284125191187445	-0.031200000000000117	Compressed	-0.5451661102831599	Significantly Compressed
K105_E107_Dist	1.1599999999999999e-30	2.7066666666666664e-30	****	1.8278731302719595	4.4512	4.2055	29.567565225478486	-0.24570000000000025	Compressed	-1.8278731302719595	Significantly Compressed
K105_E121_Dist	8.28e-21	1.2880000000000001e-20	****	2.0521457269287686	3.5347	3.3589	19.890084136976206	-0.17579999999999973	Compressed	-2.0521457269287686	Significantly Compressed
K105_N99_Dist	1.93e-27	3.86e-27	****	3.016574488267401	5.0736	3.4043	26.413412695328244	-1.6692999999999998	Compressed	-3.016574488267401	Significantly Compressed
D220_HRD_Dist	2.04e-34	7.98e-34	****	4.680150911783711	3.5176	3.7529	33.097997108649274	0.23530000000000006	Expanded	4.680150911783711	Significantly Expanded
