## Supplementary material for "Trans-Allosteric Activation Releases Distinct Conformational Traps in Kinase Heterodimers": S3 Data: Stats_cdk1__CDK1___Apo__vs_cdk1-pt161_ccnb1__CDK1___Holo_.csv

Metric	p	p.adj	p.adj.signif	effsize	cdk1 [CDK1 = Apo]	cdk1-pt161 ccnb1 [CDK1 = Holo]	Log10_P	Diff	Direction	Signed_EffSize	Significance
Cleft_Gape_Dist	2.55e-16	3.57e-16	****	1.3717254954657985	12.6284	13.497	15.447331783887806	0.8686000000000007	Expanded	1.3717254954657985	Significantly Expanded
D1_Dist	1.1799999999999999e-23	2.3599999999999998e-23	****	1.5937072583280998	7.2831	6.5133	22.627087997029893	-0.7698	Compressed	-1.5937072583280998	Significantly Compressed
D2_Dist	5.68e-13	7.229090909090909e-13	****	0.8457230423420872	14.852	15.144	12.140916313768969	0.2919999999999998	Expanded	0.8457230423420872	Significantly Expanded
SB_Dist	2.7e-11	3.15e-11	****	2.3934457880335	8.8236	2.9792	10.5016894462104	-5.8444	Compressed	-2.3934457880335	Significantly Compressed
aCb4_aE_Dist	2.02e-34	7.84e-34	****	4.972066201056891	2.907	3.0554	33.10568393731556	0.1484000000000001	Expanded	4.972066201056891	Significantly Expanded
Spine_Bridge_Dist	2.24e-34	7.84e-34	****	75.28320897817757	7.8862	3.9197	33.10568393731556	-3.9664999999999995	Compressed	-75.28320897817757	Significantly Compressed
V104_RS2_Dist	2.0299999999999997e-34	7.84e-34	****	10.09713192428657	6.9946	6.5222	33.10568393731556	-0.4724000000000004	Compressed	-10.09713192428657	Significantly Compressed
I150_HRD_Dist	7.71e-5	7.71e-5	****	0.6588238971633891	10.5413	10.5998	4.112945621949043	0.05850000000000044	Expanded	0.6588238971633891	Significantly Expanded
Shell_M118_M120_Dist	7.469999999999999e-34	2.0915999999999996e-33	****	3.9192285714786577	3.4005	3.5095	32.67952136684238	0.10899999999999999	Expanded	3.9192285714786577	Significantly Expanded
Y156_N99_Dist	9.45e-6	1.0176923076923076e-5	****	0.6997879760543706	9.4803	9.4406	4.992383508119336	-0.039699999999999847	Compressed	-0.6997879760543706	Significantly Compressed
K105_E107_Dist	4.2500000000000004e-33	9.916666666666668e-33	****	2.113882394522142	4.4512	4.1908	32.00363428465509	-0.26039999999999974	Compressed	-2.113882394522142	Significantly Compressed
K105_E121_Dist	1.5899999999999998e-23	2.6288888888888888e-23	****	2.254723542207653	3.5347	3.3468999999999998	22.580227769147413	-0.1878000000000002	Compressed	-2.254723542207653	Significantly Compressed
K105_N99_Dist	1.69e-23	2.6288888888888888e-23	****	2.409007012033304	5.0736	3.5793	22.580227769147413	-1.4943	Compressed	-2.409007012033304	Significantly Compressed
D220_HRD_Dist	1.93e-34	7.84e-34	****	4.710596355270033	3.5176	3.7527	33.10568393731556	0.2351000000000001	Expanded	4.710596355270033	Significantly Expanded
