## Supplementary material for "Trans-Allosteric Activation Releases Distinct Conformational Traps in Kinase Heterodimers": S3 Data: Stats_cdk1__CDK1___Apo__vs_cdk1__CDK1___Holo_.csv

Metric	p	p.adj	p.adj.signif	effsize	cdk1 [CDK1 = Apo]	cdk1 [CDK1 = Holo]	Log10_P	Diff	Direction	Signed_EffSize	Significance
Cleft_Gape_Dist	2.53e-34	8.855e-34	****	6.933610532312021	12.6284	10.2033	33.05281143447391	-2.4250999999999987	Compressed	-6.933610532312021	Significantly Compressed
D1_Dist	9.189999999999999e-32	1.6082499999999998e-31	****	3.8137930645620854	7.2831	9.9893	30.793646439927596	2.7062	Expanded	3.8137930645620854	Significantly Expanded
D2_Dist	8.11e-32	1.6082499999999998e-31	****	5.055477369575673	14.852	17.8152	30.793646439927596	2.9632000000000005	Expanded	5.055477369575673	Significantly Expanded
SB_Dist	2.53e-34	8.855e-34	****	2.7034852725764797	8.8236	15.4547	33.05281143447391	6.6311	Expanded	2.7034852725764797	Significantly Expanded
aCb4_aE_Dist	1.79e-34	8.855e-34	****	5.858788744666871	2.907	3.0751	33.05281143447391	0.16809999999999992	Expanded	5.858788744666871	Significantly Expanded
Spine_Bridge_Dist	2.35e-34	8.855e-34	****	68.92578915388503	7.8862	3.8033	33.05281143447391	-4.0828999999999995	Compressed	-68.92578915388503	Significantly Compressed
V104_RS2_Dist	9.5e-34	2.6599999999999998e-33	****	2.8035606358076377	6.9946	7.1506	32.57511836336894	0.1559999999999997	Expanded	2.8035606358076377	Significantly Expanded
I150_HRD_Dist	8.1e-33	1.8900000000000002e-32	****	3.1737426044898576	10.5413	10.8749	31.723538195826755	0.33360000000000056	Expanded	3.1737426044898576	Significantly Expanded
Shell_M118_M120_Dist	3.7e-4	3.9846153846153845e-4	***	0.5368430354373908	3.4005	3.3916	3.399613592561604	-0.00890000000000013	Compressed	-0.5368430354373908	Significantly Compressed
Y156_N99_Dist	6.68e-5	7.793333333333333e-5	****	0.6407830753732681	9.4803	9.4351	4.108276747893841	-0.04519999999999946	Compressed	-0.6407830753732681	Significantly Compressed
K105_E107_Dist	4.84e-22	6.775999999999999e-22	****	2.021762963743437	4.4512	3.9332	21.16902660267735	-0.5180000000000002	Compressed	-2.021762963743437	Significantly Compressed
K105_E121_Dist	0.0189	0.0189	*	0.6899222053629036	3.5347	3.6653000000000002	1.723538195826756	0.13060000000000027	Expanded	0.6899222053629036	Significantly Expanded
K105_N99_Dist	1.41e-23	2.1933333333333331e-23	****	1.9044586590623636	5.0736	3.8668	22.658895361105706	-1.2067999999999999	Compressed	-1.9044586590623636	Significantly Compressed
D220_HRD_Dist	2.13e-8	2.7109090909090906e-8	****	0.9323506606204007	3.5176	3.4705	7.566885046041249	-0.04709999999999992	Compressed	-0.9323506606204007	Significantly Compressed
