## Supplementary material for "Trans-Allosteric Activation Releases Distinct Conformational Traps in Kinase Heterodimers": S3 Data: Stats_cdk1__CDK1___Apo__vs_cdk1_ccnb1__CDK1___Apo_.csv

Metric	p	p.adj	p.adj.signif	effsize	cdk1 [CDK1 = Apo]	cdk1 ccnb1 [CDK1 = Apo]	Log10_P	Diff	Direction	Signed_EffSize	Significance
Cleft_Gape_Dist	0.473	0.5093846153846153	ns	0.23190503484400066	12.6284	12.8975	0.2929541758907872	0.26910000000000167	Expanded	0.23190503484400066	Not Significant
D1_Dist	0.161	0.18783333333333335	ns	0.08086333898378797	7.2831	7.3256	0.7262273343375371	0.04249999999999954	Expanded	0.08086333898378797	Not Significant
D2_Dist	1.46e-5	2.2711111111111112e-5	****	0.6722375149206316	14.852	15.1095	4.64376161797665	0.2575000000000003	Expanded	0.6722375149206316	Significantly Expanded
SB_Dist	6.28e-24	2.198e-23	****	2.2375986333889823	8.8236	3.1063	22.657972311912527	-5.717300000000001	Compressed	-2.2375986333889823	Significantly Compressed
aCb4_aE_Dist	2.1e-34	1.589e-33	****	4.60010369205226	2.907	3.0516	32.79887610279262	0.14460000000000006	Expanded	4.60010369205226	Significantly Expanded
Spine_Bridge_Dist	8.61e-14	1.5067499999999999e-13	****	1.1968998155520512	7.8862	7.9801	12.82195879986005	0.09390000000000054	Expanded	1.1968998155520512	Significantly Expanded
V104_RS2_Dist	4.82e-22	1.3496e-21	****	1.6817218147127055	6.9946	7.1819	20.86979493041893	0.18729999999999958	Expanded	1.6817218147127055	Significantly Expanded
I150_HRD_Dist	2.91e-4	4.0740000000000004e-4	***	0.5364253244523218	10.5413	10.4835	3.3899789753358545	-0.057800000000000296	Compressed	-0.5364253244523218	Significantly Compressed
Shell_M118_M120_Dist	0.881	0.881	ns	0.16590151618220567	3.4005	3.4073	0.05502409158795208	0.006800000000000139	Expanded	0.16590151618220567	Not Significant
Y156_N99_Dist	2.5199999999999997e-30	1.176e-29	****	2.532881310729155	9.4803	9.2827	28.92959267825988	-0.19759999999999955	Compressed	-2.532881310729155	Significantly Compressed
K105_E107_Dist	2.0600000000000002e-21	4.806666666666668e-21	****	1.8011502330124585	4.4512	4.1251999999999995	20.31815599433625	-0.3260000000000005	Compressed	-1.8011502330124585	Significantly Compressed
K105_E121_Dist	7.95e-21	1.59e-20	****	1.558617486299001	3.5347	3.3538	19.79860287567955	-0.18089999999999984	Compressed	-1.558617486299001	Significantly Compressed
K105_N99_Dist	8.94e-4	0.001137818181818182	**	0.02971574024470426	5.0736	5.0973	2.9439271306840693	0.023699999999999832	Expanded	0.02971574024470426	Not Significant
D220_HRD_Dist	2.27e-34	1.589e-33	****	4.6675926206404235	3.5176	3.7739	32.79887610279262	0.2563	Expanded	4.6675926206404235	Significantly Expanded
