## Supplementary material for "Trans-Allosteric Activation Releases Distinct Conformational Traps in Kinase Heterodimers": S3 Data: Stats_cdk1__CDK1___Apo__vs_cdk1_ccnb1__CDK1___Holo_.csv

Metric	p	p.adj	p.adj.signif	effsize	cdk1 [CDK1 = Apo]	cdk1 ccnb1 [CDK1 = Holo]	Log10_P	Diff	Direction	Signed_EffSize	Significance
Cleft_Gape_Dist	0.887	0.887	ns	0.0072925022218294135	12.6284	12.6244	0.0520763801682736	-0.0039999999999995595	Compressed	-0.0072925022218294135	Not Significant
D1_Dist	1.42e-22	2.208888888888889e-22	****	1.3477277886208665	7.2831	6.624	21.65582612937803	-0.6591000000000005	Compressed	-1.3477277886208665	Significantly Compressed
D2_Dist	7.94e-14	1.1115999999999999e-13	****	0.914308417978456	14.852	15.1728	12.954051461894666	0.3208000000000002	Expanded	0.914308417978456	Significantly Expanded
SB_Dist	2.2999999999999998e-32	6.439999999999999e-32	****	2.4823435007586943	8.8236	2.7516000000000003	31.191114132640188	-6.072000000000001	Compressed	-2.4823435007586943	Significantly Compressed
aCb4_aE_Dist	1.9399999999999997e-34	1.0534999999999998e-33	****	4.537792804139667	2.907	3.0355	32.97736546005588	0.12849999999999984	Expanded	4.537792804139667	Significantly Expanded
Spine_Bridge_Dist	2.4099999999999997e-34	1.0534999999999998e-33	****	30.67463780075845	7.8862	3.9673	32.97736546005588	-3.9189	Compressed	-30.67463780075845	Significantly Compressed
V104_RS2_Dist	3.01e-34	1.0534999999999998e-33	****	7.25419280734142	6.9946	6.5551	32.97736546005588	-0.4394999999999998	Compressed	-7.25419280734142	Significantly Compressed
I150_HRD_Dist	0.276	0.32200000000000006	ns	0.2730653031037963	10.5413	10.5659	0.492144128304169	0.02459999999999951	Expanded	0.2730653031037963	Not Significant
Shell_M118_M120_Dist	0.19	0.24181818181818182	ns	0.17441969754468123	3.4005	3.3973	0.6165110485271581	-0.0032000000000000917	Compressed	-0.17441969754468123	Not Significant
Y156_N99_Dist	5.2399999999999995e-30	1.2226666666666666e-29	****	2.320521291718828	9.4803	9.3489	28.912691927721678	-0.1313999999999993	Compressed	-2.320521291718828	Significantly Compressed
K105_E107_Dist	2.37e-24	4.1475e-24	****	1.1722476718891666	4.4512	4.2985	23.3822136053036	-0.15270000000000028	Compressed	-1.1722476718891666	Significantly Compressed
K105_E121_Dist	2.25e-25	4.5e-25	****	2.428742969987986	3.5347	3.3524	24.346787486224656	-0.18230000000000013	Compressed	-2.428742969987986	Significantly Compressed
K105_N99_Dist	0.604	0.6504615384615384	ns	0.4869736485697223	5.0736	4.5582	0.18677837800746694	-0.5153999999999996	Compressed	-0.4869736485697223	Not Significant
D220_HRD_Dist	2.13e-34	1.0534999999999998e-33	****	4.976265734642673	3.5176	3.7744999999999997	32.97736546005588	0.2568999999999999	Expanded	4.976265734642673	Significantly Expanded
