## Supplementary material for "Trans-Allosteric Activation Releases Distinct Conformational Traps in Kinase Heterodimers": S3 Data: Stats_cdk1__CDK1___Holo__vs_cdk1-pt14-py15-pt161_ccnb1__CDK1___Holo_.csv

Metric	p	p.adj	p.adj.signif	effsize	cdk1 [CDK1 = Holo]	cdk1-pt14-py15-pt161 ccnb1 [CDK1 = Holo]	Log10_P	Diff	Direction	Signed_EffSize	Significance
Cleft_Gape_Dist	2.54e-34	9.651999999999998e-34	****	4.327310437051707	10.2033	13.7267	33.01538268676325	3.5233999999999988	Expanded	4.327310437051707	Significantly Expanded
Mg_Hijack_Dist	0.00064899999999999995	6.850555555555555e-4	***	0.4457376886960207	6.6757	7.1966	3.164274207350108	0.5209000000000001	Expanded	0.4457376886960207	Not Significant
D1_Dist	8.47e-32	1.6814999999999998e-31	****	6.68792052689958	9.9893	6.5059	30.774303128349345	-3.4834000000000005	Compressed	-6.68792052689958	Significantly Compressed
D2_Dist	8.849999999999999e-32	1.6814999999999998e-31	****	5.712938880611166	17.8152	15.0758	30.774303128349345	-2.7394000000000016	Compressed	-5.712938880611166	Significantly Compressed
SB_Dist	2.46e-34	9.651999999999998e-34	****	51.885332069764814	15.4547	3.0214	33.01538268676325	-12.433300000000001	Compressed	-51.885332069764814	Significantly Compressed
HRD_ATP_Dist	3.05e-34	9.658333333333332e-34	****	4.623738324517544	2.8918	4.91	33.01509781008403	2.0182	Expanded	4.623738324517544	Significantly Expanded
DFG_Mg_Dist	2.08e-5	2.47e-5	****	0.6480812321656162	2.1671	2.1177	4.607303046740334	-0.04939999999999989	Compressed	-0.6480812321656162	Significantly Compressed
DFG_ATP_Dist	3.34e-14	4.8815384615384616e-14	****	1.0818683707484495	2.6691	2.5145	13.311443284542444	-0.15459999999999985	Compressed	-1.0818683707484495	Significantly Compressed
PLoop_ATP_Dist	3.25e-31	5.613636363636364e-31	****	2.1479885724074	2.6711	3.4058	30.250755723226522	0.7347000000000001	Expanded	2.1479885724074	Significantly Expanded
aCb4_aE_Dist	3.97e-5	4.4370588235294124e-5	****	0.5602797030144328	3.0751	3.0634	4.35290481366233	-0.011699999999999822	Compressed	-0.5602797030144328	Significantly Compressed
Spine_Bridge_Dist	4.7299999999999997e-32	1.1233749999999999e-31	****	2.8255642358118642	3.8033	3.9475000000000002	30.949475245301304	0.1442000000000001	Expanded	2.8255642358118642	Significantly Expanded
V104_RS2_Dist	2.02e-34	9.651999999999998e-34	****	16.106178018272015	7.1506	6.5298	33.01538268676325	-0.6208	Compressed	-16.106178018272015	Significantly Compressed
I150_HRD_Dist	4.51e-33	1.2241428571428572e-32	****	4.172815576858244	10.8749	10.6047	31.91216789718347	-0.2702000000000009	Compressed	-4.172815576858244	Significantly Compressed
Shell_M118_M120_Dist	1.8199999999999999e-34	9.651999999999998e-34	****	4.525598766487337	3.3916	3.5114	33.01538268676325	0.11980000000000013	Expanded	4.525598766487337	Significantly Expanded
Y156_N99_Dist	0.185	0.185	ns	0.26345648536046173	9.4351	9.4491	0.7328282715969863	0.013999999999999346	Expanded	0.26345648536046173	Not Significant
K105_E107_Dist	2e-5	2.47e-5	****	0.98891127372783	3.9332	4.2055	4.607303046740334	0.2723	Expanded	0.98891127372783	Significantly Expanded
K105_E121_Dist	1.29e-22	2.0425e-22	****	1.6684584021039326	3.6653000000000002	3.3589	21.68983793479555	-0.3064	Compressed	-1.6684584021039326	Significantly Compressed
K105_N99_Dist	4.31e-9	5.8492857142857145e-9	****	0.758188349731969	3.8668	3.4043	8.232897164564678	-0.4624999999999999	Compressed	-0.758188349731969	Significantly Compressed
D220_HRD_Dist	1.74e-34	9.651999999999998e-34	****	12.243709005033399	3.4705	3.7529	33.01538268676325	0.2824	Expanded	12.243709005033399	Significantly Expanded
