## Supplementary material for "Trans-Allosteric Activation Releases Distinct Conformational Traps in Kinase Heterodimers": S3 Data: Stats_cdk1__CDK1___Holo__vs_cdk1-pt161_ccnb1__CDK1___Holo_.csv

Metric	p	p.adj	p.adj.signif	effsize	cdk1 [CDK1 = Holo]	cdk1-pt161 ccnb1 [CDK1 = Holo]	Log10_P	Diff	Direction	Signed_EffSize	Significance
Cleft_Gape_Dist	2.53e-34	8.676666666666666e-34	****	5.974471922429735	10.2033	13.497	33.06164708661043	3.2936999999999994	Expanded	5.974471922429735	Significantly Expanded
Mg_Hijack_Dist	1.8899999999999997e-23	2.9924999999999996e-23	****	1.6432573981161454	6.6757	7.723	22.52396584092155	1.0473	Expanded	1.6432573981161454	Significantly Expanded
D1_Dist	8.17e-32	1.8936666666666666e-31	****	6.676460968698351	9.9893	6.5133	30.722696465442404	-3.476	Compressed	-6.676460968698351	Significantly Compressed
D2_Dist	8.97e-32	1.8936666666666666e-31	****	5.563469924456415	17.8152	15.144	30.722696465442404	-2.6712000000000007	Compressed	-5.563469924456415	Significantly Compressed
SB_Dist	2.45e-34	8.676666666666666e-34	****	52.01494922510212	15.4547	2.9792	33.06164708661043	-12.4755	Compressed	-52.01494922510212	Significantly Compressed
HRD_ATP_Dist	2.74e-34	8.676666666666666e-34	****	4.082905804065821	2.8918	4.7824	33.06164708661043	1.8906	Expanded	4.082905804065821	Significantly Expanded
DFG_Mg_Dist	0.0103	0.010872222222222222	*	0.43561020017271757	2.1671	2.2046	1.963681679445305	0.03750000000000009	Expanded	0.43561020017271757	Not Significant
DFG_ATP_Dist	2.26e-19	3.3030769230769227e-19	****	1.6230411651846655	2.6691	2.4267	18.48108131220661	-0.24239999999999995	Compressed	-1.6230411651846655	Significantly Compressed
PLoop_ATP_Dist	3.37e-17	4.573571428571428e-17	****	1.3174437406083355	2.6711	3.0573	16.33974453385407	0.3862000000000001	Expanded	1.3174437406083355	Significantly Expanded
aCb4_aE_Dist	5.42e-9	6.865333333333333e-9	****	0.9023020261057102	3.0751	3.0554	8.163338371564466	-0.01969999999999983	Compressed	-0.9023020261057102	Significantly Compressed
Spine_Bridge_Dist	4.29e-28	8.151e-28	****	2.2667723005390825	3.8033	3.9197	27.088789106862446	0.11640000000000006	Expanded	2.2667723005390825	Significantly Expanded
V104_RS2_Dist	2.0499999999999998e-34	8.676666666666666e-34	****	16.503167314785767	7.1506	6.5222	33.06164708661043	-0.6284000000000001	Compressed	-16.503167314785767	Significantly Compressed
I150_HRD_Dist	3.34e-33	9.065714285714286e-33	****	4.308311083484425	10.8749	10.5998	32.042597972249865	-0.2751000000000001	Compressed	-4.308311083484425	Significantly Compressed
Shell_M118_M120_Dist	1.8899999999999998e-34	8.676666666666666e-34	****	4.411563341705955	3.3916	3.5095	33.06164708661043	0.11790000000000012	Expanded	4.411563341705955	Significantly Expanded
Y156_N99_Dist	0.769	0.769	ns	0.10455848910995777	9.4351	9.4406	0.11407366019856895	0.005499999999999616	Expanded	0.10455848910995777	Not Significant
K105_E107_Dist	1.73e-5	2.054375e-5	****	0.9539051720371058	3.9332	4.1908	4.6873202785743	0.2576000000000005	Expanded	0.9539051720371058	Significantly Expanded
K105_E121_Dist	5.98e-26	1.032909090909091e-25	****	1.7442089524964526	3.6653000000000002	3.3468999999999998	24.985937900216985	-0.31840000000000046	Compressed	-1.7442089524964526	Significantly Compressed
K105_N99_Dist	2.18e-5	2.4364705882352945e-5	****	0.42826971608015435	3.8668	3.5793	4.61323882682084	-0.2875000000000001	Compressed	-0.42826971608015435	Not Significant
D220_HRD_Dist	1.65e-34	8.676666666666666e-34	****	12.68161792053488	3.4705	3.7527	33.06164708661043	0.2822	Expanded	12.68161792053488	Significantly Expanded
