## Supplementary material for "Trans-Allosteric Activation Releases Distinct Conformational Traps in Kinase Heterodimers": S3 Data: Stats_cdk1__CDK1___Holo__vs_cdk1_ccnb1__CDK1___Apo_.csv

Metric	p	p.adj	p.adj.signif	effsize	cdk1 [CDK1 = Holo]	cdk1 ccnb1 [CDK1 = Apo]	Log10_P	Diff	Direction	Signed_EffSize	Significance
Cleft_Gape_Dist	6.42e-30	1.284e-29	****	2.410281515513968	10.2033	12.8975	28.891434976267167	2.6942000000000004	Expanded	2.410281515513968	Significantly Expanded
D1_Dist	9.18e-32	2.142e-31	****	4.753725018850003	9.9893	7.3256	30.669180533504164	-2.6637000000000004	Compressed	-4.753725018850003	Significantly Compressed
D2_Dist	9.11e-32	2.142e-31	****	5.326384428933585	17.8152	15.1095	30.669180533504164	-2.7057	Compressed	-5.326384428933585	Significantly Compressed
SB_Dist	2.51e-34	1.1713333333333334e-33	****	15.638036405087089	15.4547	3.1063	32.93131949756039	-12.348400000000002	Compressed	-15.638036405087089	Significantly Compressed
aCb4_aE_Dist	1.3e-11	1.6545454545454544e-11	****	0.9809098880336634	3.0751	3.0516	10.78132129717315	-0.023499999999999854	Compressed	-0.9809098880336634	Significantly Compressed
Spine_Bridge_Dist	2.44e-34	1.1713333333333334e-33	****	53.851814351441156	3.8033	7.9801	32.93131949756039	4.1768	Expanded	53.851814351441156	Significantly Expanded
V104_RS2_Dist	7.05e-6	8.225e-6	****	0.2898003218483584	7.1506	7.1819	5.084864093377988	0.031299999999999883	Expanded	0.2898003218483584	Not Significant
I150_HRD_Dist	5.28e-34	1.848e-33	****	4.430908980419263	10.8749	10.4835	32.733298033115915	-0.39140000000000086	Compressed	-4.430908980419263	Significantly Compressed
Shell_M118_M120_Dist	0.0349	0.0349	*	0.3899754240625921	3.3916	3.4073	1.45717457304082	0.01570000000000027	Expanded	0.3899754240625921	Not Significant
Y156_N99_Dist	6.45e-25	1.12875e-24	****	2.0302507730866073	9.4351	9.2827	23.94740223667844	-0.1524000000000001	Compressed	-2.0302507730866073	Significantly Compressed
K105_E107_Dist	1.02e-4	1.0984615384615384e-4	***	0.6381926989940927	3.9332	4.1251999999999995	3.9592151448666812	0.19199999999999973	Expanded	0.6381926989940927	Significantly Expanded
K105_E121_Dist	8.890000000000001e-21	1.382888888888889e-20	****	1.560295373666341	3.6653000000000002	3.3538	19.859212712790875	-0.3115000000000001	Compressed	-1.560295373666341	Significantly Compressed
K105_N99_Dist	9.55e-17	1.3369999999999998e-16	****	1.468652610005254	3.8668	5.0973	15.873868592738015	1.2304999999999997	Expanded	1.468652610005254	Significantly Expanded
D220_HRD_Dist	1.9099999999999999e-34	1.1713333333333334e-33	****	9.502316498901948	3.4705	3.7739	32.93131949756039	0.3033999999999999	Expanded	9.502316498901948	Significantly Expanded
