## Supplementary material for "Trans-Allosteric Activation Releases Distinct Conformational Traps in Kinase Heterodimers": S3 Data: Stats_cdk1__CDK1___Holo__vs_cdk1_ccnb1__CDK1___Holo_.csv

Metric	p	p.adj	p.adj.signif	effsize	cdk1 [CDK1 = Holo]	cdk1 ccnb1 [CDK1 = Holo]	Log10_P	Diff	Direction	Signed_EffSize	Significance
Cleft_Gape_Dist	2.6099999999999997e-34	1.2397499999999999e-33	****	5.3627111553334315	10.2033	12.6244	32.90666588303685	2.421099999999999	Expanded	5.3627111553334315	Significantly Expanded
Mg_Hijack_Dist	0.0438	0.046233333333333335	*	0.22306602659807362	6.6757	6.7811	1.3350447936463776	0.10540000000000038	Expanded	0.22306602659807362	Not Significant
D1_Dist	8.569999999999999e-32	2.4482857142857144e-31	****	6.395165797177998	9.9893	6.624	30.611137901519488	-3.3653000000000004	Compressed	-6.395165797177998	Significantly Compressed
D2_Dist	9.02e-32	2.4482857142857144e-31	****	5.457538098019013	17.8152	15.1728	30.611137901519488	-2.6424000000000003	Compressed	-5.457538098019013	Significantly Compressed
SB_Dist	2.3e-34	1.2397499999999999e-33	****	45.41089335203753	15.4547	2.7516000000000003	32.90666588303685	-12.703100000000001	Compressed	-45.41089335203753	Significantly Compressed
HRD_ATP_Dist	1.8600000000000002e-26	3.5340000000000004e-26	****	2.420875484907608	2.8918	4.0307	25.451733454829256	1.1389000000000005	Expanded	2.420875484907608	Significantly Expanded
DFG_Mg_Dist	3.7e-8	5.0214285714285716e-8	****	0.5375489833317395	2.1671	2.3403	7.299172710658414	0.17320000000000002	Expanded	0.5375489833317395	Significantly Expanded
DFG_ATP_Dist	1.2699999999999998e-31	3.0162499999999994e-31	****	3.1733880877718343	2.6691	1.9773	30.52053266508316	-0.6917999999999997	Compressed	-3.1733880877718343	Significantly Compressed
PLoop_ATP_Dist	0.465	0.465	ns	0.2713665936016137	2.6711	2.5938	0.33254704711004607	-0.07730000000000015	Compressed	-0.2713665936016137	Not Significant
aCb4_aE_Dist	5.55e-25	9.586363636363635e-25	****	2.0110399443703066	3.0751	3.0355	24.01834610108272	-0.03960000000000008	Compressed	-2.0110399443703066	Significantly Compressed
Spine_Bridge_Dist	7.01e-16	1.0245384615384613e-15	****	1.2891927514112105	3.8033	3.9673	14.989471733387349	0.1639999999999997	Expanded	1.2891927514112105	Significantly Expanded
V104_RS2_Dist	2.19e-34	1.2397499999999999e-33	****	10.998338700624325	7.1506	6.5551	32.90666588303685	-0.5954999999999995	Compressed	-10.998338700624325	Significantly Compressed
I150_HRD_Dist	1.1400000000000001e-33	4.3320000000000004e-33	****	4.7074587370558625	10.8749	10.5659	32.36331155204672	-0.30900000000000105	Compressed	-4.7074587370558625	Significantly Compressed
Shell_M118_M120_Dist	0.038	0.042470588235294114	*	0.3422645794384226	3.3916	3.3973	1.371911723808635	0.005700000000000038	Expanded	0.3422645794384226	Not Significant
Y156_N99_Dist	1.07e-22	1.6941666666666667e-22	****	1.642295266768139	9.4351	9.3489	21.771043867409585	-0.08619999999999983	Compressed	-1.642295266768139	Significantly Compressed
K105_E107_Dist	6.62e-7	8.385333333333333e-7	****	1.3363888406381217	3.9332	4.2985	6.076479668663152	0.36529999999999996	Expanded	1.3363888406381217	Significantly Expanded
K105_E121_Dist	9.56e-30	2.0182222222222222e-29	****	1.7486240234210342	3.6653000000000002	3.3524	28.695031016210397	-0.3129000000000004	Compressed	-1.7486240234210342	Significantly Compressed
K105_N99_Dist	0.00164	0.0019475	**	0.6348631796249107	3.8668	4.5582	2.7105225336553977	0.6914000000000002	Expanded	0.6348631796249107	Significantly Expanded
D220_HRD_Dist	1.8199999999999999e-34	1.2397499999999999e-33	****	11.74941686555116	3.4705	3.7744999999999997	32.90666588303685	0.3039999999999998	Expanded	11.74941686555116	Significantly Expanded
