## Supplementary material for "Trans-Allosteric Activation Releases Distinct Conformational Traps in Kinase Heterodimers": S3 Data: Stats_cdk1_ccnb1__CDK1___Apo__vs_cdk1-pt14-py15-pt161_ccnb1__CDK1___Holo_.csv

Metric	p	p.adj	p.adj.signif	effsize	cdk1 ccnb1 [CDK1 = Apo]	cdk1-pt14-py15-pt161 ccnb1 [CDK1 = Holo]	Log10_P	Diff	Direction	Signed_EffSize	Significance
CoFactor_aC_Dist	6.640000000000001e-26	2.1248000000000003e-25	****	2.1446722066549557	2.7241	3.0353	24.672681942312078	0.3111999999999999	Expanded	2.1446722066549557	Significantly Expanded
CoFactor_ActLoop_Dist	7.1e-4	8.114285714285715e-4	***	0.0625703949616982	2.7942	2.8392	3.090749704303238	0.04499999999999993	Expanded	0.0625703949616982	Not Significant
Cleft_Gape_Dist	9.02e-5	1.312e-4	***	0.6036126033486164	12.8975	13.7267	3.8820661649603587	0.8291999999999984	Expanded	0.6036126033486164	Significantly Expanded
D1_Dist	2.3199999999999997e-34	1.264e-33	****	3.9073441807711253	7.3256	6.5059	32.89825292605364	-0.8197000000000001	Compressed	-3.9073441807711253	Significantly Compressed
D2_Dist	0.66	0.66	ns	0.18523603642671477	15.1095	15.0758	0.1804560644581313	-0.033700000000001396	Compressed	-0.18523603642671477	Not Significant
SB_Dist	8.96e-8	1.5928888888888888e-7	****	0.11247515534380231	3.1063	3.0214	6.7978145171212745	-0.0849000000000002	Compressed	-0.11247515534380231	Not Significant
aCb4_aE_Dist	2.65e-4	3.533333333333333e-4	***	0.48135226535426695	3.0516	3.0634	3.451815389454892	0.011800000000000033	Expanded	0.48135226535426695	Not Significant
Spine_Bridge_Dist	2.37e-34	1.264e-33	****	55.65318660582787	7.9801	3.9475000000000002	32.89825292605364	-4.0326	Compressed	-55.65318660582787	Significantly Compressed
V104_RS2_Dist	2.07e-34	1.264e-33	****	6.276691982124351	7.1819	6.5298	32.89825292605364	-0.6520999999999999	Compressed	-6.276691982124351	Significantly Compressed
I150_HRD_Dist	2.31e-20	4.62e-20	****	1.7577453620914114	10.4835	10.6047	19.335358024443874	0.12119999999999997	Expanded	1.7577453620914114	Significantly Expanded
Shell_M118_M120_Dist	2.07e-25	5.52e-25	****	2.2684453238509814	3.4073	3.5114	24.2580609222708	0.10409999999999986	Expanded	2.2684453238509814	Significantly Expanded
Y156_N99_Dist	2.07e-30	8.28e-30	****	2.652894478171353	9.2827	9.4491	29.08196966321512	0.16639999999999944	Expanded	2.652894478171353	Significantly Expanded
K105_E107_Dist	3.82e-4	4.701538461538462e-4	***	0.38753762473374664	4.1251999999999995	4.2055	3.327760006739203	0.08030000000000026	Expanded	0.38753762473374664	Not Significant
K105_E121_Dist	0.218	0.23253333333333334	ns	0.047845058375492355	3.3538	3.3589	0.6335147827951516	0.0051000000000001044	Expanded	0.047845058375492355	Not Significant
K105_N99_Dist	2.7400000000000004e-21	6.262857142857143e-21	****	2.1736111424142956	5.0973	3.4043	20.203227494537945	-1.6929999999999996	Compressed	-2.1736111424142956	Significantly Compressed
D220_HRD_Dist	5.06e-7	8.096e-7	****	0.6656974518293409	3.7739	3.7529	6.091729500504276	-0.020999999999999908	Compressed	-0.6656974518293409	Significantly Compressed
