## Supplementary material for "Trans-Allosteric Activation Releases Distinct Conformational Traps in Kinase Heterodimers": S3 Data: Stats_cdk1_ccnb1__CDK1___Apo__vs_cdk1-pt161_ccnb1__CDK1___Holo_.csv

Metric	p	p.adj	p.adj.signif	effsize	cdk1 ccnb1 [CDK1 = Apo]	cdk1-pt161 ccnb1 [CDK1 = Holo]	Log10_P	Diff	Direction	Signed_EffSize	Significance
CoFactor_aC_Dist	8.38e-26	2.6816000000000005e-25	****	2.1379479518036755	2.7241	3.0307	24.57160600304982	0.3066	Expanded	2.1379479518036755	Significantly Expanded
CoFactor_ActLoop_Dist	6.24e-4	9.076363636363636e-4	***	0.0684892214434497	2.7942	2.8434	3.0420881128198762	0.04919999999999991	Expanded	0.0684892214434497	Not Significant
Cleft_Gape_Dist	0.00182	0.0022400000000000002	**	0.4849687425422547	12.8975	13.497	2.6497519816658373	0.599499999999999	Expanded	0.4849687425422547	Not Significant
D1_Dist	2.2299999999999997e-34	1.2373333333333331e-33	****	3.8819294624552345	7.3256	6.5133	32.90751328717284	-0.8122999999999996	Compressed	-3.8819294624552345	Significantly Compressed
D2_Dist	0.0213	0.024342857142857142	*	0.18794086892933373	15.1095	15.144	1.6136284495835755	0.03449999999999953	Expanded	0.18794086892933373	Not Significant
SB_Dist	7.97e-7	1.2752e-6	****	0.16836636293949514	3.1063	2.9792	5.894421695947963	-0.1271	Compressed	-0.16836636293949514	Not Significant
aCb4_aE_Dist	0.15	0.16	ns	0.15002597627519787	3.0516	3.0554	0.7958800173440752	0.0038000000000000256	Expanded	0.15002597627519787	Not Significant
Spine_Bridge_Dist	2.3199999999999997e-34	1.2373333333333331e-33	****	55.8647227757824	7.9801	3.9197	32.90751328717284	-4.0604	Compressed	-55.8647227757824	Significantly Compressed
V104_RS2_Dist	2.11e-34	1.2373333333333331e-33	****	6.360388892498114	7.1819	6.5222	32.90751328717284	-0.6597	Compressed	-6.360388892498114	Significantly Compressed
I150_HRD_Dist	1.92e-19	4.388571428571428e-19	****	1.707574205205258	10.4835	10.5998	18.357676828654782	0.11630000000000074	Expanded	1.707574205205258	Significantly Expanded
Shell_M118_M120_Dist	3.71e-25	9.893333333333333e-25	****	2.2199436313108905	3.4073	3.5095	24.004657358112674	0.10219999999999985	Expanded	2.2199436313108905	Significantly Expanded
Y156_N99_Dist	1.36e-29	5.44e-29	****	2.535765303509774	9.2827	9.4406	28.26440110030182	0.1578999999999997	Expanded	2.535765303509774	Significantly Expanded
K105_E107_Dist	9.15e-4	0.00122	**	0.32783380720465455	4.1251999999999995	4.1908	2.9136401693252516	0.06560000000000077	Expanded	0.32783380720465455	Not Significant
K105_E121_Dist	0.983	0.983	ns	0.06590559738404853	3.3538	3.3468999999999998	0.007446482167864384	-0.00690000000000035	Compressed	-0.06590559738404853	Not Significant
K105_N99_Dist	2.85e-18	5.7e-18	****	1.8338333144595296	5.0973	3.5793	17.24412514432751	-1.5179999999999998	Compressed	-1.8338333144595296	Significantly Compressed
D220_HRD_Dist	2.29e-7	4.071111111111111e-7	****	0.684821779417984	3.7739	3.7527	6.390287044443512	-0.021199999999999886	Compressed	-0.684821779417984	Significantly Compressed
