## Supplementary material for "Trans-Allosteric Activation Releases Distinct Conformational Traps in Kinase Heterodimers": S3 Data: Stats_cdk1_ccnb1__CDK1___Apo__vs_cdk1_ccnb1__CDK1___Holo_.csv

Metric	p	p.adj	p.adj.signif	effsize	cdk1 ccnb1 [CDK1 = Apo]	cdk1 ccnb1 [CDK1 = Holo]	Log10_P	Diff	Direction	Signed_EffSize	Significance
CoFactor_aC_Dist	1.94e-21	7.76e-21	****	1.60143004022932	2.7241	2.9663	20.11013827874181	0.24219999999999997	Expanded	1.60143004022932	Significantly Expanded
CoFactor_ActLoop_Dist	1.11e-11	2.537142857142857e-11	****	0.7322862940729897	2.7942	2.2669	10.595655078571674	-0.5272999999999999	Compressed	-0.7322862940729897	Significantly Compressed
Cleft_Gape_Dist	0.375	0.4342857142857143	ns	0.22853799412727174	12.8975	12.6244	0.3622244564055031	-0.27310000000000123	Compressed	-0.22853799412727174	Not Significant
D1_Dist	6.790000000000001e-33	3.6213333333333334e-32	****	3.149048502872392	7.3256	6.624	31.441131497783235	-0.7016	Compressed	-3.149048502872392	Significantly Compressed
D2_Dist	0.0015	0.0024000000000000002	**	0.3264647555016275	15.1095	15.1728	2.619788758288394	0.06329999999999991	Expanded	0.3264647555016275	Not Significant
SB_Dist	0.0966	0.14050909090909092	ns	0.4615441106885831	3.1063	2.7516000000000003	0.852295576086807	-0.3546999999999998	Compressed	-0.4615441106885831	Not Significant
aCb4_aE_Dist	2.4e-6	4.266666666666666e-6	****	0.6848762411465003	3.0516	3.0355	5.369911285071794	-0.016100000000000225	Compressed	-0.6848762411465003	Significantly Compressed
Spine_Bridge_Dist	2.4999999999999997e-34	2.776e-33	****	29.244087913358964	7.9801	3.9673	32.55658053821718	-4.0128	Compressed	-29.244087913358964	Significantly Compressed
V104_RS2_Dist	3.47e-34	2.776e-33	****	5.66559630546821	7.1819	6.5551	32.55658053821718	-0.6267999999999994	Compressed	-5.66559630546821	Significantly Compressed
I150_HRD_Dist	7.12e-12	2.2784000000000003e-11	****	1.1807421708199226	10.4835	10.5659	10.642370028043237	0.0823999999999998	Expanded	1.1807421708199226	Significantly Expanded
Shell_M118_M120_Dist	0.38	0.4342857142857143	ns	0.24379113023676074	3.4073	3.3973	0.3622244564055031	-0.010000000000000231	Compressed	-0.24379113023676074	Not Significant
Y156_N99_Dist	9.33e-12	2.488e-11	****	1.0647816088603343	9.2827	9.3489	10.604149623981218	0.06620000000000026	Expanded	1.0647816088603343	Significantly Expanded
K105_E107_Dist	2.09e-8	4.18e-8	****	0.84729148960557	4.1251999999999995	4.2985	7.3788237182249645	0.17330000000000023	Expanded	0.84729148960557	Significantly Expanded
K105_E121_Dist	0.774	0.774	ns	0.014246108415090454	3.3538	3.3524	0.11125903931710739	-0.00140000000000029	Compressed	-0.014246108415090454	Not Significant
K105_N99_Dist	0.157	0.20933333333333332	ns	0.45230772793465573	5.0973	4.5582	0.6791616109824663	-0.5390999999999995	Compressed	-0.45230772793465573	Not Significant
D220_HRD_Dist	0.566	0.6037333333333332	ns	0.017828456527091696	3.7739	3.7744999999999997	0.2191548452114851	5.999999999999339e-4	Expanded	0.017828456527091696	Not Significant
