## Supplementary material for "Trans-Allosteric Activation Releases Distinct Conformational Traps in Kinase Heterodimers": S3 Data: Stats_cdk1_ccnb1__CDK1___Holo__vs_cdk1-pt14-py15-pt161_ccnb1__CDK1___Holo_.csv

Metric	p	p.adj	p.adj.signif	effsize	cdk1 ccnb1 [CDK1 = Holo]	cdk1-pt14-py15-pt161 ccnb1 [CDK1 = Holo]	Log10_P	Diff	Direction	Signed_EffSize	Significance
CoFactor_aC_Dist	1.71e-14	3.264545454545455e-14	****	1.02950332137203	2.9663	3.0353	13.486177280032152	0.06899999999999995	Expanded	1.02950332137203	Significantly Expanded
CoFactor_ActLoop_Dist	2.17e-30	9.114000000000001e-30	****	2.668410117531561	2.2669	2.8392	29.04029097575357	0.5722999999999998	Expanded	2.668410117531561	Significantly Expanded
Cleft_Gape_Dist	1.72e-12	2.7784615384615384e-12	****	1.201642433318497	12.6244	13.7267	11.556195610665368	1.1022999999999996	Expanded	1.201642433318497	Significantly Expanded
Mg_Hijack_Dist	0.0339	0.035595	*	0.3314069600078066	6.7811	7.1966	1.4486110027269796	0.41549999999999976	Expanded	0.3314069600078066	Not Significant
D1_Dist	7.98e-31	5.586e-30	****	1.417396387432005	6.624	6.5059	29.252899068635013	-0.1181000000000001	Compressed	-1.417396387432005	Significantly Compressed
D2_Dist	2.29e-12	3.4350000000000002e-12	****	0.9962981311081339	15.1728	15.0758	11.464073258604431	-0.09700000000000131	Compressed	-0.9962981311081339	Significantly Compressed
SB_Dist	1.3599999999999999e-30	7.139999999999999e-30	****	1.7238048204950385	2.7516000000000003	3.0214	29.146301788223827	0.2697999999999996	Expanded	1.7238048204950385	Significantly Expanded
HRD_ATP_Dist	8.16e-18	2.142e-17	****	1.4262267189513496	4.0307	4.91	16.669180533504164	0.8792999999999997	Expanded	1.4262267189513496	Significantly Expanded
DFG_Mg_Dist	1.19e-12	2.0825e-12	****	0.689870444382837	2.3403	2.1177	11.681414989921175	-0.2225999999999999	Compressed	-0.689870444382837	Significantly Compressed
DFG_ATP_Dist	2.7400000000000002e-27	9.590000000000001e-27	****	2.2571494984841554	1.9773	2.5145	26.018181392829337	0.5371999999999999	Expanded	2.2571494984841554	Significantly Expanded
PLoop_ATP_Dist	1.51e-26	4.53e-26	****	1.9028454387534457	2.5938	3.4058	25.34390179798717	0.8120000000000003	Expanded	1.9028454387534457	Significantly Expanded
aCb4_aE_Dist	2.49e-16	5.229000000000001e-16	****	1.3699823510283393	3.0355	3.0634	15.281581358170344	0.027900000000000258	Expanded	1.3699823510283393	Significantly Expanded
Spine_Bridge_Dist	0.323	0.323	ns	0.15946286523810463	3.9673	3.9475000000000002	0.4907974776688971	-0.019799999999999596	Compressed	-0.15946286523810463	Not Significant
V104_RS2_Dist	7.34e-5	9.067058823529412e-5	****	0.5574153517615472	6.5551	6.5298	4.0425335667282845	-0.025300000000000544	Compressed	-0.5574153517615472	Significantly Compressed
I150_HRD_Dist	5.13e-12	7.182e-12	****	1.093000454706323	10.5659	10.6047	11.143754599209945	0.03880000000000017	Expanded	1.093000454706323	Significantly Expanded
Shell_M118_M120_Dist	5.3099999999999995e-34	1.1150999999999998e-32	****	4.132051449380551	3.3973	3.5114	31.95268618418461	0.11410000000000009	Expanded	4.132051449380551	Significantly Expanded
Y156_N99_Dist	6.88e-33	7.224e-32	****	3.085582405606591	9.3489	9.4491	31.14122226269455	0.10019999999999918	Expanded	3.085582405606591	Significantly Expanded
K105_E107_Dist	2.08e-16	4.853333333333334e-16	****	0.5644852140625582	4.2985	4.2055	15.313959879742644	-0.09299999999999997	Compressed	-0.5644852140625582	Significantly Compressed
K105_E121_Dist	0.0102	0.011273684210526318	*	0.10947559321147139	3.3524	3.3589	1.947934134456992	0.006500000000000394	Expanded	0.10947559321147139	Not Significant
K105_N99_Dist	4.24e-4	4.946666666666667e-4	***	1.1048689372755252	4.5582	3.4043	3.305687353776654	-1.1539000000000001	Compressed	-1.1048689372755252	Significantly Compressed
D220_HRD_Dist	2.98e-8	3.91125e-8	****	0.8504192653412962	3.7744999999999997	3.7529	7.40768442384575	-0.02159999999999984	Compressed	-0.8504192653412962	Significantly Compressed
