## Supplementary material for "Trans-Allosteric Activation Releases Distinct Conformational Traps in Kinase Heterodimers": S3 Data: Stats_cdk1_ccnb1__CDK1___Holo__vs_cdk1-pt161_ccnb1__CDK1___Holo_.csv

Metric	p	p.adj	p.adj.signif	effsize	cdk1 ccnb1 [CDK1 = Holo]	cdk1-pt161 ccnb1 [CDK1 = Holo]	Log10_P	Diff	Direction	Signed_EffSize	Significance
CoFactor_aC_Dist	9.24e-15	2.1560000000000002e-14	****	1.017879481658715	2.9663	3.0307	13.666351243485298	0.06440000000000001	Expanded	1.017879481658715	Significantly Expanded
CoFactor_ActLoop_Dist	2.3e-30	9.66e-30	****	2.7234941794624126	2.2669	2.8434	29.015022873584506	0.5764999999999998	Expanded	2.7234941794624126	Significantly Expanded
Cleft_Gape_Dist	1.75e-14	3.675e-14	****	1.2562792309178352	12.6244	13.497	13.434742656579786	0.8726000000000003	Expanded	1.2562792309178352	Significantly Expanded
Mg_Hijack_Dist	7.83e-15	2.0553749999999998e-14	****	1.2036274362970008	6.7811	7.723	13.68710893020008	0.9418999999999995	Expanded	1.2036274362970008	Significantly Expanded
D1_Dist	1.8999999999999998e-31	1.9949999999999997e-30	****	1.3504773432607224	6.624	6.5133	29.700057099977233	-0.11069999999999958	Compressed	-1.3504773432607224	Significantly Compressed
D2_Dist	0.00801	0.008853157894736842	**	0.28688534108935254	15.1728	15.144	2.0529017901346722	-0.02880000000000038	Compressed	-0.28688534108935254	Not Significant
SB_Dist	1.93e-30	9.66e-30	****	1.4511424746578598	2.7516000000000003	2.9792	29.015022873584506	0.2275999999999998	Expanded	1.4511424746578598	Significantly Expanded
HRD_ATP_Dist	1.7e-13	2.975e-13	****	1.1826489098361102	4.0307	4.7824	12.526513029935431	0.7516999999999996	Expanded	1.1826489098361102	Significantly Expanded
DFG_Mg_Dist	1.41e-4	1.7417647058823532e-4	***	0.41735864516566623	2.3403	2.2046	3.759010513988975	-0.13569999999999993	Compressed	-0.41735864516566623	Not Significant
DFG_ATP_Dist	1.6299999999999997e-23	5.704999999999999e-23	****	1.8575927788669144	1.9773	2.4267	22.243744351245766	0.4493999999999998	Expanded	1.8575927788669144	Significantly Expanded
PLoop_ATP_Dist	5.18e-14	9.889090909090909e-14	****	1.1926284121320225	2.5938	3.0573	13.004843630679073	0.46350000000000025	Expanded	1.1926284121320225	Significantly Expanded
aCb4_aE_Dist	1.68e-9	2.52e-9	****	0.9325693301404484	3.0355	3.0554	8.598599459218455	0.01990000000000025	Expanded	0.9325693301404484	Significantly Expanded
Spine_Bridge_Dist	0.0115	0.012075	*	0.38295294019286547	3.9673	3.9197	1.9181128605764501	-0.04759999999999964	Compressed	-0.38295294019286547	Not Significant
V104_RS2_Dist	2.13e-8	2.795625e-8	****	0.7312342248799708	6.5551	6.5222	7.553521084483267	-0.032900000000000595	Compressed	-0.7312342248799708	Significantly Compressed
I150_HRD_Dist	1.01e-10	1.6315384615384617e-10	****	1.0020467107299924	10.5659	10.5998	9.787402683790274	0.03390000000000093	Expanded	1.0020467107299924	Significantly Expanded
Shell_M118_M120_Dist	5.5299999999999996e-34	1.1612999999999999e-32	****	4.027771484209463	3.3973	3.5095	31.93505557396138	0.11220000000000008	Expanded	4.027771484209463	Significantly Expanded
Y156_N99_Dist	7.659999999999999e-31	5.3619999999999994e-30	****	2.9031609148320676	9.3489	9.4406	29.27067319035314	0.09169999999999945	Expanded	2.9031609148320676	Significantly Expanded
K105_E107_Dist	7.1100000000000005e-22	2.1330000000000003e-21	****	0.6916141289621133	4.2985	4.1908	20.67100914455057	-0.10769999999999946	Compressed	-0.6916141289621133	Significantly Compressed
K105_E121_Dist	0.698	0.698	ns	0.09840186174830778	3.3524	3.3468999999999998	0.15614457737683893	-0.00550000000000006	Compressed	-0.09840186174830778	Not Significant
K105_N99_Dist	0.00407	0.004748333333333334	**	0.9052768713910778	4.5582	3.5793	2.3234588011441666	-0.9789000000000003	Compressed	-0.9052768713910778	Significantly Compressed
D220_HRD_Dist	1.65e-8	2.31e-8	****	0.8838791673517625	3.7744999999999997	3.7527	7.636388020107856	-0.02179999999999982	Compressed	-0.8838791673517625	Significantly Compressed
