## Supplementary material for "Trans-Allosteric Activation Releases Distinct Conformational Traps in Kinase Heterodimers": S3 Data: Stats_State_1_vs_State_4.csv

Metric	p	p.adj	p.adj.signif	effsize	State 1	State 4	Log10_P	Diff	Direction	Signed_EffSize	Significance
Cleft_Gape_Dist	1.18e-19	1.6519999999999997e-19	****	1.2411591229972783	13.609402985074627	12.622475247524752	18.781989957015636	-0.9869277375498751	Compressed	-1.2411591229972783	Significantly Compressed
D1_Dist	3.35e-28	5.2111111111111115e-28	****	1.41783371488612	6.547810945273632	7.2857425742574256	27.28306966672424	0.7379316289837936	Expanded	1.41783371488612	Significantly Expanded
D2_Dist	1.28e-12	1.4933333333333335e-12	****	0.6618777962918653	15.101094527363184	14.855049504950495	11.825843240721518	-0.2460450224126891	Compressed	-0.6618777962918653	Significantly Compressed
SB_Dist	1.54e-14	1.96e-14	****	2.1275088867391685	3.1739800995024874	8.77059405940594	13.707743928643524	5.596613959903453	Expanded	2.1275088867391685	Significantly Expanded
aCb4_aE_Dist	8.43e-46	1.1802e-44	****	4.896849927579951	3.0600995024875624	2.908019801980198	43.92804438969702	-0.1520797005073642	Compressed	-4.896849927579951	Significantly Compressed
Spine_Bridge_Dist	9.16e-41	2.5648e-40	****	6.771087456919247	4.0913432835820895	7.886633663366337	39.59094649498993	3.795290379784247	Expanded	6.771087456919247	Significantly Expanded
V104_RS2_Dist	1.7699999999999998e-37	3.5399999999999997e-37	****	3.7274000949542647	6.561592039800995	6.995940594059406	36.450996737974215	0.43434855425841157	Expanded	3.7274000949542647	Significantly Expanded
I150_HRD_Dist	3.6e-6	3.8769230769230766e-6	****	0.6660530082981637	10.599850746268658	10.53910891089109	5.411512815861311	-0.060741835377568165	Compressed	-0.6660530082981637	Significantly Compressed
Shell_M118_M120_Dist	4.11e-42	1.4384999999999998e-41	****	3.524383371177568	3.508258706467662	3.4003960396039603	40.84209013377365	-0.1078626668637015	Compressed	-3.524383371177568	Significantly Compressed
Y156_N99_Dist	8e-6	8e-6	****	0.6171617244203009	9.442935323383084	9.479306930693069	5.096910013008056	0.036371607309984455	Expanded	0.6171617244203009	Significantly Expanded
K105_E107_Dist	6.4e-43	2.986666666666667e-42	****	1.8123441918602445	4.177960199004975	4.45	41.52481324505754	0.27203980099502534	Expanded	1.8123441918602445	Significantly Expanded
K105_E121_Dist	2.0000000000000002e-29	3.5000000000000003e-29	****	2.1207204153757093	3.352636815920398	3.5336633663366337	28.455931955649724	0.18102655041623583	Expanded	2.1207204153757093	Significantly Expanded
K105_N99_Dist	4.23e-38	9.87e-38	****	3.315320211567821	3.397363184079602	5.076039603960396	37.00568284733036	1.678676419880794	Expanded	3.315320211567821	Significantly Expanded
D220_HRD_Dist	3.3699999999999997e-43	2.3589999999999997e-42	****	4.079053613912155	3.753134328358209	3.5200990099009903	41.627272059114404	-0.23303531845721848	Compressed	-4.079053613912155	Significantly Compressed
