## Supplementary material for "Trans-Allosteric Activation Releases Distinct Conformational Traps in Kinase Heterodimers": S3 Data: Stats_State_1_vs_State_5.csv

Metric	p	p.adj	p.adj.signif	effsize	State 1	State 5	Log10_P	Diff	Direction	Signed_EffSize	Significance
Cleft_Gape_Dist	4.9000000000000005e-27	1.3300000000000003e-26	****	4.623658768218027	13.609402985074627	10.2212	25.876148359032914	-3.388202985074628	Compressed	-4.623658768218027	Significantly Compressed
Mg_Hijack_Dist	3.98e-10	5.401428571428572e-10	****	0.8577358948510104	7.478652849740933	6.669	9.267491362651722	-0.8096528497409334	Compressed	-0.8577358948510104	Significantly Compressed
D1_Dist	5.85e-28	3.4485e-27	****	14.499392703446036	6.547810945273632	10.106	26.46236976967504	3.558189054726368	Expanded	14.499392703446036	Significantly Expanded
D2_Dist	7.26e-28	3.4485e-27	****	14.961605020505148	15.101094527363184	17.9208	26.46236976967504	2.819705472636816	Expanded	14.961605020505148	Significantly Expanded
SB_Dist	1.6900000000000003e-27	5.478333333333334e-27	****	12.631284038683829	3.1739800995024874	15.438	26.26135154630202	12.264019900497512	Expanded	12.631284038683829	Significantly Expanded
HRD_ATP_Dist	5.61e-27	1.332375e-26	****	3.983700755933301	4.7970984455958545	2.888	25.875373524782955	-1.9090984455958546	Compressed	-3.983700755933301	Significantly Compressed
DFG_Mg_Dist	0.988	0.988	ns	0.0465896069390196	2.1654922279792745	2.1614	0.005243055412371884	-0.004092227979274554	Compressed	-0.0465896069390196	Not Significant
DFG_ATP_Dist	1.85e-13	2.7038461538461537e-13	****	1.2771928926382259	2.461554404145078	2.6666	12.568018022950994	0.205045595854922	Expanded	1.2771928926382259	Significantly Expanded
PLoop_ATP_Dist	2.22e-18	3.515e-18	****	1.5950554692866636	3.217823834196891	2.6764	17.454074670644157	-0.5414238341968911	Compressed	-1.5950554692866636	Significantly Compressed
aCb4_aE_Dist	5.62e-5	7.118666666666666e-5	****	0.6443859165989989	3.0600995024875624	3.075	4.147601342533791	0.014900497512437827	Expanded	0.6443859165989989	Significantly Expanded
Spine_Bridge_Dist	9.209999999999999e-23	1.5908181818181815e-22	****	0.4947363134520689	4.0913432835820895	3.8142	21.798379454008547	-0.2771432835820895	Compressed	-0.4947363134520689	Not Significant
V104_RS2_Dist	9.71e-24	1.8448999999999998e-23	****	5.02042754546042	6.561592039800995	7.1134	22.734027169139168	0.5518079601990058	Expanded	5.02042754546042	Significantly Expanded
I150_HRD_Dist	7.03e-28	3.4485e-27	****	4.072797092974169	10.599850746268658	10.874	26.46236976967504	0.274149253731343	Expanded	4.072797092974169	Significantly Expanded
Shell_M118_M120_Dist	2.1700000000000002e-26	4.581111111111112e-26	****	3.949558586372925	3.508258706467662	3.391	25.339029174637968	-0.11725870646766179	Compressed	-3.949558586372925	Significantly Compressed
Y156_N99_Dist	0.511	0.5393888888888889	ns	0.06284562612238985	9.442935323383084	9.4398	0.26809800401576434	-0.0031353233830841987	Compressed	-0.06284562612238985	Not Significant
K105_E107_Dist	0.00193	0.002291875	**	0.32944208887322496	4.177960199004975	4.2458	2.6398090726953223	0.06783980099502518	Expanded	0.32944208887322496	Not Significant
K105_E121_Dist	6.88e-28	3.4485e-27	****	6.813109914153546	3.352636815920398	3.9042	26.46236976967504	0.551563184079602	Expanded	6.813109914153546	Significantly Expanded
K105_N99_Dist	0.0141	0.015758823529411766	*	0.3659945696631763	3.397363184079602	3.5964	1.8024762077700651	0.1990368159203979	Expanded	0.3659945696631763	Not Significant
D220_HRD_Dist	1.7300000000000003e-27	5.478333333333334e-27	****	8.74820696650258	3.753134328358209	3.4706	26.26135154630202	-0.2825343283582087	Compressed	-8.74820696650258	Significantly Compressed
