## Supplementary material for "Trans-Allosteric Activation Releases Distinct Conformational Traps in Kinase Heterodimers": S3 Data: Stats_State_1_vs_State_6.csv

Metric	p	p.adj	p.adj.signif	effsize	State 1	State 6	Log10_P	Diff	Direction	Signed_EffSize	Significance
Cleft_Gape_Dist	2.41e-26	7.631666666666667e-26	****	4.688551155903889	13.609402985074627	10.188333333333333	25.117380606855946	-3.421069651741295	Compressed	-4.688551155903889	Significantly Compressed
Mg_Hijack_Dist	1.43e-9	1.698125e-9	****	0.8432264491472489	7.478652849740933	6.683125	8.770030344238034	-0.7955278497409326	Compressed	-0.8432264491472489	Significantly Compressed
D1_Dist	4.1200000000000004e-27	3.363e-26	****	13.909245939316891	6.547810945273632	10.0725	25.473273132685364	3.524689054726368	Expanded	13.909245939316891	Significantly Expanded
D2_Dist	5.11e-27	3.363e-26	****	13.965376051730637	15.101094527363184	17.894375	25.473273132685364	2.793280472636816	Expanded	13.965376051730637	Significantly Expanded
SB_Dist	1.16e-26	4.522e-26	****	12.784158475263146	3.1739800995024874	15.472916666666666	25.34466944199066	12.29893656716418	Expanded	12.784158475263146	Significantly Expanded
HRD_ATP_Dist	3.82e-26	1.036857142857143e-25	****	4.005675200772802	4.7970984455958545	2.898125	24.98428107614972	-1.8989734455958547	Compressed	-4.005675200772802	Significantly Compressed
DFG_Mg_Dist	0.275	0.2902777777777778	ns	0.09700030813826736	2.1654922279792745	2.173958333333333	0.5371862103202144	0.008466105354058673	Expanded	0.09700030813826736	Not Significant
DFG_ATP_Dist	8.15e-13	1.1060714285714286e-12	****	1.2674396506177175	2.461554404145078	2.671875	11.956216825985432	0.21032059585492213	Expanded	1.2674396506177175	Significantly Expanded
PLoop_ATP_Dist	6.84e-18	1.0829999999999999e-17	****	1.599495486839823	3.217823834196891	2.6691666666666665	16.96537154337468	-0.5486571675302248	Compressed	-1.599495486839823	Significantly Compressed
aCb4_aE_Dist	4.87e-5	5.442941176470588e-5	****	0.6718660285167739	3.0600995024875624	3.0747916666666666	4.264166359210811	0.014692164179104239	Expanded	0.6718660285167739	Significantly Expanded
Spine_Bridge_Dist	5.0599999999999993e-23	8.74e-23	****	0.5319865623252511	4.0913432835820895	3.793125	22.058488567365597	-0.2982182835820897	Compressed	-0.5319865623252511	Significantly Compressed
V104_RS2_Dist	6.3599999999999996e-24	1.3426666666666665e-23	****	5.698888281523209	6.561592039800995	7.18625	22.872031792838083	0.6246579601990057	Expanded	5.698888281523209	Significantly Expanded
I150_HRD_Dist	5.31e-27	3.363e-26	****	5.069424311345786	10.599850746268658	10.884583333333333	25.473273132685364	0.28473258706467597	Expanded	5.069424311345786	Significantly Expanded
Shell_M118_M120_Dist	1.41e-25	3.34875e-25	****	3.909810727064145	3.508258706467662	3.3922916666666665	24.475117273383734	-0.11596703980099532	Compressed	-3.909810727064145	Significantly Compressed
Y156_N99_Dist	0.35	0.35	ns	0.24779182793038956	9.442935323383084	9.428125	0.4559319556497244	-0.014810323383084523	Compressed	-0.24779182793038956	Not Significant
K105_E107_Dist	1.73e-23	3.2869999999999996e-23	****	3.9774363441945573	4.177960199004975	3.62125	22.483200295918376	-0.556710199004975	Compressed	-3.9774363441945573	Significantly Compressed
K105_E121_Dist	1.98e-12	2.508e-12	****	1.2874862385546724	3.352636815920398	3.4247916666666667	11.60067246784132	0.07215485074626882	Expanded	1.2874862385546724	Significantly Expanded
K105_N99_Dist	2.32e-15	3.3907692307692303e-15	****	1.4385737652485937	3.397363184079602	4.16	14.469701766463109	0.762636815920398	Expanded	1.4385737652485937	Significantly Expanded
D220_HRD_Dist	1.1900000000000001e-26	4.522e-26	****	9.306058730869772	3.753134328358209	3.470625	25.34466944199066	-0.28250932835820874	Compressed	-9.306058730869772	Significantly Compressed
