## Supplementary material for "Trans-Allosteric Activation Releases Distinct Conformational Traps in Kinase Heterodimers": S3 Data: Stats_State_1_vs_State_7.csv

Metric	p	p.adj	p.adj.signif	effsize	State 1	State 7	Log10_P	Diff	Direction	Signed_EffSize	Significance
CoFactor_aC_Dist	1.48e-15	3.3828571428571426e-15	****	1.3807923143187548	3.016180904522613	2.799268292682927	14.470716341963374	-0.21691261183968624	Compressed	-1.3807923143187548	Significantly Compressed
CoFactor_ActLoop_Dist	4.43e-5	5.906666666666666e-5	****	0.1654756524657917	2.870502512562814	2.7404878048780485	4.228657537168631	-0.13001470768476553	Compressed	-0.1654756524657917	Not Significant
Cleft_Gape_Dist	1.57e-5	2.2836363636363635e-5	****	0.7193825400538459	13.609402985074627	12.708780487804878	4.641373050093066	-0.9006224972697492	Compressed	-0.7193825400538459	Significantly Compressed
D1_Dist	9.52e-21	3.36e-20	****	1.94311612039469	6.547810945273632	7.147317073170732	19.473660722610155	0.5995061278970999	Expanded	1.94311612039469	Significantly Expanded
D2_Dist	0.385	0.385	ns	0.2189522686587214	15.101094527363184	15.154878048780487	0.4145392704914993	0.05378352141730325	Expanded	0.2189522686587214	Not Significant
SB_Dist	3.37e-7	6.74e-7	****	0.011614876432029018	3.1739800995024874	3.188780487804878	6.17134010346468	0.014800388302390832	Expanded	0.011614876432029018	Not Significant
aCb4_aE_Dist	0.00944	0.010788571428571429	*	0.43296626526412335	3.0600995024875624	3.0497560975609757	1.9670360587242444	-0.010343404926586697	Compressed	-0.43296626526412335	Not Significant
Spine_Bridge_Dist	6.57e-22	3.504e-21	****	4.724475034912864	4.0913432835820895	7.750975609756098	20.455435902503957	3.659632326174008	Expanded	4.724475034912864	Significantly Expanded
V104_RS2_Dist	1.05e-20	3.36e-20	****	2.966330627916192	6.561592039800995	7.061951219512195	19.473660722610155	0.5003591797112001	Expanded	2.966330627916192	Significantly Expanded
I150_HRD_Dist	1.56e-6	2.773333333333333e-6	****	1.0450523632027606	10.599850746268658	10.52	5.556997928428938	-0.07985074626865796	Compressed	-1.0450523632027606	Significantly Compressed
Shell_M118_M120_Dist	3.87e-22	3.096e-21	****	3.201050242194743	3.508258706467662	3.377317073170732	20.509199047989146	-0.13094163329692998	Compressed	-3.201050242194743	Significantly Compressed
Y156_N99_Dist	2.1599999999999998e-23	3.4559999999999996e-22	****	2.9657046102676454	9.442935323383084	9.26170731707317	21.461426266193143	-0.18122800630991343	Compressed	-2.9657046102676454	Significantly Compressed
K105_E107_Dist	2.8e-6	4.48e-6	****	0.6333136497225955	4.177960199004975	4.314146341463415	5.3487219860018556	0.13618614245844007	Expanded	0.6333136497225955	Significantly Expanded
K105_E121_Dist	8.81e-5	1.0843076923076924e-4	***	0.6528768547132306	3.352636815920398	3.4248780487804877	3.9648474612388642	0.07224123286008988	Expanded	0.6528768547132306	Significantly Expanded
K105_N99_Dist	7.35e-17	1.9599999999999998e-16	****	2.4219940945783036	3.397363184079602	5.043170731707317	15.707743928643524	1.6458075476277148	Expanded	2.4219940945783036	Significantly Expanded
D220_HRD_Dist	0.08	0.08533333333333333	ns	0.19592029257449534	3.753134328358209	3.7609756097560973	1.068881289407813	0.007841281397888533	Expanded	0.19592029257449534	Not Significant
