## Supplementary material for "Trans-Allosteric Activation Releases Distinct Conformational Traps in Kinase Heterodimers": S3 Data: Stats_State_1_vs_State_8.csv

Metric	p	p.adj	p.adj.signif	effsize	State 1	State 8	Log10_P	Diff	Direction	Signed_EffSize	Significance
CoFactor_aC_Dist	3.62e-22	7.24e-22	****	2.5991868181251534	3.016180904522613	2.6694	21.140261433802852	-0.3467809045226131	Compressed	-2.5991868181251534	Significantly Compressed
CoFactor_ActLoop_Dist	5.17e-4	5.908571428571429e-4	***	0.4634421698152446	2.870502512562814	2.637	3.2285175099283707	-0.23350251256281407	Compressed	-0.4634421698152446	Not Significant
Cleft_Gape_Dist	7.18e-4	7.658666666666667e-4	***	0.6285507469419971	13.609402985074627	12.7492	3.115846832157456	-0.8602029850746273	Compressed	-0.6285507469419971	Significantly Compressed
D1_Dist	2.12e-24	6.5866666666666664e-24	****	3.500630887539411	6.547810945273632	7.3844	23.181334314468053	0.8365890547263684	Expanded	3.500630887539411	Significantly Expanded
D2_Dist	0.00482	0.00482	**	0.262691364139266	15.101094527363184	15.0464	2.3169529617611504	-0.05469452736318381	Compressed	-0.262691364139266	Not Significant
SB_Dist	1.14e-9	1.8240000000000001e-9	****	0.33113316207444965	3.1739800995024874	2.854	8.738975166007602	-0.3199800995024873	Compressed	-0.33113316207444965	Not Significant
aCb4_aE_Dist	3.47e-4	4.270769230769231e-4	***	0.5749409619327016	3.0600995024875624	3.0467999999999997	3.3694938948600384	-0.01329950248756262	Compressed	-0.5749409619327016	Significantly Compressed
Spine_Bridge_Dist	8.130000000000001e-27	1.3008000000000001e-25	****	7.031208152940133	4.0913432835820895	8.0354	24.88578947175001	3.9440567164179097	Expanded	7.031208152940133	Significantly Expanded
V104_RS2_Dist	1.72e-26	1.376e-25	****	5.951119049161275	6.561592039800995	7.2596	24.86138156610051	0.6980079601990052	Expanded	5.951119049161275	Significantly Expanded
I150_HRD_Dist	2.47e-24	6.5866666666666664e-24	****	2.6257469229536876	10.599850746268658	10.4502	23.181334314468053	-0.14965074626865693	Compressed	-2.6257469229536876	Significantly Compressed
Shell_M118_M120_Dist	8.18e-21	1.454222222222222e-20	****	2.3399367846458623	3.508258706467662	3.4142	19.837369223112077	-0.09405870646766168	Compressed	-2.3399367846458623	Significantly Compressed
Y156_N99_Dist	2.24e-25	8.96e-25	****	2.9729430010907576	9.442935323383084	9.2796	24.047691990337874	-0.16333532338308387	Compressed	-2.9729430010907576	Significantly Compressed
K105_E107_Dist	3.13e-22	7.154285714285714e-22	****	1.5067030805784296	4.177960199004975	3.9608	21.145433719811884	-0.21716019900497496	Compressed	-1.5067030805784296	Significantly Compressed
K105_E121_Dist	6.88e-6	9.173333333333332e-6	****	0.5980812235870613	3.352636815920398	3.2996	5.037472825156189	-0.053036815920397995	Compressed	-0.5980812235870613	Significantly Compressed
K105_N99_Dist	2.81e-26	1.4986666666666666e-25	****	3.792711444093792	3.397363184079602	5.4792	24.82429495215866	2.0818368159203975	Expanded	3.792711444093792	Significantly Expanded
D220_HRD_Dist	5.79e-7	8.421818181818181e-7	****	0.7284224922699911	3.753134328358209	3.7788	6.074594138774864	0.02566567164179112	Expanded	0.7284224922699911	Significantly Expanded
