## Supplementary material for "Trans-Allosteric Activation Releases Distinct Conformational Traps in Kinase Heterodimers": S3 Data: Stats_State_1_vs_State_9.csv

Metric	p	p.adj	p.adj.signif	effsize	State 1	State 9	Log10_P	Diff	Direction	Signed_EffSize	Significance
CoFactor_aC_Dist	4.05e-11	6.542307692307692e-11	****	0.42093697089769505	3.016180904522613	2.977981651376147	10.184269034358248	-0.038199253146466106	Compressed	-0.42093697089769505	Not Significant
CoFactor_ActLoop_Dist	7.449999999999999e-30	3.9112499999999995e-29	****	1.2062757747557382	2.870502512562814	2.3473394495412845	28.40768442384575	-0.5231630630215296	Compressed	-1.2062757747557382	Significantly Compressed
Cleft_Gape_Dist	1.29e-15	3.0100000000000004e-15	****	0.9597890461726397	13.609402985074627	12.740825688073395	14.521433504406156	-0.8685772970012327	Compressed	-0.9597890461726397	Significantly Compressed
Mg_Hijack_Dist	1.93e-8	2.895e-8	****	0.6176852583455273	7.478652849740933	6.81214953271028	7.538351431936545	-0.6665033170306529	Compressed	-0.6176852583455273	Significantly Compressed
D1_Dist	1.63e-24	5.705e-24	****	0.29978407627855674	6.547810945273632	6.615688073394495	23.243744351245766	0.06787712812086344	Expanded	0.29978407627855674	Not Significant
D2_Dist	4.57e-5	5.331666666666667e-5	****	0.3574307332279246	15.101094527363184	15.161559633027522	4.2731370102995365	0.06046510566433838	Expanded	0.3574307332279246	Not Significant
SB_Dist	7.65e-33	5.355e-32	****	0.4282223494821679	3.1739800995024874	2.7691743119266055	31.271240524832127	-0.4048057875758819	Compressed	-0.4282223494821679	Not Significant
HRD_ATP_Dist	2.32e-13	4.448181818181819e-13	****	0.9508424605688521	4.7970984455958545	4.145233644859813	12.351817469398286	-0.6518648007360417	Compressed	-0.9508424605688521	Significantly Compressed
DFG_Mg_Dist	4.07e-7	5.341875e-7	****	0.4991035331685623	2.1654922279792745	2.285607476635514	6.272306278696785	0.12011524865623935	Expanded	0.4991035331685623	Not Significant
DFG_ATP_Dist	2.53e-26	1.0626e-25	****	1.5912019170439766	2.461554404145078	2.0390654205607475	24.97363018842628	-0.4224889835843304	Compressed	-1.5912019170439766	Significantly Compressed
PLoop_ATP_Dist	1.77e-20	4.64625e-20	****	1.2077807503915872	3.217823834196891	2.6804672897196262	19.332897425896217	-0.537356544477265	Compressed	-1.2077807503915872	Significantly Compressed
aCb4_aE_Dist	2.33e-13	4.448181818181819e-13	****	0.8824039286627278	3.0600995024875624	3.0393577981651374	12.351817469398286	-0.020741704322424948	Compressed	-0.8824039286627278	Significantly Compressed
Spine_Bridge_Dist	0.148	0.1554	ns	0.09148412068516391	4.0913432835820895	4.028990825688074	0.8085489855351045	-0.06235245789401578	Compressed	-0.09148412068516391	Not Significant
V104_RS2_Dist	1.35e-4	1.492105263157895e-4	***	0.02829427160035569	6.561592039800995	6.557981651376147	3.8262005377239037	-0.0036103884248479545	Compressed	-0.02829427160035569	Not Significant
I150_HRD_Dist	2.26e-12	3.955e-12	****	0.8121025482093126	10.599850746268658	10.568807339449542	11.402853512166304	-0.03104340681911566	Compressed	-0.8121025482093126	Significantly Compressed
Shell_M118_M120_Dist	4.5799999999999995e-37	9.617999999999999e-36	****	2.5579431553132803	3.508258706467662	3.4091743119266056	35.01691522726221	-0.09908439454105622	Compressed	-2.5579431553132803	Significantly Compressed
Y156_N99_Dist	3.08e-36	3.234e-35	****	2.0883124083581963	9.442935323383084	9.357614678899083	34.49025998442962	-0.08532064448400156	Compressed	-2.0883124083581963	Significantly Compressed
K105_E107_Dist	1.5199999999999998e-23	4.5599999999999994e-23	****	0.9107673835074493	4.177960199004975	4.313669724770643	22.341035157335565	0.13570952576566775	Expanded	0.9107673835074493	Significantly Expanded
K105_E121_Dist	0.162	0.162	ns	0.0026630857117733763	3.352636815920398	3.3524770642201833	0.790484985457369	-1.5975170021453877e-4	Compressed	-0.0026630857117733763	Not Significant
K105_N99_Dist	2.86e-7	4.0039999999999996e-7	****	1.1959605887489018	3.397363184079602	4.607064220183486	6.397505931192719	1.2097010361038838	Expanded	1.1959605887489018	Significantly Expanded
D220_HRD_Dist	2.2e-6	2.7176470588235297e-6	****	0.5277289452555723	3.753134328358209	3.7710091743119265	5.565806945822148	0.01787484595371769	Expanded	0.5277289452555723	Significantly Expanded
