## Supplementary material for "Trans-Allosteric Activation Releases Distinct Conformational Traps in Kinase Heterodimers": S3 Data: Stats_State_4_vs_State_5.csv

Metric	p	p.adj	p.adj.signif	effsize	State 4	State 5	Log10_P	Diff	Direction	Signed_EffSize	Significance
Cleft_Gape_Dist	1.8299999999999997e-23	4.27e-23	****	6.7803710633714305	12.622475247524752	10.2212	22.369572124974976	-2.4012752475247527	Compressed	-6.7803710633714305	Significantly Compressed
D1_Dist	1.8199999999999997e-23	4.27e-23	****	5.6276287870261195	7.2857425742574256	10.106	22.369572124974976	2.8202574257425743	Expanded	5.6276287870261195	Significantly Expanded
D2_Dist	1.81e-23	4.27e-23	****	8.56286607662616	14.855049504950495	17.9208	22.369572124974976	3.065750495049505	Expanded	8.56286607662616	Significantly Expanded
SB_Dist	1.8199999999999997e-23	4.27e-23	****	2.697681471072668	8.77059405940594	15.438	22.369572124974976	6.66740594059406	Expanded	2.697681471072668	Significantly Expanded
aCb4_aE_Dist	1.5099999999999998e-23	4.27e-23	****	5.565314431091402	2.908019801980198	3.075	22.369572124974976	0.16698019801980202	Expanded	5.565314431091402	Significantly Expanded
Spine_Bridge_Dist	1.68e-23	4.27e-23	****	71.3216392620199	7.886633663366337	3.8142	22.369572124974976	-4.072433663366336	Compressed	-71.3216392620199	Significantly Compressed
V104_RS2_Dist	4.42e-22	6.875555555555557e-22	****	2.3585374793460487	6.995940594059406	7.1134	21.162692204411996	0.11745940594059423	Expanded	2.3585374793460487	Significantly Expanded
I150_HRD_Dist	9.009999999999999e-23	1.8019999999999998e-22	****	3.1356756827556285	10.53910891089109	10.874	21.744245213356955	0.3348910891089112	Expanded	3.1356756827556285	Significantly Expanded
Shell_M118_M120_Dist	0.00143	0.00154	**	0.5649255464530266	3.4003960396039603	3.391	2.812479279163537	-0.009396039603960293	Compressed	-0.5649255464530266	Significantly Compressed
Y156_N99_Dist	0.00176	0.00176	**	0.5897031180215746	9.479306930693069	9.4398	2.75448733218585	-0.039506930693068654	Compressed	-0.5897031180215746	Significantly Compressed
K105_E107_Dist	1.15e-8	1.4636363636363637e-8	****	1.2239785792289906	4.45	4.2458	7.834566809126375	-0.20420000000000016	Compressed	-1.2239785792289906	Significantly Compressed
K105_E121_Dist	2e-22	3.5e-22	****	3.9659957782654702	3.5336633663366337	3.9042	21.455931955649724	0.3705366336633662	Expanded	3.9659957782654702	Significantly Expanded
K105_N99_Dist	2.56e-19	3.5839999999999996e-19	****	2.4250980908874284	5.076039603960396	3.5964	18.445631999009912	-1.479639603960396	Compressed	-2.4250980908874284	Significantly Compressed
D220_HRD_Dist	5.87e-6	6.8483333333333336e-6	****	0.9172414992624146	3.5200990099009903	3.4706	5.164415109121772	-0.04949900990099021	Compressed	-0.9172414992624146	Significantly Compressed
