## Supplementary material for "Trans-Allosteric Activation Releases Distinct Conformational Traps in Kinase Heterodimers": S3 Data: Stats_State_4_vs_State_6.csv

Metric	p	p.adj	p.adj.signif	effsize	State 4	State 6	Log10_P	Diff	Direction	Signed_EffSize	Significance
Cleft_Gape_Dist	7.18e-23	1.2564999999999998e-22	****	7.002240179064604	12.622475247524752	10.188333333333333	21.900837507071405	-2.43414191419142	Compressed	-7.002240179064604	Significantly Compressed
D1_Dist	7.169999999999999e-23	1.2564999999999998e-22	****	5.5171044760304815	7.2857425742574256	10.0725	21.900837507071405	2.7867574257425742	Expanded	5.5171044760304815	Significantly Expanded
D2_Dist	7.119999999999999e-23	1.2564999999999998e-22	****	8.34425183654237	14.855049504950495	17.894375	21.900837507071405	3.0393254950495052	Expanded	8.34425183654237	Significantly Expanded
SB_Dist	7.16e-23	1.2564999999999998e-22	****	2.71562679012197	8.77059405940594	15.472916666666666	21.900837507071405	6.702322607260726	Expanded	2.71562679012197	Significantly Expanded
aCb4_aE_Dist	5.75e-23	1.2564999999999998e-22	****	5.741473229514972	2.908019801980198	3.0747916666666666	21.900837507071405	0.16677186468646843	Expanded	5.741473229514972	Significantly Expanded
Spine_Bridge_Dist	6.599999999999999e-23	1.2564999999999998e-22	****	67.30970890373493	7.886633663366337	3.793125	21.900837507071405	-4.093508663366337	Compressed	-67.30970890373493	Significantly Compressed
V104_RS2_Dist	6.68e-23	1.2564999999999998e-22	****	3.873463904878144	6.995940594059406	7.18625	21.900837507071405	0.1903094059405941	Expanded	3.873463904878144	Significantly Expanded
I150_HRD_Dist	2.08e-22	3.2355555555555556e-22	****	3.449564640153865	10.53910891089109	10.884583333333333	21.490051138798325	0.34547442244224413	Expanded	3.449564640153865	Significantly Expanded
Shell_M118_M120_Dist	0.0136	0.0136	*	0.488764348266445	3.4003960396039603	3.3922916666666665	1.8664610916297826	-0.008104372937293824	Compressed	-0.488764348266445	Not Significant
Y156_N99_Dist	8.47e-4	9.121538461538461e-4	***	0.685682314594298	9.479306930693069	9.428125	3.039931906297892	-0.05118193069306898	Compressed	-0.685682314594298	Significantly Compressed
K105_E107_Dist	6.879999999999999e-23	1.2564999999999998e-22	****	11.697358209310405	4.45	3.62125	21.900837507071405	-0.8287500000000003	Compressed	-11.697358209310405	Significantly Compressed
K105_E121_Dist	6.7e-9	8.527272727272727e-9	****	1.4932427024487054	3.5336633663366337	3.4247916666666667	8.06918984677916	-0.10887169966996701	Compressed	-1.4932427024487054	Significantly Compressed
K105_N99_Dist	5.72e-13	8.007999999999999e-13	****	1.5319269560060826	5.076039603960396	4.16	12.096475935528737	-0.916039603960396	Compressed	-1.5319269560060826	Significantly Compressed
D220_HRD_Dist	4.35e-6	5.0750000000000005e-6	****	0.9365168195014826	3.5200990099009903	3.470625	5.294563953414749	-0.04947400990099027	Compressed	-0.9365168195014826	Significantly Compressed
