## Supplementary material for "Trans-Allosteric Activation Releases Distinct Conformational Traps in Kinase Heterodimers": S3 Data: Stats_State_4_vs_State_7.csv

Metric	p	p.adj	p.adj.signif	effsize	State 4	State 7	Log10_P	Diff	Direction	Signed_EffSize	Significance
Cleft_Gape_Dist	0.499	0.499	ns	0.08027852984472003	12.622475247524752	12.708780487804878	0.3018994543766101	0.08630524028012587	Expanded	0.08027852984472003	Not Significant
D1_Dist	0.00785	0.010989999999999998	*	0.25878970733842815	7.2857425742574256	7.147317073170732	1.9590023075765095	-0.13842550108669371	Compressed	-0.25878970733842815	Not Significant
D2_Dist	1.26e-4	2.5025000000000004e-4	***	0.7665130542592957	14.855049504950495	15.154878048780487	3.6016259138486437	0.29982854382999236	Expanded	0.7665130542592957	Significantly Expanded
SB_Dist	1.72e-15	6.02e-15	****	2.1421794330926858	8.77059405940594	3.188780487804878	14.220403508742175	-5.581813571601062	Compressed	-2.1421794330926858	Significantly Compressed
aCb4_aE_Dist	1.06e-20	1.4466666666666669e-19	****	4.632203612323917	2.908019801980198	3.0497560975609757	18.839631525207153	0.1417362955807775	Expanded	4.632203612323917	Significantly Expanded
Spine_Bridge_Dist	0.0303	0.03856363636363636	*	0.2521380170203528	7.886633663366337	7.750975609756098	1.413822020977682	-0.1356580536102392	Compressed	-0.2521380170203528	Not Significant
V104_RS2_Dist	2.53e-4	3.935555555555556e-4	***	0.4807646394299499	6.995940594059406	7.061951219512195	3.404993952585269	0.06601062545278857	Expanded	0.4807646394299499	Not Significant
I150_HRD_Dist	0.444	0.47815384615384615	ns	0.16947345386141924	10.53910891089109	10.52	0.3204323465139789	-0.019108910891089792	Compressed	-0.16947345386141924	Not Significant
Shell_M118_M120_Dist	1.43e-4	2.5025000000000004e-4	***	0.7060456758852799	3.4003960396039603	3.377317073170732	3.6016259138486437	-0.023078966433228487	Compressed	-0.7060456758852799	Significantly Compressed
Y156_N99_Dist	3.1e-20	1.4466666666666669e-19	****	2.873741497102835	9.479306930693069	9.26170731707317	18.839631525207153	-0.21759961361989788	Compressed	-2.873741497102835	Significantly Compressed
K105_E107_Dist	4.37e-6	1.0196666666666667e-5	****	0.7633922116757182	4.45	4.314146341463415	4.991541777734984	-0.13585365853658526	Compressed	-0.7633922116757182	Significantly Compressed
K105_E121_Dist	2.11e-8	5.908e-8	****	0.9059616759738206	3.5336633663366337	3.4248780487804877	7.228559513360088	-0.10878531755614596	Compressed	-0.9059616759738206	Significantly Compressed
K105_N99_Dist	0.0721	0.08411666666666667	ns	0.04480043428287132	5.076039603960396	5.043170731707317	1.0751179456499578	-0.03286887225307922	Compressed	-0.04480043428287132	Not Significant
D220_HRD_Dist	2.63e-20	1.4466666666666669e-19	****	4.08852683053007	3.5200990099009903	3.7609756097560973	18.839631525207153	0.240876599855107	Expanded	4.08852683053007	Significantly Expanded
