## Supplementary material for "Trans-Allosteric Activation Releases Distinct Conformational Traps in Kinase Heterodimers": S3 Data: Stats_State_4_vs_State_8.csv

Metric	p	p.adj	p.adj.signif	effsize	State 4	State 8	Log10_P	Diff	Direction	Signed_EffSize	Significance
Cleft_Gape_Dist	0.716	0.716	ns	0.10482933527358138	12.622475247524752	12.7492	0.14508697769214446	0.12672475247524773	Expanded	0.10482933527358138	Not Significant
D1_Dist	0.39	0.42	ns	0.19809437070486127	7.2857425742574256	7.3844	0.37675070960209955	0.09865742574257474	Expanded	0.19809437070486127	Not Significant
D2_Dist	0.0133	0.016927272727272725	*	0.5188395884617113	14.855049504950495	15.0464	1.7714130085129014	0.1913504950495053	Expanded	0.5188395884617113	Significantly Expanded
SB_Dist	3.06e-17	5.355e-17	****	2.3956477257558024	8.77059405940594	2.854	16.271240524832127	-5.9165940594059405	Compressed	-2.3956477257558024	Significantly Compressed
aCb4_aE_Dist	1.7799999999999998e-23	1.1655e-22	****	4.624435487669151	2.908019801980198	3.0467999999999997	21.933487722143404	0.13878019801980157	Expanded	4.624435487669151	Significantly Expanded
Spine_Bridge_Dist	6.26e-19	1.252e-18	****	2.322359872395702	7.886633663366337	8.0354	17.90239567112559	0.14876633663366245	Expanded	2.322359872395702	Significantly Expanded
V104_RS2_Dist	2.95e-23	1.1655e-22	****	4.0896140793040425	6.995940594059406	7.2596	21.933487722143404	0.26365940594059367	Expanded	4.0896140793040425	Significantly Expanded
I150_HRD_Dist	3.89e-6	5.446e-6	****	0.8836436610812568	10.53910891089109	10.4502	5.2639223629960545	-0.08890891089108877	Compressed	-0.8836436610812568	Significantly Compressed
Shell_M118_M120_Dist	0.0491	0.05728333333333333	ns	0.43413780489888004	3.4003960396039603	3.4142	1.2419717182464183	0.013803960396039816	Expanded	0.43413780489888004	Not Significant
Y156_N99_Dist	1.0300000000000001e-21	2.884e-21	****	2.8192662862536366	9.479306930693069	9.2796	20.540004743952608	-0.19970693069306833	Compressed	-2.8192662862536366	Significantly Compressed
K105_E107_Dist	1.75e-23	1.1655e-22	****	6.211783062488215	4.45	3.9608	21.933487722143404	-0.4892000000000003	Compressed	-6.211783062488215	Significantly Compressed
K105_E121_Dist	4.39e-19	1.0243333333333335e-18	****	2.3361054927621554	3.5336633663366337	3.2996	17.989558694463284	-0.23406336633663383	Compressed	-2.3361054927621554	Significantly Compressed
K105_N99_Dist	4.01e-8	6.237777777777778e-8	****	0.6558991351839039	5.076039603960396	5.4792	7.204970101140905	0.4031603960396035	Expanded	0.6558991351839039	Significantly Expanded
D220_HRD_Dist	3.33e-23	1.1655e-22	****	4.6384399248660815	3.5200990099009903	3.7788	21.933487722143404	0.2587009900990096	Expanded	4.6384399248660815	Significantly Expanded
