## Supplementary material for "Trans-Allosteric Activation Releases Distinct Conformational Traps in Kinase Heterodimers": S3 Data: Stats_State_4_vs_State_9.csv

Metric	p	p.adj	p.adj.signif	effsize	State 4	State 9	Log10_P	Diff	Direction	Signed_EffSize	Significance
Cleft_Gape_Dist	0.69	0.69	ns	0.1854219566466291	12.622475247524752	12.740825688073395	0.16115090926274472	0.11835044054864241	Expanded	0.1854219566466291	Not Significant
D1_Dist	2.1399999999999997e-23	3.328888888888888e-23	****	1.3615456493855598	7.2857425742574256	6.615688073394495	22.477700700411898	-0.6700545008629302	Compressed	-1.3615456493855598	Significantly Compressed
D2_Dist	1.33e-13	1.8619999999999998e-13	****	0.8801247907707972	14.855049504950495	15.161559633027522	12.730020323354676	0.3065101280770275	Expanded	0.8801247907707972	Significantly Expanded
SB_Dist	1.4599999999999999e-30	4.087999999999999e-30	****	2.4380307889016577	8.77059405940594	2.7691743119266055	29.388489112873344	-6.001419747479336	Compressed	-2.4380307889016577	Significantly Compressed
aCb4_aE_Dist	6.31e-36	8.834e-35	****	4.33467604482594	2.908019801980198	3.0393577981651374	34.05384260507763	0.13133799618493924	Expanded	4.33467604482594	Significantly Expanded
Spine_Bridge_Dist	2.69e-34	1.2553333333333333e-33	****	9.830614365770236	7.886633663366337	4.028990825688074	32.90124093903901	-3.857642837678263	Compressed	-9.830614365770236	Significantly Compressed
V104_RS2_Dist	1.76e-33	6.16e-33	****	5.357895474438393	6.995940594059406	6.557981651376147	32.21041928783558	-0.4379589426832595	Compressed	-5.357895474438393	Significantly Compressed
I150_HRD_Dist	0.143	0.182	ns	0.3252665333495715	10.53910891089109	10.568807339449542	0.7399286120149252	0.029698428558452505	Expanded	0.3252665333495715	Not Significant
Shell_M118_M120_Dist	0.681	0.69	ns	0.29331562166291	3.4003960396039603	3.4091743119266056	0.16115090926274472	0.008778272322645275	Expanded	0.29331562166291	Not Significant
Y156_N99_Dist	6.82e-28	1.5913333333333333e-27	****	2.0091596142114927	9.479306930693069	9.357614678899083	26.798238840048928	-0.12169225179398602	Compressed	-2.0091596142114927	Significantly Compressed
K105_E107_Dist	2.71e-24	4.7425e-24	****	1.5605809056881428	4.45	4.313669724770643	23.3239926604393	-0.1363302752293576	Compressed	-1.5605809056881428	Significantly Compressed
K105_E121_Dist	6.96e-26	1.392e-25	****	2.384554699835059	3.5336633663366337	3.3524770642201833	24.856360764725455	-0.18118630211645037	Compressed	-2.384554699835059	Significantly Compressed
K105_N99_Dist	0.518	0.6043333333333334	ns	0.44722551918066644	5.076039603960396	4.607064220183486	0.21872345062415371	-0.46897538377691017	Compressed	-0.44722551918066644	Not Significant
D220_HRD_Dist	2.55e-35	1.785e-34	****	4.568468298736575	3.5200990099009903	3.7710091743119265	33.748361779551786	0.25091016441093617	Expanded	4.568468298736575	Significantly Expanded
