## Supplementary material for "Trans-Allosteric Activation Releases Distinct Conformational Traps in Kinase Heterodimers": S3 Data: Stats_State_5_vs_State_6.csv

Metric	p	p.adj	p.adj.signif	effsize	State 5	State 6	Log10_P	Diff	Direction	Signed_EffSize	Significance
Cleft_Gape_Dist	0.242	0.6568571428571429	ns	0.20564134454821908	10.2212	10.188333333333333	0.18252907308099653	-0.032866666666667044	Compressed	-0.20564134454821908	Not Significant
Mg_Hijack_Dist	0.208	0.6568571428571429	ns	0.10669366805815168	6.669	6.683125	0.18252907308099653	0.014125000000000831	Expanded	0.10669366805815168	Not Significant
D1_Dist	0.451	0.7876363636363637	ns	0.15884456506885192	10.106	10.0725	0.10367424154096107	-0.033500000000000085	Compressed	-0.15884456506885192	Not Significant
D2_Dist	0.69	0.9246666666666666	ns	0.1525615089936899	17.9208	17.894375	0.03401479798239639	-0.0264249999999997	Compressed	-0.1525615089936899	Not Significant
SB_Dist	0.709	0.9246666666666666	ns	0.1034271646065608	15.438	15.472916666666666	0.03401479798239639	0.03491666666666582	Expanded	0.1034271646065608	Not Significant
HRD_ATP_Dist	0.611	0.9246666666666666	ns	0.05618411070156318	2.888	2.898125	0.03401479798239639	0.01012499999999994	Expanded	0.05618411070156318	Not Significant
DFG_Mg_Dist	0.378	0.7876363636363637	ns	0.17332920089555645	2.1614	2.173958333333333	0.10367424154096107	0.012558333333333227	Expanded	0.17332920089555645	Not Significant
DFG_ATP_Dist	0.798	0.947625	ns	0.048811356941063457	2.6666	2.671875	0.02336349035236637	0.005275000000000141	Expanded	0.048811356941063457	Not Significant
PLoop_ATP_Dist	0.994	0.994	ns	0.05854173830752544	2.6764	2.6691666666666665	0.00261361560268669	-0.007233333333333647	Compressed	-0.05854173830752544	Not Significant
aCb4_aE_Dist	0.92	0.9711111111111111	ns	0.010240195709835235	3.075	3.0747916666666666	0.012731076804921823	-2.0833333333358794e-4	Compressed	-0.010240195709835235	Not Significant
Spine_Bridge_Dist	0.074	0.28119999999999995	ns	0.3653005248367931	3.8142	3.793125	0.5509846836522138	-0.021075000000000177	Compressed	-0.3653005248367931	Not Significant
V104_RS2_Dist	1.3e-14	8.233333333333333e-14	****	2.4073276155549252	7.1134	7.18625	13.084424301459997	0.07284999999999986	Expanded	2.4073276155549252	Significantly Expanded
I150_HRD_Dist	0.456	0.7876363636363637	ns	0.13393236373321185	10.874	10.884583333333333	0.10367424154096107	0.010583333333332945	Expanded	0.13393236373321185	Not Significant
Shell_M118_M120_Dist	0.438	0.7876363636363637	ns	0.08713670902362823	3.391	3.3922916666666665	0.10367424154096107	0.001291666666666469	Expanded	0.08713670902362823	Not Significant
Y156_N99_Dist	0.73	0.9246666666666666	ns	0.17237361117887123	9.4398	9.428125	0.03401479798239639	-0.011675000000000324	Compressed	-0.17237361117887123	Not Significant
K105_E107_Dist	1.46e-17	1.387e-16	****	3.9584913917699907	4.2458	3.62125	15.857923538926714	-0.6245500000000002	Compressed	-3.9584913917699907	Significantly Compressed
K105_E121_Dist	1.45e-17	1.387e-16	****	7.081412469925788	3.9042	3.4247916666666667	15.857923538926714	-0.4794083333333332	Compressed	-7.081412469925788	Significantly Compressed
K105_N99_Dist	6.4e-7	3.04e-6	****	0.8945709414509108	3.5964	4.16	5.517126416391246	0.5636000000000001	Expanded	0.8945709414509108	Significantly Expanded
D220_HRD_Dist	0.92	0.9711111111111111	ns	0.0010471317295494475	3.4706	3.470625	0.012731076804921823	2.4999999999941735e-5	Expanded	0.0010471317295494475	Not Significant
