## Supplementary material for "Trans-Allosteric Activation Releases Distinct Conformational Traps in Kinase Heterodimers": S3 Data: Stats_State_5_vs_State_7.csv

Metric	p	p.adj	p.adj.signif	effsize	State 5	State 7	Log10_P	Diff	Direction	Signed_EffSize	Significance
Cleft_Gape_Dist	2.13e-15	4.26e-15	****	2.415601454043832	10.2212	12.708780487804878	14.370590400897282	2.4875804878048786	Expanded	2.415601454043832	Significantly Expanded
D1_Dist	3.01e-16	7.886666666666667e-16	****	10.771108614835546	10.106	7.147317073170732	15.10310651442775	-2.958682926829268	Compressed	-10.771108614835546	Significantly Compressed
D2_Dist	2.98e-16	7.886666666666667e-16	****	12.328394376353822	17.9208	15.154878048780487	15.10310651442775	-2.7659219512195126	Compressed	-12.328394376353822	Significantly Compressed
SB_Dist	2.98e-16	7.886666666666667e-16	****	13.59194204946474	15.438	3.188780487804878	15.10310651442775	-12.249219512195122	Compressed	-13.59194204946474	Significantly Compressed
aCb4_aE_Dist	1.47e-6	1.8709090909090907e-6	****	1.121758909652946	3.075	3.0497560975609757	5.727947314731811	-0.025243902439024524	Compressed	-1.121758909652946	Significantly Compressed
Spine_Bridge_Dist	2.92e-16	7.886666666666667e-16	****	7.321689163686243	3.8142	7.750975609756098	15.10310651442775	3.9367756097560975	Expanded	7.321689163686243	Significantly Expanded
V104_RS2_Dist	0.465	0.5007692307692307	ns	0.39054777443700806	7.1134	7.061951219512195	0.30036236373864483	-0.051448780487805656	Compressed	-0.39054777443700806	Not Significant
I150_HRD_Dist	3.38e-16	7.886666666666667e-16	****	3.746565836942037	10.874	10.52	15.10310651442775	-0.354000000000001	Compressed	-3.746565836942037	Significantly Compressed
Shell_M118_M120_Dist	0.0363	0.04235	*	0.4298483704791435	3.391	3.377317073170732	1.3731465853332743	-0.013682926829268194	Compressed	-0.4298483704791435	Not Significant
Y156_N99_Dist	6.88e-15	1.204e-14	****	2.5842370516267352	9.4398	9.26170731707317	13.919373513078193	-0.17809268292682923	Compressed	-2.5842370516267352	Significantly Compressed
K105_E107_Dist	0.82	0.82	ns	0.3010437747352473	4.2458	4.314146341463415	0.08618614761628333	0.0683463414634149	Expanded	0.3010437747352473	Not Significant
K105_E121_Dist	8.45e-15	1.3144444444444443e-14	****	4.097225622767765	3.9042	3.4248780487804877	13.881257764811394	-0.47932195121951215	Compressed	-4.097225622767765	Significantly Compressed
K105_N99_Dist	9.58e-11	1.3411999999999997e-10	****	1.9035766001557595	3.5964	5.043170731707317	9.872506455243217	1.4467707317073168	Expanded	1.9035766001557595	Significantly Expanded
D220_HRD_Dist	2.64e-16	7.886666666666667e-16	****	8.212251544203374	3.4706	3.7609756097560973	15.10310651442775	0.2903756097560972	Expanded	8.212251544203374	Significantly Expanded
