## Supplementary material for "Trans-Allosteric Activation Releases Distinct Conformational Traps in Kinase Heterodimers": S3 Data: Stats_State_5_vs_State_8.csv

Metric	p	p.adj	p.adj.signif	effsize	State 5	State 8	Log10_P	Diff	Direction	Signed_EffSize	Significance
Cleft_Gape_Dist	5.11e-14	6.503636363636363e-14	****	2.16292684978881	10.2212	12.7492	13.186843749345275	2.5280000000000005	Expanded	2.16292684978881	Significantly Expanded
D1_Dist	6.99e-18	1.456e-17	****	14.077606911959966	10.106	7.3844	16.83683862502298	-2.7215999999999996	Compressed	-14.077606911959966	Significantly Compressed
D2_Dist	6.94e-18	1.456e-17	****	15.74071783460151	17.9208	15.0464	16.83683862502298	-2.8743999999999996	Compressed	-15.74071783460151	Significantly Compressed
SB_Dist	6.96e-18	1.456e-17	****	35.99658894771396	15.438	2.854	16.83683862502298	-12.584	Compressed	-35.99658894771396	Significantly Compressed
aCb4_aE_Dist	7.94e-9	8.55076923076923e-9	****	1.2996690109054951	3.075	3.0467999999999997	8.067994814201503	-0.028200000000000447	Compressed	-1.2996690109054951	Significantly Compressed
Spine_Bridge_Dist	6.79e-18	1.456e-17	****	69.08623130263014	3.8142	8.0354	16.83683862502298	4.2212	Expanded	69.08623130263014	Significantly Expanded
V104_RS2_Dist	2.33e-15	4.0775e-15	****	2.835599407034561	7.1134	7.2596	14.389606030287686	0.14619999999999944	Expanded	2.835599407034561	Significantly Expanded
I150_HRD_Dist	6.81e-18	1.456e-17	****	5.323459137889375	10.874	10.4502	16.83683862502298	-0.42379999999999995	Compressed	-5.323459137889375	Significantly Compressed
Shell_M118_M120_Dist	2.24e-4	2.24e-4	***	0.7504217259603828	3.391	3.4142	3.6497519816658373	0.02320000000000011	Expanded	0.7504217259603828	Significantly Expanded
Y156_N99_Dist	5.18e-15	7.251999999999999e-15	****	2.522421361942241	9.4398	9.2796	14.139542204576529	-0.16019999999999968	Compressed	-2.522421361942241	Significantly Compressed
K105_E107_Dist	1.75e-9	2.0416666666666668e-9	****	1.7649387660704692	4.2458	3.9608	8.690015161683093	-0.28500000000000014	Compressed	-1.7649387660704692	Significantly Compressed
K105_E121_Dist	7.28e-18	1.456e-17	****	6.267312940955948	3.9042	3.2996	16.83683862502298	-0.6046	Compressed	-6.267312940955948	Significantly Compressed
K105_N99_Dist	3.26e-15	5.071111111111112e-15	****	2.9150161323048946	3.5964	5.4792	14.294896873693148	1.8827999999999996	Expanded	2.9150161323048946	Significantly Expanded
D220_HRD_Dist	6.05e-18	1.456e-17	****	10.331479754301512	3.4706	3.7788	16.83683862502298	0.3081999999999998	Expanded	10.331479754301512	Significantly Expanded
