## Supplementary material for "Trans-Allosteric Activation Releases Distinct Conformational Traps in Kinase Heterodimers": S3 Data: Stats_State_5_vs_State_9.csv

Metric	p	p.adj	p.adj.signif	effsize	State 5	State 9	Log10_P	Diff	Direction	Signed_EffSize	Significance
Cleft_Gape_Dist	5.1199999999999995e-24	1.3897142857142858e-23	****	4.510139816027712	10.2212	12.740825688073395	22.857074478085597	2.519625688073395	Expanded	4.510139816027712	Significantly Expanded
Mg_Hijack_Dist	0.0817	0.09131176470588236	ns	0.265012432646509	6.669	6.81214953271028	1.0394732638930295	0.14314953271028052	Expanded	0.265012432646509	Not Significant
D1_Dist	4.64e-24	1.3897142857142858e-23	****	19.656537600418734	10.106	6.615688073394495	22.857074478085597	-3.4903119266055045	Compressed	-19.656537600418734	Significantly Compressed
D2_Dist	4.98e-24	1.3897142857142858e-23	****	20.2249190183299	17.9208	15.161559633027522	22.857074478085597	-2.7592403669724774	Compressed	-20.2249190183299	Significantly Compressed
SB_Dist	4.5799999999999995e-24	1.3897142857142858e-23	****	44.224018098673604	15.438	2.7691743119266055	22.857074478085597	-12.668825688073396	Compressed	-44.224018098673604	Significantly Compressed
HRD_ATP_Dist	7.09e-19	1.3471e-18	****	2.3856252513233582	2.888	4.145233644859813	17.870600163864104	1.257233644859813	Expanded	2.3856252513233582	Significantly Expanded
DFG_Mg_Dist	1.26e-4	1.71e-4	***	0.5269937009122115	2.1614	2.285607476635514	3.767003889607846	0.1242074766355139	Expanded	0.5269937009122115	Significantly Expanded
DFG_ATP_Dist	5.01e-21	1.0576666666666668e-20	****	2.684593155217818	2.6666	2.0390654205607475	19.97565118261925	-0.6275345794392524	Compressed	-2.684593155217818	Significantly Compressed
PLoop_ATP_Dist	0.698	0.698	ns	0.013157876650722825	2.6764	2.6804672897196262	0.15614457737683893	0.00406728971962611	Expanded	0.013157876650722825	Not Significant
aCb4_aE_Dist	1.16e-14	1.8366666666666666e-14	****	1.6130555129406299	3.075	3.0393577981651374	13.735969655867878	-0.035642201834862774	Compressed	-1.6130555129406299	Significantly Compressed
Spine_Bridge_Dist	5.06e-12	7.395384615384614e-12	****	0.5480207959675717	3.8142	4.028990825688074	11.131039234514208	0.21479082568807373	Expanded	0.5480207959675717	Significantly Expanded
V104_RS2_Dist	1.48e-22	3.515e-22	****	7.714568210994761	7.1134	6.557981651376147	21.454074670644157	-0.5554183486238538	Compressed	-7.714568210994761	Significantly Compressed
I150_HRD_Dist	4.5e-24	1.3897142857142858e-23	****	4.524134005688004	10.874	10.568807339449542	22.857074478085597	-0.3051926605504587	Compressed	-4.524134005688004	Significantly Compressed
Shell_M118_M120_Dist	0.00217	0.002576875	**	0.6269006483200918	3.391	3.4091743119266056	2.588906647854566	0.01817431192660557	Expanded	0.6269006483200918	Significantly Expanded
Y156_N99_Dist	1.84e-15	3.178181818181818e-15	****	1.5862657600150434	9.4398	9.357614678899083	14.49782126119586	-0.08218532110091736	Compressed	-1.5862657600150434	Significantly Compressed
K105_E107_Dist	0.206	0.21744444444444444	ns	0.40923425661418794	4.2458	4.313669724770643	0.6626516837813237	0.06786972477064257	Expanded	0.40923425661418794	Not Significant
K105_E121_Dist	4.44e-24	1.3897142857142858e-23	****	7.770838174294096	3.9042	3.3524770642201833	22.857074478085597	-0.5517229357798166	Compressed	-7.770838174294096	Significantly Compressed
K105_N99_Dist	3.02e-4	3.825333333333333e-4	***	0.9469905893971514	3.5964	4.607064220183486	3.4173307151457015	1.010664220183486	Expanded	0.9469905893971514	Significantly Expanded
D220_HRD_Dist	4.07e-24	1.3897142857142858e-23	****	10.649836833071925	3.4706	3.7710091743119265	22.857074478085597	0.3004091743119264	Expanded	10.649836833071925	Significantly Expanded
