## Supplementary material for "Trans-Allosteric Activation Releases Distinct Conformational Traps in Kinase Heterodimers": S3 Data: Stats_State_6_vs_State_7.csv

Metric	p	p.adj	p.adj.signif	effsize	State 6	State 7	Log10_P	Diff	Direction	Signed_EffSize	Significance
Cleft_Gape_Dist	2.02e-15	3.535e-15	****	2.452820572094043	10.188333333333333	12.708780487804878	14.451610581867081	2.5204471544715457	Expanded	2.452820572094043	Significantly Expanded
D1_Dist	5.67e-16	1.204e-15	****	10.378134332593964	10.0725	7.147317073170732	14.919373513078193	-2.925182926829268	Compressed	-10.378134332593964	Significantly Compressed
D2_Dist	5.66e-16	1.204e-15	****	11.700172100641776	17.894375	15.154878048780487	14.919373513078193	-2.739496951219513	Compressed	-11.700172100641776	Significantly Compressed
SB_Dist	5.6e-16	1.204e-15	****	13.777032711339409	15.472916666666666	3.188780487804878	14.919373513078193	-12.284136178861788	Compressed	-13.777032711339409	Significantly Compressed
aCb4_aE_Dist	1.02e-6	1.2981818181818182e-6	****	1.1802919771746332	3.0747916666666666	3.0497560975609757	5.886664477718069	-0.025035569105690936	Compressed	-1.1802919771746332	Significantly Compressed
Spine_Bridge_Dist	5.51e-16	1.204e-15	****	7.355312351107464	3.793125	7.750975609756098	14.919373513078193	3.9578506097560977	Expanded	7.355312351107464	Significantly Expanded
V104_RS2_Dist	2.9e-4	3.3833333333333334e-4	***	0.9453599916564583	7.18625	7.061951219512195	3.470655212470431	-0.12429878048780552	Compressed	-0.9453599916564583	Significantly Compressed
I150_HRD_Dist	6.02e-16	1.204e-15	****	4.195478728904956	10.884583333333333	10.52	14.919373513078193	-0.3645833333333339	Compressed	-4.195478728904956	Significantly Compressed
Shell_M118_M120_Dist	0.016	0.01723076923076923	*	0.4708197056156949	3.3922916666666665	3.377317073170732	1.763695333972674	-0.014974593495934663	Compressed	-0.4708197056156949	Not Significant
Y156_N99_Dist	1.25e-12	1.9444444444444445e-12	****	2.1790381813250117	9.428125	9.26170731707317	11.71120446075303	-0.1664176829268289	Compressed	-2.1790381813250117	Significantly Compressed
K105_E107_Dist	5.48e-16	1.204e-15	****	4.087932634116083	3.62125	4.314146341463415	14.919373513078193	0.69289634146341506	Expanded	4.087932634116083	Significantly Expanded
K105_E121_Dist	0.351	0.351	ns	8.522706396574199e-4	3.4247916666666667	3.4248780487804877	0.4546928835341759	8.638211382105965e-5	Expanded	8.522706396574199e-4	Not Significant
K105_N99_Dist	3.72e-7	5.208e-7	****	1.1771018766320969	4.16	5.043170731707317	6.2833290244398645	0.8831707317073167	Expanded	1.1771018766320969	Significantly Expanded
D220_HRD_Dist	4.91e-16	1.204e-15	****	8.64207305467412	3.470625	3.7609756097560973	14.919373513078193	0.2903506097560973	Expanded	8.64207305467412	Significantly Expanded
