## Supplementary material for "Trans-Allosteric Activation Releases Distinct Conformational Traps in Kinase Heterodimers": S3 Data: Stats_State_6_vs_State_8.csv

Metric	p	p.adj	p.adj.signif	effsize	State 6	State 8	Log10_P	Diff	Direction	Signed_EffSize	Significance
Cleft_Gape_Dist	5.06e-14	8.855e-14	****	2.194730188690434	10.188333333333333	12.7492	13.052811434473906	2.5608666666666675	Expanded	2.194730188690434	Significantly Expanded
D1_Dist	1.52e-17	3.04e-17	****	13.216385785561075	10.0725	7.3844	16.517126416391246	-2.6880999999999995	Compressed	-13.216385785561075	Significantly Compressed
D2_Dist	1.52e-17	3.04e-17	****	14.641860423207321	17.894375	15.0464	16.517126416391246	-2.847975	Compressed	-14.641860423207321	Significantly Compressed
SB_Dist	1.51e-17	3.04e-17	****	38.933726835784455	15.472916666666666	2.854	16.517126416391246	-12.618916666666667	Compressed	-38.933726835784455	Significantly Compressed
aCb4_aE_Dist	2.36e-9	2.5415384615384617e-9	****	1.3752286749782339	3.0747916666666666	3.0467999999999997	8.594903313658492	-0.02799166666666686	Compressed	-1.3752286749782339	Significantly Compressed
Spine_Bridge_Dist	1.48e-17	3.04e-17	****	65.68299722156688	3.793125	8.0354	16.517126416391246	4.242274999999999	Expanded	65.68299722156688	Significantly Expanded
V104_RS2_Dist	1.27e-10	1.4816666666666667e-10	****	1.4407302476827764	7.18625	7.2596	9.82924948941343	0.07334999999999958	Expanded	1.4407302476827764	Significantly Expanded
I150_HRD_Dist	1.45e-17	3.04e-17	****	6.16690607006152	10.884583333333333	10.4502	16.517126416391246	-0.4343833333333329	Compressed	-6.16690607006152	Significantly Compressed
Shell_M118_M120_Dist	9.29e-4	9.29e-4	***	0.7092705567363964	3.3922916666666665	3.4142	3.031984286006358	0.02190833333333364	Expanded	0.7092705567363964	Significantly Expanded
Y156_N99_Dist	1.46e-12	1.8581818181818183e-12	****	2.0763104190644452	9.428125	9.2796	11.73091179369555	-0.14852499999999935	Compressed	-2.0763104190644452	Significantly Compressed
K105_E107_Dist	1.45e-17	3.04e-17	****	5.945363219108553	3.62125	3.9608	16.517126416391246	0.33955	Expanded	5.945363219108553	Significantly Expanded
K105_E121_Dist	1.24e-13	1.928888888888889e-13	****	1.63080145158116	3.4247916666666667	3.2996	12.714692788598851	-0.1251916666666668	Compressed	-1.63080145158116	Significantly Compressed
K105_N99_Dist	1.45e-12	1.8581818181818183e-12	****	2.0794027104968573	4.16	5.4792	11.73091179369555	1.3191999999999995	Expanded	2.0794027104968573	Significantly Expanded
D220_HRD_Dist	1.3e-17	3.04e-17	****	11.117182034037418	3.470625	3.7788	16.517126416391246	0.30817499999999987	Expanded	11.117182034037418	Significantly Expanded
