## Supplementary material for "Trans-Allosteric Activation Releases Distinct Conformational Traps in Kinase Heterodimers": S3 Data: Stats_State_6_vs_State_9.csv

Metric	p	p.adj	p.adj.signif	effsize	State 6	State 9	Log10_P	Diff	Direction	Signed_EffSize	Significance
Cleft_Gape_Dist	2.1499999999999997e-23	5.835714285714285e-23	****	4.602876550878448	10.188333333333333	12.740825688073395	22.233905979145824	2.552492354740062	Expanded	4.602876550878448	Significantly Expanded
Mg_Hijack_Dist	0.1	0.10555555555555557	ns	0.23925679961911395	6.683125	6.81214953271028	0.976518904150477	0.1290245327102797	Expanded	0.23925679961911395	Not Significant
D1_Dist	1.9499999999999997e-23	5.835714285714285e-23	****	18.341284737757338	10.0725	6.615688073394495	22.233905979145824	-3.4568119266055044	Compressed	-18.341284737757338	Significantly Compressed
D2_Dist	2.0999999999999998e-23	5.835714285714285e-23	****	17.98052783614979	17.894375	15.161559633027522	22.233905979145824	-2.7328153669724777	Compressed	-17.98052783614979	Significantly Compressed
SB_Dist	1.93e-23	5.835714285714285e-23	****	49.86597143580874	15.472916666666666	2.7691743119266055	22.233905979145824	-12.703742354740061	Compressed	-49.86597143580874	Significantly Compressed
HRD_ATP_Dist	2.65e-18	5.035e-18	****	2.3876374685611523	2.898125	4.145233644859813	17.298000525110364	1.247108644859813	Expanded	2.3876374685611523	Significantly Expanded
DFG_Mg_Dist	7.84e-4	9.930666666666667e-4	***	0.4741266238117835	2.173958333333333	2.285607476635514	3.003021595418414	0.11164914330218068	Expanded	0.4741266238117835	Not Significant
DFG_ATP_Dist	2.32e-20	4.8977777777777776e-20	****	2.664535239514781	2.671875	2.0390654205607475	19.310000923595595	-0.6328095794392525	Compressed	-2.664535239514781	Significantly Compressed
PLoop_ATP_Dist	0.623	0.623	ns	0.03609944656263416	2.6691666666666665	2.6804672897196262	0.20551195334083036	0.011300623052959757	Expanded	0.03609944656263416	Not Significant
aCb4_aE_Dist	4.49e-15	7.109166666666666e-15	****	1.7053381717033442	3.0747916666666666	3.0393577981651374	14.148181304091473	-0.03543386850152919	Compressed	-1.7053381717033442	Significantly Compressed
Spine_Bridge_Dist	3.71e-13	5.422307692307692e-13	****	0.6009353429447821	3.793125	4.028990825688074	12.265815841738961	0.2358658256880739	Expanded	0.6009353429447821	Significantly Expanded
V104_RS2_Dist	1.36e-22	3.23e-22	****	8.782785234297936	7.18625	6.557981651376147	21.4907974776689	-0.6282683486238536	Compressed	-8.782785234297936	Significantly Compressed
I150_HRD_Dist	1.86e-23	5.835714285714285e-23	****	5.604612137628711	10.884583333333333	10.568807339449542	22.233905979145824	-0.31577599388379163	Compressed	-5.604612137628711	Significantly Compressed
Shell_M118_M120_Dist	0.0158	0.0187625	*	0.5829339154782905	3.3922916666666665	3.4091743119266056	1.726709294748673	0.0168826452599391	Expanded	0.5829339154782905	Significantly Expanded
Y156_N99_Dist	2.58e-11	3.501428571428572e-11	****	1.1487128838345726	9.428125	9.357614678899083	10.455754728762178	-0.07051032110091704	Compressed	-1.1487128838345726	Significantly Compressed
K105_E107_Dist	2.0199999999999997e-23	5.835714285714285e-23	****	10.109485815340541	3.62125	4.313669724770643	22.233905979145824	0.6924197247706427	Expanded	10.109485815340541	Significantly Expanded
K105_E121_Dist	3e-16	5.181818181818181e-16	****	1.7923492968691248	3.4247916666666667	3.3524770642201833	15.285517829485734	-0.07231460244648336	Compressed	-1.7923492968691248	Significantly Compressed
K105_N99_Dist	0.0333	0.037217647058823536	*	0.42162858203386705	4.16	4.607064220183486	1.429251086919125	0.4470642201834858	Expanded	0.42162858203386705	Not Significant
D220_HRD_Dist	1.7099999999999998e-23	5.835714285714285e-23	****	11.568498374529188	3.470625	3.7710091743119265	22.233905979145824	0.30038417431192643	Expanded	11.568498374529188	Significantly Expanded
