## Supplementary material for "Trans-Allosteric Activation Releases Distinct Conformational Traps in Kinase Heterodimers": S3 Data: Stats_State_7_vs_State_8.csv

Metric	p	p.adj	p.adj.signif	effsize	State 7	State 8	Log10_P	Diff	Direction	Signed_EffSize	Significance
CoFactor_aC_Dist	3.14e-4	6.28e-4	***	0.7238466907251724	2.799268292682927	2.6694	3.202040356262804	-0.12986829268292688	Compressed	-0.7238466907251724	Significantly Compressed
CoFactor_ActLoop_Dist	0.814	0.8682666666666666	ns	0.13525630077373887	2.7404878048780485	2.637	0.06134687151055525	-0.10348780487804854	Compressed	-0.13525630077373887	Not Significant
Cleft_Gape_Dist	0.873	0.873	ns	0.026110163151885055	12.708780487804878	12.7492	0.05898575629443027	0.040419512195121854	Expanded	0.026110163151885055	Not Significant
D1_Dist	2.46e-4	5.622857142857143e-4	***	0.8814585627072954	7.147317073170732	7.3844	3.250042950254953	0.23708292682926846	Expanded	0.8814585627072954	Significantly Expanded
D2_Dist	0.0676	0.09832727272727272	ns	0.4497830838481568	15.154878048780487	15.0464	1.0073260065606644	-0.10847804878048706	Compressed	-0.4497830838481568	Not Significant
SB_Dist	0.369	0.492	ns	0.3735355693094184	3.188780487804878	2.854	0.30803489723263966	-0.3347804878048781	Compressed	-0.3735355693094184	Not Significant
aCb4_aE_Dist	0.79	0.8682666666666666	ns	0.13130933364136357	3.0497560975609757	3.0467999999999997	0.06134687151055525	-0.0029560975609759232	Compressed	-0.13130933364136357	Not Significant
Spine_Bridge_Dist	5.03e-10	4.024e-9	****	0.5282081920796804	7.750975609756098	8.0354	8.395342027952129	0.28442439024390165	Expanded	0.5282081920796804	Significantly Expanded
V104_RS2_Dist	2.07e-9	1.104e-8	****	1.4327524539171383	7.061951219512195	7.2596	7.95703092660682	0.1976487804878051	Expanded	1.4327524539171383	Significantly Expanded
I150_HRD_Dist	0.0015	0.0026666666666666666	**	0.7982994099066252	10.52	10.4502	2.574031267727719	-0.06979999999999897	Compressed	-0.7982994099066252	Significantly Compressed
Shell_M118_M120_Dist	5.48e-5	1.7536e-4	***	0.8822650283293219	3.377317073170732	3.4142	3.756069463195725	0.0368829268292683	Expanded	0.8822650283293219	Significantly Expanded
Y156_N99_Dist	0.704	0.8664615384615385	ns	0.24626776508959772	9.26170731707317	9.2796	0.06225071050879975	0.01789268292682955	Expanded	0.24626776508959772	Not Significant
K105_E107_Dist	1.01e-10	1.616e-9	****	2.0430426204677166	4.314146341463415	3.9608	8.791558643561432	-0.35334634146341504	Compressed	-2.0430426204677166	Significantly Compressed
K105_E121_Dist	1.53e-7	6.12e-7	****	1.023031268836451	3.4248780487804877	3.2996	6.213248577854439	-0.12527804878048787	Compressed	-1.023031268836451	Significantly Compressed
K105_N99_Dist	1.26e-4	3.36e-4	***	0.5709649473645403	5.043170731707317	5.4792	3.473660722610156	0.43602926829268274	Expanded	0.5709649473645403	Significantly Expanded
D220_HRD_Dist	0.0596	0.09536	ns	0.46830536178697957	3.7609756097560973	3.7788	1.020633757603839	0.017824390243902588	Expanded	0.46830536178697957	Not Significant
