## Supplementary material for "Trans-Allosteric Activation Releases Distinct Conformational Traps in Kinase Heterodimers": S3 Data: Stats_State_7_vs_State_9.csv

Metric	p	p.adj	p.adj.signif	effsize	State 7	State 9	Log10_P	Diff	Direction	Signed_EffSize	Significance
CoFactor_aC_Dist	1.71e-11	5.4720000000000006e-11	****	1.1881525409099998	2.799268292682927	2.977981651376147	10.26185391128794	0.17871335869322014	Expanded	1.1881525409099998	Significantly Expanded
CoFactor_ActLoop_Dist	2.94e-4	5.88e-4	***	0.5453810763978073	2.7404878048780485	2.3473394495412845	3.2306226739238615	-0.39314835533676407	Compressed	-0.5453810763978073	Significantly Compressed
Cleft_Gape_Dist	0.362	0.44553846153846155	ns	0.02765749508128143	12.708780487804878	12.740825688073395	0.3511147991177463	0.03204520026851654	Expanded	0.02765749508128143	Not Significant
D1_Dist	8.8e-19	4.693333333333333e-18	****	2.0616229060101583	7.147317073170732	6.615688073394495	17.32851859991357	-0.5316289997762365	Compressed	-2.0616229060101583	Significantly Compressed
D2_Dist	0.698	0.7445333333333333	ns	0.032060251567730846	15.154878048780487	15.161559633027522	0.1281158537765954	0.006681584247035133	Expanded	0.032060251567730846	Not Significant
SB_Dist	0.346	0.44553846153846155	ns	0.48033860702457104	3.188780487804878	2.7691743119266055	0.3511147991177463	-0.41960617587827276	Compressed	-0.48033860702457104	Not Significant
aCb4_aE_Dist	0.00816	0.014506666666666668	*	0.4541425719558262	3.0497560975609757	3.0393577981651374	1.838432368029539	-0.01039829939583825	Compressed	-0.4541425719558262	Not Significant
Spine_Bridge_Dist	2.1e-20	3.36e-19	****	5.612166678309858	7.750975609756098	4.028990825688074	18.473660722610155	-3.721984784068024	Compressed	-5.612166678309858	Significantly Compressed
V104_RS2_Dist	6.13e-20	4.904e-19	****	3.43262128943735	7.061951219512195	6.557981651376147	18.30944953848964	-0.5039695681360481	Compressed	-3.43262128943735	Significantly Compressed
I150_HRD_Dist	0.0368	0.05888	ns	0.6376920069045451	10.52	10.568807339449542	1.2300321986705576	0.0488073394495423	Expanded	0.6376920069045451	Not Significant
Shell_M118_M120_Dist	5.3e-5	1.2114285714285714e-4	***	0.7885093946605843	3.377317073170732	3.4091743119266056	3.916702187757543	0.03185723875587376	Expanded	0.7885093946605843	Significantly Expanded
Y156_N99_Dist	8.56e-14	3.424e-13	****	1.5299577100478328	9.26170731707317	9.357614678899083	12.465466243994884	0.09590736182591186	Expanded	1.5299577100478328	Significantly Expanded
K105_E107_Dist	0.308	0.44553846153846155	ns	0.002692213651726425	4.314146341463415	4.313669724770643	0.3511147991177463	-4.7661669277232477e-4	Compressed	-0.002692213651726425	Not Significant
K105_E121_Dist	5.35e-6	1.4266666666666665e-5	****	0.6989299406591584	3.4248780487804877	3.3524770642201833	4.84567748570649	-0.07240098456030442	Compressed	-0.6989299406591584	Significantly Compressed
K105_N99_Dist	0.95	0.95	ns	0.3817562550363912	5.043170731707317	4.607064220183486	0.022276394711152253	-0.43610651152383095	Compressed	-0.3817562550363912	Not Significant
D220_HRD_Dist	0.4	0.45714285714285713	ns	0.27262894352713796	3.7609756097560973	3.7710091743119265	0.3399480616943509	0.010033564555829155	Expanded	0.27262894352713796	Not Significant
