## Supplementary material for "Trans-Allosteric Activation Releases Distinct Conformational Traps in Kinase Heterodimers": S3 Data: Stats_State_8_vs_State_9.csv

Metric	p	p.adj	p.adj.signif	effsize	State 8	State 9	Log10_P	Diff	Direction	Signed_EffSize	Significance
CoFactor_aC_Dist	1.2e-19	3.8400000000000004e-19	****	2.459112605236847	2.6694	2.977981651376147	18.41566877563247	0.308581651376147	Expanded	2.459112605236847	Significantly Expanded
CoFactor_ActLoop_Dist	3.3e-5	5.280000000000001e-5	****	0.7329496637962681	2.637	2.3473394495412845	4.277366077466188	-0.2896605504587155	Compressed	-0.7329496637962681	Significantly Compressed
Cleft_Gape_Dist	0.997	0.997	ns	0.006523276677774451	12.7492	12.740825688073395	0.0013048416883442813	-0.008374311926605316	Compressed	-0.006523276677774451	Not Significant
D1_Dist	8.41e-23	3.364e-22	****	4.559906460605066	7.3844	6.615688073394495	21.473144012874126	-0.7687119266055049	Compressed	-4.559906460605066	Significantly Compressed
D2_Dist	2.76e-5	4.906666666666666e-5	****	0.7081549530598696	15.0464	15.161559633027522	4.309213444718182	0.11515963302752219	Expanded	0.7081549530598696	Significantly Expanded
SB_Dist	0.85	0.9066666666666666	ns	0.3136485365573655	2.854	2.7691743119266055	0.042552350685463744	-0.08482568807339463	Compressed	-0.3136485365573655	Not Significant
aCb4_aE_Dist	0.00921	0.01228	*	0.33667730634589726	3.0467999999999997	3.0393577981651374	1.9108016331948512	-0.0074422018348623276	Compressed	-0.33667730634589726	Not Significant
Spine_Bridge_Dist	5.59e-24	3.946666666666666e-23	****	10.194081213594444	8.0354	4.028990825688074	22.40376955233276	-4.0064091743119254	Compressed	-10.194081213594444	Significantly Compressed
V104_RS2_Dist	7.4e-24	3.946666666666666e-23	****	8.471295515255155	7.2596	6.557981651376147	22.40376955233276	-0.7016183486238532	Compressed	-8.471295515255155	Significantly Compressed
I150_HRD_Dist	5.46e-19	1.456e-18	****	2.074767531853088	10.4502	10.568807339449542	17.83683862502298	0.11860733944954127	Expanded	2.074767531853088	Significantly Expanded
Shell_M118_M120_Dist	0.174	0.19885714285714284	ns	0.12664226354344557	3.4142	3.4091743119266056	0.7014588047397136	-0.005025688073394541	Compressed	-0.12664226354344557	Not Significant
Y156_N99_Dist	1.15e-10	2.6285714285714283e-10	****	1.3761396598902844	9.2796	9.357614678899083	9.58028021700472	0.07801467889908231	Expanded	1.3761396598902844	Significantly Expanded
K105_E107_Dist	5.72e-24	3.946666666666666e-23	****	4.604261665355675	3.9608	4.313669724770643	22.40376955233276	0.3528697247706427	Expanded	4.604261665355675	Significantly Expanded
K105_E121_Dist	3.32e-6	6.64e-6	****	0.6635176494316056	3.2996	3.3524770642201833	5.1778319206319825	0.052877064220183456	Expanded	0.6635176494316056	Significantly Expanded
K105_N99_Dist	0.00604	0.008785454545454546	**	0.815205546506368	5.4792	4.607064220183486	2.0562357638811686	-0.8721357798165137	Compressed	-0.815205546506368	Significantly Compressed
D220_HRD_Dist	0.103	0.12676923076923077	ns	0.2470960281643874	3.7788	3.7710091743119265	0.8969861449457397	-0.007790825688073433	Compressed	-0.2470960281643874	Not Significant
