## Supplementary material for "Trans-Allosteric Activation Releases Distinct Conformational Traps in Kinase Heterodimers": S3 Data: master_kinase_analysis_results_v7r3_5seeds.csv

Simulation_ID	Directory	File	Chain	Type	State	Role	Partner	CoFactor_Name	CoFactor_aC_Dist	CoFactor_ActLoop_Dist	Interface_C_Lobe_Donor_Dist	Interface_N_Lobe_Rec_Dist	R_Spine	C_Spine	C_Helix	Shell_State	Spatial	Dihedral	ActLoop_NT	ActLoop_CT	Phi_D	Psi_D	Cleft_Gape_Dist	Mg_Hijack_Dist	Substrate_Clearance_Angle	D1_Dist	D2_Dist	SB_Dist	HRD_ATP_Dist	DFG_Mg_Dist	DFG_ATP_Dist	PLoop_ATP_Dist	aCb4_aE_Dist	Spine_Bridge_Dist	V104_RS2_Dist	I150_HRD_Dist	Shell_M118_M120_Dist	Y156_N99_Dist	K105_E107_Dist	K105_E121_Dist	K105_N99_Dist	D220_HRD_Dist	ipTM	pTM
csk-wtcat_apo_seed-1029146_sample-0_model	csk-wtcat_apo/seed-1029146_sample-0	model.cif	A	CSK-WT	Active (BLAminus)	Unpaired							Intact	No Ligand	In	Packed	DFGin	BLAminus	NTin	CTin	61.21	75.06	14.21			6.4	13.66	2.7					3.45	8.04	7.32	9.78	3.71	8.13	4.62	3.26	3.9	3.52	N/A	0.94
csk-wtcat_apo_seed-1029146_sample-1_model	csk-wtcat_apo/seed-1029146_sample-1	model.cif	A	CSK-WT	Active (BLAminus)	Unpaired							Intact	No Ligand	In	Packed	DFGin	BLAminus	NTin	CTin	61.51	75.31	15.18			6.38	13.87	2.86					3.48	8.08	7.36	9.83	3.79	8.02	4.95	3.32	3.48	3.52	N/A	0.93
csk-wtcat_apo_seed-1029146_sample-2_model	csk-wtcat_apo/seed-1029146_sample-2	model.cif	A	CSK-WT	Active (BLAminus)	Unpaired							Intact	No Ligand	In	Packed	DFGin	BLAminus	NTin	CTin	61.06	73.24	14.26			6.4	13.68	2.87					3.42	8.09	7.29	9.79	4.06	8.12	4.62	3.26	4.03	3.51	N/A	0.93
csk-wtcat_apo_seed-1029146_sample-3_model	csk-wtcat_apo/seed-1029146_sample-3	model.cif	A	CSK-WT	Active (BLAminus)	Unpaired							Intact	No Ligand	In	Packed	DFGin	BLAminus	NTin	CTin	61.83	72.54	14.27			6.44	13.8	2.8					3.52	8.12	7.31	9.84	3.71	8.05	4.62	3.26	4.99	3.54	N/A	0.93
csk-wtcat_apo_seed-1029146_sample-4_model	csk-wtcat_apo/seed-1029146_sample-4	model.cif	A	CSK-WT	Active (BLAminus)	Unpaired							Intact	No Ligand	In	Packed	DFGin	BLAminus	NTin	CTin	58.56	70.47	15.03			6.43	13.9	2.78					3.43	8.07	7.32	9.85	4.05	8.1	4.64	3.27	3.6	3.54	N/A	0.93
csk-wtcat_apo_seed-1359204_sample-0_model	csk-wtcat_apo/seed-1359204_sample-0	model.cif	A	CSK-WT	Active (BLAminus)	Unpaired							Intact	No Ligand	In	Packed	DFGin	BLAminus	NTin	CTin	61.42	73.64	14.22			6.43	13.58	2.73					3.53	8.09	7.34	9.79	3.72	8.07	4.67	3.24	3.63	3.52	N/A	0.93
csk-wtcat_apo_seed-1359204_sample-1_model	csk-wtcat_apo/seed-1359204_sample-1	model.cif	A	CSK-WT	Active (BLAminus)	Unpaired							Intact	No Ligand	In	Packed	DFGin	BLAminus	NTin	CTin	61.21	73.33	14.27			6.43	13.68	2.75					3.49	8.06	7.31	9.83	3.72	8.13	4.66	3.21	4.0	3.5	N/A	0.93
csk-wtcat_apo_seed-1359204_sample-2_model	csk-wtcat_apo/seed-1359204_sample-2	model.cif	A	CSK-WT	Active (BLAminus)	Unpaired							Intact	No Ligand	In	Packed	DFGin	BLAminus	NTin	CTin	61.9	72.23	14.71			6.41	13.8	2.76					3.49	8.14	7.38	9.83	3.6	8.14	5.01	3.34	3.55	3.53	N/A	0.93
csk-wtcat_apo_seed-1359204_sample-3_model	csk-wtcat_apo/seed-1359204_sample-3	model.cif	A	CSK-WT	Active (BLAminus)	Unpaired							Intact	No Ligand	In	Packed	DFGin	BLAminus	NTin	CTin	61.34	74.63	14.1			6.44	13.56	2.77					3.46	8.1	7.34	9.76	3.76	8.04	4.7	3.26	3.7	3.53	N/A	0.93
csk-wtcat_apo_seed-1359204_sample-4_model	csk-wtcat_apo/seed-1359204_sample-4	model.cif	A	CSK-WT	Active (BLAminus)	Unpaired							Intact	No Ligand	In	Packed	DFGin	BLAminus	NTin	CTin	61.53	76.25	14.04			6.41	13.61	2.7					3.45	8.12	7.37	9.8	3.72	8.07	5.02	3.25	3.51	3.53	N/A	0.93
csk-wtcat_apo_seed-1859144_sample-0_model	csk-wtcat_apo/seed-1859144_sample-0	model.cif	A	CSK-WT	Active (BLAminus)	Unpaired							Intact	No Ligand	In	Packed	DFGin	BLAminus	NTin	CTin	61.41	74.02	13.94			6.37	13.48	2.71					3.54	8.11	7.37	9.75	3.71	8.01	5.05	3.33	3.63	3.51	N/A	0.93
csk-wtcat_apo_seed-1859144_sample-1_model	csk-wtcat_apo/seed-1859144_sample-1	model.cif	A	CSK-WT	Active (BLAminus)	Unpaired							Intact	No Ligand	In	Packed	DFGin	BLAminus	NTin	CTin	61.04	75.96	14.65			6.38	13.79	2.66					3.49	8.03	7.34	9.79	3.76	8.04	4.63	3.2	3.59	3.55	N/A	0.94
csk-wtcat_apo_seed-1859144_sample-2_model	csk-wtcat_apo/seed-1859144_sample-2	model.cif	A	CSK-WT	Active (BLAminus)	Unpaired							Intact	No Ligand	In	Packed	DFGin	BLAminus	NTin	CTin	58.15	70.76	15.74			6.4	14.13	2.75					3.43	8.1	7.34	9.86	4.14	8.14	4.93	3.34	4.79	3.52	N/A	0.93
csk-wtcat_apo_seed-1859144_sample-3_model	csk-wtcat_apo/seed-1859144_sample-3	model.cif	A	CSK-WT	Active (BLAminus)	Unpaired							Intact	No Ligand	In	Packed	DFGin	BLAminus	NTin	CTin	60.79	72.33	13.99			6.37	13.63	2.7					3.5	8.12	7.35	9.79	3.71	7.98	5.0	3.27	3.53	3.53	N/A	0.93
csk-wtcat_apo_seed-1859144_sample-4_model	csk-wtcat_apo/seed-1859144_sample-4	model.cif	A	CSK-WT	Active (BLAminus)	Unpaired							Intact	No Ligand	In	Packed	DFGin	BLAminus	NTin	CTin	60.48	72.55	14.0			6.41	13.58	2.74					3.51	8.09	7.32	9.85	3.72	8.08	4.61	3.23	3.5	3.53	N/A	0.93
csk-wtcat_apo_seed-419011_sample-0_model	csk-wtcat_apo/seed-419011_sample-0	model.cif	A	CSK-WT	Active (BLAminus)	Unpaired							Intact	No Ligand	In	Packed	DFGin	BLAminus	NTin	CTin	61.3	69.57	14.06			6.47	13.74	3.24					3.53	8.07	7.27	9.89	4.03	8.18	4.51	3.27	3.64	3.52	N/A	0.93
csk-wtcat_apo_seed-419011_sample-1_model	csk-wtcat_apo/seed-419011_sample-1	model.cif	A	CSK-WT	Active (BLAminus)	Unpaired							Intact	No Ligand	In	Packed	DFGin	BLAminus	NTin	CTin	60.97	74.12	14.02			6.37	13.56	2.78					3.54	8.07	7.29	9.81	3.71	8.07	4.57	3.24	3.66	3.51	N/A	0.93
csk-wtcat_apo_seed-419011_sample-2_model	csk-wtcat_apo/seed-419011_sample-2	model.cif	A	CSK-WT	Active (BLAminus)	Unpaired							Intact	No Ligand	In	Packed	DFGin	BLAminus	NTin	CTin	61.03	77.56	14.04			6.39	13.68	2.77					3.5	8.09	7.36	9.83	3.63	8.06	4.99	3.37	4.71	3.51	N/A	0.93
csk-wtcat_apo_seed-419011_sample-3_model	csk-wtcat_apo/seed-419011_sample-3	model.cif	A	CSK-WT	Active (BLAminus)	Unpaired							Intact	No Ligand	In	Packed	DFGin	BLAminus	NTin	CTin	59.23	69.47	14.43			6.39	13.8	2.68					3.47	8.04	7.28	9.8	3.66	8.07	4.52	3.21	3.71	3.53	N/A	0.93
csk-wtcat_apo_seed-419011_sample-4_model	csk-wtcat_apo/seed-419011_sample-4	model.cif	A	CSK-WT	Active (BLAminus)	Unpaired							Intact	No Ligand	In	Packed	DFGin	BLAminus	NTin	CTin	61.82	73.94	14.28			6.41	13.48	2.72					3.5	8.11	7.39	9.79	3.78	8.02	5.04	3.32	3.61	3.52	N/A	0.94
csk-wtcat_apo_seed-927287_sample-0_model	csk-wtcat_apo/seed-927287_sample-0	model.cif	A	CSK-WT	Active (BLAminus)	Unpaired							Intact	No Ligand	In	Packed	DFGin	BLAminus	NTin	CTin	61.72	70.92	14.58			6.4	13.9	2.83					3.46	8.08	7.25	9.78	4.04	8.06	4.47	3.24	3.75	3.52	N/A	0.93
csk-wtcat_apo_seed-927287_sample-1_model	csk-wtcat_apo/seed-927287_sample-1	model.cif	A	CSK-WT	Active (BLAminus)	Unpaired							Intact	No Ligand	In	Packed	DFGin	BLAminus	NTin	CTin	61.71	73.97	14.35			6.42	13.88	2.78					3.4	8.1	7.29	9.86	4.07	8.15	4.58	3.25	3.74	3.51	N/A	0.93
csk-wtcat_apo_seed-927287_sample-2_model	csk-wtcat_apo/seed-927287_sample-2	model.cif	A	CSK-WT	Active (BLAminus)	Unpaired							Intact	No Ligand	In	Packed	DFGin	BLAminus	NTin	CTin	61.65	70.34	14.17			6.46	13.7	2.76					3.45	8.04	7.34	9.85	3.64	8.08	4.55	3.19	3.52	3.55	N/A	0.93
csk-wtcat_apo_seed-927287_sample-3_model	csk-wtcat_apo/seed-927287_sample-3	model.cif	A	CSK-WT	Active (BLAminus)	Unpaired							Intact	No Ligand	In	Packed	DFGin	BLAminus	NTin	CTin	61.02	74.85	14.29			6.41	13.66	2.71					3.42	8.16	7.35	9.79	3.69	8.09	5.05	3.33	4.0	3.53	N/A	0.93
csk-wtcat_apo_seed-927287_sample-4_model	csk-wtcat_apo/seed-927287_sample-4	model.cif	A	CSK-WT	Active (BLAminus)	Unpaired							Intact	No Ligand	In	Packed	DFGin	BLAminus	NTin	CTin	62.43	70.62	14.04			6.38	13.79	2.87					3.44	8.14	7.32	9.78	4.1	8.07	5.0	3.34	3.59	3.52	N/A	0.93
csk-wtcat_holo_seed-1170294_sample-0_model	csk-wtcat_holo/seed-1170294_sample-0	model.cif	A	CSK-WT	Active (BLAminus)	Unpaired							Broken	Intact	Out	Packed	DFGin	BLAminus	NTin	CTin	63.03	86.56	14.63	10.89	130.61	6.73	14.34	16.81	4.42	1.87	2.93	3.08	3.52	4.18	7.04	9.88	4.08	9.0	3.89	3.74	3.34	3.59	0.95	0.92
csk-wtcat_holo_seed-1170294_sample-1_model	csk-wtcat_holo/seed-1170294_sample-1	model.cif	A	CSK-WT	Active (BLAminus)	Unpaired							Broken	Intact	Out	Packed	DFGin	BLAminus	NTin	CTin	68.38	84.43	14.33	10.79	127.12	6.73	14.4	17.64	3.74	1.91	2.87	3.28	3.52	3.98	7.23	10.23	4.07	8.99	3.9	3.76	3.54	3.57	0.95	0.92
csk-wtcat_holo_seed-1170294_sample-2_model	csk-wtcat_holo/seed-1170294_sample-2	model.cif	A	CSK-WT	Active (BLAminus)	Unpaired							Broken	Intact	Out	Packed	DFGin	BLAminus	NTin	CTin	60.93	78.97	15.77	11.54	135.71	7.26	14.5	16.51	3.81	1.75	2.63	3.28	3.55	4.13	7.05	9.95	3.94	8.77	3.95	3.8	3.3	3.61	0.95	0.92
csk-wtcat_holo_seed-1170294_sample-3_model	csk-wtcat_holo/seed-1170294_sample-3	model.cif	A	CSK-WT	Inactive (BLAplus)	Unpaired							Intact	Intact	Out	Packed	DFGin	BLAplus	NTin	CTin	55.12	45.36	15.01	11.41	129.31	6.04	13.49	17.48	4.37	1.92	2.72	2.99	3.54	4.11	7.1	10.13	4.18	8.82	3.87	3.57	3.61	3.51	0.94	0.92
csk-wtcat_holo_seed-1170294_sample-4_model	csk-wtcat_holo/seed-1170294_sample-4	model.cif	A	CSK-WT	Inactive (BLAplus)	Unpaired							Broken	Intact	Out	Packed	DFGin	BLAplus	NTin	CTin	57.23	40.29	14.36	10.92	120.24	5.93	13.63	14.58	4.09	1.99	2.81	2.98	3.52	4.04	7.19	10.01	4.14	8.94	3.9	3.78	3.37	3.59	0.94	0.91
csk-wtcat_holo_seed-1235074_sample-0_model	csk-wtcat_holo/seed-1235074_sample-0	model.cif	A	CSK-WT	Inactive (BLBplus)	Unpaired							Broken	Intact	Out	Packed	DFGin	BLBplus	NTin	CTin	56.08	45.16	14.23	10.66	131.86	6.03	13.89	17.16	3.26	2.13	3.01	3.36	3.46	4.08	7.12	10.34	4.11	8.68	3.85	3.69	3.53	3.54	0.95	0.91
csk-wtcat_holo_seed-1235074_sample-1_model	csk-wtcat_holo/seed-1235074_sample-1	model.cif	A	CSK-WT	Inactive (BLBplus)	Unpaired							Intact	Intact	Out	Packed	DFGin	BLBplus	NTout	CTin	59.98	20.87	13.92	10.61	125.86	5.55	13.27	14.07	3.4	1.98	2.75	3.19	3.48	4.09	7.17	10.18	4.11	9.48	3.91	3.61	3.25	3.59	0.94	0.91
csk-wtcat_holo_seed-1235074_sample-2_model	csk-wtcat_holo/seed-1235074_sample-2	model.cif	A	CSK-WT	Inactive (BLBplus)	Unpaired							Intact	Intact	Out	Packed	DFGin	BLBplus	NTin	CTin	59.36	21.57	13.79	10.54	127.01	5.42	13.23	14.43	3.2	2.04	2.63	3.18	3.37	4.08	7.16	10.18	4.18	9.5	3.93	3.56	3.23	3.63	0.94	0.91
csk-wtcat_holo_seed-1235074_sample-3_model	csk-wtcat_holo/seed-1235074_sample-3	model.cif	A	CSK-WT	Inactive (BLBplus)	Unpaired							Broken	Intact	Out	Packed	DFGin	BLBplus	NTout	CTin	59.38	28.25	14.17	10.62	129.76	6.01	13.55	17.86	3.2	2.07	2.89	3.34	3.47	4.02	7.17	10.33	4.05	9.11	3.84	3.66	3.45	3.55	0.95	0.92
csk-wtcat_holo_seed-1235074_sample-4_model	csk-wtcat_holo/seed-1235074_sample-4	model.cif	A	CSK-WT	Inactive (BLBplus)	Unpaired							Intact	Intact	Out	Packed	DFGin	BLBplus	NTin	CTin	52.5	42.97	14.23	10.76	128.92	5.16	13.22	17.44	3.45	2.13	2.96	3.42	3.46	4.17	7.05	10.24	4.05	9.46	3.83	3.75	3.36	3.52	0.95	0.92
csk-wtcat_holo_seed-1681155_sample-0_model	csk-wtcat_holo/seed-1681155_sample-0	model.cif	A	CSK-WT	Inactive (BLAplus)	Unpaired							Intact	Intact	Out	Packed	DFGin	BLAplus	NTin	CTin	55.6	47.24	14.76	10.86	117.6	5.47	13.47	17.65	5.18	1.87	2.77	2.71	3.52	4.27	7.0	9.92	4.14	8.63	3.81	3.61	3.37	3.57	0.94	0.92
csk-wtcat_holo_seed-1681155_sample-1_model	csk-wtcat_holo/seed-1681155_sample-1	model.cif	A	CSK-WT	Active (BLAminus)	Unpaired							Broken	Intact	Out	Packed	DFGin	BLAminus	NTin	CTin	67.47	81.18	14.14	10.62	127.34	6.49	13.92	15.43	4.32	2.13	2.83	2.78	3.47	4.02	7.14	10.28	3.96	9.41	3.98	3.7	3.4	3.7	0.94	0.92
csk-wtcat_holo_seed-1681155_sample-2_model	csk-wtcat_holo/seed-1681155_sample-2	model.cif	A	CSK-WT	Inactive (BLBplus)	Unpaired							Intact	Intact	Out	Packed	DFGin	BLBplus	NTin	CTin	58.33	22.26	13.68	10.3	126.8	5.51	13.35	13.81	3.93	1.94	2.75	2.8	3.59	4.11	7.12	10.24	4.2	9.47	3.94	3.6	3.21	3.62	0.94	0.91
csk-wtcat_holo_seed-1681155_sample-3_model	csk-wtcat_holo/seed-1681155_sample-3	model.cif	A	CSK-WT	Active (BLAminus)	Unpaired							Broken	Intact	Out	Packed	DFGin	BLAminus	NTin	CTin	63.4	81.85	14.33	10.75	122.35	6.87	14.19	13.34	4.46	1.88	2.85	2.6	3.51	4.11	7.06	10.01	4.19	8.81	3.9	3.66	3.56	3.55	0.94	0.91
csk-wtcat_holo_seed-1681155_sample-4_model	csk-wtcat_holo/seed-1681155_sample-4	model.cif	A	CSK-WT	Inactive (BLAplus)	Unpaired							Intact	Intact	Out	Packed	DFGin	BLAplus	NTin	CTin	55.1	48.39	14.43	10.7	129.87	5.48	13.1	17.33	3.83	1.96	2.73	3.09	3.49	4.16	7.03	10.02	4.15	9.47	3.85	3.6	3.37	3.56	0.94	0.92
csk-wtcat_holo_seed-1806557_sample-0_model	csk-wtcat_holo/seed-1806557_sample-0	model.cif	A	CSK-WT	Inactive (BLAplus)	Unpaired							Intact	Intact	Out	Packed	DFGin	BLAplus	NTin	CTin	53.39	40.66	14.36	10.8	132.45	6.21	13.34	14.43	2.97	1.97	2.57	3.31	3.48	4.02	7.19	10.1	4.11	8.96	3.9	3.55	3.47	3.52	0.95	0.92
csk-wtcat_holo_seed-1806557_sample-1_model	csk-wtcat_holo/seed-1806557_sample-1	model.cif	A	CSK-WT	Inactive (BLBplus)	Unpaired							Broken	Intact	Out	Packed	DFGin	BLBplus	NTin	CTin	57.92	38.77	14.2	10.6	128.83	5.93	13.86	15.81	3.47	2.15	2.94	3.36	3.45	4.06	7.1	10.25	4.18	8.92	4.46	3.6	3.22	3.51	0.94	0.91
csk-wtcat_holo_seed-1806557_sample-2_model	csk-wtcat_holo/seed-1806557_sample-2	model.cif	A	CSK-WT	Inactive (BLBplus)	Unpaired							Intact	Intact	Out	Packed	DFGin	BLBplus	NTin	CTin	61.17	19.87	13.72	10.54	128.25	5.53	13.23	14.13	3.13	1.94	2.77	3.19	3.51	4.07	7.12	10.25	4.14	9.51	3.93	3.74	3.31	3.64	0.94	0.91
csk-wtcat_holo_seed-1806557_sample-3_model	csk-wtcat_holo/seed-1806557_sample-3	model.cif	A	CSK-WT	Active (BLAminus)	Unpaired							Broken	Intact	Out	Packed	DFGin	BLAminus	NTin	CTin	60.22	77.97	14.97	10.82	130.35	7.32	14.52	16.62	4.72	1.87	2.99	2.88	3.57	4.09	7.15	9.94	4.07	8.61	3.87	3.81	3.44	3.73	0.95	0.92
csk-wtcat_holo_seed-1806557_sample-4_model	csk-wtcat_holo/seed-1806557_sample-4	model.cif	A	CSK-WT	Inactive (BLBplus)	Unpaired							Intact	Intact	Out	Packed	DFGin	BLBplus	NTout	CTin	59.8	24.28	14.01	10.37	127.34	5.92	13.24	17.49	4.26	2.06	2.97	3.02	3.49	4.15	7.01	10.2	3.99	9.6	3.82	3.64	3.32	3.49	0.95	0.92
csk-wtcat_holo_seed-952907_sample-0_model	csk-wtcat_holo/seed-952907_sample-0	model.cif	A	CSK-WT	Active (BLAminus)	Unpaired							Broken	Intact	Out	Packed	DFGin	BLAminus	NTin	CTin	64.69	82.61	14.55	10.79	126.07	7.02	14.54	17.3	4.06	1.86	2.91	3.3	3.51	4.03	7.16	10.11	4.12	9.02	3.88	3.72	3.38	3.65	0.95	0.92
csk-wtcat_holo_seed-952907_sample-1_model	csk-wtcat_holo/seed-952907_sample-1	model.cif	A	CSK-WT	Inactive (BLBplus)	Unpaired							Intact	Intact	Out	Packed	DFGin	BLBplus	NTout	CTin	59.61	19.8	13.74	10.53	130.91	5.49	13.31	14.11	3.05	1.8	2.62	3.29	3.51	3.98	7.15	10.26	3.98	9.51	3.88	4.01	3.17	3.58	0.94	0.91
csk-wtcat_holo_seed-952907_sample-2_model	csk-wtcat_holo/seed-952907_sample-2	model.cif	A	CSK-WT	Active (BLAminus)	Unpaired							Broken	Intact	Out	Packed	DFGin	BLAminus	NTin	CTin	62.9	76.42	16.18	10.91	122.44	7.25	14.55	15.95	5.88	3.16	4.71	3.04	3.52	4.15	7.01	9.99	4.15	9.12	3.82	3.7	3.44	3.59	0.92	0.91
csk-wtcat_holo_seed-952907_sample-3_model	csk-wtcat_holo/seed-952907_sample-3	model.cif	A	CSK-WT	Active (BLAminus)	Unpaired							Intact	Intact	Out	Packed	DFGin	BLAminus	NTin	CTin	62.82	76.86	14.56	10.64	134.39	7.15	14.06	16.34	3.56	1.79	2.9	3.29	3.49	4.24	6.95	9.9	4.25	8.78	3.85	3.61	3.38	3.66	0.94	0.92
csk-wtcat_holo_seed-952907_sample-4_model	csk-wtcat_holo/seed-952907_sample-4	model.cif	A	CSK-WT	Inactive (BLBplus)	Unpaired							Intact	Intact	Out	Packed	DFGin	BLBplus	NTout	CTin	57.92	23.44	13.72	10.5	127.73	5.48	13.13	13.9	3.33	1.89	2.62	3.14	3.53	4.08	7.13	10.25	4.08	9.54	3.92	3.61	3.25	3.58	0.94	0.91
