## Supplementary material for "Trans-Allosteric Activation Releases Distinct Conformational Traps in Kinase Heterodimers": S3 Data: paired_coupling_homologous.csv

chainA_metric	chainB_metric	homologous	rho_raw	p_raw	rho_partial	p_partial	n_conditions	fdr_raw	fdr_partial
K105_E121_Dist	K105_E121_Dist	True	0.2876116843596603	2.220446049250313e-16	0.284307426262068	6.661338147750939e-16	7	4.263256414560601e-14	1.2789769243681803e-13
V104_RS2_Dist	V104_RS2_Dist	True	0.251897067400557	7.94253551816837e-13	0.254070865072666	8.004708007547379e-13	7	1.1437251146162453e-10	1.1526779530868225e-10
Psi_D	Psi_D	True	0.22979430411402996	7.549716407595497e-11	0.21463841729854385	1.8479502372770185e-09	7	8.697273301550012e-09	1.7740322277859377e-07
PLoop_ATP_Dist	PLoop_ATP_Dist	True	0.2155327170114886	0.002289561902538262	0.22288953558489247	0.001779440644960939	2	0.030669480368884623	0.024998971012134167
Shell_M118_M120_Dist	Shell_M118_M120_Dist	True	0.2112586399829712	2.4128365971876065e-09	0.20578554531502055	8.64903682007423e-09	7	1.7372423499750766e-07	6.227306510453445e-07
Substrate_Clearance_Angle	Substrate_Clearance_Angle	True	0.17957123466610225	0.011453344780165464	0.18773636271540134	0.008823226048430888	2	0.10308010302148918	0.08987074932506134
Spine_Bridge_Dist	Spine_Bridge_Dist	True	0.17597778049196064	7.523014022847718e-07	0.17904235958917286	6.049285399267745e-07	7	3.3332739055079124e-05	2.6802987615217087e-05
D220_HRD_Dist	D220_HRD_Dist	True	0.17211515192881172	1.3212364129433496e-06	0.21871391658482456	8.86967610469469e-10	7	5.073547825702462e-05	1.0217866872608283e-07
K105_N99_Dist	K105_N99_Dist	True	0.14175014886264262	7.176814917198016e-05	0.14052219584965747	9.629808318711852e-05	7	0.0018790206328663896	0.002641318853132394
DFG_ATP_Dist	DFG_ATP_Dist	True	0.11554870052125031	0.10595865468518917	0.11707615087514134	0.10497091685108528	2	0.3795614867086742	0.39440944197520855
Phi_D	Phi_D	True	0.07143715477480024	0.046499143810457166	0.07279465309549486	0.0443924509860949	7	0.23402054596605895	0.2458658823845256
I150_HRD_Dist	I150_HRD_Dist	True	0.05822586461218585	0.10486166225890492	0.056730676086110154	0.11743342272074386	7	0.3795614867086742	0.41497945697637095
Cleft_Gape_Dist	Cleft_Gape_Dist	True	0.04969180291377845	0.16647850055071967	0.07600170339707722	0.03579305430706348	7	0.4743923105802074	0.22311070812748454
SB_Dist	SB_Dist	True	0.0416715638990755	0.24604460098088454	0.02430213236157154	0.50279691759616	7	0.5737720249594717	0.781691155195417
K105_E107_Dist	K105_E107_Dist	True	0.03785802756622585	0.291999072769467	0.036278452823154325	0.3170361732601572	7	0.6370888860424735	0.656880704308815
Interface_C_Lobe_Donor_Dist	Interface_C_Lobe_Donor_Dist	True	0.036686351816450614	0.3072051899518582	0.0026226085338413177	0.9423627719386622	7	0.6446334049427063	0.9784906260676748
Interface_N_Lobe_Rec_Dist	Interface_N_Lobe_Rec_Dist	True	0.036686351816450614	0.3072051899518582	0.0026226085338413307	0.942362771938662	7	0.6446334049427063	0.9784906260676748
Mg_Hijack_Dist	Mg_Hijack_Dist	True	0.030055878767205908	0.6753944095340145	0.04685434383099279	0.5180748603997016	2	0.8645732841864071	0.7854627734748263
HRD_ATP_Dist	HRD_ATP_Dist	True	0.027401083930456302	0.7026479242182875	0.016828922765817808	0.8165437655821157	2	0.8725280785461774	0.9340865081828615
aCb4_aE_Dist	aCb4_aE_Dist	True	-0.007394760308445659	0.8370000202760042	-0.016464590069467083	0.6498731312398853	7	0.9450786608383152	0.8738944791656417
Y156_N99_Dist	Y156_N99_Dist	True	-0.01528346348969046	0.6706674565709587	-0.02054579192744417	0.5710620102799011	7	0.8637187638494812	0.8264616028171433
D2_Dist	D2_Dist	True	-0.021760826581056148	0.5448465599327985	-0.013535376332326671	0.7090238840381959	7	0.7905078552173601	0.8881713329947933
D1_Dist	D1_Dist	True	-0.0358250468029346	0.3187110366092505	-0.01390269023343629	0.7015007375249176	7	0.6446334049427063	0.8832700042461599
DFG_Mg_Dist	DFG_Mg_Dist	True	-0.03879779708109355	0.5926088499114661	-0.00650656026764213	0.9292894140125263	2	0.8281727091566439	0.9768735567494814
