## Supplementary material for "Trans-Allosteric Activation Releases Distinct Conformational Traps in Kinase Heterodimers": S3 Data: CDK1_confidence_by_group.csv

Condition	N	pTM_mean	pTM_sd
cdk1 [CDK1 = Apo]	100	0.9030000000000002	0.005773502691896262
cdk1 [CDK1 = Holo]	100	0.9181999999999999	0.0045792681696639045
cdk1 ccnb1 [CDK1 = Apo]	100	0.8571999999999999	0.015768527662608996
cdk1 ccnb1 [CDK1 = Holo]	100	0.9124	0.0068342571437626475
cdk1-pt14-py15-pt161 ccnb1 [CDK1 = Holo]	100	0.9352999999999997	0.005016135580465868
cdk1-pt161 ccnb1 [CDK1 = Holo]	100	0.9393999999999996	0.002386832565759396
