## Supplementary material for "Trans-Allosteric Activation Releases Distinct Conformational Traps in Kinase Heterodimers": S3 Data: CDK1_mac_pairwise_tests.csv

group_1	group_2	MAC_raw_1	MAC_raw_2	MAC_partial_1	MAC_partial_2	direction_preserved	p_raw	p_partial	fdr_raw	fdr_partial	survives
cdk1 [CDK1 = Apo]	cdk1 ccnb1 [CDK1 = Holo]	0.3652429167726387	0.12269039114980891	0.23092540879782653	0.12154521745267696	True	1.6888439594374374e-19	9.130629817216573e-08	2.5332659391561563e-18	1.369594472582486e-06	True
cdk1 ccnb1 [CDK1 = Holo]	cdk1-pt161 ccnb1 [CDK1 = Holo]	0.12269039114980891	0.1770241495621405	0.12154521745267696	0.1750437467569636	True	6.392117697682417e-06	5.164118210270003e-06	1.1985220683154532e-05	3.873088657702502e-05	True
cdk1 [CDK1 = Apo]	cdk1 [CDK1 = Holo]	0.3652429167726387	0.13575820762417826	0.23092540879782653	0.13770725128614777	True	8.39921999247701e-17	7.976123400500358e-06	6.299414994357758e-16	3.9880617002501795e-05	True
cdk1 [CDK1 = Holo]	cdk1-pt161 ccnb1 [CDK1 = Holo]	0.13575820762417826	0.1770241495621405	0.13770725128614777	0.1750437467569636	True	9.372666180332784e-05	0.0001591903350079025	0.0001562111030055464	0.0005969637562796343	True
cdk1 [CDK1 = Apo]	cdk1-pt14-py15-pt161 ccnb1 [CDK1 = Holo]	0.3652429167726387	0.1662664177566114	0.23092540879782653	0.16140257940374095	True	2.9090496824868704e-13	0.0004983508883244372	1.4545248412434353e-12	0.0014950526649733114	True
cdk1 ccnb1 [CDK1 = Apo]	cdk1 ccnb1 [CDK1 = Holo]	0.2166973621333655	0.12269039114980891	0.1714072702555226	0.12154521745267696	True	1.9639148980568653e-08	0.001140068783103212	5.891744694170596e-08	0.00285017195775803	True
cdk1 [CDK1 = Apo]	cdk1-pt161 ccnb1 [CDK1 = Holo]	0.3652429167726387	0.1770241495621405	0.23092540879782653	0.1750437467569636	True	9.489636851736985e-12	0.009827207378809115	3.55861381940137e-11	0.016534533729960527	True
cdk1 [CDK1 = Apo]	cdk1 ccnb1 [CDK1 = Apo]	0.3652429167726387	0.2166973621333655	0.23092540879782653	0.1714072702555226	True	2.0998927052474837e-06	0.011023022486640352	4.499770082673179e-06	0.016534533729960527	True
cdk1 [CDK1 = Holo]	cdk1 ccnb1 [CDK1 = Apo]	0.13575820762417826	0.2166973621333655	0.13770725128614777	0.1714072702555226	True	1.098276053390361e-06	0.010658949375153562	2.745690133475903e-06	0.016534533729960527	True
cdk1 ccnb1 [CDK1 = Holo]	cdk1-pt14-py15-pt161 ccnb1 [CDK1 = Holo]	0.12269039114980891	0.1662664177566114	0.12154521745267696	0.16140257940374095	True	0.0026648356388939915	0.00898976845704119	0.0036338667803099884	0.016534533729960527	True
cdk1 [CDK1 = Holo]	cdk1-pt14-py15-pt161 ccnb1 [CDK1 = Holo]	0.13575820762417826	0.1662664177566114	0.13770725128614777	0.16140257940374095	True	0.012368185273822175	0.04640148647080381	0.01546023159227772	0.06327475427836883	False
cdk1-pt14-py15-pt161 ccnb1 [CDK1 = Holo]	cdk1-pt161 ccnb1 [CDK1 = Holo]	0.1662664177566114	0.1770241495621405	0.16140257940374095	0.1750437467569636	True	0.22399336020834404	0.11061313230615125	0.23999288593751147	0.13826641538268905	False
cdk1 ccnb1 [CDK1 = Apo]	cdk1-pt14-py15-pt161 ccnb1 [CDK1 = Holo]	0.2166973621333655	0.1662664177566114	0.1714072702555226	0.16140257940374095	True	0.001539644623699671	0.28439662783228503	0.0023094669355495064	0.32814995519109813	False
cdk1 [CDK1 = Holo]	cdk1 ccnb1 [CDK1 = Holo]	0.13575820762417826	0.12269039114980891	0.13770725128614777	0.12154521745267696	True	0.8659368353555789	0.7198286548757765	0.8659368353555789	0.7712449873669034	False
cdk1 ccnb1 [CDK1 = Apo]	cdk1-pt161 ccnb1 [CDK1 = Holo]	0.2166973621333655	0.1770241495621405	0.1714072702555226	0.1750437467569636	False	0.019371868087649718	0.9373802762903652	0.02235215548574967	0.9373802762903652	False
