## Supplementary material for "Trans-Allosteric Activation Releases Distinct Conformational Traps in Kinase Heterodimers": S3 Data: CDK1_mac_raw_vs_partial.csv

Condition	N	n_metrics	n_edges	MAC_raw	MAC_partial	delta	covars_used
cdk1 [CDK1 = Apo]	100	14	91	0.3652429167726387	0.23092540879782653	-0.13431750797481218	pTM
cdk1 ccnb1 [CDK1 = Apo]	100	16	120	0.2166973621333655	0.1714072702555226	-0.045290091877842886	pTM
cdk1-pt161 ccnb1 [CDK1 = Holo]	100	21	210	0.1770241495621405	0.1750437467569636	-0.0019804028051768896	pTM
cdk1-pt14-py15-pt161 ccnb1 [CDK1 = Holo]	100	21	210	0.1662664177566114	0.16140257940374095	-0.004863838352870464	pTM
cdk1 [CDK1 = Holo]	100	19	171	0.13575820762417826	0.13770725128614777	0.0019490436619695184	pTM
cdk1 ccnb1 [CDK1 = Holo]	100	21	210	0.12269039114980891	0.12154521745267696	-0.0011451736971319487	pTM
