## Supplementary material for "Trans-Allosteric Activation Releases Distinct Conformational Traps in Kinase Heterodimers": S3 Data: CSK_mac_pairwise_tests.csv

group_1	group_2	MAC_raw_1	MAC_raw_2	MAC_partial_1	MAC_partial_2	direction_preserved	p_raw	p_partial	fdr_raw	fdr_partial	survives
csk-wtcat-holo src-wtcat-apo [CSK = Holo]	csk-wtcat-holo src-wtcat-py159-holo [CSK = Holo]	0.13407280582990322	0.24045829493684512	0.13256117274382515	0.24648672193430385	True	1.2685671982406498e-12	1.6727607352162281e-13	2.6639911163053644e-11	3.512797543954079e-12	True
csk-wtcat-apo src-wtcat-py159-holo [CSK = Apo]	csk-wtcat-holo src-wtcat-apo [CSK = Holo]	0.2632674203541733	0.13407280582990322	0.2582736041381085	0.13256117274382515	True	1.970827138496324e-10	3.117287071640292e-10	2.0693684954211403e-09	3.273151425222307e-09	True
csk-wtcat-holo src-wtcat-holo [CSK = Holo]	csk-wtcat-holo src-wtcat-py159-holo [CSK = Holo]	0.1483873186824248	0.24045829493684512	0.14700729945687258	0.24648672193430385	True	4.684791303995262e-09	8.758226189124655e-10	3.279353912796683e-08	6.130758332387259e-09	True
csk-wtcat-apo src-wtcat-apo [CSK = Apo]	csk-wtcat-holo src-wtcat-py159-holo [CSK = Holo]	0.1343732161027534	0.24045829493684512	0.13698694643589113	0.24648672193430385	True	1.016832276941029e-08	6.6369075975096334e-09	5.338369453940402e-08	3.4843764886925574e-08	True
csk-wtcat-apo src-wtcat-py159-holo [CSK = Apo]	csk-wtcat-holo src-wtcat-holo [CSK = Holo]	0.2632674203541733	0.1483873186824248	0.2582736041381085	0.14700729945687258	True	9.969106361878714e-08	3.539379714784696e-07	3.5748775954721074e-07	1.4865394802095724e-06	True
csk-wtcat-holo src-wtcat-apo [CSK = Holo]	csk-wtcat-holo src-wtcat-py159-apo [CSK = Holo]	0.13407280582990322	0.21351403714374984	0.13256117274382515	0.2110851568824295	True	6.597675384997822e-07	7.946814337036098e-07	1.9793026154993464e-06	2.4838936341386343e-06	True
csk-wtcat-apo src-wtcat-apo [CSK = Apo]	csk-wtcat-apo src-wtcat-py159-holo [CSK = Apo]	0.1343732161027534	0.2632674203541733	0.13698694643589113	0.2582736041381085	True	1.0213935987063165e-07	8.27964544712878e-07	3.5748775954721074e-07	2.4838936341386343e-06	True
csk-wtcat-apo src-wtcat-py159-apo [CSK = Apo]	csk-wtcat-holo src-wtcat-apo [CSK = Holo]	0.21371843809404562	0.13407280582990322	0.21217083946784138	0.13256117274382515	True	4.27910200050089e-05	0.00018282738368139543	0.00011232642751314836	0.000479921882163663	True
csk-wtcat-apo src-wtcat-apo [CSK = Apo]	csk-wtcat-holo src-wtcat-py159-apo [CSK = Holo]	0.1343732161027534	0.21351403714374984	0.13698694643589113	0.2110851568824295	True	0.00033926876680225466	0.0006684703466719765	0.0007916271225385942	0.0015597641422346118	True
csk-wtcat-holo src-wtcat-holo [CSK = Holo]	csk-wtcat-holo src-wtcat-py159-apo [CSK = Holo]	0.1483873186824248	0.21351403714374984	0.14700729945687258	0.2110851568824295	True	0.0006632511376396127	0.0007655965673780754	0.0013928273890431867	0.0016077527914939583	True
csk-wtcat-apo src-wtcat-apo [CSK = Apo]	csk-wtcat-apo src-wtcat-py159-apo [CSK = Apo]	0.1343732161027534	0.21371843809404562	0.13698694643589113	0.21217083946784138	True	0.0019062112527535727	0.010647774141817355	0.0036391305734386386	0.02032756881619677	True
csk-wtcat-apo src-wtcat-py159-apo [CSK = Apo]	csk-wtcat-holo src-wtcat-holo [CSK = Holo]	0.21371843809404562	0.1483873186824248	0.21217083946784138	0.14700729945687258	True	0.005401053197044546	0.014244278528268262	0.009451843094827954	0.024927487424469458	True
csk-wtcat-holo src-wtcat-py159-apo [CSK = Holo]	csk-wtcat-holo src-wtcat-py159-holo [CSK = Holo]	0.21351403714374984	0.24045829493684512	0.2110851568824295	0.24648672193430385	True	0.04071107785174775	0.016786262496822666	0.05699550899244685	0.027116270187175075	True
csk-wtcat-apo src-wtcat-py159-apo [CSK = Apo]	csk-wtcat-holo src-wtcat-py159-holo [CSK = Holo]	0.21371843809404562	0.24045829493684512	0.21217083946784138	0.24648672193430385	True	0.06292480860958619	0.019309777400053782	0.07773064592948882	0.028964666100080673	True
csk-wtcat-holo src-wtcat-apo [CSK = Holo]	csk-wtcat-holo src-wtcat-holo [CSK = Holo]	0.13407280582990322	0.1483873186824248	0.13256117274382515	0.14700729945687258	True	0.0533225691335858	0.040239269892208655	0.06998587198783136	0.05633497784909212	False
csk-wtcat-apo src-wtcat-py159-apo [CSK = Apo]	csk-wtcat-apo src-wtcat-py159-holo [CSK = Apo]	0.21371843809404562	0.2632674203541733	0.21217083946784138	0.2582736041381085	True	0.04035264323036284	0.045912730993266024	0.05699550899244685	0.05671572652109332	False
csk-wtcat-apo src-wtcat-py159-holo [CSK = Apo]	csk-wtcat-holo src-wtcat-py159-apo [CSK = Holo]	0.2632674203541733	0.21351403714374984	0.2582736041381085	0.2110851568824295	True	0.023284785838501635	0.0433370865558918	0.0376138848160411	0.05671572652109332	False
csk-wtcat-apo src-wtcat-apo [CSK = Apo]	csk-wtcat-holo src-wtcat-apo [CSK = Holo]	0.1343732161027534	0.13407280582990322	0.13698694643589113	0.13256117274382515	True	0.2737429688423568	0.1683422828488249	0.3193667969827496	0.19639932999029572	False
csk-wtcat-apo src-wtcat-apo [CSK = Apo]	csk-wtcat-holo src-wtcat-holo [CSK = Holo]	0.1343732161027534	0.1483873186824248	0.13698694643589113	0.14700729945687258	True	0.49683418023487125	0.6576276870297455	0.5491325149964366	0.7268516540855082	False
csk-wtcat-apo src-wtcat-py159-apo [CSK = Apo]	csk-wtcat-holo src-wtcat-py159-apo [CSK = Holo]	0.21371843809404562	0.21351403714374984	0.21217083946784138	0.2110851568824295	True	0.9536111863801225	0.7766662447037912	0.9536111863801227	0.8154995569389808	False
csk-wtcat-apo src-wtcat-py159-holo [CSK = Apo]	csk-wtcat-holo src-wtcat-py159-holo [CSK = Holo]	0.2632674203541733	0.24045829493684512	0.2582736041381085	0.24648672193430385	True	0.5603476495105382	0.8936106323263246	0.5883650319860652	0.8936106323263246	False
