## Supplementary material for "Trans-Allosteric Activation Releases Distinct Conformational Traps in Kinase Heterodimers": S3 Data: CSK_mac_raw_vs_partial.csv

Condition	N	n_metrics	n_edges	MAC_raw	MAC_partial	delta	covars_used
csk-wtcat-apo src-wtcat-py159-holo [CSK = Apo]	33	16	120	0.2632674203541733	0.2582736041381085	-0.0049938162160647614	ipTM;PAE_Mean_AB
csk-wtcat-holo src-wtcat-py159-holo [CSK = Holo]	100	21	210	0.24045829493684512	0.24648672193430385	0.00602842699745873	ipTM;PAE_Mean_AB
csk-wtcat-apo src-wtcat-py159-apo [CSK = Apo]	100	16	120	0.21371843809404562	0.21217083946784138	-0.0015475986262042385	ipTM;PAE_Mean_AB
csk-wtcat-holo src-wtcat-py159-apo [CSK = Holo]	166	21	210	0.21351403714374984	0.2110851568824295	-0.0024288802613203486	ipTM;PAE_Mean_AB
csk-wtcat-holo src-wtcat-holo [CSK = Holo]	100	21	210	0.1483873186824248	0.14700729945687258	-0.001380019225552226	ipTM;PAE_Mean_AB
csk-wtcat-apo src-wtcat-apo [CSK = Apo]	100	16	120	0.1343732161027534	0.13698694643589113	0.0026137303331377204	ipTM;PAE_Mean_AB
csk-wtcat-holo src-wtcat-apo [CSK = Holo]	196	21	210	0.13407280582990322	0.13256117274382515	-0.0015116330860780736	ipTM;PAE_Mean_AB
