## Supplementary material for "Trans-Allosteric Activation Releases Distinct Conformational Traps in Kinase Heterodimers": S3 Data: SRC_confidence_by_group.csv

Condition	N	ipTM_mean	ipTM_sd	PAE_Mean_AB_mean	PAE_Mean_AB_sd
csk-wtcat-apo src-wtcat-apo [SRC = Apo]	100	0.8123000000000001	0.006942039987778713	10.594	0.2002674978798874
csk-wtcat-apo src-wtcat-py159-apo [SRC = Apo]	100	0.8315	0.020517299918839105	10.072199999999999	0.7204411947907444
csk-wtcat-apo src-wtcat-py159-holo [SRC = Holo]	33	0.8206060606060606	0.012484839290964517	10.744242424242424	0.770486981975646
csk-wtcat-holo src-wtcat-apo [SRC = Apo]	196	0.8405612244897959	0.005834585348183998	9.729744897959183	0.2957969439076708
csk-wtcat-holo src-wtcat-holo [SRC = Holo]	100	0.8674000000000001	0.004845074558223797	9.6361	0.11335913253590525
csk-wtcat-holo src-wtcat-py159-apo [SRC = Apo]	166	0.8290963855421685	0.013699028461752699	10.012590361445785	0.6968465164890321
csk-wtcat-holo src-wtcat-py159-holo [SRC = Holo]	100	0.8700000000000001	0.011806521053804954	9.5444	0.3933803772586034
