## Supplementary material for "Trans-Allosteric Activation Releases Distinct Conformational Traps in Kinase Heterodimers": S3 Data: SRC_mac_pairwise_tests.csv

group_1	group_2	MAC_raw_1	MAC_raw_2	MAC_partial_1	MAC_partial_2	direction_preserved	p_raw	p_partial	fdr_raw	fdr_partial	survives
csk-wtcat-apo src-wtcat-py159-holo [SRC = Holo]	csk-wtcat-holo src-wtcat-py159-apo [SRC = Apo]	0.17961347630880256	0.11867804792739525	0.18372022935485596	0.1075140057907791	True	2.7140680386666384e-05	7.749551854539359e-08	0.0002630836869733768	1.6274058894532653e-06	True
csk-wtcat-apo src-wtcat-py159-holo [SRC = Holo]	csk-wtcat-holo src-wtcat-holo [SRC = Holo]	0.17961347630880256	0.12928506747731208	0.18372022935485596	0.12465197664678039	True	6.962781683826875e-05	2.2357365479604495e-06	0.0003024650972749189	2.347523375358472e-05	True
csk-wtcat-apo src-wtcat-py159-holo [SRC = Holo]	csk-wtcat-holo src-wtcat-py159-holo [SRC = Holo]	0.17961347630880256	0.12409477299319352	0.18372022935485596	0.12264495379657302	True	3.365837887646047e-05	3.721778651323789e-06	0.0002630836869733768	2.6052450559266522e-05	True
csk-wtcat-apo src-wtcat-py159-holo [SRC = Holo]	csk-wtcat-holo src-wtcat-apo [SRC = Apo]	0.17961347630880256	0.12029372323036563	0.18372022935485596	0.12063130318707614	True	3.758338385333954e-05	1.4873300337021976e-05	0.0002630836869733768	7.808482676936538e-05	True
csk-wtcat-apo src-wtcat-apo [SRC = Apo]	csk-wtcat-apo src-wtcat-py159-holo [SRC = Holo]	0.12362899712897096	0.17961347630880256	0.1265119330648986	0.18372022935485596	True	7.201549935117117e-05	9.292642695883465e-05	0.0003024650972749189	0.0003902909932271055	True
csk-wtcat-apo src-wtcat-py159-apo [SRC = Apo]	csk-wtcat-apo src-wtcat-py159-holo [SRC = Holo]	0.1289129761941616	0.17961347630880256	0.12777384110374654	0.18372022935485596	True	0.0006285481733936823	0.00022954678890050044	0.002199918606877888	0.0008034137611517515	True
csk-wtcat-holo src-wtcat-py159-apo [SRC = Apo]	csk-wtcat-holo src-wtcat-py159-holo [SRC = Holo]	0.11867804792739525	0.12409477299319352	0.1075140057907791	0.12264495379657302	True	0.4282288191591256	0.08338348019493382	0.8228976070976759	0.25015044058480146	False
csk-wtcat-apo src-wtcat-py159-apo [SRC = Apo]	csk-wtcat-holo src-wtcat-py159-apo [SRC = Apo]	0.1289129761941616	0.11867804792739525	0.12777384110374654	0.1075140057907791	True	0.5586693987198985	0.12027294562993869	0.8228976070976759	0.31571648227858906	False
csk-wtcat-holo src-wtcat-holo [SRC = Holo]	csk-wtcat-holo src-wtcat-py159-apo [SRC = Apo]	0.12928506747731208	0.11867804792739525	0.12465197664678039	0.1075140057907791	True	0.4907761763407553	0.15539539149826195	0.8228976070976759	0.33845641800100945	False
csk-wtcat-apo src-wtcat-apo [SRC = Apo]	csk-wtcat-holo src-wtcat-py159-apo [SRC = Apo]	0.12362899712897096	0.11867804792739525	0.1265119330648986	0.1075140057907791	True	0.974040141465163	0.16116972285762354	0.974040141465163	0.33845641800100945	False
csk-wtcat-holo src-wtcat-apo [SRC = Apo]	csk-wtcat-holo src-wtcat-py159-apo [SRC = Apo]	0.12029372323036563	0.11867804792739525	0.12063130318707614	0.1075140057907791	True	0.8619714646739409	0.3068726132590661	0.974040141465163	0.5858477162218535	False
csk-wtcat-apo src-wtcat-apo [SRC = Apo]	csk-wtcat-holo src-wtcat-apo [SRC = Apo]	0.12362899712897096	0.12029372323036563	0.1265119330648986	0.12063130318707614	True	0.7301387554640235	0.6032477016919526	0.9583071165465309	0.8649468603757053	False
csk-wtcat-holo src-wtcat-apo [SRC = Apo]	csk-wtcat-holo src-wtcat-holo [SRC = Holo]	0.12029372323036563	0.12928506747731208	0.12063130318707614	0.12465197664678039	True	0.3174420418647441	0.7185256572441738	0.8228976070976759	0.8649468603757053	False
csk-wtcat-apo src-wtcat-py159-apo [SRC = Apo]	csk-wtcat-holo src-wtcat-holo [SRC = Holo]	0.1289129761941616	0.12928506747731208	0.12777384110374654	0.12465197664678039	False	0.9574332728891524	0.6733162388412233	0.974040141465163	0.8649468603757053	False
csk-wtcat-apo src-wtcat-apo [SRC = Apo]	csk-wtcat-holo src-wtcat-holo [SRC = Holo]	0.12362899712897096	0.12928506747731208	0.1265119330648986	0.12465197664678039	False	0.5741604224429667	0.7347301869852654	0.8228976070976759	0.8649468603757053	False
csk-wtcat-apo src-wtcat-py159-apo [SRC = Apo]	csk-wtcat-holo src-wtcat-apo [SRC = Apo]	0.1289129761941616	0.12029372323036563	0.12777384110374654	0.12063130318707614	True	0.49085337170644927	0.5437624640248007	0.8228976070976759	0.8649468603757053	False
csk-wtcat-holo src-wtcat-holo [SRC = Holo]	csk-wtcat-holo src-wtcat-py159-holo [SRC = Holo]	0.12928506747731208	0.12409477299319352	0.12465197664678039	0.12264495379657302	True	0.9362426216647459	0.741383023179176	0.974040141465163	0.8649468603757053	False
csk-wtcat-holo src-wtcat-apo [SRC = Apo]	csk-wtcat-holo src-wtcat-py159-holo [SRC = Holo]	0.12029372323036563	0.12409477299319352	0.12063130318707614	0.12264495379657302	True	0.3547769458442319	0.5774337657579731	0.8228976070976759	0.8649468603757053	False
csk-wtcat-apo src-wtcat-apo [SRC = Apo]	csk-wtcat-apo src-wtcat-py159-apo [SRC = Apo]	0.12362899712897096	0.1289129761941616	0.1265119330648986	0.12777384110374654	True	0.5877840050697685	0.8854113967894661	0.8228976070976759	0.9478800838418399	False
csk-wtcat-apo src-wtcat-apo [SRC = Apo]	csk-wtcat-holo src-wtcat-py159-holo [SRC = Holo]	0.12362899712897096	0.12409477299319352	0.1265119330648986	0.12264495379657302	False	0.43525443742356174	0.9478800838418399	0.8228976070976759	0.9478800838418399	False
csk-wtcat-apo src-wtcat-py159-apo [SRC = Apo]	csk-wtcat-holo src-wtcat-py159-holo [SRC = Holo]	0.1289129761941616	0.12409477299319352	0.12777384110374654	0.12264495379657302	True	0.9316575774529059	0.925938409430827	0.974040141465163	0.9478800838418399	False
