## Supplementary material for "Trans-Allosteric Activation Releases Distinct Conformational Traps in Kinase Heterodimers": S3 Data: SRC_mac_raw_vs_partial.csv

Condition	N	n_metrics	n_edges	MAC_raw	MAC_partial	delta	covars_used
csk-wtcat-apo src-wtcat-py159-holo [SRC = Holo]	33	21	210	0.17961347630880256	0.18372022935485596	0.004106753046053402	ipTM;PAE_Mean_AB
csk-wtcat-holo src-wtcat-holo [SRC = Holo]	100	21	210	0.12928506747731208	0.12465197664678039	-0.0046330908305316915	ipTM;PAE_Mean_AB
csk-wtcat-apo src-wtcat-py159-apo [SRC = Apo]	100	16	120	0.1289129761941616	0.12777384110374654	-0.00113913509041505	ipTM;PAE_Mean_AB
csk-wtcat-holo src-wtcat-py159-holo [SRC = Holo]	100	21	210	0.12409477299319352	0.12264495379657302	-0.0014498191966205026	ipTM;PAE_Mean_AB
csk-wtcat-apo src-wtcat-apo [SRC = Apo]	100	16	120	0.12362899712897096	0.1265119330648986	0.002882935935927644	ipTM;PAE_Mean_AB
csk-wtcat-holo src-wtcat-apo [SRC = Apo]	196	16	120	0.12029372323036563	0.12063130318707614	0.000337579956710507	ipTM;PAE_Mean_AB
csk-wtcat-holo src-wtcat-py159-apo [SRC = Apo]	166	16	120	0.11867804792739525	0.1075140057907791	-0.011164042136616148	ipTM;PAE_Mean_AB
