## Supplementary material for "Trans-Allosteric Activation Releases Distinct Conformational Traps in Kinase Heterodimers": S3 Data: experiment.csv

chain_a	condition_a	chain_b	ptm_b	condition_b
CSK-wtcat	apo	SRC-wtcat		apo
CSK-wtcat	apo	SRC-wtcat		holo
CSK-wtcat	apo	SRC-wtcat	pY159	apo
CSK-wtcat	apo	SRC-wtcat	pY159	holo
CSK-wtcat	holo	SRC-wtcat		apo
CSK-wtcat	holo	SRC-wtcat		holo
CSK-wtcat	holo	SRC-wtcat	pY159	apo
CSK-wtcat	holo	SRC-wtcat	pY159	holo
