## Supplementary material for "Trans-Allosteric Activation Releases Distinct Conformational Traps in Kinase Heterodimers": S3 Data: Phase2_Pairwise_Categorical_Stats.csv

Structural_Feature	Group_1	Group_2	Target_State	p_value	p.adj	p.adj.signif
State	csk-wtcat-apo src-wtcat-apo [CSK = Apo]	csk-wtcat-apo src-wtcat-py159-apo [CSK = Apo]	Active (BLAminus)	8.180146263508906e-10	1.9087007948187446e-9	****
State	csk-wtcat-apo src-wtcat-apo [CSK = Apo]	csk-wtcat-apo src-wtcat-py159-holo [CSK = Apo]	Active (BLAminus)	6.577907404487686e-10	1.9087007948187446e-9	****
State	csk-wtcat-apo src-wtcat-apo [CSK = Apo]	csk-wtcat-holo src-wtcat-apo [CSK = Holo]	Active (BLAminus)	0.4977296801073748	0.5235144373222703	ns
State	csk-wtcat-apo src-wtcat-apo [CSK = Apo]	csk-wtcat-holo src-wtcat-holo [CSK = Holo]	Active (BLAminus)	0.4985851784021622	0.5235144373222703	ns
State	csk-wtcat-apo src-wtcat-apo [CSK = Apo]	csk-wtcat-holo src-wtcat-py159-apo [CSK = Holo]	Active (BLAminus)	4.0059658534718004e-13	2.8041760974302605e-12	****
State	csk-wtcat-apo src-wtcat-apo [CSK = Apo]	csk-wtcat-holo src-wtcat-py159-holo [CSK = Holo]	Active (BLAminus)	2.028531420976749e-7	3.549929986709311e-7	****
State	csk-wtcat-apo src-wtcat-py159-apo [CSK = Apo]	csk-wtcat-apo src-wtcat-py159-holo [CSK = Apo]	Active (BLAminus)	0.10906327458513175	0.15268858441918445	ns
State	csk-wtcat-apo src-wtcat-py159-apo [CSK = Apo]	csk-wtcat-holo src-wtcat-apo [CSK = Holo]	Active (BLAminus)	8.161033274108163e-11	2.856361645937857e-10	****
State	csk-wtcat-apo src-wtcat-py159-apo [CSK = Apo]	csk-wtcat-holo src-wtcat-holo [CSK = Holo]	Active (BLAminus)	3.831780827904918e-12	2.011684934650082e-11	****
State	csk-wtcat-apo src-wtcat-py159-apo [CSK = Apo]	csk-wtcat-holo src-wtcat-py159-apo [CSK = Holo]	Active (BLAminus)	0.7035226296445835	0.7035226296445835	ns
State	csk-wtcat-apo src-wtcat-py159-apo [CSK = Apo]	csk-wtcat-holo src-wtcat-py159-holo [CSK = Holo]	Active (BLAminus)	0.39618270023903907	0.46221315027887894	ns
State	csk-wtcat-apo src-wtcat-py159-holo [CSK = Apo]	csk-wtcat-holo src-wtcat-apo [CSK = Holo]	Active (BLAminus)	8.01908208471768e-10	1.9087007948187446e-9	****
State	csk-wtcat-apo src-wtcat-py159-holo [CSK = Apo]	csk-wtcat-holo src-wtcat-holo [CSK = Holo]	Active (BLAminus)	1.0657194769845954e-11	4.4760218033353013e-11	****
State	csk-wtcat-apo src-wtcat-py159-holo [CSK = Apo]	csk-wtcat-holo src-wtcat-py159-apo [CSK = Holo]	Active (BLAminus)	0.17993268228535583	0.2222697839995572	ns
State	csk-wtcat-apo src-wtcat-py159-holo [CSK = Apo]	csk-wtcat-holo src-wtcat-py159-holo [CSK = Holo]	Active (BLAminus)	0.027820034256442958	0.044940055337330934	*
State	csk-wtcat-holo src-wtcat-apo [CSK = Holo]	csk-wtcat-holo src-wtcat-holo [CSK = Holo]	Active (BLAminus)	0.07876327969097154	0.11814491953645731	ns
State	csk-wtcat-holo src-wtcat-apo [CSK = Holo]	csk-wtcat-holo src-wtcat-py159-apo [CSK = Holo]	Active (BLAminus)	2.7156702738449642e-15	2.8514537875372125e-14	****
State	csk-wtcat-holo src-wtcat-apo [CSK = Holo]	csk-wtcat-holo src-wtcat-py159-holo [CSK = Holo]	Active (BLAminus)	8.083451135536368e-8	1.5432043076933066e-7	****
State	csk-wtcat-holo src-wtcat-holo [CSK = Holo]	csk-wtcat-holo src-wtcat-py159-apo [CSK = Holo]	Active (BLAminus)	7.833475998992277e-16	1.645029959788378e-14	****
State	csk-wtcat-holo src-wtcat-holo [CSK = Holo]	csk-wtcat-holo src-wtcat-py159-holo [CSK = Holo]	Active (BLAminus)	1.797650014452572e-9	3.7750650303504014e-9	****
State	csk-wtcat-holo src-wtcat-py159-apo [CSK = Holo]	csk-wtcat-holo src-wtcat-py159-holo [CSK = Holo]	Active (BLAminus)	0.13081972513861548	0.1717008892444328	ns
C_Helix	csk-wtcat-apo src-wtcat-apo [CSK = Apo]	csk-wtcat-apo src-wtcat-py159-apo [CSK = Apo]	In	7.304457436274379e-4	0.0015339360616176195	**
C_Helix	csk-wtcat-apo src-wtcat-apo [CSK = Apo]	csk-wtcat-apo src-wtcat-py159-holo [CSK = Apo]	In	6.960164640920421e-8	7.308172872966443e-7	****
C_Helix	csk-wtcat-apo src-wtcat-apo [CSK = Apo]	csk-wtcat-holo src-wtcat-apo [CSK = Holo]	In	0.01819747385101837	0.029395919297798903	*
C_Helix	csk-wtcat-apo src-wtcat-apo [CSK = Apo]	csk-wtcat-holo src-wtcat-holo [CSK = Holo]	In	0.24623115577889437	0.2721502248082517	ns
C_Helix	csk-wtcat-apo src-wtcat-apo [CSK = Apo]	csk-wtcat-holo src-wtcat-py159-apo [CSK = Holo]	In	1.1789052061507453e-6	6.189252332291413e-6	****
C_Helix	csk-wtcat-apo src-wtcat-apo [CSK = Apo]	csk-wtcat-holo src-wtcat-py159-holo [CSK = Holo]	In	1.955144788449378e-9	4.105804055743694e-8	****
C_Helix	csk-wtcat-apo src-wtcat-py159-apo [CSK = Apo]	csk-wtcat-apo src-wtcat-py159-holo [CSK = Apo]	In	0.006614914250155122	0.011576099937771464	*
C_Helix	csk-wtcat-apo src-wtcat-py159-apo [CSK = Apo]	csk-wtcat-holo src-wtcat-apo [CSK = Holo]	In	0.09124093527993858	0.11270939063992413	ns
C_Helix	csk-wtcat-apo src-wtcat-py159-apo [CSK = Apo]	csk-wtcat-holo src-wtcat-holo [CSK = Holo]	In	0.048917730543265064	0.0733765958148976	ns
C_Helix	csk-wtcat-apo src-wtcat-py159-apo [CSK = Apo]	csk-wtcat-holo src-wtcat-py159-apo [CSK = Holo]	In	0.21403974669487835	0.24971303781069143	ns
C_Helix	csk-wtcat-apo src-wtcat-py159-apo [CSK = Apo]	csk-wtcat-holo src-wtcat-py159-holo [CSK = Holo]	In	0.006335143422631348	0.011576099937771464	*
C_Helix	csk-wtcat-apo src-wtcat-py159-holo [CSK = Apo]	csk-wtcat-holo src-wtcat-apo [CSK = Holo]	In	1.926315090605782e-5	5.778945271817346e-5	****
C_Helix	csk-wtcat-apo src-wtcat-py159-holo [CSK = Apo]	csk-wtcat-holo src-wtcat-holo [CSK = Holo]	In	1.4359135983172852e-5	5.025697594110498e-5	****
C_Helix	csk-wtcat-apo src-wtcat-py159-holo [CSK = Apo]	csk-wtcat-holo src-wtcat-py159-apo [CSK = Holo]	In	0.05508630464533629	0.0771208265034708	ns
C_Helix	csk-wtcat-apo src-wtcat-py159-holo [CSK = Apo]	csk-wtcat-holo src-wtcat-py159-holo [CSK = Holo]	In	0.6599921134701995	0.6599921134701995	ns
C_Helix	csk-wtcat-holo src-wtcat-apo [CSK = Holo]	csk-wtcat-holo src-wtcat-holo [CSK = Holo]	In	0.5536235012460956	0.5813046763084004	ns
C_Helix	csk-wtcat-holo src-wtcat-apo [CSK = Holo]	csk-wtcat-holo src-wtcat-py159-apo [CSK = Holo]	In	4.3941314258490454e-4	0.0011534594992853745	**
C_Helix	csk-wtcat-holo src-wtcat-apo [CSK = Holo]	csk-wtcat-holo src-wtcat-py159-holo [CSK = Holo]	In	2.7904499893136557e-7	1.953314992519559e-6	****
C_Helix	csk-wtcat-holo src-wtcat-holo [CSK = Holo]	csk-wtcat-holo src-wtcat-py159-apo [CSK = Holo]	In	5.704407635178356e-4	0.0013310284482082831	**
C_Helix	csk-wtcat-holo src-wtcat-holo [CSK = Holo]	csk-wtcat-holo src-wtcat-py159-holo [CSK = Holo]	In	1.6405448102405965e-6	6.890288203010505e-6	****
C_Helix	csk-wtcat-holo src-wtcat-py159-apo [CSK = Holo]	csk-wtcat-holo src-wtcat-py159-holo [CSK = Holo]	In	0.060430681207287694	0.0793152690845651	ns
R_Spine	csk-wtcat-apo src-wtcat-apo [CSK = Apo]	csk-wtcat-apo src-wtcat-py159-apo [CSK = Apo]	Intact	0.010120041509312287	0.017710072641296502	*
R_Spine	csk-wtcat-apo src-wtcat-apo [CSK = Apo]	csk-wtcat-apo src-wtcat-py159-holo [CSK = Apo]	Intact	0.0027813679326754354	0.005840872658618415	**
R_Spine	csk-wtcat-apo src-wtcat-apo [CSK = Apo]	csk-wtcat-holo src-wtcat-apo [CSK = Holo]	Intact	0.5332416556935426	0.6221152649757998	ns
R_Spine	csk-wtcat-apo src-wtcat-apo [CSK = Apo]	csk-wtcat-holo src-wtcat-holo [CSK = Holo]	Intact	0.31060919440037843	0.5017533140313806	ns
R_Spine	csk-wtcat-apo src-wtcat-apo [CSK = Apo]	csk-wtcat-holo src-wtcat-py159-apo [CSK = Holo]	Intact	1.7097491028964277e-4	4.120081352819675e-4	***
R_Spine	csk-wtcat-apo src-wtcat-apo [CSK = Apo]	csk-wtcat-holo src-wtcat-py159-holo [CSK = Holo]	Intact	0.0039018710358579714	0.007449026523001582	**
R_Spine	csk-wtcat-apo src-wtcat-py159-apo [CSK = Apo]	csk-wtcat-apo src-wtcat-py159-holo [CSK = Apo]	Intact	0.37843948025019875	0.5676592203752981	ns
R_Spine	csk-wtcat-apo src-wtcat-py159-apo [CSK = Apo]	csk-wtcat-holo src-wtcat-apo [CSK = Holo]	Intact	1.765749151208432e-4	4.120081352819675e-4	***
R_Spine	csk-wtcat-apo src-wtcat-py159-apo [CSK = Apo]	csk-wtcat-holo src-wtcat-holo [CSK = Holo]	Intact	1.6856918285550648e-4	4.120081352819675e-4	***
R_Spine	csk-wtcat-apo src-wtcat-py159-apo [CSK = Apo]	csk-wtcat-holo src-wtcat-py159-apo [CSK = Holo]	Intact	0.48558500941780813	0.6221152649757998	ns
R_Spine	csk-wtcat-apo src-wtcat-py159-apo [CSK = Apo]	csk-wtcat-holo src-wtcat-py159-holo [CSK = Holo]	Intact	0.8735640836410254	0.8735640836410254	ns
R_Spine	csk-wtcat-apo src-wtcat-py159-holo [CSK = Apo]	csk-wtcat-holo src-wtcat-apo [CSK = Holo]	Intact	1.5003961486366829e-4	4.120081352819675e-4	***
R_Spine	csk-wtcat-apo src-wtcat-py159-holo [CSK = Apo]	csk-wtcat-holo src-wtcat-holo [CSK = Holo]	Intact	7.949709959148064e-5	3.338878182842187e-4	***
R_Spine	csk-wtcat-apo src-wtcat-py159-holo [CSK = Apo]	csk-wtcat-holo src-wtcat-py159-apo [CSK = Holo]	Intact	0.6857847025279644	0.7200739376543627	ns
R_Spine	csk-wtcat-apo src-wtcat-py159-holo [CSK = Apo]	csk-wtcat-holo src-wtcat-py159-holo [CSK = Holo]	Intact	0.5156073693506886	0.6221152649757998	ns
R_Spine	csk-wtcat-holo src-wtcat-apo [CSK = Holo]	csk-wtcat-holo src-wtcat-holo [CSK = Holo]	Intact	0.4967491979140432	0.6221152649757998	ns
R_Spine	csk-wtcat-holo src-wtcat-apo [CSK = Holo]	csk-wtcat-holo src-wtcat-py159-apo [CSK = Holo]	Intact	8.259767198307048e-8	1.7345511116444801e-6	****
R_Spine	csk-wtcat-holo src-wtcat-apo [CSK = Holo]	csk-wtcat-holo src-wtcat-py159-holo [CSK = Holo]	Intact	2.6173712560364126e-5	1.832159879225489e-4	***
R_Spine	csk-wtcat-holo src-wtcat-holo [CSK = Holo]	csk-wtcat-holo src-wtcat-py159-apo [CSK = Holo]	Intact	5.323282403073245e-7	5.589446523226908e-6	****
R_Spine	csk-wtcat-holo src-wtcat-holo [CSK = Holo]	csk-wtcat-holo src-wtcat-py159-holo [CSK = Holo]	Intact	4.7321175400298035e-5	2.4843617085156466e-4	***
R_Spine	csk-wtcat-holo src-wtcat-py159-apo [CSK = Holo]	csk-wtcat-holo src-wtcat-py159-holo [CSK = Holo]	Intact	0.6792924543562211	0.7200739376543627	ns
Spatial	csk-wtcat-apo src-wtcat-apo [CSK = Apo]	csk-wtcat-apo src-wtcat-py159-apo [CSK = Apo]	DFGin	1	1	ns
Spatial	csk-wtcat-apo src-wtcat-py159-apo [CSK = Apo]	csk-wtcat-apo src-wtcat-py159-holo [CSK = Apo]	DFGin	1	1	ns
Spatial	csk-wtcat-apo src-wtcat-py159-apo [CSK = Apo]	csk-wtcat-holo src-wtcat-apo [CSK = Holo]	DFGin	0.33783783783783794	1	ns
Spatial	csk-wtcat-apo src-wtcat-py159-apo [CSK = Apo]	csk-wtcat-holo src-wtcat-holo [CSK = Holo]	DFGin	1	1	ns
Spatial	csk-wtcat-apo src-wtcat-py159-apo [CSK = Apo]	csk-wtcat-holo src-wtcat-py159-apo [CSK = Holo]	DFGin	0.37593984962406024	1	ns
Spatial	csk-wtcat-apo src-wtcat-py159-apo [CSK = Apo]	csk-wtcat-holo src-wtcat-py159-holo [CSK = Holo]	DFGin	1	1	ns
