## Supplementary material for "Trans-Allosteric Activation Releases Distinct Conformational Traps in Kinase Heterodimers": S3 Data: Phase4_Kruskal_Summary.csv

Metric	.y.	n	statistic	df	p	method	p.adj	p.adj.signif
Cleft_Gape_Dist	Distance	796	392.0149442315783	6	1.4599999999999997e-81	Kruskal-Wallis	1.5329999999999996e-80	****
D1_Dist	Distance	796	333.8393868895644	6	4.5399999999999995e-69	Kruskal-Wallis	1.9068e-68	****
D220_HRD_Dist	Distance	796	90.21597923976415	6	2.73e-17	Kruskal-Wallis	3.5831250000000004e-17	****
D2_Dist	Distance	796	334.08334448401547	6	4.0199999999999996e-69	Kruskal-Wallis	1.9068e-68	****
DFG_ATP_Dist	Distance	562	252.04006879314713	3	2.3699999999999997e-54	Kruskal-Wallis	5.53e-54	****
DFG_Mg_Dist	Distance	558	221.1882239727869	3	1.1099999999999998e-47	Kruskal-Wallis	2.331e-47	****
HRD_ATP_Dist	Distance	562	329.0868351460723	3	5.029999999999999e-71	Kruskal-Wallis	3.5209999999999996e-70	****
I150_HRD_Dist	Distance	796	203.8831049925004	6	2.83e-41	Kruskal-Wallis	5.402727272727273e-41	****
Interface_C_Lobe_Donor_Dist	Distance	795	303.2686801479036	6	1.6299999999999998e-62	Kruskal-Wallis	4.889999999999999e-62	****
Interface_N_Lobe_Rec_Dist	Distance	795	303.68390748002713	6	1.3299999999999999e-62	Kruskal-Wallis	4.654999999999999e-62	****
K105_E107_Dist	Distance	796	69.45760429204438	6	5.28e-13	Kruskal-Wallis	6.52235294117647e-13	****
K105_E121_Dist	Distance	796	61.75488250205864	6	1.98e-11	Kruskal-Wallis	2.079e-11	****
K105_N99_Dist	Distance	796	280.9771635214783	6	9.71e-58	Kruskal-Wallis	2.548875e-57	****
Mg_Hijack_Dist	Distance	562	126.41471596216145	3	3.2000000000000003e-27	Kruskal-Wallis	4.800000000000001e-27	****
PLoop_ATP_Dist	Distance	562	47.10500509278874	3	3.3e-10	Kruskal-Wallis	3.3e-10	****
SB_Dist	Distance	796	62.517631745377955	6	1.38e-11	Kruskal-Wallis	1.525263157894737e-11	****
Shell_M118_M120_Dist	Distance	796	161.22519040830068	6	3.26e-32	Kruskal-Wallis	5.266153846153846e-32	****
Spine_Bridge_Dist	Distance	796	522.1792514898469	6	1.3999999999999997e-109	Kruskal-Wallis	2.9399999999999994e-108	****
V104_RS2_Dist	Distance	796	108.43184909662315	6	4.34e-21	Kruskal-Wallis	6.075999999999999e-21	****
Y156_N99_Dist	Distance	796	66.8288235707813	6	1.82e-12	Kruskal-Wallis	2.1233333333333332e-12	****
aCb4_aE_Dist	Distance	796	189.43731560120088	6	3.3499999999999997e-38	Kruskal-Wallis	5.862499999999999e-38	****
