## Supplementary material for "Trans-Allosteric Activation Releases Distinct Conformational Traps in Kinase Heterodimers": S3 Data: Phase5_Global_Network_Density.csv

Condition	N	Global_Coupling_Score
csk-wtcat-apo src-wtcat-py159-holo [CSK = Apo]	34	0.2650859290495417
csk-wtcat-holo src-wtcat-py159-holo [CSK = Holo]	100	0.24045829493684515
csk-wtcat-apo src-wtcat-py159-apo [CSK = Apo]	100	0.21371843809404564
csk-wtcat-holo src-wtcat-py159-apo [CSK = Holo]	166	0.21351403714374984
csk-wtcat-holo src-wtcat-holo [CSK = Holo]	100	0.1483873186824248
csk-wtcat-apo src-wtcat-apo [CSK = Apo]	100	0.13437321610275338
csk-wtcat-holo src-wtcat-apo [CSK = Holo]	196	0.13407280582990322
