## Supplementary material for "Trans-Allosteric Activation Releases Distinct Conformational Traps in Kinase Heterodimers": S3 Data: Phase5_Global_Network_Density_Stats.csv

Condition_1	Condition_2	MAC_1	MAC_2	p_value	p.adj	p.adj.signif
csk-wtcat-holo src-wtcat-apo [CSK = Holo]	csk-wtcat-holo src-wtcat-py159-holo [CSK = Holo]	0.13407280582990322	0.24045829493684515	1.2685671982406597e-12	2.6639911163053854e-11	****
csk-wtcat-apo src-wtcat-py159-holo [CSK = Apo]	csk-wtcat-holo src-wtcat-apo [CSK = Holo]	0.2650859290495417	0.13407280582990322	6.00905838634279e-11	6.30951130565993e-10	****
csk-wtcat-holo src-wtcat-holo [CSK = Holo]	csk-wtcat-holo src-wtcat-py159-holo [CSK = Holo]	0.1483873186824248	0.24045829493684515	4.684791303995285e-9	3.2793539127966996e-8	****
csk-wtcat-apo src-wtcat-apo [CSK = Apo]	csk-wtcat-holo src-wtcat-py159-holo [CSK = Holo]	0.13437321610275338	0.24045829493684515	1.0168322769410324e-8	5.33836945394042e-8	****
csk-wtcat-apo src-wtcat-apo [CSK = Apo]	csk-wtcat-apo src-wtcat-py159-holo [CSK = Apo]	0.13437321610275338	0.2650859290495417	2.4643629746574045e-8	1.0184099404051001e-7	****
csk-wtcat-apo src-wtcat-py159-holo [CSK = Apo]	csk-wtcat-holo src-wtcat-holo [CSK = Holo]	0.2650859290495417	0.1483873186824248	2.9097426868717145e-8	1.0184099404051001e-7	****
csk-wtcat-holo src-wtcat-apo [CSK = Holo]	csk-wtcat-holo src-wtcat-py159-apo [CSK = Holo]	0.13407280582990322	0.21351403714374984	6.597675384997835e-7	1.9793026154993506e-6	****
csk-wtcat-apo src-wtcat-py159-apo [CSK = Apo]	csk-wtcat-holo src-wtcat-apo [CSK = Holo]	0.21371843809404564	0.13407280582990322	4.279102000500895e-5	1.123264275131485e-4	***
csk-wtcat-apo src-wtcat-apo [CSK = Apo]	csk-wtcat-holo src-wtcat-py159-apo [CSK = Holo]	0.13437321610275338	0.21351403714374984	3.392687668022553e-4	7.916271225385957e-4	***
csk-wtcat-holo src-wtcat-holo [CSK = Holo]	csk-wtcat-holo src-wtcat-py159-apo [CSK = Holo]	0.1483873186824248	0.21351403714374984	6.63251137639614e-4	0.0013928273890431895	**
csk-wtcat-apo src-wtcat-apo [CSK = Apo]	csk-wtcat-apo src-wtcat-py159-apo [CSK = Apo]	0.13437321610275338	0.21371843809404564	0.001906211252753573	0.0036391305734386394	**
csk-wtcat-apo src-wtcat-py159-apo [CSK = Apo]	csk-wtcat-holo src-wtcat-holo [CSK = Holo]	0.21371843809404564	0.1483873186824248	0.005401053197044548	0.009451843094827958	**
csk-wtcat-apo src-wtcat-py159-holo [CSK = Apo]	csk-wtcat-holo src-wtcat-py159-apo [CSK = Holo]	0.2650859290495417	0.21351403714374984	0.013322421588067998	0.02152083487303292	*
csk-wtcat-apo src-wtcat-py159-apo [CSK = Apo]	csk-wtcat-apo src-wtcat-py159-holo [CSK = Apo]	0.21371843809404564	0.2650859290495417	0.023235254343617163	0.034852881515425746	*
csk-wtcat-holo src-wtcat-py159-apo [CSK = Holo]	csk-wtcat-holo src-wtcat-py159-holo [CSK = Holo]	0.21351403714374984	0.24045829493684515	0.04071107785174774	0.05699550899244683	ns
csk-wtcat-holo src-wtcat-apo [CSK = Holo]	csk-wtcat-holo src-wtcat-holo [CSK = Holo]	0.13407280582990322	0.1483873186824248	0.053322569133585816	0.06998587198783138	ns
csk-wtcat-apo src-wtcat-py159-apo [CSK = Apo]	csk-wtcat-holo src-wtcat-py159-holo [CSK = Holo]	0.21371843809404564	0.24045829493684515	0.0629248086095862	0.07773064592948883	ns
csk-wtcat-apo src-wtcat-apo [CSK = Apo]	csk-wtcat-holo src-wtcat-apo [CSK = Holo]	0.13437321610275338	0.13407280582990322	0.2737429688423567	0.3193667969827495	ns
csk-wtcat-apo src-wtcat-py159-holo [CSK = Apo]	csk-wtcat-holo src-wtcat-py159-holo [CSK = Holo]	0.2650859290495417	0.24045829493684515	0.41163910633541356	0.4549695385812466	ns
csk-wtcat-apo src-wtcat-apo [CSK = Apo]	csk-wtcat-holo src-wtcat-holo [CSK = Holo]	0.13437321610275338	0.1483873186824248	0.4968341802348714	0.521675889246615	ns
csk-wtcat-apo src-wtcat-py159-apo [CSK = Apo]	csk-wtcat-holo src-wtcat-py159-apo [CSK = Holo]	0.21371843809404564	0.21351403714374984	0.9536111863801225	0.9536111863801225	ns
