## Supplementary material for "Trans-Allosteric Activation Releases Distinct Conformational Traps in Kinase Heterodimers": S3 Data: Phase6b_State_Intrinsic_Rigidity_MAC.csv

Macro_State	N	Intrinsic_MAC
State 2	79	0.17172378998532417
State 9	132	0.15426858383208003
State 4	60	0.14299845207146972
State 1	77	0.13724653986576288
State 3	91	0.1272137180967106
State 5	92	0.12132309494628209
State 8	108	0.12080206105564238
State 7	156	0.1207191033420969
