## Supplementary material for "Trans-Allosteric Activation Releases Distinct Conformational Traps in Kinase Heterodimers": S3 Data: Phase6b_State_Intrinsic_Rigidity_Stats.csv

State_1	State_2	MAC_1	MAC_2	p_value	p.adj	p.adj.signif
State 2	State 5	0.17172378998532417	0.12132309494628209	7.306339501220291e-4	0.009907789362295959	**
State 2	State 7	0.17172378998532417	0.1207191033420969	0.0010615488602459956	0.009907789362295959	**
State 2	State 8	0.17172378998532417	0.12080206105564238	0.0010545850073953925	0.009907789362295959	**
State 2	State 3	0.17172378998532417	0.1272137180967106	0.0031383901626054343	0.02196873113823804	*
State 1	State 2	0.13724653986576288	0.17172378998532417	0.017347630632462988	0.09714673154179272	ns
State 2	State 4	0.17172378998532417	0.14299845207146972	0.04201362857034609	0.13070906666329893	ns
State 5	State 9	0.12132309494628209	0.15426858383208003	0.03441256338028546	0.13070906666329893	ns
State 7	State 9	0.1207191033420969	0.15426858383208003	0.040900008064413365	0.13070906666329893	ns
State 8	State 9	0.12080206105564238	0.15426858383208003	0.03151292929480328	0.13070906666329893	ns
State 2	State 9	0.17172378998532417	0.15426858383208003	0.14823981347130927	0.34000624748199937	ns
State 3	State 9	0.1272137180967106	0.15426858383208003	0.15786004347378543	0.34000624748199937	ns
State 4	State 5	0.14299845207146972	0.12132309494628209	0.14719915944506576	0.34000624748199937	ns
State 4	State 8	0.14299845207146972	0.12080206105564238	0.15786004347378543	0.34000624748199937	ns
State 4	State 7	0.14299845207146972	0.1207191033420969	0.19144620401934245	0.3828924080386849	ns
State 1	State 5	0.13724653986576288	0.12132309494628209	0.29557026425364447	0.46111278814216344	ns
State 1	State 7	0.13724653986576288	0.1207191033420969	0.2896013077955556	0.46111278814216344	ns
State 1	State 8	0.13724653986576288	0.12080206105564238	0.2964296495199622	0.46111278814216344	ns
State 1	State 9	0.13724653986576288	0.15426858383208003	0.26494374675442206	0.46111278814216344	ns
State 3	State 4	0.1272137180967106	0.14299845207146972	0.4620714691689453	0.5848132137388521	ns
State 3	State 5	0.1272137180967106	0.12132309494628209	0.4609401247873438	0.5848132137388521	ns
State 3	State 7	0.1272137180967106	0.1207191033420969	0.48038228271405703	0.5848132137388521	ns
State 3	State 8	0.1272137180967106	0.12080206105564238	0.44859802354848777	0.5848132137388521	ns
State 4	State 9	0.14299845207146972	0.15426858383208003	0.4769191666942916	0.5848132137388521	ns
State 1	State 3	0.13724653986576288	0.1272137180967106	0.6968549522735168	0.7804775465463388	ns
State 1	State 4	0.13724653986576288	0.14299845207146972	0.6968549522735168	0.7804775465463388	ns
State 5	State 7	0.12132309494628209	0.1207191033420969	0.9089520403978145	0.9472041849648021	ns
State 7	State 8	0.1207191033420969	0.12080206105564238	0.913375464073202	0.9472041849648021	ns
State 5	State 8	0.12132309494628209	0.12080206105564238	0.985905751165524	0.985905751165524	ns
