## Supplementary material for "Trans-Allosteric Activation Releases Distinct Conformational Traps in Kinase Heterodimers": S3 Data: Stats_csk-wtcat-apo_src-wtcat-apo__CSK___Apo__vs_csk-wtcat-apo_src-wtcat-py159-apo__CSK___Apo_.csv

Metric	p	p.adj	p.adj.signif	effsize	csk-wtcat-apo src-wtcat-apo [CSK = Apo]	csk-wtcat-apo src-wtcat-py159-apo [CSK = Apo]	Log10_P	Diff	Direction	Signed_EffSize	Significance
Interface_C_Lobe_Donor_Dist	5.98e-15	1.7519999999999998e-14	****	1.2222673764178522	9.9006	10.825099999999999	13.756465898167939	0.9244999999999983	Expanded	1.2222673764178522	Significantly Expanded
Interface_N_Lobe_Rec_Dist	5.54e-17	2.216e-16	****	1.4366862000582474	2.5382	2.6064	15.654430243943608	0.06820000000000004	Expanded	1.4366862000582474	Significantly Expanded
Cleft_Gape_Dist	2.98e-18	1.5893333333333332e-17	****	1.4234214693881886	13.1201	14.8318	16.798785007987483	1.7116999999999987	Expanded	1.4234214693881886	Significantly Expanded
D1_Dist	9.9e-20	1.584e-18	****	1.203458204624063	5.5557	6.3546	17.800244822746524	0.7988999999999997	Expanded	1.203458204624063	Significantly Expanded
D2_Dist	1.63e-13	3.725714285714286e-13	****	0.8023014904368659	13.3401	13.8935	12.428790452954374	0.5533999999999999	Expanded	0.8023014904368659	Significantly Expanded
SB_Dist	3.26e-6	4.741818181818182e-6	****	0.03935916341573523	14.292	14.1754	5.324055102434361	-0.11660000000000004	Compressed	-0.03935916341573523	Not Significant
aCb4_aE_Dist	6.57e-15	1.7519999999999998e-14	****	1.1466224836728893	3.4469	3.5111	13.756465898167939	0.06420000000000003	Expanded	1.1466224836728893	Significantly Expanded
Spine_Bridge_Dist	0.94	0.94	ns	0.18168706905071091	7.5389	7.5718	0.026872146400301365	0.03289999999999971	Expanded	0.18168706905071091	Not Significant
V104_RS2_Dist	0.22	0.2514285714285714	ns	0.08945057335500055	7.0612	7.0549	0.599585372200107	-0.006300000000000416	Compressed	-0.08945057335500055	Not Significant
I150_HRD_Dist	8.25e-12	1.65e-11	****	1.1608946950922052	10.2795	10.1027	10.782516055786093	-0.17680000000000007	Compressed	-1.1608946950922052	Significantly Compressed
Shell_M118_M120_Dist	2.69e-6	4.304000000000001e-6	****	0.48524373092542233	4.0315	3.9834	5.366127737341667	-0.048100000000000254	Compressed	-0.48524373092542233	Not Significant
Y156_N99_Dist	9.26e-7	1.6462222222222222e-6	****	0.9275679270275496	9.473	9.1378	5.783511540101466	-0.3352000000000004	Compressed	-0.9275679270275496	Significantly Compressed
K105_E107_Dist	0.00521	0.006946666666666667	**	0.04596855729646553	4.0212	4.0136	2.1582235400921754	-0.007600000000000051	Compressed	-0.04596855729646553	Not Significant
K105_E121_Dist	0.00943	0.011606153846153846	*	0.2224341270676609	3.6875999999999998	3.7229	1.9353116769135836	0.03530000000000033	Expanded	0.2224341270676609	Not Significant
K105_N99_Dist	8.93e-19	7.144e-18	****	1.075804017317439	3.2205	3.4206	17.14605855411951	0.20009999999999994	Expanded	1.075804017317439	Significantly Expanded
D220_HRD_Dist	0.473	0.5045333333333333	ns	0.38118989735334247	3.6379	3.6566	0.29711013566194494	0.01869999999999994	Expanded	0.38118989735334247	Not Significant
