## Supplementary material for "Trans-Allosteric Activation Releases Distinct Conformational Traps in Kinase Heterodimers": S3 Data: Stats_csk-wtcat-apo_src-wtcat-apo__CSK___Apo__vs_csk-wtcat-apo_src-wtcat-py159-holo__CSK___Apo_.csv

Metric	p	p.adj	p.adj.signif	effsize	csk-wtcat-apo src-wtcat-apo [CSK = Apo]	csk-wtcat-apo src-wtcat-py159-holo [CSK = Apo]	Log10_P	Diff	Direction	Signed_EffSize	Significance
Interface_C_Lobe_Donor_Dist	8.51e-12	6.808e-11	****	1.8871141131988673	9.9006	11.32	10.166980452923468	1.4193999999999996	Expanded	1.8871141131988673	Significantly Expanded
Interface_N_Lobe_Rec_Dist	2.7e-11	1.44e-10	****	1.6672030336967225	2.5382	2.62	9.84163750790475	0.08180000000000032	Expanded	1.6672030336967225	Significantly Expanded
Cleft_Gape_Dist	1.74e-14	2.784e-13	****	2.114709617762225	13.1201	14.868181818181819	12.555330769061475	1.7480818181818183	Expanded	2.114709617762225	Significantly Expanded
D1_Dist	4.4e-10	1.76e-9	****	1.2722160464157468	5.5557	6.32060606060606	8.75448733218585	0.7649060606060605	Expanded	1.2722160464157468	Significantly Expanded
D2_Dist	4.66e-9	1.4912e-8	****	1.586488016024011	13.3401	14.065151515151515	7.826464104990094	0.7250515151515149	Expanded	1.586488016024011	Significantly Expanded
SB_Dist	0.416	0.47542857142857137	ns	0.6305665577200091	14.292	11.576969696969696	0.32291472239557056	-2.7150303030303036	Compressed	-0.6305665577200091	Not Significant
aCb4_aE_Dist	4.05e-6	8.1e-6	****	1.0549198769689847	3.4469	3.5124242424242422	5.0915149811213505	0.06552424242424237	Expanded	1.0549198769689847	Significantly Expanded
Spine_Bridge_Dist	0.00228	0.0033163636363636364	**	0.826160380067927	7.5389	7.698484848484848	2.4793378555018464	0.15958484848484833	Expanded	0.826160380067927	Significantly Expanded
V104_RS2_Dist	6.61e-5	1.0575999999999999e-4	***	0.7394934039710621	7.0612	7.11	3.975678557858435	0.048799999999999955	Expanded	0.7394934039710621	Significantly Expanded
I150_HRD_Dist	6e-8	1.3714285714285712e-7	****	1.2340900572791582	10.2795	10.100909090909092	6.862826806974688	-0.17859090909090902	Compressed	-1.2340900572791582	Significantly Compressed
Shell_M118_M120_Dist	0.106	0.13046153846153846	ns	0.4167968374020324	4.0315	4.077878787878788	0.8845175043861417	0.0463787878787878	Expanded	0.4167968374020324	Not Significant
Y156_N99_Dist	5.38e-5	9.564444444444444e-5	****	1.047454540364751	9.473	9.120909090909091	4.019340251117011	-0.3520909090909097	Compressed	-1.047454540364751	Significantly Compressed
K105_E107_Dist	0.00777	0.01036	*	0.07291756058992761	4.0212	4.031818181818182	1.9846402445907858	0.01061818181818186	Expanded	0.07291756058992761	Not Significant
K105_E121_Dist	0.845	0.845	ns	0.26081222575575314	3.6875999999999998	3.6384848484848487	0.07314329105030767	-0.04911515151515111	Compressed	-0.26081222575575314	Not Significant
K105_N99_Dist	2.92e-8	7.786666666666666e-8	****	0.9316222760677552	3.2205	3.4906060606060607	7.1086484162793	0.2701060606060608	Expanded	0.9316222760677552	Significantly Expanded
D220_HRD_Dist	0.548	0.5845333333333333	ns	0.03335456749634369	3.6379	3.6363636363636362	0.23319071791538729	-0.001536363636363891	Compressed	-0.03335456749634369	Not Significant
