## Supplementary material for "Trans-Allosteric Activation Releases Distinct Conformational Traps in Kinase Heterodimers": S3 Data: Stats_csk-wtcat-apo_src-wtcat-apo__CSK___Apo__vs_csk-wtcat-holo_src-wtcat-apo__CSK___Holo_.csv

Metric	p	p.adj	p.adj.signif	effsize	csk-wtcat-apo src-wtcat-apo [CSK = Apo]	csk-wtcat-holo src-wtcat-apo [CSK = Holo]	Log10_P	Diff	Direction	Signed_EffSize	Significance
Interface_C_Lobe_Donor_Dist	0.225	0.24	ns	0.12019441344003436	9.9006	9.979591836734693	0.619788758288394	0.07899183673469246	Expanded	0.12019441344003436	Not Significant
Interface_N_Lobe_Rec_Dist	9.98e-5	1.774222222222222e-4	***	0.44074499628610475	2.5382	2.5568367346938774	3.750991985496029	0.01863673469387761	Expanded	0.44074499628610475	Not Significant
Cleft_Gape_Dist	1.11e-20	8.88e-20	****	1.1456736301831163	13.1201	13.691173469387754	19.0515870342214	0.5710734693877537	Expanded	1.1456736301831163	Significantly Expanded
D1_Dist	0.00149	0.0021672727272727273	**	0.15284232277637877	5.5557	5.639285714285714	2.6640864340900263	0.08358571428571437	Expanded	0.15284232277637877	Not Significant
D2_Dist	0.0162	0.018514285714285712	*	0.17724830388444393	13.3401	13.279795918367347	1.7324930384796824	-0.060304081632652995	Compressed	-0.17724830388444393	Not Significant
SB_Dist	0.852	0.852	ns	0.3625263849523069	14.292	13.617142857142857	0.06956040523329989	-0.6748571428571424	Compressed	-0.3625263849523069	Not Significant
aCb4_aE_Dist	6.94e-5	1.388e-4	***	0.26170463506025243	3.4469	3.463877551020408	3.857610533881164	0.01697755102040821	Expanded	0.26170463506025243	Not Significant
Spine_Bridge_Dist	5.629999999999999e-45	9.007999999999999e-44	****	25.799157541674152	7.5389	4.119132653061224	43.04537162249273	-3.4197673469387757	Compressed	-25.799157541674152	Significantly Compressed
V104_RS2_Dist	5.99e-14	2.396e-13	****	1.0022330927503786	7.0612	7.1025	12.620513186282727	0.04129999999999967	Expanded	1.0022330927503786	Significantly Expanded
I150_HRD_Dist	0.00586	0.007813333333333332	**	0.33724890378694655	10.2795	10.23923469387755	2.1071636473736093	-0.04026530612244983	Compressed	-0.33724890378694655	Not Significant
Shell_M118_M120_Dist	4.88e-8	1.1154285714285714e-7	****	0.699166040573587	4.0315	4.086581632653061	6.952558235355621	0.055081632653060986	Expanded	0.699166040573587	Significantly Expanded
Y156_N99_Dist	0.00106	0.001696	**	0.23525670414823496	9.473	9.414234693877551	2.770574152079305	-0.058765306122449346	Compressed	-0.23525670414823496	Not Significant
K105_E107_Dist	8.62e-12	2.7584000000000002e-11	****	0.383272372929416	4.0212	3.989795918367347	10.559342755855381	-0.03140408163265329	Compressed	-0.383272372929416	Not Significant
K105_E121_Dist	3.43e-8	9.146666666666667e-8	****	0.5549512548626526	3.6875999999999998	3.7857142857142856	7.038737147684948	0.09811428571428582	Expanded	0.5549512548626526	Significantly Expanded
K105_N99_Dist	0.00915	0.011261538461538462	*	0.2598607776441719	3.2205	3.2701020408163264	1.9484022755844637	0.049602040816326465	Expanded	0.2598607776441719	Not Significant
D220_HRD_Dist	1.59e-15	8.479999999999999e-15	****	1.0412917261187837	3.6379	3.6107142857142858	14.071604147743287	-0.02718571428571437	Compressed	-1.0412917261187837	Significantly Compressed
