## Supplementary material for "Trans-Allosteric Activation Releases Distinct Conformational Traps in Kinase Heterodimers": S3 Data: Stats_csk-wtcat-apo_src-wtcat-apo__CSK___Apo__vs_csk-wtcat-holo_src-wtcat-holo__CSK___Holo_.csv

Metric	p	p.adj	p.adj.signif	effsize	csk-wtcat-apo src-wtcat-apo [CSK = Apo]	csk-wtcat-holo src-wtcat-holo [CSK = Holo]	Log10_P	Diff	Direction	Signed_EffSize	Significance
Interface_C_Lobe_Donor_Dist	0.0218	0.03170909090909091	*	0.25032698710069295	9.9006	10.0584	1.4988162088976955	0.15779999999999994	Expanded	0.25032698710069295	Not Significant
Interface_N_Lobe_Rec_Dist	6.87e-5	1.2213333333333334e-4	***	0.5679658136709586	2.5382	2.562	3.9131657897238497	0.023800000000000043	Expanded	0.5679658136709586	Significantly Expanded
Cleft_Gape_Dist	3.13e-19	2.504e-18	****	1.3456560513897622	13.1201	13.7518	17.601365675461608	0.6316999999999986	Expanded	1.3456560513897622	Significantly Expanded
D1_Dist	0.652	0.652	ns	0.14256876313570466	5.5557	5.4865	0.1857524042680798	-0.06919999999999948	Compressed	-0.14256876313570466	Not Significant
D2_Dist	0.0694	0.09253333333333333	ns	0.25045053500040354	13.3401	13.2623	1.0337017929368453	-0.07779999999999987	Compressed	-0.25045053500040354	Not Significant
SB_Dist	0.178	0.2034285714285714	ns	0.2539018124250004	14.292	13.888	0.6915880507134193	-0.4039999999999999	Compressed	-0.2539018124250004	Not Significant
aCb4_aE_Dist	2.24e-5	4.48e-5	****	0.4466289406927069	3.4469	3.4727	4.3487219860018564	0.025800000000000267	Expanded	0.4466289406927069	Not Significant
Spine_Bridge_Dist	2.45e-34	3.92e-33	****	30.73681375571574	7.5389	4.0998	32.40671393297954	-3.4391	Compressed	-30.73681375571574	Significantly Compressed
V104_RS2_Dist	1.22e-16	6.506666666666667e-16	****	1.3909041457928033	7.0612	7.1198	15.18664144138899	0.05859999999999932	Expanded	1.3909041457928033	Significantly Expanded
I150_HRD_Dist	0.00515	0.00824	**	0.2897665614157347	10.2795	10.2491	2.0840727883028842	-0.030400000000000205	Compressed	-0.2897665614157347	Not Significant
Shell_M118_M120_Dist	6.2800000000000005e-13	1.6746666666666667e-12	****	1.1906236664646463	4.0315	4.1193	11.776071623990523	0.08779999999999966	Expanded	1.1906236664646463	Significantly Expanded
Y156_N99_Dist	0.387	0.4128	ns	0.06370886136092696	9.473	9.4581	0.38426031138084504	-0.014900000000000801	Compressed	-0.06370886136092696	Not Significant
K105_E107_Dist	2.29e-13	9.16e-13	****	0.6334203744921125	4.0212	3.9703	12.03810452633215	-0.05090000000000039	Compressed	-0.6334203744921125	Significantly Compressed
K105_E121_Dist	4.6e-9	1.0514285714285713e-8	****	0.840385729996937	3.6875999999999998	3.8342	7.978220225676758	0.14660000000000029	Expanded	0.840385729996937	Significantly Expanded
K105_N99_Dist	0.0771	0.0948923076923077	ns	0.18337084718414662	3.2205	3.2506	1.022768991599955	0.030100000000000016	Expanded	0.18337084718414662	Not Significant
D220_HRD_Dist	3.31e-13	1.0592e-12	****	1.0389475314891843	3.6379	3.6113	11.975022027904375	-0.02660000000000018	Compressed	-1.0389475314891843	Significantly Compressed
