## Supplementary material for "Trans-Allosteric Activation Releases Distinct Conformational Traps in Kinase Heterodimers": S3 Data: Stats_csk-wtcat-apo_src-wtcat-apo__CSK___Apo__vs_csk-wtcat-holo_src-wtcat-py159-apo__CSK___Holo_.csv

Metric	p	p.adj	p.adj.signif	effsize	csk-wtcat-apo src-wtcat-apo [CSK = Apo]	csk-wtcat-holo src-wtcat-py159-apo [CSK = Holo]	Log10_P	Diff	Direction	Signed_EffSize	Significance
Interface_C_Lobe_Donor_Dist	3.2799999999999995e-23	7.497142857142855e-23	****	1.5777471819724043	9.9006	11.190481927710843	22.125104213646654	1.2898819277108426	Expanded	1.5777471819724043	Significantly Expanded
Interface_N_Lobe_Rec_Dist	1.9400000000000003e-27	1.0346666666666668e-26	****	1.7865566520977594	2.5382	2.6313253012048192	25.98519954213351	0.09312530120481943	Expanded	1.7865566520977594	Significantly Expanded
Cleft_Gape_Dist	1.57e-36	1.256e-35	****	2.407184021564268	13.1201	15.089277108433736	34.901010360598825	1.969177108433735	Expanded	2.407184021564268	Significantly Expanded
D1_Dist	7.840000000000001e-26	3.1360000000000003e-25	****	1.2501391706779215	5.5557	6.322530120481928	24.5036239459876	0.7668301204819281	Expanded	1.2501391706779215	Significantly Expanded
D2_Dist	1.86e-20	3.3066666666666665e-20	****	1.3579715075815175	13.3401	13.939939759036145	19.480609582565485	0.5998397590361453	Expanded	1.3579715075815175	Significantly Expanded
SB_Dist	6.73e-4	8.283076923076923e-4	***	0.27695060377969827	14.292	13.321746987951807	3.081808305426935	-0.9702530120481931	Compressed	-0.27695060377969827	Not Significant
aCb4_aE_Dist	2.4e-24	7.68e-24	****	1.3449284906550956	3.4469	3.526746987951807	23.114638779968487	0.07984698795180734	Expanded	1.3449284906550956	Significantly Expanded
Spine_Bridge_Dist	1.76e-42	2.816e-41	****	34.95071708678362	7.5389	4.192530120481928	40.55036734952993	-3.346369879518072	Compressed	-34.95071708678362	Significantly Compressed
V104_RS2_Dist	0.00184	0.002102857142857143	**	0.4248539495900593	7.0612	7.085421686746988	2.677190230012777	0.02422168674698799	Expanded	0.4248539495900593	Not Significant
I150_HRD_Dist	7.12e-21	1.424e-20	****	1.3853556516232381	10.2795	10.083915662650602	19.846490010699164	-0.1955843373493984	Compressed	-1.3853556516232381	Significantly Compressed
Shell_M118_M120_Dist	0.746	0.746	ns	0.14062970138130237	4.0315	4.046506024096385	0.1272611725273312	0.015006024096384962	Expanded	0.14062970138130237	Not Significant
Y156_N99_Dist	8.82e-9	1.282909090909091e-8	****	0.9820133096448704	9.473	9.128253012048193	7.891804117370481	-0.34474698795180814	Compressed	-0.9820133096448704	Significantly Compressed
K105_E107_Dist	4.21e-10	6.736e-10	****	0.056356382899578096	4.0212	4.011626506024096	9.171597921508408	-0.009573493975904235	Compressed	-0.056356382899578096	Not Significant
K105_E121_Dist	5.05e-6	6.733333333333333e-6	****	0.3076744513289329	3.6875999999999998	3.7387349397590364	5.171769885273038	0.0511349397590366	Expanded	0.3076744513289329	Not Significant
K105_N99_Dist	1.69e-23	4.506666666666666e-23	****	0.9340203624538848	3.2205	3.491686746987952	22.346144563114045	0.2711867469879521	Expanded	0.9340203624538848	Significantly Expanded
D220_HRD_Dist	0.00297	0.003168	**	0.25827375477525155	3.6379	3.6250602409638555	2.499214827082544	-0.012839759036144649	Compressed	-0.25827375477525155	Not Significant
