## Supplementary material for "Trans-Allosteric Activation Releases Distinct Conformational Traps in Kinase Heterodimers": S3 Data: Stats_csk-wtcat-apo_src-wtcat-apo__CSK___Apo__vs_csk-wtcat-holo_src-wtcat-py159-holo__CSK___Holo_.csv

Metric	p	p.adj	p.adj.signif	effsize	csk-wtcat-apo src-wtcat-apo [CSK = Apo]	csk-wtcat-holo src-wtcat-py159-holo [CSK = Holo]	Log10_P	Diff	Direction	Signed_EffSize	Significance
Interface_C_Lobe_Donor_Dist	2.83e-20	7.546666666666666e-20	****	1.775208890741963	9.9006	11.2978	19.122244832203428	1.3971999999999998	Expanded	1.775208890741963	Significantly Expanded
Interface_N_Lobe_Rec_Dist	3.69e-25	1.968e-24	****	2.0515115607468033	2.5382	2.6366	23.70597490590468	0.09840000000000027	Expanded	2.0515115607468033	Significantly Expanded
Cleft_Gape_Dist	9.420000000000001e-27	7.536000000000001e-26	****	2.111295436058727	13.1201	14.4864	25.122859110215177	1.366299999999999	Expanded	2.111295436058727	Significantly Expanded
D1_Dist	1.5e-17	3e-17	****	0.8637261929546326	5.5557	6.0233	16.522878745280337	0.4676	Expanded	0.8637261929546326	Significantly Expanded
D2_Dist	2.0600000000000001e-22	8.240000000000001e-22	****	1.6580599458877632	13.3401	14.023	21.084072788302883	0.6829000000000001	Expanded	1.6580599458877632	Significantly Expanded
SB_Dist	0.0187	0.019946666666666668	*	0.4886935709583636	14.292	12.2468	1.7001296698632575	-2.0451999999999995	Compressed	-0.4886935709583636	Not Significant
aCb4_aE_Dist	8.58e-16	1.5253333333333334e-15	****	1.233369670517158	3.4469	3.5209	14.816635238934694	0.07400000000000029	Expanded	1.233369670517158	Significantly Expanded
Spine_Bridge_Dist	2.4299999999999998e-34	3.8879999999999996e-33	****	47.02246771536701	7.5389	4.1673	32.41027374374576	-3.3716	Compressed	-47.02246771536701	Significantly Compressed
V104_RS2_Dist	1.74e-7	2.190769230769231e-7	****	0.8393659691183484	7.0612	7.1055	6.659403367342018	0.044299999999999784	Expanded	0.8393659691183484	Significantly Expanded
I150_HRD_Dist	1.62e-19	3.702857142857143e-19	****	1.4226482881627605	10.2795	10.0763	18.4314630428157	-0.2032000000000007	Compressed	-1.4226482881627605	Significantly Compressed
Shell_M118_M120_Dist	4.52e-13	7.232e-13	****	1.2279498904260537	4.0315	4.1396	12.140741582532693	0.10809999999999942	Expanded	1.2279498904260537	Significantly Expanded
Y156_N99_Dist	0.288	0.288	ns	0.6932681497593908	9.473	9.2033	0.5406075122407692	-0.2697000000000003	Compressed	-0.6932681497593908	Not Significant
K105_E107_Dist	1.78e-7	2.190769230769231e-7	****	0.02670581542845008	4.0212	4.0155	6.659403367342018	-0.005700000000000038	Compressed	-0.02670581542845008	Not Significant
K105_E121_Dist	9.22e-4	0.0010537142857142856	**	0.18556283627262685	3.6875999999999998	3.7196	2.977277131968684	0.03200000000000003	Expanded	0.18556283627262685	Not Significant
K105_N99_Dist	2.14e-20	6.848e-20	****	0.8401837915061401	3.2205	3.6861	19.164436248330905	0.46560000000000024	Expanded	0.8401837915061401	Significantly Expanded
D220_HRD_Dist	3.97e-8	5.774545454545455e-8	****	0.7206327773735303	3.6379	3.6045	7.238482195739185	-0.03340000000000032	Compressed	-0.7206327773735303	Significantly Compressed
