## Supplementary material for "Trans-Allosteric Activation Releases Distinct Conformational Traps in Kinase Heterodimers": S3 Data: Stats_csk-wtcat-apo_src-wtcat-py159-apo__CSK___Apo__vs_csk-wtcat-apo_src-wtcat-py159-holo__CSK___Apo_.csv

Metric	p	p.adj	p.adj.signif	effsize	csk-wtcat-apo src-wtcat-py159-apo [CSK = Apo]	csk-wtcat-apo src-wtcat-py159-holo [CSK = Apo]	Log10_P	Diff	Direction	Signed_EffSize	Significance
Interface_C_Lobe_Donor_Dist	7.29e-4	0.003888	**	0.5954220309685913	10.825099999999999	11.32	2.410273743745763	0.49490000000000123	Expanded	0.5954220309685913	Significantly Expanded
Interface_N_Lobe_Rec_Dist	0.441	0.7839999999999999	ns	0.25244176120205497	2.6064	2.62	0.10568393731556161	0.013600000000000279	Expanded	0.25244176120205497	Not Significant
Cleft_Gape_Dist	0.527	0.8432000000000001	ns	0.02743530507286995	14.8318	14.868181818181819	0.07406940213152859	0.036381818181819625	Expanded	0.02743530507286995	Not Significant
D1_Dist	0.786	0.998	ns	0.04801905112489068	6.3546	6.32060606060606	8.694587126288915e-4	-0.03399393939393924	Compressed	-0.04801905112489068	Not Significant
D2_Dist	0.187	0.4274285714285714	ns	0.2288965363569866	13.8935	14.065151515151515	0.3691364508218331	0.171651515151515	Expanded	0.2288965363569866	Not Significant
SB_Dist	0.0342	0.10944000000000001	ns	0.5061825630466168	14.1754	11.576969696969696	0.960823915623959	-2.5984303030303035	Compressed	-0.5061825630466168	Not Significant
aCb4_aE_Dist	0.909	0.998	ns	0.021148383996121886	3.5111	3.5124242424242422	8.694587126288915e-4	0.001324242424242339	Expanded	0.021148383996121886	Not Significant
Spine_Bridge_Dist	0.0205	0.082	ns	0.4955534865718686	7.5718	7.698484848484848	1.0861861476162833	0.12668484848484862	Expanded	0.4955534865718686	Not Significant
V104_RS2_Dist	5.1e-4	0.003888	**	0.6318096742653598	7.0549	7.11	2.410273743745763	0.05510000000000037	Expanded	0.6318096742653598	Significantly Expanded
I150_HRD_Dist	0.998	0.998	ns	0.009836616976931035	10.1027	10.100909090909092	8.694587126288915e-4	-0.0017909090909089542	Compressed	-0.009836616976931035	Not Significant
Shell_M118_M120_Dist	3.22e-4	0.003888	**	0.7201614047704494	3.9834	4.077878787878788	2.410273743745763	0.09447878787878805	Expanded	0.7201614047704494	Significantly Expanded
Y156_N99_Dist	0.831	0.998	ns	0.03759823523635631	9.1378	9.120909090909091	8.694587126288915e-4	-0.01689090909090929	Compressed	-0.03759823523635631	Not Significant
K105_E107_Dist	0.622	0.9047272727272727	ns	0.08600005563108279	4.0136	4.031818181818182	0.04348231781148156	0.01821818181818191	Expanded	0.08600005563108279	Not Significant
K105_E121_Dist	0.134	0.35733333333333334	ns	0.4539544343549802	3.7229	3.6384848484848487	0.44692646936291125	-0.08441515151515144	Compressed	-0.4539544343549802	Not Significant
K105_N99_Dist	0.965	0.998	ns	0.22453199402226448	3.4206	3.4906060606060607	8.694587126288915e-4	0.07000606060606085	Expanded	0.22453199402226448	Not Significant
D220_HRD_Dist	0.239	0.478	ns	0.32550392969268055	3.6566	3.6363636363636362	0.3205721033878811	-0.02023636363636383	Compressed	-0.32550392969268055	Not Significant
