## Supplementary material for "Trans-Allosteric Activation Releases Distinct Conformational Traps in Kinase Heterodimers": S3 Data: Stats_csk-wtcat-apo_src-wtcat-py159-apo__CSK___Apo__vs_csk-wtcat-holo_src-wtcat-apo__CSK___Holo_.csv

Metric	p	p.adj	p.adj.signif	effsize	csk-wtcat-apo src-wtcat-py159-apo [CSK = Apo]	csk-wtcat-holo src-wtcat-apo [CSK = Holo]	Log10_P	Diff	Direction	Signed_EffSize	Significance
Interface_C_Lobe_Donor_Dist	4.6e-17	1.2266666666666665e-16	****	1.1328665003538736	10.825099999999999	9.979591836734693	15.911273436046145	-0.8455081632653059	Compressed	-1.1328665003538736	Significantly Compressed
Interface_N_Lobe_Rec_Dist	1.65e-14	3.771428571428571e-14	****	1.0372879813189821	2.6064	2.5568367346938774	13.423494113144425	-0.04956326530612243	Compressed	-1.0372879813189821	Significantly Compressed
Cleft_Gape_Dist	5.83e-13	1.166e-12	****	0.9914091254748942	14.8318	13.691173469387754	11.933301449577005	-1.140626530612245	Compressed	-0.9914091254748942	Significantly Compressed
D1_Dist	6.28e-22	3.349333333333333e-21	****	1.0799197526523616	6.3546	5.639285714285714	20.47504162832654	-0.7153142857142853	Compressed	-1.0799197526523616	Significantly Compressed
D2_Dist	3.04e-22	2.432e-21	****	0.8958934847489048	13.8935	13.279795918367347	20.614036429399302	-0.6137040816326529	Compressed	-0.8958934847489048	Significantly Compressed
SB_Dist	2.03e-10	3.6088888888888887e-10	****	0.16623392646038843	14.1754	13.617142857142857	9.442626488870188	-0.5582571428571423	Compressed	-0.16623392646038843	Not Significant
aCb4_aE_Dist	3.4e-10	5.440000000000001e-10	****	0.7225486032065829	3.5111	3.463877551020408	9.26440110030182	-0.047222448979591825	Compressed	-0.7225486032065829	Significantly Compressed
Spine_Bridge_Dist	5.68e-45	9.088e-44	****	16.166591301064926	7.5718	4.119132653061224	43.04153168163305	-3.4526673469387754	Compressed	-16.166591301064926	Significantly Compressed
V104_RS2_Dist	1.06e-9	1.4133333333333334e-9	****	0.676637612502551	7.0549	7.1025	8.84975539812693	0.04760000000000009	Expanded	0.676637612502551	Significantly Expanded
I150_HRD_Dist	4.01e-9	4.935384615384616e-9	****	0.8393544665479127	10.1027	10.23923469387755	8.30667899703073	0.13653469387755024	Expanded	0.8393544665479127	Significantly Expanded
Shell_M118_M120_Dist	5.63e-18	1.8016e-17	****	0.9822045958492603	3.9834	4.086581632653061	16.74434162682875	0.10318163265306124	Expanded	0.9822045958492603	Significantly Expanded
Y156_N99_Dist	1.28e-4	1.4628571428571428e-4	***	0.7108437636221956	9.1378	9.414234693877551	3.834798083374445	0.27643469387755104	Expanded	0.7108437636221956	Significantly Expanded
K105_E107_Dist	0.429	0.429	ns	0.13656041947704808	4.0136	3.989795918367347	0.36754270781527576	-0.02380408163265324	Compressed	-0.13656041947704808	Not Significant
K105_E121_Dist	0.00156	0.001664	**	0.36041950803545714	3.7229	3.7857142857142856	2.7788466780452947	0.06281428571428549	Expanded	0.36041950803545714	Not Significant
K105_N99_Dist	1.21e-19	4.84e-19	****	0.6758521419149005	3.4206	3.2701020408163264	18.315154638355587	-0.15049795918367348	Compressed	-0.6758521419149005	Significantly Compressed
D220_HRD_Dist	4.98e-10	7.243636363636364e-10	****	0.931803502659058	3.6566	3.6107142857142858	9.140043359742583	-0.04588571428571431	Compressed	-0.931803502659058	Significantly Compressed
