## Supplementary material for "Trans-Allosteric Activation Releases Distinct Conformational Traps in Kinase Heterodimers": S3 Data: Stats_csk-wtcat-apo_src-wtcat-py159-apo__CSK___Apo__vs_csk-wtcat-holo_src-wtcat-holo__CSK___Holo_.csv

Metric	p	p.adj	p.adj.signif	effsize	csk-wtcat-apo src-wtcat-py159-apo [CSK = Apo]	csk-wtcat-holo src-wtcat-holo [CSK = Holo]	Log10_P	Diff	Direction	Signed_EffSize	Significance
Interface_C_Lobe_Donor_Dist	6.83e-12	1.8213333333333333e-11	****	1.0606849911301384	10.825099999999999	10.0584	10.739610564046187	-0.7666999999999984	Compressed	-1.0606849911301384	Significantly Compressed
Interface_N_Lobe_Rec_Dist	8.63e-10	1.726e-9	****	0.9358199501257504	2.6064	2.562	8.76295920862081	-0.044399999999999995	Compressed	-0.9358199501257504	Significantly Compressed
Cleft_Gape_Dist	1.2e-9	2.133333333333333e-9	****	0.9488364802401692	14.8318	13.7518	8.670941280735775	-1.08	Compressed	-0.9488364802401692	Significantly Compressed
D1_Dist	2.97e-23	2.376e-22	****	1.4171018018049517	6.3546	5.4865	21.624153563690843	-0.8680999999999992	Compressed	-1.4171018018049517	Significantly Compressed
D2_Dist	1.36e-18	7.253333333333333e-18	****	0.9409413862523726	13.8935	13.2623	17.13946236369352	-0.6311999999999998	Compressed	-0.9409413862523726	Significantly Compressed
SB_Dist	2.88e-7	3.8399999999999994e-7	****	0.08935810571069534	14.1754	13.888	6.4156687756324695	-0.2873999999999999	Compressed	-0.08935810571069534	Not Significant
aCb4_aE_Dist	3.39e-6	4.1723076923076926e-6	****	0.6585790244358446	3.5111	3.4727	5.379623671447829	-0.03839999999999977	Compressed	-0.6585790244358446	Significantly Compressed
Spine_Bridge_Dist	2.51e-34	4.016e-33	****	17.239749840619652	7.5718	4.0998	32.39620629586304	-3.4719999999999995	Compressed	-17.239749840619652	Significantly Compressed
V104_RS2_Dist	3.19e-11	7.291428571428572e-11	****	0.9154719032233699	7.0549	7.1198	10.137187374301151	0.06489999999999974	Expanded	0.9154719032233699	Significantly Expanded
I150_HRD_Dist	1.04e-7	1.512727272727273e-7	****	0.960913144723098	10.1027	10.2491	6.82023936320352	0.14639999999999986	Expanded	0.960913144723098	Significantly Expanded
Shell_M118_M120_Dist	2.53e-18	1.012e-17	****	1.34120319093539	3.9834	4.1193	16.99481948749622	0.1358999999999999	Expanded	1.34120319093539	Significantly Expanded
Y156_N99_Dist	9e-6	9.6e-6	****	0.8454407743157836	9.1378	9.4581	5.017728766960431	0.3202999999999996	Expanded	0.8454407743157836	Significantly Expanded
K105_E107_Dist	0.0449	0.0449	*	0.24945998307968234	4.0136	3.9703	1.3477536589966768	-0.04330000000000034	Compressed	-0.24945998307968234	Not Significant
K105_E121_Dist	3.81e-6	4.354285714285714e-6	****	0.64749866381629	3.7229	3.8342	5.361083077346694	0.11129999999999995	Expanded	0.64749866381629	Significantly Expanded
K105_N99_Dist	1.36e-16	4.352e-16	****	0.848986109889004	3.4206	3.2506	15.361311113309876	-0.16999999999999993	Compressed	-0.848986109889004	Significantly Compressed
D220_HRD_Dist	8.99e-8	1.4384000000000002e-7	****	0.9249013672176121	3.6566	3.6113	6.842120325610846	-0.04530000000000012	Compressed	-0.9249013672176121	Significantly Compressed
