## Supplementary material for "Trans-Allosteric Activation Releases Distinct Conformational Traps in Kinase Heterodimers": S3 Data: Stats_csk-wtcat-apo_src-wtcat-py159-apo__CSK___Apo__vs_csk-wtcat-holo_src-wtcat-py159-apo__CSK___Holo_.csv

Metric	p	p.adj	p.adj.signif	effsize	csk-wtcat-apo src-wtcat-py159-apo [CSK = Apo]	csk-wtcat-holo src-wtcat-py159-apo [CSK = Holo]	Log10_P	Diff	Direction	Signed_EffSize	Significance
Interface_C_Lobe_Donor_Dist	1.75e-4	9.333333333333333e-4	***	0.4101793275539039	10.825099999999999	11.190481927710843	3.029963223377443	0.3653819277108443	Expanded	0.4101793275539039	Not Significant
Interface_N_Lobe_Rec_Dist	6.47e-4	0.0017253333333333333	**	0.4397859585045551	2.6064	2.6313253012048192	2.7631269870590183	0.024925301204819394	Expanded	0.4397859585045551	Not Significant
Cleft_Gape_Dist	0.0219	0.050057142857142856	ns	0.19494637626126463	14.8318	15.089277108433736	1.3005339425182136	0.2574771084337364	Expanded	0.19494637626126463	Not Significant
D1_Dist	0.66	0.7040000000000001	ns	0.04464819661761097	6.3546	6.322530120481928	0.15242734085788773	-0.03206987951807161	Compressed	-0.04464819661761097	Not Significant
D2_Dist	0.456	0.5211428571428571	ns	0.06269845355141442	13.8935	13.939939759036145	0.28304321035787827	0.04643975903614539	Expanded	0.06269845355141442	Not Significant
SB_Dist	0.248	0.33066666666666666	ns	0.19047348587042334	14.1754	13.321746987951807	0.4806095825654838	-0.8536530120481931	Compressed	-0.19047348587042334	Not Significant
aCb4_aE_Dist	0.0515	0.09155555555555554	ns	0.261237059047606	3.5111	3.526746987951807	1.0383152977422092	0.0156469879518073	Expanded	0.261237059047606	Not Significant
Spine_Bridge_Dist	1.7799999999999997e-42	2.8479999999999996e-41	****	17.518797367665957	7.5718	4.192530120481928	40.54546001503518	-3.3792698795180716	Compressed	-17.518797367665957	Significantly Compressed
V104_RS2_Dist	4.7e-4	0.0015040000000000001	**	0.37854385964222964	7.0549	7.085421686746988	2.8227521637443767	0.030521686746988408	Expanded	0.37854385964222964	Not Significant
I150_HRD_Dist	0.367	0.4516923076923077	ns	0.10478309862811451	10.1027	10.083915662650602	0.3451573053988226	-0.018784337349398328	Compressed	-0.10478309862811451	Not Significant
Shell_M118_M120_Dist	1.87e-5	1.496e-4	***	0.49557388568701205	3.9834	4.046506024096385	3.8250684064715577	0.06310602409638522	Expanded	0.49557388568701205	Not Significant
Y156_N99_Dist	0.857	0.857	ns	0.020730942189140098	9.1378	9.128253012048193	0.06701917807680184	-0.00954698795180775	Compressed	-0.020730942189140098	Not Significant
K105_E107_Dist	0.0843	0.13488	ns	0.008610722833744715	4.0136	4.011626506024096	0.8700524427193329	-0.0019734939759041836	Compressed	-0.008610722833744715	Not Significant
K105_E121_Dist	0.104	0.15127272727272728	ns	0.09683904452294301	3.7229	3.7387349397590364	0.8202393632035199	0.01583493975903627	Expanded	0.09683904452294301	Not Significant
K105_N99_Dist	0.0395	0.079	ns	0.22771783011835645	3.4206	3.491686746987952	1.1023729087095586	0.07108674698795214	Expanded	0.22771783011835645	Not Significant
D220_HRD_Dist	2.95e-4	0.00118	**	0.485812899993175	3.6566	3.6250602409638555	2.9281179926938745	-0.03153975903614459	Compressed	-0.485812899993175	Not Significant
