## Supplementary material for "Trans-Allosteric Activation Releases Distinct Conformational Traps in Kinase Heterodimers": S3 Data: Stats_csk-wtcat-apo_src-wtcat-py159-apo__CSK___Apo__vs_csk-wtcat-holo_src-wtcat-py159-holo__CSK___Holo_.csv

Metric	p	p.adj	p.adj.signif	effsize	csk-wtcat-apo src-wtcat-py159-apo [CSK = Apo]	csk-wtcat-holo src-wtcat-py159-holo [CSK = Holo]	Log10_P	Diff	Direction	Signed_EffSize	Significance
Interface_C_Lobe_Donor_Dist	1.74e-5	5.568e-5	****	0.5478085137198299	10.825099999999999	11.2978	4.254300773397494	0.47270000000000145	Expanded	0.5478085137198299	Significantly Expanded
Interface_N_Lobe_Rec_Dist	1.41e-4	3.7600000000000003e-4	***	0.5711654055004629	2.6064	2.6366	3.4248121550723387	0.030200000000000227	Expanded	0.5711654055004629	Significantly Expanded
Cleft_Gape_Dist	0.316	0.3611428571428571	ns	0.28258375773922095	14.8318	14.4864	0.4423209704039095	-0.3453999999999997	Compressed	-0.28258375773922095	Not Significant
D1_Dist	0.00746	0.017051428571428568	*	0.503615230244623	6.3546	6.0233	1.7682392298856633	-0.3312999999999997	Compressed	-0.503615230244623	Significantly Compressed
D2_Dist	0.0674	0.09803636363636364	ns	0.17904558814647553	13.8935	14.023	1.0086128059669803	0.12950000000000017	Expanded	0.17904558814647553	Not Significant
SB_Dist	0.129	0.172	ns	0.38322095962814556	14.1754	12.2468	0.7644715530924511	-1.9285999999999994	Compressed	-0.38322095962814556	Not Significant
aCb4_aE_Dist	0.369	0.3936	ns	0.16193113949262888	3.5111	3.5209	0.4049449102406961	0.009800000000000253	Expanded	0.16193113949262888	Not Significant
Spine_Bridge_Dist	2.48e-34	3.968e-33	****	18.689672679675724	7.5718	4.1673	32.40142833651786	-3.4044999999999996	Compressed	-18.689672679675724	Significantly Compressed
V104_RS2_Dist	1.1e-6	4.4e-6	****	0.6512797027791685	7.0549	7.1055	5.356547323513812	0.0506000000000002	Expanded	0.6512797027791685	Significantly Expanded
I150_HRD_Dist	0.192	0.23630769230769233	ns	0.14620133234629257	10.1027	10.0763	0.6265221409473624	-0.026400000000000645	Compressed	-0.14620133234629257	Not Significant
Shell_M118_M120_Dist	7.6e-19	6.08e-18	****	1.3927051821592653	3.9834	4.1396	17.216096420727265	0.15619999999999967	Expanded	1.3927051821592653	Significantly Expanded
Y156_N99_Dist	0.0417	0.06672	ns	0.1336524882928345	9.1378	9.2033	1.1757439623703176	0.06550000000000011	Expanded	0.1336524882928345	Not Significant
K105_E107_Dist	0.0392	0.06672	ns	0.007221351599521671	4.0136	4.0155	1.1757439623703176	0.0019000000000000128	Expanded	0.007221351599521671	Not Significant
K105_E121_Dist	0.428	0.428	ns	0.01942697525116654	3.7229	3.7196	0.368556230986828	-0.0033000000000003027	Compressed	-0.01942697525116654	Not Significant
K105_N99_Dist	0.017	0.034	*	0.46915947741127784	3.4206	3.6861	1.4685210829577449	0.2655000000000003	Expanded	0.46915947741127784	Not Significant
D220_HRD_Dist	2.3e-8	1.2266666666666665e-7	****	0.8351772240600759	3.6566	3.6045	6.9112734360461445	-0.05210000000000026	Compressed	-0.8351772240600759	Significantly Compressed
