## Supplementary material for "Trans-Allosteric Activation Releases Distinct Conformational Traps in Kinase Heterodimers": S3 Data: Stats_csk-wtcat-apo_src-wtcat-py159-holo__CSK___Apo__vs_csk-wtcat-holo_src-wtcat-apo__CSK___Holo_.csv

Metric	p	p.adj	p.adj.signif	effsize	csk-wtcat-apo src-wtcat-py159-holo [CSK = Apo]	csk-wtcat-holo src-wtcat-apo [CSK = Holo]	Log10_P	Diff	Direction	Signed_EffSize	Significance
Interface_C_Lobe_Donor_Dist	4.35e-13	3.48e-12	****	1.8063351788653097	11.32	9.979591836734693	11.45842075605342	-1.340408163265307	Compressed	-1.8063351788653097	Significantly Compressed
Interface_N_Lobe_Rec_Dist	6.71e-9	1.7893333333333333e-8	****	1.2795048711230752	2.62	2.5568367346938774	7.747308747558726	-0.0631632653061227	Compressed	-1.2795048711230752	Significantly Compressed
Cleft_Gape_Dist	9.88e-13	5.269333333333333e-12	****	1.5715470373454279	14.868181818181819	13.691173469387754	11.27824432747611	-1.1770083487940646	Compressed	-1.5715470373454279	Significantly Compressed
D1_Dist	1.21e-9	3.872e-9	****	1.1362401025644706	6.32060606060606	5.639285714285714	8.412064651363645	-0.6813203463203461	Compressed	-1.1362401025644706	Significantly Compressed
D2_Dist	1.46e-11	5.84e-11	****	1.7459301904601037	14.065151515151515	13.279795918367347	10.233587152887601	-0.7853555967841679	Compressed	-1.7459301904601037	Significantly Compressed
SB_Dist	0.103	0.12676923076923077	ns	0.4447704311133978	11.576969696969696	13.617142857142857	0.8969861449457397	2.040173160173161	Expanded	0.4447704311133978	Not Significant
aCb4_aE_Dist	3.45e-4	6.133333333333332e-4	***	0.6869377628203834	3.5124242424242422	3.463877551020408	3.2123034317101262	-0.048546691403834163	Compressed	-0.6869377628203834	Significantly Compressed
Spine_Bridge_Dist	4.09e-20	6.544e-19	****	15.985997892933955	7.698484848484848	4.119132653061224	18.184156709336733	-3.579352195423624	Compressed	-15.985997892933955	Significantly Compressed
V104_RS2_Dist	0.563	0.563	ns	0.11380278433104146	7.11	7.1025	0.24949160514865382	-0.007500000000000284	Compressed	-0.11380278433104146	Not Significant
I150_HRD_Dist	4.34e-6	8.68e-6	****	0.8890347875329918	10.100909090909092	10.23923469387755	5.061480274823508	0.1383256029684592	Expanded	0.8890347875329918	Significantly Expanded
Shell_M118_M120_Dist	0.371	0.3957333333333333	ns	0.07464865589372902	4.077878787878788	4.086581632653061	0.4025973667847106	0.008702844774273188	Expanded	0.07464865589372902	Not Significant
Y156_N99_Dist	5.44e-4	8.704e-4	***	0.8024208754486948	9.120909090909091	9.414234693877551	3.0602811176458955	0.29332560296846033	Expanded	0.8024208754486948	Significantly Expanded
K105_E107_Dist	0.236	0.2697142857142857	ns	0.26982108533478405	4.031818181818182	3.989795918367347	0.5690960500522066	-0.04202226345083515	Compressed	-0.26982108533478405	Not Significant
K105_E121_Dist	0.00287	0.004174545454545455	**	0.7302237152298962	3.6384848484848487	3.7857142857142856	2.379390805768308	0.14722943722943693	Expanded	0.7302237152298962	Significantly Expanded
K105_N99_Dist	3.57e-7	8.159999999999999e-7	****	0.7006322426670849	3.4906060606060607	3.2701020408163264	6.088309841246139	-0.22050401978973433	Compressed	-0.7006322426670849	Significantly Compressed
D220_HRD_Dist	0.00403	0.005373333333333332	**	0.554451704357856	3.6363636363636362	3.6107142857142858	2.2697562172505905	-0.025649350649350477	Compressed	-0.554451704357856	Significantly Compressed
