## Supplementary material for "Trans-Allosteric Activation Releases Distinct Conformational Traps in Kinase Heterodimers": S3 Data: Stats_csk-wtcat-apo_src-wtcat-py159-holo__CSK___Apo__vs_csk-wtcat-holo_src-wtcat-holo__CSK___Holo_.csv

Metric	p	p.adj	p.adj.signif	effsize	csk-wtcat-apo src-wtcat-py159-holo [CSK = Apo]	csk-wtcat-holo src-wtcat-holo [CSK = Holo]	Log10_P	Diff	Direction	Signed_EffSize	Significance
Interface_C_Lobe_Donor_Dist	1.31e-11	6.986666666666667e-11	****	1.7561001976404103	11.32	10.0584	10.155729976407974	-1.2615999999999996	Compressed	-1.7561001976404103	Significantly Compressed
Interface_N_Lobe_Rec_Dist	2.87e-7	7.653333333333333e-7	****	1.1827151055665692	2.62	2.562	6.1161493709937265	-0.058000000000000274	Compressed	-1.1827151055665692	Significantly Compressed
Cleft_Gape_Dist	5.13e-11	2.052e-10	****	1.5293881323490954	14.868181818181819	13.7518	9.68782264356022	-1.1163818181818197	Compressed	-1.5293881323490954	Significantly Compressed
D1_Dist	4.35e-12	3.48e-11	****	1.5329272419012843	6.32060606060606	5.4865	10.45842075605342	-0.83410606060606	Compressed	-1.5329272419012843	Significantly Compressed
D2_Dist	1.89e-10	6.048e-10	****	1.8763344431642472	14.065151515151515	13.2623	9.218388217506849	-0.8028515151515148	Compressed	-1.8763344431642472	Significantly Compressed
SB_Dist	0.16	0.18285714285714286	ns	0.5153816665469101	11.576969696969696	13.888	0.7378880703663885	2.3110303030303037	Expanded	0.5153816665469101	Not Significant
aCb4_aE_Dist	0.00437	0.0063563636363636366	**	0.6186681155339313	3.5124242424242422	3.4727	2.1967912655318784	-0.03972424242424211	Compressed	-0.6186681155339313	Significantly Compressed
Spine_Bridge_Dist	8.3e-18	1.328e-16	****	16.948870773836195	7.698484848484848	4.0998	15.876801924968001	-3.598684848484848	Compressed	-16.948870773836195	Significantly Compressed
V104_RS2_Dist	0.418	0.44586666666666663	ns	0.1474028935085125	7.11	7.1198	0.3507949946247213	0.009799999999999365	Expanded	0.1474028935085125	Not Significant
I150_HRD_Dist	2.5e-6	5e-6	****	1.0235841574769138	10.100909090909092	10.2491	5.301029995663981	0.14819090909090882	Expanded	1.0235841574769138	Significantly Expanded
Shell_M118_M120_Dist	0.0431	0.05304615384615385	ns	0.3657829248530515	4.077878787878788	4.1193	1.2753460994901804	0.04142121212121186	Expanded	0.3657829248530515	Not Significant
Y156_N99_Dist	1.05e-4	1.6800000000000002e-4	***	0.9501940321299932	9.120909090909091	9.4581	3.774690718274137	0.3371909090909089	Expanded	0.9501940321299932	Significantly Expanded
K105_E107_Dist	0.946	0.946	ns	0.3971063665775326	4.031818181818182	3.9703	0.02410886359820726	-0.06151818181818225	Compressed	-0.3971063665775326	Not Significant
K105_E121_Dist	4.06e-5	7.217777777777777e-5	****	0.9807278103343995	3.6384848484848487	3.8342	4.141596493206206	0.1957151515151514	Expanded	0.9807278103343995	Significantly Expanded
K105_N99_Dist	4.29e-7	9.805714285714284e-7	****	0.8019859126197808	3.4906060606060607	3.2506	6.008520765173608	-0.24000606060606078	Compressed	-0.8019859126197808	Significantly Compressed
D220_HRD_Dist	0.00564	0.00752	**	0.5451256877916897	3.6363636363636362	3.6113	2.123782159408358	-0.025063636363636288	Compressed	-0.5451256877916897	Significantly Compressed
