## Supplementary material for "Trans-Allosteric Activation Releases Distinct Conformational Traps in Kinase Heterodimers": S3 Data: Stats_csk-wtcat-apo_src-wtcat-py159-holo__CSK___Apo__vs_csk-wtcat-holo_src-wtcat-py159-apo__CSK___Holo_.csv

Metric	p	p.adj	p.adj.signif	effsize	csk-wtcat-apo src-wtcat-py159-holo [CSK = Apo]	csk-wtcat-holo src-wtcat-py159-apo [CSK = Holo]	Log10_P	Diff	Direction	Signed_EffSize	Significance
Interface_C_Lobe_Donor_Dist	0.292	0.42472727272727273	ns	0.1459853523588955	11.32	11.190481927710843	0.37188985105388195	-0.1295180722891569	Compressed	-0.1459853523588955	Not Significant
Interface_N_Lobe_Rec_Dist	0.198	0.42400000000000004	ns	0.1952049437240583	2.62	2.6313253012048192	0.3726341434072673	0.011325301204819116	Expanded	0.1952049437240583	Not Significant
Cleft_Gape_Dist	0.181	0.42400000000000004	ns	0.22315179282556627	14.868181818181819	15.089277108433736	0.3726341434072673	0.22109529025191677	Expanded	0.22315179282556627	Not Significant
D1_Dist	0.807	0.8608	ns	0.0029114539996636726	6.32060606060606	6.322530120481928	0.06509774167768605	0.0019240598758676342	Expanded	0.0029114539996636726	Not Significant
D2_Dist	0.0895	0.358	ns	0.23591254849321155	14.065151515151515	13.939939759036145	0.44611697335612566	-0.1252117561153696	Compressed	-0.23591254849321155	Not Significant
SB_Dist	0.119	0.3808	ns	0.3193566377439597	11.576969696969696	13.321746987951807	0.41930306028756326	1.7447772909821104	Expanded	0.3193566377439597	Not Significant
aCb4_aE_Dist	0.322	0.42933333333333334	ns	0.21815145796099328	3.5124242424242422	3.526746987951807	0.36720539169586913	0.014322745527564962	Expanded	0.21815145796099328	Not Significant
Spine_Bridge_Dist	1.22e-19	1.952e-18	****	17.1624761076229	7.698484848484848	4.192530120481928	17.709520186669327	-3.50595472800292	Compressed	-17.1624761076229	Significantly Compressed
V104_RS2_Dist	0.0514	0.27413333333333334	ns	0.3201040296614243	7.11	7.085421686746988	0.5620381530684619	-0.024578313253011963	Compressed	-0.3201040296614243	Not Significant
I150_HRD_Dist	0.621	0.7643076923076924	ns	0.09829945297885083	10.100909090909092	10.083915662650602	0.11673176947433177	-0.016993428258489374	Compressed	-0.09829945297885083	Not Significant
Shell_M118_M120_Dist	0.241	0.42400000000000004	ns	0.228983539212126	4.077878787878788	4.046506024096385	0.3726341434072673	-0.031372763782402835	Compressed	-0.228983539212126	Not Significant
Y156_N99_Dist	0.882	0.882	ns	0.01665312474205772	9.120909090909091	9.128253012048193	0.05453141486818027	0.007343921139101539	Expanded	0.01665312474205772	Not Significant
K105_E107_Dist	0.781	0.8608	ns	0.09373857803365583	4.031818181818182	4.011626506024096	0.06509774167768605	-0.020191675794086095	Compressed	-0.09373857803365583	Not Significant
K105_E121_Dist	0.0111	0.0888	ns	0.5210635981010359	3.6384848484848487	3.7387349397590364	1.0515870342213989	0.10025009127418771	Expanded	0.5210635981010359	Not Significant
K105_N99_Dist	0.264	0.42400000000000004	ns	0.002819473367297802	3.4906060606060607	3.491686746987952	0.3726341434072673	0.0010806863818912937	Expanded	0.002819473367297802	Not Significant
D220_HRD_Dist	0.265	0.42400000000000004	ns	0.18030923793292516	3.6363636363636362	3.6250602409638555	0.3726341434072673	-0.011303395399780758	Compressed	-0.18030923793292516	Not Significant
