## Supplementary material for "Trans-Allosteric Activation Releases Distinct Conformational Traps in Kinase Heterodimers": S3 Data: Stats_csk-wtcat-apo_src-wtcat-py159-holo__CSK___Apo__vs_csk-wtcat-holo_src-wtcat-py159-holo__CSK___Holo_.csv

Metric	p	p.adj	p.adj.signif	effsize	csk-wtcat-apo src-wtcat-py159-holo [CSK = Apo]	csk-wtcat-holo src-wtcat-py159-holo [CSK = Holo]	Log10_P	Diff	Direction	Signed_EffSize	Significance
Interface_C_Lobe_Donor_Dist	0.855	0.855	ns	0.025838301511294008	11.32	11.2978	0.06803388527182737	-0.022199999999999775	Compressed	-0.025838301511294008	Not Significant
Interface_N_Lobe_Rec_Dist	0.0675	0.15428571428571428	ns	0.3056536025145995	2.62	2.6366	0.8116742845273072	0.016599999999999948	Expanded	0.3056536025145995	Not Significant
Cleft_Gape_Dist	0.0394	0.12608	ns	0.44646003290156466	14.868181818181819	14.4864	0.8993537998545199	-0.38178181818181933	Compressed	-0.44646003290156466	Not Significant
D1_Dist	0.0133	0.0532	ns	0.49999752892661375	6.32060606060606	6.0233	1.274088367704952	-0.29730606060606046	Compressed	-0.49999752892661375	Not Significant
D2_Dist	0.45	0.6	ns	0.08327333738543259	14.065151515151515	14.023	0.22184874961635637	-0.04215151515151483	Compressed	-0.08327333738543259	Not Significant
SB_Dist	0.221	0.3447272727272727	ns	0.11307670463214402	11.576969696969696	12.2468	0.46252435649219636	0.6698303030303041	Expanded	0.11307670463214402	Not Significant
aCb4_aE_Dist	0.655	0.7485714285714286	ns	0.12798496854913086	3.5124242424242422	3.5209	0.12576675303053017	0.008475757575757914	Expanded	0.12798496854913086	Not Significant
Spine_Bridge_Dist	8.15e-18	1.304e-16	****	18.185466286533366	7.698484848484848	4.1673	15.884722408604098	-3.5311848484848483	Compressed	-18.185466286533366	Significantly Compressed
V104_RS2_Dist	0.75	0.8	ns	0.061064011981872855	7.11	7.1055	0.09691001300805639	-0.0045000000000001705	Compressed	-0.061064011981872855	Not Significant
I150_HRD_Dist	0.637	0.7485714285714286	ns	0.1412480164856424	10.100909090909092	10.0763	0.12576675303053017	-0.02460909090909169	Compressed	-0.1412480164856424	Not Significant
Shell_M118_M120_Dist	0.0133	0.0532	ns	0.5016981401544629	4.077878787878788	4.1396	1.274088367704952	0.06172121212121162	Expanded	0.5016981401544629	Not Significant
Y156_N99_Dist	0.133	0.23644444444444446	ns	0.1746396557317679	9.120909090909091	9.2033	0.6262708858163143	0.0823909090909094	Expanded	0.1746396557317679	Not Significant
K105_E107_Dist	0.237	0.3447272727272727	ns	0.06496324851989338	4.031818181818182	4.0155	0.46252435649219636	-0.0163181818181819	Compressed	-0.06496324851989338	Not Significant
K105_E121_Dist	0.0476	0.12693333333333334	ns	0.4100467650189529	3.6384848484848487	3.7196	0.8964243150072256	0.08111515151515114	Expanded	0.4100467650189529	Not Significant
K105_N99_Dist	0.127	0.23644444444444446	ns	0.3215147928632434	3.4906060606060607	3.6861	0.6262708858163143	0.19549393939393944	Expanded	0.3215147928632434	Not Significant
D220_HRD_Dist	0.00617	0.04936	*	0.5305746731641656	3.6363636363636362	3.6045	1.3066248489748147	-0.03186363636363643	Compressed	-0.5305746731641656	Significantly Compressed
