## Supplementary material for "Trans-Allosteric Activation Releases Distinct Conformational Traps in Kinase Heterodimers": S3 Data: Stats_csk-wtcat-holo_src-wtcat-apo__CSK___Holo__vs_csk-wtcat-holo_src-wtcat-holo__CSK___Holo_.csv

Metric	p	p.adj	p.adj.signif	effsize	csk-wtcat-holo src-wtcat-apo [CSK = Holo]	csk-wtcat-holo src-wtcat-holo [CSK = Holo]	Log10_P	Diff	Direction	Signed_EffSize	Significance
Interface_C_Lobe_Donor_Dist	0.171	0.3264545454545455	ns	0.12746019764661404	9.979591836734693	10.0584	0.4861772800321519	0.07880816326530748	Expanded	0.12746019764661404	Not Significant
Interface_N_Lobe_Rec_Dist	0.497	0.5515263157894738	ns	0.12218957960587368	2.5568367346938774	2.562	0.2584337605955197	0.005163265306122433	Expanded	0.12218957960587368	Not Significant
Cleft_Gape_Dist	0.159	0.3264545454545455	ns	0.19368582286857222	13.691173469387754	13.7518	0.4861772800321519	0.06062653061224488	Expanded	0.19368582286857222	Not Significant
Mg_Hijack_Dist	0.953	0.953	ns	0.012821551077930054	10.366020408163266	10.369	0.02090709936167361	0.00297959183673413	Expanded	0.012821551077930054	Not Significant
D1_Dist	0.00193	0.013510000000000001	*	0.31607683870967757	5.639285714285714	5.4865	1.8693446509779694	-0.15278571428571386	Compressed	-0.31607683870967757	Not Significant
D2_Dist	0.241	0.3893076923076923	ns	0.05832888242165469	13.279795918367347	13.2623	0.4097070149980491	-0.017495918367346874	Compressed	-0.05832888242165469	Not Significant
SB_Dist	0.0871	0.20323333333333335	ns	0.1207265259962576	13.617142857142857	13.888	0.6920050596977424	0.27085714285714246	Expanded	0.1207265259962576	Not Significant
HRD_ATP_Dist	0.0217	0.0651	ns	0.24576169731899022	3.4083673469387756	3.5273	1.186419011431808	0.11893265306122425	Expanded	0.24576169731899022	Not Significant
DFG_Mg_Dist	0.241	0.3893076923076923	ns	0.08855006791254601	1.819234693877551	1.8367	0.4097070149980491	0.01746530612244901	Expanded	0.08855006791254601	Not Significant
DFG_ATP_Dist	0.405	0.5315625	ns	0.04720778568490003	2.5431632653061222	2.5297	0.27444566470733694	-0.013463265306122185	Compressed	-0.04720778568490003	Not Significant
PLoop_ATP_Dist	0.00118	0.013510000000000001	*	0.3231365451058936	3.1374489795918366	3.0455	1.8693446509779694	-0.09194897959183645	Compressed	-0.3231365451058936	Not Significant
aCb4_aE_Dist	0.308	0.46199999999999997	ns	0.1319091083326206	3.463877551020408	3.4727	0.3353580244438745	0.008822448979592057	Expanded	0.1319091083326206	Not Significant
Spine_Bridge_Dist	0.35	0.48999999999999994	ns	0.12144690121500724	4.119132653061224	4.0998	0.3098039199714864	-0.019332653061224114	Compressed	-0.12144690121500724	Not Significant
V104_RS2_Dist	0.00162	0.013510000000000001	*	0.4119688685769818	7.1025	7.1198	1.8693446509779694	0.01729999999999965	Expanded	0.4119688685769818	Not Significant
I150_HRD_Dist	0.499	0.5515263157894738	ns	0.08257671806320233	10.23923469387755	10.2491	0.2584337605955197	0.009865306122449624	Expanded	0.08257671806320233	Not Significant
Shell_M118_M120_Dist	0.00371	0.016338	*	0.4012822865261829	4.086581632653061	4.1193	1.786801108276392	0.03271836734693867	Expanded	0.4012822865261829	Not Significant
Y156_N99_Dist	0.0188	0.0651	ns	0.15981610859395104	9.414234693877551	9.4581	1.186419011431808	0.043865306122448544	Expanded	0.15981610859395104	Not Significant
K105_E107_Dist	0.00389	0.016338	*	0.1999424423344977	3.989795918367347	3.9703	1.786801108276392	-0.019495918367347098	Compressed	-0.1999424423344977	Not Significant
K105_E121_Dist	0.0467	0.1225875	ns	0.25690443735779234	3.7857142857142856	3.8342	0.9115538116919122	0.048485714285714465	Expanded	0.25690443735779234	Not Significant
K105_N99_Dist	0.458	0.5515263157894738	ns	0.09523468292172727	3.2701020408163264	3.2506	0.2584337605955197	-0.01950204081632645	Compressed	-0.09523468292172727	Not Significant
D220_HRD_Dist	0.864	0.9072	ns	0.022562646617324985	3.6107142857142858	3.6113	0.04229695845116863	5.857142857141895e-4	Expanded	0.022562646617324985	Not Significant
