## Supplementary material for "Trans-Allosteric Activation Releases Distinct Conformational Traps in Kinase Heterodimers": S3 Data: Stats_csk-wtcat-holo_src-wtcat-apo__CSK___Holo__vs_csk-wtcat-holo_src-wtcat-py159-apo__CSK___Holo_.csv

Metric	p	p.adj	p.adj.signif	effsize	csk-wtcat-holo src-wtcat-apo [CSK = Holo]	csk-wtcat-holo src-wtcat-py159-apo [CSK = Holo]	Log10_P	Diff	Direction	Signed_EffSize	Significance
Interface_C_Lobe_Donor_Dist	3.9699999999999995e-31	1.1909999999999998e-30	****	1.4981267400649776	9.979591836734693	11.190481927710843	29.92408823851722	1.2108900909761502	Expanded	1.4981267400649776	Significantly Expanded
Interface_N_Lobe_Rec_Dist	5.18e-30	1.35975e-29	****	1.421288643488934	2.5568367346938774	2.6313253012048192	28.86654093251279	0.07448856651094182	Expanded	1.421288643488934	Significantly Expanded
Cleft_Gape_Dist	2.6799999999999996e-42	2.814e-41	****	1.8907107537585615	13.691173469387754	15.089277108433736	40.550675906901276	1.3981036390459813	Expanded	1.8907107537585615	Significantly Expanded
Mg_Hijack_Dist	3.12e-19	5.46e-19	****	0.9908862327031772	10.366020408163266	10.860060240963856	18.262807357295262	0.49403983280059016	Expanded	0.9908862327031772	Significantly Expanded
D1_Dist	3.6e-32	1.26e-31	****	1.1167485454710075	5.639285714285714	6.322530120481928	30.899629454882437	0.6832444061962137	Expanded	1.1167485454710075	Significantly Expanded
D2_Dist	2.4e-33	1.008e-32	****	1.5201297801870328	13.279795918367347	13.939939759036145	31.996539467890493	0.6601438406687983	Expanded	1.5201297801870328	Significantly Expanded
SB_Dist	1.19e-7	1.6659999999999997e-7	****	0.07684901113103745	13.617142857142857	13.321746987951807	6.778325002929232	-0.29539586919105076	Compressed	-0.07684901113103745	Not Significant
HRD_ATP_Dist	2.99e-50	6.279e-49	****	2.4153999116071336	3.4083673469387756	5.238132530120482	48.202109516941654	1.8297651831817063	Expanded	2.4153999116071336	Significantly Expanded
DFG_Mg_Dist	2.87e-34	1.50675e-33	****	1.1185300432260084	1.819234693877551	2.2921686746987953	32.82195879986005	0.47293398082124427	Expanded	1.1185300432260084	Significantly Expanded
DFG_ATP_Dist	9.219999999999999e-37	6.454e-36	****	1.4825983075673272	2.5431632653061222	3.100843373493976	35.190171038932114	0.5576801081878537	Expanded	1.4825983075673272	Significantly Expanded
PLoop_ATP_Dist	2.05e-11	3.311538461538462e-11	****	0.597877707441108	3.1374489795918366	2.972409638554217	10.479970196517163	-0.16503934103761964	Compressed	-0.597877707441108	Significantly Compressed
aCb4_aE_Dist	4.09e-21	8.589000000000001e-21	****	0.9208676629590237	3.463877551020408	3.526746987951807	20.06605739725874	0.06286943693139913	Expanded	0.9208676629590237	Significantly Expanded
Spine_Bridge_Dist	3.06e-8	4.590000000000001e-8	****	0.494977112351772	4.119132653061224	4.192530120481928	7.338187314462739	0.07339746742070385	Expanded	0.494977112351772	Not Significant
V104_RS2_Dist	7.08e-4	7.825263157894737e-4	***	0.3000916138293713	7.1025	7.085421686746988	3.1065010485291404	-0.01707831325301168	Compressed	-0.3000916138293713	Not Significant
I150_HRD_Dist	1.38e-19	2.634545454545455e-19	****	1.0197652497593537	10.23923469387755	10.083915662650602	18.57929430402307	-0.15531903122694857	Compressed	-1.0197652497593537	Significantly Compressed
Shell_M118_M120_Dist	3.01e-6	3.718235294117647e-6	****	0.35707817747690285	4.086581632653061	4.046506024096385	5.4296631310505115	-0.04007560855667602	Compressed	-0.35707817747690285	Not Significant
Y156_N99_Dist	1.6e-7	2.1e-7	****	0.75393762156718	9.414234693877551	9.128253012048193	6.6777807052660805	-0.2859816818293588	Compressed	-0.75393762156718	Significantly Compressed
K105_E107_Dist	5.17e-4	6.031666666666667e-4	***	0.12221313527503568	3.989795918367347	4.011626506024096	3.2195626672754445	0.021830587656749056	Expanded	0.12221313527503568	Not Significant
K105_E121_Dist	0.0932	0.0966	ns	0.25935871651710846	3.7857142857142856	3.7387349397590364	1.0150228735845066	-0.04697934595524922	Compressed	-0.25935871651710846	Not Significant
K105_N99_Dist	2.49e-26	5.810000000000001e-26	****	0.7032165732157766	3.2701020408163264	3.491686746987952	25.235823867609668	0.22158470617162562	Expanded	0.7032165732157766	Significantly Expanded
D220_HRD_Dist	0.0966	0.0966	ns	0.28750352321584016	3.6107142857142858	3.6250602409638555	1.0150228735845066	0.01434595524956972	Expanded	0.28750352321584016	Not Significant
