## Supplementary material for "Trans-Allosteric Activation Releases Distinct Conformational Traps in Kinase Heterodimers": S3 Data: Stats_csk-wtcat-holo_src-wtcat-apo__CSK___Holo__vs_csk-wtcat-holo_src-wtcat-py159-holo__CSK___Holo_.csv

Metric	p	p.adj	p.adj.signif	effsize	csk-wtcat-holo src-wtcat-apo [CSK = Holo]	csk-wtcat-holo src-wtcat-py159-holo [CSK = Holo]	Log10_P	Diff	Direction	Signed_EffSize	Significance
Interface_C_Lobe_Donor_Dist	9.110000000000001e-26	4.78275e-25	****	1.6956159595637492	9.979591836734693	11.2978	24.320322319621045	1.3182081632653073	Expanded	1.6956159595637492	Significantly Expanded
Interface_N_Lobe_Rec_Dist	3.59e-27	2.5130000000000003e-26	****	1.6523479512648	2.5568367346938774	2.6366	25.599807511407423	0.07976326530612265	Expanded	1.6523479512648	Significantly Expanded
Cleft_Gape_Dist	5.47e-25	2.2974000000000003e-24	****	1.4606797114117858	13.691173469387754	14.4864	23.638763383268667	0.7952265306122452	Expanded	1.4606797114117858	Significantly Expanded
Mg_Hijack_Dist	1.07e-13	2.0427272727272728e-13	****	0.3439488593365631	10.366020408163266	12.1338	12.689789612739096	1.7677795918367352	Expanded	0.3439488593365631	Not Significant
D1_Dist	9.08e-19	2.1186666666666666e-18	****	0.7116852749890848	5.639285714285714	6.0233	17.67393736618432	0.38401428571428564	Expanded	0.7116852749890848	Significantly Expanded
D2_Dist	5.88e-31	6.174e-30	****	1.8402186753989516	13.279795918367347	14.023	29.209433374853923	0.7432040816326531	Expanded	1.8402186753989516	Significantly Expanded
SB_Dist	2.02e-4	2.828e-4	***	0.30629340185540277	13.617142857142857	12.2468	3.5485205948751384	-1.370342857142857	Compressed	-0.30629340185540277	Not Significant
HRD_ATP_Dist	4.88e-31	6.174e-30	****	1.7181284026925419	3.4083673469387756	4.5338	29.209433374853923	1.1254326530612246	Expanded	1.7181284026925419	Significantly Expanded
DFG_Mg_Dist	7.01e-22	1.8401249999999998e-21	****	1.168512981461271	1.819234693877551	2.1622916666666665	20.735152674291367	0.3430569727891155	Expanded	1.168512981461271	Significantly Expanded
DFG_ATP_Dist	9.01e-24	3.1535e-23	****	1.2755114730708468	2.5431632653061222	2.9771	22.50120716467066	0.43393673469387783	Expanded	1.2755114730708468	Significantly Expanded
PLoop_ATP_Dist	0.127	0.1403684210526316	ns	0.011722657470241317	3.1374489795918366	3.1336	0.8527305852629528	-0.00384897959183661	Compressed	-0.011722657470241317	Not Significant
aCb4_aE_Dist	6.33e-12	1.10775e-11	****	0.8285752293580682	3.463877551020408	3.5209	10.95555824129635	0.05702244897959208	Expanded	0.8285752293580682	Significantly Expanded
Spine_Bridge_Dist	1.45e-4	2.175e-4	***	0.35939481058057887	4.119132653061224	4.1673	3.662540738709344	0.04816734693877578	Expanded	0.35939481058057887	Not Significant
V104_RS2_Dist	0.587	0.61635	ns	0.05696024625999351	7.1025	7.1055	0.21017259968244748	0.0030000000000001137	Expanded	0.05696024625999351	Not Significant
I150_HRD_Dist	1.74e-18	3.654e-18	****	1.0591077723550317	10.23923469387755	10.0763	17.437231456983483	-0.16293469387755088	Compressed	-1.0591077723550317	Significantly Compressed
Shell_M118_M120_Dist	4.02e-4	5.27625e-4	***	0.5601192263651456	4.086581632653061	4.1396	3.2776746348375356	0.05301836734693843	Expanded	0.5601192263651456	Significantly Expanded
Y156_N99_Dist	0.991	0.991	ns	0.5086389235718425	9.414234693877551	9.2033	0.0039263455147246756	-0.21093469387755093	Compressed	-0.5086389235718425	Not Significant
K105_E107_Dist	3.31e-5	5.346923076923077e-5	****	0.11658931543373778	3.989795918367347	4.0155	4.2718960637971986	0.025704081632653253	Expanded	0.11658931543373778	Not Significant
K105_E121_Dist	0.103	0.12016666666666667	ns	0.35376465597893897	3.7857142857142856	3.7196	0.9202159856642146	-0.06611428571428579	Compressed	-0.35376465597893897	Not Significant
K105_N99_Dist	5.39e-22	1.617e-21	****	0.7329999731923192	3.2701020408163264	3.6861	20.791289980093598	0.41599795918367377	Expanded	0.7329999731923192	Significantly Expanded
D220_HRD_Dist	0.0305	0.0376764705882353	*	0.13350816310059585	3.6107142857142858	3.6045	1.4239297872975687	-0.00621428571428595	Compressed	-0.13350816310059585	Not Significant
