## Supplementary material for "Trans-Allosteric Activation Releases Distinct Conformational Traps in Kinase Heterodimers": S3 Data: Stats_csk-wtcat-holo_src-wtcat-holo__CSK___Holo__vs_csk-wtcat-holo_src-wtcat-py159-apo__CSK___Holo_.csv

Metric	p	p.adj	p.adj.signif	effsize	csk-wtcat-holo src-wtcat-holo [CSK = Holo]	csk-wtcat-holo src-wtcat-py159-apo [CSK = Holo]	Log10_P	Diff	Direction	Signed_EffSize	Significance
Interface_C_Lobe_Donor_Dist	3.1600000000000003e-21	9.480000000000001e-21	****	1.4391851516074838	10.0584	11.190481927710843	20.023191662661933	1.1320819277108427	Expanded	1.4391851516074838	Significantly Expanded
Interface_N_Lobe_Rec_Dist	1.72e-19	4.013333333333334e-19	****	1.3305557671547381	2.562	2.6313253012048192	18.396494767797858	0.06932530120481939	Expanded	1.3305557671547381	Significantly Expanded
Cleft_Gape_Dist	4.6400000000000004e-29	2.436e-28	****	1.8570565907154015	13.7518	15.089277108433736	27.61332271603916	1.3374771084337365	Expanded	1.8570565907154015	Significantly Expanded
Mg_Hijack_Dist	3.63e-14	6.93e-14	****	1.010143877427303	10.369	10.860060240963856	13.159266765388193	0.49106024096385603	Expanded	1.010143877427303	Significantly Expanded
D1_Dist	7.379999999999999e-31	7.748999999999999e-30	****	1.4995256773163324	5.4865	6.322530120481928	29.11075433910702	0.8360301204819276	Expanded	1.4995256773163324	Significantly Expanded
D2_Dist	4.85e-26	2.0370000000000002e-25	****	1.6467472012768318	13.2623	13.939939759036145	24.691008970999835	0.6776397590361452	Expanded	1.6467472012768318	Significantly Expanded
SB_Dist	4.49e-5	5.5464705882352945e-5	****	0.15220071421208223	13.888	13.321746987951807	4.255983285641031	-0.5662530120481932	Compressed	-0.15220071421208223	Not Significant
HRD_ATP_Dist	1.08e-33	2.268e-32	****	2.267780119247212	3.5273	5.238132530120482	31.64435694977913	1.710832530120482	Expanded	2.267780119247212	Significantly Expanded
DFG_Mg_Dist	2.39e-24	8.365e-24	****	1.105812019517182	1.8367	2.2921686746987953	23.077534054701587	0.45546867469879526	Expanded	1.105812019517182	Significantly Expanded
DFG_ATP_Dist	1.8600000000000002e-29	1.3020000000000002e-28	****	1.6642568522291665	2.5297	3.100843373493976	27.885389015767828	0.5711433734939759	Expanded	1.6642568522291665	Significantly Expanded
PLoop_ATP_Dist	9.43e-4	0.001042263157894737	**	0.25418945615554106	3.0455	2.972409638554217	2.9820226134815813	-0.07309036144578318	Compressed	-0.25418945615554106	Not Significant
aCb4_aE_Dist	1.74e-12	3.045e-12	****	0.8779740718643461	3.4727	3.526746987951807	11.516412703031106	0.05404698795180707	Expanded	0.8779740718643461	Significantly Expanded
Spine_Bridge_Dist	3.78e-9	6.1061538461538455e-9	****	0.7125298644802943	4.0998	4.192530120481928	8.214232257735691	0.09273012048192797	Expanded	0.7125298644802943	Significantly Expanded
V104_RS2_Dist	6.65e-7	8.728125e-7	****	0.5970312348752214	7.1198	7.085421686746988	6.059079042618901	-0.03437831325301133	Compressed	-0.5970312348752214	Significantly Compressed
I150_HRD_Dist	7.42e-15	1.5582e-14	****	1.1695025136489654	10.2491	10.083915662650602	13.807376799987054	-0.1651843373493982	Compressed	-1.1695025136489654	Significantly Compressed
Shell_M118_M120_Dist	6.63e-9	9.944999999999999e-9	****	0.6693447795547919	4.1193	4.046506024096385	8.002395212539545	-0.0727939759036147	Compressed	-0.6693447795547919	Significantly Compressed
Y156_N99_Dist	1.23e-7	1.722e-7	****	0.893819732904539	9.4581	9.128253012048193	6.763966852882364	-0.32984698795180734	Compressed	-0.893819732904539	Significantly Compressed
K105_E107_Dist	0.455	0.455	ns	0.23229109585154006	3.9703	4.011626506024096	0.3419886033428876	0.041326506024096155	Expanded	0.23229109585154006	Not Significant
K105_E121_Dist	7.71e-5	8.995e-5	****	0.5338033975811992	3.8342	3.7387349397590364	4.04599883231843	-0.09546506024096368	Compressed	-0.5338033975811992	Significantly Compressed
K105_N99_Dist	4.59e-21	1.204875e-20	****	0.8045223103576036	3.2506	3.491686746987952	19.919058006720764	0.24108674698795207	Expanded	0.8045223103576036	Significantly Expanded
D220_HRD_Dist	0.193	0.20265000000000002	ns	0.2772225468706723	3.6113	3.6250602409638555	0.6932533919222881	0.01376024096385553	Expanded	0.2772225468706723	Not Significant
