## Supplementary material for "Trans-Allosteric Activation Releases Distinct Conformational Traps in Kinase Heterodimers": S3 Data: Stats_csk-wtcat-holo_src-wtcat-holo__CSK___Holo__vs_csk-wtcat-holo_src-wtcat-py159-holo__CSK___Holo_.csv

Metric	p	p.adj	p.adj.signif	effsize	csk-wtcat-holo src-wtcat-holo [CSK = Holo]	csk-wtcat-holo src-wtcat-py159-holo [CSK = Holo]	Log10_P	Diff	Direction	Signed_EffSize	Significance
Interface_C_Lobe_Donor_Dist	5.16e-19	1.806e-18	****	1.641849016122944	10.0584	11.2978	17.743282254022514	1.2393999999999998	Expanded	1.641849016122944	Significantly Expanded
Interface_N_Lobe_Rec_Dist	3.27e-19	1.3734000000000001e-18	****	1.5561258831945681	2.562	2.6366	17.862202956941815	0.07460000000000022	Expanded	1.5561258831945681	Significantly Expanded
Cleft_Gape_Dist	1.05e-18	3.15e-18	****	1.418202402904826	13.7518	14.4864	17.5016894462104	0.7346000000000004	Expanded	1.418202402904826	Significantly Expanded
Mg_Hijack_Dist	3.88e-12	7.407272727272727e-12	****	0.34344887076397757	10.369	12.1338	11.130341664830098	1.764800000000001	Expanded	0.34344887076397757	Not Significant
D1_Dist	1.2e-22	1.26e-21	****	1.1250130269189569	5.4865	6.0233	20.899629454882437	0.5367999999999995	Expanded	1.1250130269189569	Significantly Expanded
D2_Dist	1.81e-26	3.8010000000000003e-25	****	2.0056382574116807	13.2623	14.023	24.420102130396895	0.7606999999999999	Expanded	2.0056382574116807	Significantly Expanded
SB_Dist	0.00276	0.0038639999999999994	**	0.37569982181498857	13.888	12.2468	2.4129628822565445	-1.6411999999999995	Compressed	-0.37569982181498857	Not Significant
HRD_ATP_Dist	8.87e-21	4.65675e-20	****	1.5451135226211006	3.5273	4.5338	19.331917076762316	1.0065000000000004	Expanded	1.5451135226211006	Significantly Expanded
DFG_Mg_Dist	6.79e-17	1.5843333333333334e-16	****	1.1728381549502438	1.8367	2.1622916666666665	15.800153440424904	0.3255916666666665	Expanded	1.1728381549502438	Significantly Expanded
DFG_ATP_Dist	1.3600000000000001e-21	9.52e-21	****	1.474833747577588	2.5297	2.9771	20.021363051615527	0.4474	Expanded	1.474833747577588	Significantly Expanded
PLoop_ATP_Dist	0.468	0.487	ns	0.26060211919929127	3.0455	3.1336	0.3124710387853657	0.08809999999999985	Expanded	0.26060211919929127	Not Significant
aCb4_aE_Dist	1.66e-7	2.905e-7	****	0.7753449998489438	3.4727	3.5209	6.536853863273651	0.04820000000000002	Expanded	0.7753449998489438	Significantly Expanded
Spine_Bridge_Dist	8.22e-6	1.3278461538461538e-5	****	0.5940524162172127	4.0998	4.1673	4.876852240032867	0.0674999999999999	Expanded	0.5940524162172127	Significantly Expanded
V104_RS2_Dist	0.115	0.13416666666666668	ns	0.26782296594880944	7.1198	7.1055	0.8723553700157751	-0.014299999999999535	Compressed	-0.26782296594880944	Not Significant
I150_HRD_Dist	8.8e-15	1.848e-14	****	1.2092807736880433	10.2491	10.0763	13.733298033115911	-0.1728000000000005	Compressed	-1.2092807736880433	Significantly Compressed
Shell_M118_M120_Dist	0.42	0.4642105263157895	ns	0.22429794715778872	4.1193	4.1396	0.33328501582100917	0.020299999999999763	Expanded	0.22429794715778872	Not Significant
Y156_N99_Dist	0.487	0.487	ns	0.6286443361536413	9.4581	9.2033	0.3124710387853657	-0.25479999999999947	Compressed	-0.6286443361536413	Not Significant
K105_E107_Dist	0.0294	0.0385875	*	0.20556218962366166	3.9703	4.0155	1.4135533575098482	0.04520000000000035	Expanded	0.20556218962366166	Not Significant
K105_E121_Dist	2.01e-4	3.015e-4	***	0.6205928746396071	3.8342	3.7196	3.52071268352383	-0.11460000000000026	Compressed	-0.6205928746396071	Significantly Compressed
K105_N99_Dist	2.7e-18	7.0875e-18	****	0.7789243414926199	3.2506	3.6861	17.149506928099036	0.4355000000000002	Expanded	0.7789243414926199	Significantly Expanded
D220_HRD_Dist	0.0714	0.08820000000000001	ns	0.14697990332275243	3.6113	3.6045	1.0545314148681801	-0.006800000000000139	Compressed	-0.14697990332275243	Not Significant
