## Supplementary material for "Trans-Allosteric Activation Releases Distinct Conformational Traps in Kinase Heterodimers": S3 Data: Stats_csk-wtcat-holo_src-wtcat-py159-apo__CSK___Holo__vs_csk-wtcat-holo_src-wtcat-py159-holo__CSK___Holo_.csv

Metric	p	p.adj	p.adj.signif	effsize	csk-wtcat-holo src-wtcat-py159-apo [CSK = Holo]	csk-wtcat-holo src-wtcat-py159-holo [CSK = Holo]	Log10_P	Diff	Direction	Signed_EffSize	Significance
Interface_C_Lobe_Donor_Dist	0.215	0.301	ns	0.11703413904989203	11.190481927710843	11.2978	0.5214335044061567	0.10731807228915713	Expanded	0.11703413904989203	Not Significant
Interface_N_Lobe_Rec_Dist	0.469	0.5183684210526316	ns	0.09239169166789483	2.6313253012048192	2.6366	0.2853614635038264	0.005274698795180832	Expanded	0.09239169166789483	Not Significant
Cleft_Gape_Dist	2.62e-7	1.834e-6	****	0.7119204218634178	15.089277108433736	14.4864	5.736600668665997	-0.6028771084337361	Compressed	-0.7119204218634178	Significantly Compressed
Mg_Hijack_Dist	0.0378	0.07938	ns	0.24697495794459765	10.860060240963856	12.1338	1.1002889054288554	1.273739759036145	Expanded	0.24697495794459765	Not Significant
D1_Dist	6.72e-4	0.0028224	**	0.4930432234197306	6.322530120481928	6.0233	2.5493814365482743	-0.2992301204819281	Compressed	-0.4930432234197306	Not Significant
D2_Dist	0.18	0.27	ns	0.16867991284684117	13.939939759036145	14.023	0.5686362358410126	0.08306024096385478	Expanded	0.16867991284684117	Not Significant
SB_Dist	0.542	0.5691	ns	0.2002198973586965	13.321746987951807	12.2468	0.24481141439167498	-1.0749469879518063	Compressed	-0.2002198973586965	Not Significant
HRD_ATP_Dist	4.75e-10	5.376e-9	****	0.8058024020300663	5.238132530120482	4.5338	8.26954073995423	-0.7043325301204817	Compressed	-0.8058024020300663	Significantly Compressed
DFG_Mg_Dist	0.0436	0.08323636363636364	ns	0.2788449527996805	2.2921686746987953	2.1622916666666665	1.0796869011557197	-0.12987700803212876	Compressed	-0.2788449527996805	Not Significant
DFG_ATP_Dist	0.0126	0.033075	*	0.3172073538518172	3.100843373493976	2.9771	1.4805001471404613	-0.1237433734939759	Compressed	-0.3172073538518172	Not Significant
PLoop_ATP_Dist	2.89e-4	0.00151725	**	0.48707911090660816	2.972409638554217	3.1336	2.818942853837495	0.16119036144578303	Expanded	0.48707911090660816	Not Significant
aCb4_aE_Dist	0.436	0.511	ns	0.09184992362666376	3.526746987951807	3.5209	0.2915790998652873	-0.005846987951807048	Compressed	-0.09184992362666376	Not Significant
Spine_Bridge_Dist	0.1	0.17446153846153847	ns	0.25805470666963015	4.192530120481928	4.1673	0.7583003020859678	-0.025230120481928076	Compressed	-0.25805470666963015	Not Significant
V104_RS2_Dist	0.0103	0.0315	*	0.30526288750600644	7.085421686746988	7.1055	1.5016894462103996	0.020078313253011792	Expanded	0.30526288750600644	Not Significant
I150_HRD_Dist	0.628	0.628	ns	0.04445768547794192	10.083915662650602	10.0763	0.20204035626280387	-0.007615662650602317	Compressed	-0.04445768547794192	Not Significant
Shell_M118_M120_Dist	5.12e-10	5.376e-9	****	0.7829042597491749	4.046506024096385	4.1396	8.26954073995423	0.09309397590361446	Expanded	0.7829042597491749	Significantly Expanded
Y156_N99_Dist	0.0197	0.04596666666666667	*	0.15553069737543168	9.128253012048193	9.2033	1.3375569885438128	0.07504698795180786	Expanded	0.15553069737543168	Not Significant
K105_E107_Dist	0.108	0.17446153846153847	ns	0.014562702069940358	4.011626506024096	4.0155	0.7583003020859678	0.0038734939759041964	Expanded	0.014562702069940358	Not Significant
K105_E121_Dist	0.438	0.511	ns	0.10817204588724556	3.7387349397590364	3.7196	0.2915790998652873	-0.019134939759036573	Compressed	-0.10817204588724556	Not Significant
K105_N99_Dist	0.371	0.4869375	ns	0.3196339791097663	3.491686746987952	3.6861	0.31252677830695963	0.19441325301204815	Expanded	0.3196339791097663	Not Significant
D220_HRD_Dist	0.0105	0.0315	*	0.326872822914387	3.6250602409638555	3.6045	1.5016894462103996	-0.02056024096385567	Compressed	-0.326872822914387	Not Significant
