## Supplementary material for "Trans-Allosteric Activation Releases Distinct Conformational Traps in Kinase Heterodimers": S3 Data: Stats_State_1_vs_State_2.csv

Metric	p	p.adj	p.adj.signif	effsize	State 1	State 2	Log10_P	Diff	Direction	Signed_EffSize	Significance
Interface_C_Lobe_Donor_Dist	1.41e-10	1.128e-9	****	1.1867448053986798	9.86051948051948	10.773924050632912	8.947690900352676	0.9134045701134319	Expanded	1.1867448053986798	Significantly Expanded
Interface_N_Lobe_Rec_Dist	1.05e-9	4.2e-9	****	1.0704886601036763	2.5397402597402596	2.601392405063291	8.3767507096021	0.061652145323031426	Expanded	1.0704886601036763	Significantly Expanded
Cleft_Gape_Dist	3.44e-16	5.504e-15	****	1.6027198960765334	12.921948051948052	13.841645569620253	14.259321574772546	0.9196975176722013	Expanded	1.6027198960765334	Significantly Expanded
D1_Dist	4.58e-10	2.4426666666666665e-9	****	1.1571444412732192	5.368181818181818	5.617088607594937	8.612135794059869	0.24890678941311872	Expanded	1.1571444412732192	Significantly Expanded
D2_Dist	3.22e-5	4.683636363636363e-5	****	0.7109332440126488	13.20987012987013	13.36620253164557	4.329416830806469	0.1563324017754404	Expanded	0.7109332440126488	Significantly Expanded
SB_Dist	1.85e-6	2.9600000000000005e-6	****	0.7387345774519736	14.352077922077923	15.254683544303797	5.528708288941061	0.9026056222258738	Expanded	0.7387345774519736	Significantly Expanded
aCb4_aE_Dist	0.00212	0.002609230769230769	**	0.22638457690986818	3.4497402597402598	3.4673417721518986	2.5834875087221607	0.017601512411638875	Expanded	0.22638457690986818	Not Significant
Spine_Bridge_Dist	3.74e-5	4.986666666666667e-5	****	0.8209113677221613	7.554025974025974	6.728227848101266	4.30218966119122	-0.8257981259247078	Compressed	-0.8209113677221613	Significantly Compressed
V104_RS2_Dist	0.476	0.5077333333333333	ns	0.07834727708753055	7.062077922077922	7.066075949367089	0.29436432367926335	0.00399802728916665	Expanded	0.07834727708753055	Not Significant
I150_HRD_Dist	0.142	0.16228571428571426	ns	0.23803917259776228	10.308961038961039	10.292151898734177	0.7897197086392569	-0.01680914022686153	Compressed	-0.23803917259776228	Not Significant
Shell_M118_M120_Dist	1.49e-7	3.973333333333333e-7	****	0.9804378476565924	4.044675324675325	3.9706329113924053	6.400844999315445	-0.07404241328291938	Compressed	-0.9804378476565924	Significantly Compressed
Y156_N99_Dist	0.523	0.523	ns	0.11059432662223259	9.54	9.527974683544304	0.2814983111327258	-0.012025316455694934	Compressed	-0.11059432662223259	Not Significant
K105_E107_Dist	1.16e-8	3.7120000000000004e-8	****	0.5478237470138724	4.0335064935064935	3.9656962025316456	7.430392032453176	-0.06781029097484792	Compressed	-0.5478237470138724	Significantly Compressed
K105_E121_Dist	1.32e-6	2.3466666666666665e-6	****	0.9668353604947614	3.625194805194805	3.7581012658227846	5.629548595577551	0.1329064606279795	Expanded	0.9668353604947614	Significantly Expanded
K105_N99_Dist	4.25e-7	8.5e-7	****	0.5609750052403538	3.2258441558441557	3.349493670886076	6.070581074285707	0.12364951504192012	Expanded	0.5609750052403538	Significantly Expanded
D220_HRD_Dist	3.1e-7	7.085714285714285e-7	****	0.8632327508250172	3.6306493506493505	3.6073417721518988	6.14961636352406	-0.023307578497451686	Compressed	-0.8632327508250172	Significantly Compressed
