## Supplementary material for "Trans-Allosteric Activation Releases Distinct Conformational Traps in Kinase Heterodimers": S3 Data: Stats_State_1_vs_State_3.csv

Metric	p	p.adj	p.adj.signif	effsize	State 1	State 3	Log10_P	Diff	Direction	Signed_EffSize	Significance
Interface_C_Lobe_Donor_Dist	1.35e-11	1.6615384615384617e-11	****	1.3005019042318455	9.86051948051948	10.935604395604395	10.779489601155905	1.0750849150849149	Expanded	1.3005019042318455	Significantly Expanded
Interface_N_Lobe_Rec_Dist	9.96e-15	1.7706666666666665e-14	****	1.4355910612622493	2.5397402597402596	2.6097802197802196	13.751863188359701	0.07003996003995994	Expanded	1.4355910612622493	Significantly Expanded
Cleft_Gape_Dist	1.86e-25	4.96e-25	****	2.347835328831653	12.921948051948052	14.935714285714285	24.304518323509804	2.0137662337662334	Expanded	2.347835328831653	Significantly Expanded
D1_Dist	8.4e-27	3.36e-26	****	2.90552661925917	5.368181818181818	5.97	25.473660722610155	0.6018181818181816	Expanded	2.90552661925917	Significantly Expanded
D2_Dist	9.33e-29	6.026666666666667e-28	****	4.009855643250715	13.20987012987013	14.32989010989011	27.21992282858032	1.1200199800199808	Expanded	4.009855643250715	Significantly Expanded
SB_Dist	1.3e-26	4.16e-26	****	6.730272725633749	14.352077922077923	3.316923076923077	25.380906669373257	-11.035154845154846	Compressed	-6.730272725633749	Significantly Compressed
aCb4_aE_Dist	1.78e-13	2.7054545454545454e-13	****	1.361783128948556	3.4497402597402598	3.5475824175824178	12.567759758284383	0.097842157842158	Expanded	1.361783128948556	Significantly Expanded
Spine_Bridge_Dist	1.91e-9	1.91e-9	****	2.1101427664939427	7.554025974025974	5.102747252747252	8.718966632752272	-2.4512787212787215	Compressed	-2.1101427664939427	Significantly Compressed
V104_RS2_Dist	3.92e-11	4.181333333333333e-11	****	1.097810690949596	7.062077922077922	7.138571428571429	10.378685209379299	0.07649350649350684	Expanded	1.097810690949596	Significantly Expanded
I150_HRD_Dist	1.13e-28	6.026666666666667e-28	****	4.695687494171431	10.308961038961039	9.895274725274724	27.21992282858032	-0.4136863136863145	Compressed	-4.695687494171431	Significantly Compressed
Shell_M118_M120_Dist	1.57e-20	3.14e-20	****	1.7782458894241122	4.044675324675325	4.221648351648351	19.503070351926784	0.17697302697302675	Expanded	1.7782458894241122	Significantly Expanded
Y156_N99_Dist	6.7e-29	6.026666666666667e-28	****	5.098567410733985	9.54	8.54945054945055	27.21992282858032	-0.9905494505494499	Compressed	-5.098567410733985	Significantly Compressed
K105_E107_Dist	3.23e-21	7.382857142857143e-21	****	1.453449668508974	4.0335064935064935	4.346263736263737	20.13177553502723	0.31275724275724315	Expanded	1.453449668508974	Significantly Expanded
K105_E121_Dist	1.56e-11	1.7828571428571426e-11	****	1.173797385099979	3.625194805194805	3.469120879120879	10.748883454667851	-0.15607392607392612	Compressed	-1.173797385099979	Significantly Compressed
K105_N99_Dist	1.86e-13	2.7054545454545454e-13	****	1.1338112268590053	3.2258441558441557	3.9423076923076925	12.567759758284383	0.7164635364635368	Expanded	1.1338112268590053	Significantly Expanded
D220_HRD_Dist	3.17e-12	4.226666666666666e-12	****	1.1745857875425425	3.6306493506493505	3.681978021978022	11.374002001173949	0.05132867132867158	Expanded	1.1745857875425425	Significantly Expanded
