## Supplementary material for "Trans-Allosteric Activation Releases Distinct Conformational Traps in Kinase Heterodimers": S3 Data: Stats_State_1_vs_State_4.csv

Metric	p	p.adj	p.adj.signif	effsize	State 1	State 4	Log10_P	Diff	Direction	Signed_EffSize	Significance
Interface_C_Lobe_Donor_Dist	6.03e-13	8.039999999999999e-13	****	1.4314144812323515	9.86051948051948	11.074666666666667	12.094743951251548	1.214147186147187	Expanded	1.4314144812323515	Significantly Expanded
Interface_N_Lobe_Rec_Dist	1.71e-14	3.04e-14	****	1.7160169204936189	2.5397402597402596	2.6256666666666666	13.517126416391246	0.08592640692640696	Expanded	1.7160169204936189	Significantly Expanded
Cleft_Gape_Dist	1.2499999999999999e-23	4.9999999999999997e-23	****	4.3475958788342	12.921948051948052	16.313	22.30102999566398	3.391051948051947	Expanded	4.3475958788342	Significantly Expanded
D1_Dist	1.2399999999999999e-23	4.9999999999999997e-23	****	8.128093404825956	5.368181818181818	7.072333333333333	22.30102999566398	1.7041515151515148	Expanded	8.128093404825956	Significantly Expanded
D2_Dist	1.2399999999999999e-23	4.9999999999999997e-23	****	3.4317402959128067	13.20987012987013	14.499333333333333	22.30102999566398	1.2894632034632032	Expanded	3.4317402959128067	Significantly Expanded
SB_Dist	0.0048	0.0051199999999999996	**	0.5011237149175898	14.352077922077923	14.981833333333334	2.290730039024169	0.6297554112554113	Expanded	0.5011237149175898	Significantly Expanded
aCb4_aE_Dist	3.98e-17	1.0613333333333334e-16	****	1.825543791488865	3.4497402597402598	3.5403333333333333	15.974148195654031	0.09059307359307356	Expanded	1.825543791488865	Significantly Expanded
Spine_Bridge_Dist	2.86e-13	4.16e-13	****	1.6974723845518893	7.554025974025974	5.597666666666667	12.380906669373257	-1.9563593073593069	Compressed	-1.6974723845518893	Significantly Compressed
V104_RS2_Dist	1.59e-5	1.8171428571428572e-5	****	0.8246065465608289	7.062077922077922	7.0201666666666664	4.740610928701861	-0.04191125541125551	Compressed	-0.8246065465608289	Significantly Compressed
I150_HRD_Dist	1.19e-23	4.9999999999999997e-23	****	5.508928527787543	10.308961038961039	9.930833333333334	22.30102999566398	-0.3781277056277048	Compressed	-5.508928527787543	Significantly Compressed
Shell_M118_M120_Dist	0.0052	0.0052	**	0.5616075119891994	4.044675324675325	4.003166666666667	2.283996656365201	-0.04150865800865766	Compressed	-0.5616075119891994	Significantly Compressed
Y156_N99_Dist	1.61e-23	5.152e-23	****	3.006451721666862	9.54	8.768333333333333	22.288024145648244	-0.7716666666666665	Compressed	-3.006451721666862	Significantly Compressed
K105_E107_Dist	3.65e-14	5.840000000000001e-14	****	1.3805390996035316	4.0335064935064935	3.926833333333333	13.233587152887601	-0.10667316017316031	Compressed	-1.3805390996035316	Significantly Compressed
K105_E121_Dist	4.44e-15	1.014857142857143e-14	****	1.9035910210041538	3.625194805194805	3.8133333333333335	13.993595087243712	0.18813852813852838	Expanded	1.9035910210041538	Significantly Expanded
K105_N99_Dist	1.4e-14	2.8e-14	****	1.4508567658306701	3.2258441558441557	3.4203333333333332	13.55284196865778	0.1944891774891775	Expanded	1.4508567658306701	Significantly Expanded
D220_HRD_Dist	3.94e-8	4.84923076923077e-8	****	1.1744056674466	3.6306493506493505	3.68	7.314327147825338	0.0493506493506497	Expanded	1.1744056674466	Significantly Expanded
