## Supplementary material for "Trans-Allosteric Activation Releases Distinct Conformational Traps in Kinase Heterodimers": S3 Data: Stats_State_1_vs_State_5.csv

Metric	p	p.adj	p.adj.signif	effsize	State 1	State 5	Log10_P	Diff	Direction	Signed_EffSize	Significance
Interface_C_Lobe_Donor_Dist	5.72e-22	1.144e-21	****	2.3125158505684866	9.86051948051948	11.457065217391305	20.941573975542994	1.5965457368718248	Expanded	2.3125158505684866	Significantly Expanded
Interface_N_Lobe_Rec_Dist	3.02e-24	9.664e-24	****	2.3941282568289224	2.5397402597402596	2.645	23.014843078722944	0.10525974025974039	Expanded	2.3941282568289224	Significantly Expanded
Cleft_Gape_Dist	2.18e-27	1.744e-26	****	2.9155800971506185	12.921948051948052	14.273260869565217	25.758453519403453	1.3513128176171652	Expanded	2.9155800971506185	Significantly Expanded
D1_Dist	4.71e-22	1.0765714285714286e-21	****	2.1794364460086366	5.368181818181818	5.745217391304347	20.967957150229434	0.3770355731225292	Expanded	2.1794364460086366	Significantly Expanded
D2_Dist	1.5800000000000001e-21	2.808888888888889e-21	****	1.946997123800043	13.20987012987013	13.665326086956522	20.551465439828977	0.45545595708639297	Expanded	1.946997123800043	Significantly Expanded
SB_Dist	8.09e-14	9.956923076923078e-14	****	1.2175544466474901	14.352077922077923	15.733260869565218	13.00187484803864	1.3811829474872948	Expanded	1.2175544466474901	Significantly Expanded
aCb4_aE_Dist	3.15e-14	4.2e-14	****	1.2237936823633795	3.4497402597402598	3.5104347826086957	13.3767507096021	0.06069452286843591	Expanded	1.2237936823633795	Significantly Expanded
Spine_Bridge_Dist	4.45e-28	7.12e-27	****	12.733908602235001	7.554025974025974	4.1829347826086956	26.147520006363145	-3.3710911914172783	Compressed	-12.733908602235001	Significantly Compressed
V104_RS2_Dist	1.34e-10	1.5314285714285713e-10	****	1.1534970567398548	7.062077922077922	7.113913043478261	9.814903254657505	0.05183512140033919	Expanded	1.1534970567398548	Significantly Expanded
I150_HRD_Dist	1.4e-14	2.0363636363636364e-14	****	1.3976285988954968	10.308961038961039	10.23	13.691144666824062	-0.07896103896103845	Compressed	-1.3976285988954968	Significantly Compressed
Shell_M118_M120_Dist	0.992	0.992	ns	0.018141068764790748	4.044675324675325	4.043260869565217	0.0034883278458213473	-0.0014144551101074043	Compressed	-0.018141068764790748	Not Significant
Y156_N99_Dist	3.54e-6	3.776e-6	****	0.6259821654359117	9.54	9.586521739130434	5.422968014373969	0.046521739130435336	Expanded	0.6259821654359117	Significantly Expanded
K105_E107_Dist	1.1799999999999999e-23	3.146666666666666e-23	****	1.3624126496294493	4.0335064935064935	3.9169565217391304	22.502149260421593	-0.11654997176736304	Compressed	-1.3624126496294493	Significantly Compressed
K105_E121_Dist	2.4e-24	9.6e-24	****	2.6574625145991564	3.625194805194805	3.825869565217391	23.01772876696043	0.200674760022586	Expanded	2.6574625145991564	Significantly Expanded
K105_N99_Dist	1.82e-18	2.912e-18	****	1.4243567786453326	3.2258441558441557	3.4443478260869567	17.535808629359	0.21850367024280093	Expanded	1.4243567786453326	Significantly Expanded
D220_HRD_Dist	9.01e-27	4.805333333333333e-26	****	2.9253824660668344	3.6306493506493505	3.5591304347826087	25.318276481084673	-0.07151891586674175	Compressed	-2.9253824660668344	Significantly Compressed
