## Supplementary material for "Trans-Allosteric Activation Releases Distinct Conformational Traps in Kinase Heterodimers": S3 Data: Stats_State_1_vs_State_7.csv

Metric	p	p.adj	p.adj.signif	effsize	State 1	State 7	Log10_P	Diff	Direction	Signed_EffSize	Significance
Interface_C_Lobe_Donor_Dist	0.0954	0.10176	ns	0.26504977850474476	9.86051948051948	10.028205128205128	0.9924229016956613	0.16768564768564787	Expanded	0.26504977850474476	Not Significant
Interface_N_Lobe_Rec_Dist	1.61e-4	2.862222222222222e-4	***	0.5159504487122182	2.5397402597402596	2.562051282051282	3.54329665075155	0.022311022311022555	Expanded	0.5159504487122182	Significantly Expanded
Cleft_Gape_Dist	7.57e-27	6.056e-26	****	1.9983218778162486	12.921948051948052	13.704230769230769	25.217814133507982	0.7822827172827171	Expanded	1.9983218778162486	Significantly Expanded
D1_Dist	0.00649	0.00944	**	0.3706892341172928	5.368181818181818	5.433910256410257	2.025028005701931	0.06572843822843843	Expanded	0.3706892341172928	Not Significant
D2_Dist	0.0782	0.08937142857142857	ns	0.27298657511095975	13.20987012987013	13.168397435897436	1.0488012999624652	-0.041472693972693264	Compressed	-0.27298657511095975	Not Significant
SB_Dist	0.0474	0.06319999999999999	ns	0.063994370934191	14.352077922077923	14.299551282051283	1.199282921717615	-0.05252664002663998	Compressed	-0.063994370934191	Not Significant
aCb4_aE_Dist	2.31e-6	4.62e-6	****	0.5224139458041772	3.4497402597402598	3.4782051282051283	5.335358024443875	0.02846486846486851	Expanded	0.5224139458041772	Significantly Expanded
Spine_Bridge_Dist	2.68e-35	4.288e-34	****	14.45634895688256	7.554025974025974	4.147307692307693	33.36774522331529	-3.4067182817182813	Compressed	-14.45634895688256	Significantly Compressed
V104_RS2_Dist	2.28e-12	7.296e-12	****	1.1013904875110683	7.062077922077922	7.104102564102564	11.13691517467964	0.042024642024641956	Expanded	1.1013904875110683	Significantly Expanded
I150_HRD_Dist	0.00243	0.003888	**	0.4404679423775258	10.308961038961039	10.282179487179487	2.410273743745763	-0.026781551781551727	Compressed	-0.4404679423775258	Not Significant
Shell_M118_M120_Dist	1.75e-16	7e-16	****	1.431772608919928	4.044675324675325	4.138076923076923	15.154901959985743	0.09340159840159856	Expanded	1.431772608919928	Significantly Expanded
Y156_N99_Dist	0.0755	0.08937142857142857	ns	0.15248110337940834	9.54	9.530448717948717	1.0488012999624652	-0.009551282051281973	Compressed	-0.15248110337940834	Not Significant
K105_E107_Dist	4.62e-17	2.4639999999999997e-16	****	1.2050185260331188	4.0335064935064935	3.972948717948718	15.608359296507611	-0.06055777555777553	Compressed	-1.2050185260331188	Significantly Compressed
K105_E121_Dist	7.21e-11	1.9226666666666665e-10	****	0.9998215520133008	3.625194805194805	3.7062820512820513	9.716096003008289	0.08108724608724627	Expanded	0.9998215520133008	Significantly Expanded
K105_N99_Dist	0.129	0.129	ns	0.04505089566071986	3.2258441558441557	3.2326923076923078	0.889410289700751	0.006848151848152018	Expanded	0.04505089566071986	Not Significant
D220_HRD_Dist	9.35e-11	2.137142857142857e-10	****	0.9660767709372023	3.6306493506493505	3.608974358974359	9.670166446485814	-0.02167499167499143	Compressed	-0.9660767709372023	Significantly Compressed
