## Supplementary material for "Trans-Allosteric Activation Releases Distinct Conformational Traps in Kinase Heterodimers": S3 Data: Stats_State_1_vs_State_8.csv

Metric	p	p.adj	p.adj.signif	effsize	State 1	State 8	Log10_P	Diff	Direction	Signed_EffSize	Significance
Interface_C_Lobe_Donor_Dist	0.14	0.18666666666666668	ns	0.21392784306715693	9.86051948051948	9.997685185185185	0.728933227713462	0.13716570466570488	Expanded	0.21392784306715693	Not Significant
Interface_N_Lobe_Rec_Dist	0.00163	0.00326	**	0.421970926667519	2.5397402597402596	2.5575925925925924	2.486782399932061	0.017852332852332786	Expanded	0.421970926667519	Not Significant
Cleft_Gape_Dist	2.18e-24	1.1626666666666666e-23	****	2.134132986899578	12.921948051948052	13.749814814814815	22.934544778459134	0.8278667628667638	Expanded	2.134132986899578	Significantly Expanded
D1_Dist	0.0684	0.0994909090909091	ns	0.23067261385655138	5.368181818181818	5.405	1.002216600782184	0.03681818181818208	Expanded	0.23067261385655138	Not Significant
D2_Dist	0.182	0.224	ns	0.21692424452061618	13.20987012987013	13.176944444444445	0.6497519816658371	-0.03292568542568475	Compressed	-0.21692424452061618	Not Significant
SB_Dist	0.227	0.2594285714285714	ns	0.12140481735983452	14.352077922077923	14.24787037037037	0.5859821958291905	-0.10420755170755314	Compressed	-0.12140481735983452	Not Significant
aCb4_aE_Dist	0.0222	0.03552	*	0.19047059114597356	3.4497402597402598	3.4610185185185185	1.4495270428934366	0.01127825877825872	Expanded	0.19047059114597356	Not Significant
Spine_Bridge_Dist	5.0299999999999995e-31	4.759999999999999e-30	****	34.142722201225325	7.554025974025974	4.083888888888889	29.32239304727951	-3.470137085137085	Compressed	-34.142722201225325	Significantly Compressed
V104_RS2_Dist	1.51e-20	4.832e-20	****	1.869076066987885	7.062077922077922	7.129907407407408	19.315873074386925	0.06782948532948563	Expanded	1.869076066987885	Significantly Expanded
I150_HRD_Dist	0.0149	0.026488888888888888	*	0.4138923285256933	10.308961038961039	10.283240740740741	1.5769362583711262	-0.025720298220297977	Compressed	-0.4138923285256933	Not Significant
Shell_M118_M120_Dist	0.836	0.836	ns	0.049549552355248876	4.044675324675325	4.0414814814814815	0.07779372256098363	-0.0031938431938431933	Compressed	-0.049549552355248876	Not Significant
Y156_N99_Dist	1.58e-4	3.611428571428571e-4	***	0.5515502908040895	9.54	9.504907407407407	3.4423209704039097	-0.03509259259259245	Compressed	-0.5515502908040895	Significantly Compressed
K105_E107_Dist	3.12e-22	1.248e-21	****	1.568812415925338	4.0335064935064935	3.9435185185185184	20.903785414653594	-0.08998797498797506	Compressed	-1.568812415925338	Significantly Compressed
K105_E121_Dist	5.949999999999999e-31	4.759999999999999e-30	****	6.054712695444928	3.625194805194805	3.9945370370370368	29.32239304727951	0.3693422318422317	Expanded	6.054712695444928	Significantly Expanded
K105_N99_Dist	0.311	0.3317333333333333	ns	0.04824473246405127	3.2258441558441557	3.2194444444444446	0.47921088737291895	-0.006399711399711183	Compressed	-0.04824473246405127	Not Significant
D220_HRD_Dist	4.45e-13	1.1866666666666666e-12	****	1.2267700699886417	3.6306493506493505	3.6042592592592593	11.925671256746787	-0.026390091390091186	Compressed	-1.2267700699886417	Significantly Compressed
