## Supplementary material for "Trans-Allosteric Activation Releases Distinct Conformational Traps in Kinase Heterodimers": S3 Data: Stats_State_1_vs_State_9.csv

Metric	p	p.adj	p.adj.signif	effsize	State 1	State 9	Log10_P	Diff	Direction	Signed_EffSize	Significance
Interface_C_Lobe_Donor_Dist	2.6e-11	4.1600000000000004e-11	****	1.1502064118056292	9.86051948051948	10.811742424242425	10.380906669373257	0.9512229437229447	Expanded	1.1502064118056292	Significantly Expanded
Interface_N_Lobe_Rec_Dist	3.46e-11	5.0327272727272734e-11	****	1.0825671945811177	2.5397402597402596	2.6013636363636365	10.298196603709524	0.06162337662337691	Expanded	1.0825671945811177	Significantly Expanded
Cleft_Gape_Dist	5.5100000000000005e-27	2.2040000000000002e-26	****	2.3162586394983586	12.921948051948052	14.663333333333334	25.65678840982025	1.7413852813852824	Expanded	2.3162586394983586	Significantly Expanded
D1_Dist	2.4600000000000002e-33	3.9360000000000004e-32	****	4.639452529917813	5.368181818181818	6.975227272727273	31.404944910240697	1.6070454545454549	Expanded	4.639452529917813	Significantly Expanded
D2_Dist	1.37e-30	7.306666666666666e-30	****	1.6835458541232855	13.20987012987013	14.024621212121213	29.136280704907332	0.8147510822510835	Expanded	1.6835458541232855	Significantly Expanded
SB_Dist	3.69e-4	4.541538461538462e-4	***	0.5807187055421196	14.352077922077923	15.111287878787879	3.3427970034918517	0.759209956709956	Expanded	0.5807187055421196	Significantly Expanded
aCb4_aE_Dist	2.53e-9	3.3733333333333333e-9	****	0.7597281474316033	3.4497402597402598	3.4945454545454546	8.471940742215882	0.04480519480519485	Expanded	0.7597281474316033	Significantly Expanded
Spine_Bridge_Dist	1.7e-16	3.8857142857142857e-16	****	1.9020399778697679	7.554025974025974	5.370227272727273	15.410529135980058	-2.1837987012987012	Compressed	-1.9020399778697679	Significantly Compressed
V104_RS2_Dist	0.651	0.651	ns	0.12181215394726015	7.062077922077922	7.056590909090909	0.18641901143180803	-0.005487012987012818	Compressed	-0.12181215394726015	Not Significant
I150_HRD_Dist	1.6499999999999997e-31	1.3199999999999998e-30	****	3.31460272166183	10.308961038961039	10.045075757575757	29.87942606879415	-0.26388528138528144	Compressed	-3.31460272166183	Significantly Compressed
Shell_M118_M120_Dist	0.15	0.1714285714285714	ns	0.2402746856468189	4.044675324675325	4.023939393939394	0.765916793966632	-0.020735930735930275	Compressed	-0.2402746856468189	Not Significant
Y156_N99_Dist	1.85e-25	5.920000000000001e-25	****	2.0152614683672585	9.54	9.106515151515152	24.22767829327708	-0.4334848484848468	Compressed	-2.0152614683672585	Significantly Compressed
K105_E107_Dist	6.92e-15	1.384e-14	****	0.8580153550597895	4.0335064935064935	3.954621212121212	13.858863909879261	-0.07888528138528139	Compressed	-0.8580153550597895	Significantly Compressed
K105_E121_Dist	7.38e-17	1.968e-16	****	1.4450325198841836	3.625194805194805	3.7654545454545456	15.705974905904677	0.14025974025974053	Expanded	1.4450325198841836	Significantly Expanded
K105_N99_Dist	1.64e-14	2.9155555555555555e-14	****	0.9594276333065566	3.2258441558441557	3.3915151515151516	13.535278678735702	0.16567099567099586	Expanded	0.9594276333065566	Significantly Expanded
D220_HRD_Dist	0.596	0.6357333333333333	ns	0.27495268890720315	3.6306493506493505	3.6393181818181817	0.19672501665952008	0.008668831168831215	Expanded	0.27495268890720315	Not Significant
