## Supplementary material for "Trans-Allosteric Activation Releases Distinct Conformational Traps in Kinase Heterodimers": S3 Data: Stats_State_2_vs_State_3.csv

Metric	p	p.adj	p.adj.signif	effsize	State 2	State 3	Log10_P	Diff	Direction	Signed_EffSize	Significance
Interface_C_Lobe_Donor_Dist	0.179	0.20883333333333334	ns	0.17241383077691474	10.773924050632912	10.935604395604395	0.6802001793894936	0.16168034497148298	Expanded	0.17241383077691474	Not Significant
Interface_N_Lobe_Rec_Dist	0.368	0.4067368421052632	ns	0.1351837846247771	2.601392405063291	2.6097802197802196	0.39068648754539204	0.00838781471692851	Expanded	0.1351837846247771	Not Significant
Cleft_Gape_Dist	8.78e-12	1.8438e-11	****	1.176889768154919	13.841645569620253	14.935714285714285	10.734286189359977	1.0940687160940321	Expanded	1.176889768154919	Significantly Expanded
D1_Dist	3.64e-15	8.493333333333335e-15	****	1.4728983800620283	5.617088607594937	5.97	14.07092183105635	0.35291139240506286	Expanded	1.4728983800620283	Significantly Expanded
D2_Dist	5.830000000000001e-27	3.0607500000000003e-26	****	3.091483375707156	13.36620253164557	14.32989010989011	25.51417214183503	0.9636875782445404	Expanded	3.091483375707156	Significantly Expanded
SB_Dist	2.18e-27	1.5260000000000002e-26	****	6.707191662572536	15.254683544303797	3.316923076923077	25.81644546638114	-11.93776046738072	Compressed	-6.707191662572536	Significantly Compressed
aCb4_aE_Dist	5.34e-9	9.345e-9	****	0.8940612239895483	3.4673417721518986	3.5475824175824178	8.029420694285148	0.08024064543051912	Expanded	0.8940612239895483	Significantly Expanded
Spine_Bridge_Dist	3.58e-5	5.3700000000000004e-5	****	1.0587708034791643	6.728227848101266	5.102747252747252	4.270025714300444	-1.6254805953540137	Compressed	-1.0587708034791643	Significantly Compressed
V104_RS2_Dist	2.12e-9	4.047272727272728e-9	****	0.9421083959523309	7.066075949367089	7.138571428571429	8.392837529495555	0.07249547920434019	Expanded	0.9421083959523309	Significantly Expanded
I150_HRD_Dist	8.74e-29	9.177e-28	****	4.176962421631098	10.292151898734177	9.895274725274724	27.03729926829566	-0.39687717345945295	Compressed	-4.176962421631098	Significantly Compressed
Shell_M118_M120_Dist	4.66e-25	1.9572e-24	****	2.335835740574108	3.9706329113924053	4.221648351648351	23.7083647929121	0.25101544025594613	Expanded	2.335835740574108	Significantly Expanded
Y156_N99_Dist	6.48e-29	9.177e-28	****	4.532321172367331	9.527974683544304	8.54945054945055	27.03729926829566	-0.9785241340937549	Compressed	-4.532321172367331	Significantly Compressed
K105_E107_Dist	1.18e-21	4.13e-21	****	1.5725026020570845	3.9656962025316456	4.346263736263737	20.3840499483436	0.38056753373209107	Expanded	1.5725026020570845	Significantly Expanded
K105_E121_Dist	4.03e-17	1.0578750000000001e-16	****	1.6005509092567205	3.7581012658227846	3.469120879120879	15.975565646116914	-0.2889803867019056	Compressed	-1.6005509092567205	Significantly Compressed
K105_N99_Dist	1.91e-8	3.0853846153846154e-8	****	0.9111328997223346	3.349493670886076	3.9423076923076925	7.51069069032519	0.5928140214216167	Expanded	0.9111328997223346	Significantly Expanded
D220_HRD_Dist	1.86e-18	5.58e-18	****	1.5631284866230355	3.6073417721518988	3.681978021978022	17.253365801062422	0.07463624982612327	Expanded	1.5631284866230355	Significantly Expanded
Mg_Hijack_Dist	0.102	0.126	ns	0.2248906611082178	10.512105263157896	11.262571428571428	0.8996294548824371	0.750466165413533	Expanded	0.2248906611082178	Not Significant
HRD_ATP_Dist	0.0221	0.03094	*	0.5420015412233661	4.377894736842105	4.926142857142857	1.5094796906366512	0.5482481203007517	Expanded	0.5420015412233661	Significantly Expanded
DFG_Mg_Dist	0.0257	0.033731250000000004	*	0.5509945048340732	2.024736842105263	2.353623188405797	1.4719675645907109	0.3288863463005338	Expanded	0.5509945048340732	Significantly Expanded
DFG_ATP_Dist	0.896	0.896	ns	0.0400472733782058	2.845263157894737	2.8242857142857143	0.047691990337874794	-0.02097744360902265	Compressed	-0.0400472733782058	Not Significant
PLoop_ATP_Dist	0.764	0.8022	ns	0.033494888277306636	2.9926315789473685	2.9824285714285717	0.09571734235437199	-0.01020300751879688	Compressed	-0.033494888277306636	Not Significant
