## Supplementary material for "Trans-Allosteric Activation Releases Distinct Conformational Traps in Kinase Heterodimers": S3 Data: Stats_State_2_vs_State_4.csv

Metric	p	p.adj	p.adj.signif	effsize	State 2	State 4	Log10_P	Diff	Direction	Signed_EffSize	Significance
Interface_C_Lobe_Donor_Dist	0.0374	0.041336842105263165	*	0.31432343475113145	10.773924050632912	11.074666666666667	1.3836627040184295	0.3007426160337552	Expanded	0.31432343475113145	Not Significant
Interface_N_Lobe_Rec_Dist	0.0136	0.017849999999999998	*	0.3849218210397858	2.601392405063291	2.6256666666666666	1.748361779551788	0.024274261603375535	Expanded	0.3849218210397858	Not Significant
Cleft_Gape_Dist	1.06e-22	5.5650000000000005e-22	****	2.8789063860593616	13.841645569620253	16.313	21.254534831329273	2.471354430379746	Expanded	2.8789063860593616	Significantly Expanded
D1_Dist	7e-24	7.433999999999998e-23	****	6.0184688644268425	5.617088607594937	7.072333333333333	22.128777443240292	1.455244725738396	Expanded	6.0184688644268425	Significantly Expanded
D2_Dist	8.89e-23	5.5650000000000005e-22	****	2.829832896902509	13.36620253164557	14.499333333333333	21.254534831329273	1.1331308016877628	Expanded	2.829832896902509	Significantly Expanded
SB_Dist	0.441	0.441	ns	0.19016269207232667	15.254683544303797	14.981833333333334	0.35556141053216145	-0.27285021097046247	Compressed	-0.19016269207232667	Not Significant
aCb4_aE_Dist	1.28e-11	3.8400000000000004e-11	****	0.9974315801409819	3.4673417721518986	3.5403333333333333	10.415668775632469	0.07299156118143468	Expanded	0.9974315801409819	Significantly Expanded
Spine_Bridge_Dist	2.05e-5	3.913636363636364e-5	****	0.7397316718283747	6.728227848101266	5.597666666666667	4.407419529368552	-1.130561181434599	Compressed	-0.7397316718283747	Significantly Compressed
V104_RS2_Dist	2.01e-5	3.913636363636364e-5	****	0.7599433696902191	7.066075949367089	7.0201666666666664	4.407419529368552	-0.04590928270042216	Compressed	-0.7599433696902191	Significantly Compressed
I150_HRD_Dist	7.079999999999999e-24	7.433999999999998e-23	****	4.673239371399564	10.292151898734177	9.930833333333334	22.128777443240292	-0.3613185654008433	Compressed	-4.673239371399564	Significantly Compressed
Shell_M118_M120_Dist	0.0348	0.0406	*	0.38592661658438054	3.9706329113924053	4.003166666666667	1.391473966422806	0.03253375527426172	Expanded	0.38592661658438054	Not Significant
Y156_N99_Dist	1.9e-22	7.980000000000001e-22	****	2.7785021513667383	9.527974683544304	8.768333333333333	21.09799710864927	-0.7596413502109716	Compressed	-2.7785021513667383	Significantly Compressed
K105_E107_Dist	0.00192	0.002688	**	0.2877730746593771	3.9656962025316456	3.926833333333333	2.5705707356182126	-0.03886286919831239	Compressed	-0.2877730746593771	Not Significant
K105_E121_Dist	0.0219	0.02705294117647059	*	0.35152656240646035	3.7581012658227846	3.8133333333333335	1.5677855118042363	0.05523206751054888	Expanded	0.35152656240646035	Not Significant
K105_N99_Dist	4.41e-4	7.123846153846154e-4	***	0.34571345818479615	3.349493670886076	3.4203333333333332	3.147285468105079	0.07083966244725737	Expanded	0.34571345818479615	Not Significant
D220_HRD_Dist	1.51e-13	5.284999999999999e-13	****	1.5720897018558562	3.6073417721518988	3.68	12.276955008356556	0.07265822784810139	Expanded	1.5720897018558562	Significantly Expanded
Mg_Hijack_Dist	1.6e-7	4.2e-7	****	2.1375006857689796	10.512105263157896	11.371176470588235	6.376750709602099	0.8590712074303397	Expanded	2.1375006857689796	Significantly Expanded
HRD_ATP_Dist	5.75e-6	1.3416666666666668e-5	****	1.6664648784565788	4.377894736842105	5.851470588235294	4.872355370015775	1.4735758513931891	Expanded	1.6664648784565788	Significantly Expanded
DFG_Mg_Dist	6.42e-4	9.63e-4	***	1.1862184829924145	2.024736842105263	2.461470588235294	3.0163737128754655	0.4367337461300309	Expanded	1.1862184829924145	Significantly Expanded
DFG_ATP_Dist	5.91e-5	1.03425e-4	***	1.1878436523925053	2.845263157894737	3.3847058823529412	3.98537447043245	0.5394427244582043	Expanded	1.1878436523925053	Significantly Expanded
PLoop_ATP_Dist	0.335	0.35175000000000006	ns	0.39862743561064556	2.9926315789473685	3.1426470588235293	0.45376589389321664	0.15001547987616082	Expanded	0.39862743561064556	Not Significant
