## Supplementary material for "Trans-Allosteric Activation Releases Distinct Conformational Traps in Kinase Heterodimers": S3 Data: Stats_State_2_vs_State_5.csv

Metric	p	p.adj	p.adj.signif	effsize	State 2	State 5	Log10_P	Diff	Direction	Signed_EffSize	Significance
Interface_C_Lobe_Donor_Dist	2.88e-7	8.639999999999999e-7	****	0.8329576302604743	10.773924050632912	11.457065217391305	6.063486257521107	0.6831411667583929	Expanded	0.8329576302604743	Significantly Expanded
Interface_N_Lobe_Rec_Dist	1.77e-6	4.13e-6	****	0.7475794411655725	2.601392405063291	2.645	5.384049948343599	0.04360759493670896	Expanded	0.7475794411655725	Significantly Expanded
Cleft_Gape_Dist	6.35e-6	1.3335e-5	****	0.7365934977779977	13.841645569620253	14.273260869565217	4.875006979974105	0.43161529994496384	Expanded	0.7365934977779977	Significantly Expanded
D1_Dist	1.79e-4	2.8915384615384616e-4	***	0.6078304752373459	5.617088607594937	5.745217391304347	3.538871026593024	0.1281287837094105	Expanded	0.6078304752373459	Significantly Expanded
D2_Dist	4.44e-12	3.108e-11	****	1.1005254058628533	13.36620253164557	13.665326086956522	10.507518989871123	0.2991235553109526	Expanded	1.1005254058628533	Significantly Expanded
SB_Dist	0.0054	0.0070875	**	0.36009676466893226	15.254683544303797	15.733260869565218	2.149506928099037	0.47857732526142094	Expanded	0.36009676466893226	Not Significant
aCb4_aE_Dist	3.89e-5	6.807499999999999e-5	****	0.5890300962631645	3.4673417721518986	3.5104347826086957	4.167012349987997	0.04309301045679703	Expanded	0.5890300962631645	Significantly Expanded
Spine_Bridge_Dist	7.14e-21	1.4994000000000001e-19	****	2.4519137069648616	6.728227848101266	4.1829347826086956	18.824082493489907	-2.5452930654925705	Compressed	-2.4519137069648616	Significantly Compressed
V104_RS2_Dist	1.08e-7	3.78e-7	****	0.8611747267956731	7.066075949367089	7.113913043478261	6.422508200162775	0.04783709411117254	Expanded	0.8611747267956731	Significantly Expanded
I150_HRD_Dist	1.56e-8	8.19e-8	****	0.930821449884408	10.292151898734177	10.23	7.086716098239582	-0.062151898734176925	Compressed	-0.930821449884408	Significantly Compressed
Shell_M118_M120_Dist	1.29e-6	3.38625e-6	****	0.8264344737458063	3.9706329113924053	4.043260869565217	5.470280981958775	0.07262795817281198	Expanded	0.8264344737458063	Significantly Expanded
Y156_N99_Dist	5.44e-4	8.16e-4	***	0.48804650955150597	9.527974683544304	9.586521739130434	3.0883098412461387	0.05854705558613027	Expanded	0.48804650955150597	Not Significant
K105_E107_Dist	5.94e-8	2.4948000000000003e-7	****	0.3482704190581599	3.9656962025316456	3.9169565217391304	6.602964264620906	-0.04873968079251512	Compressed	-0.3482704190581599	Not Significant
K105_E121_Dist	0.00107	0.001498	**	0.47192198827627496	3.7581012658227846	3.825869565217391	2.8244881866365525	0.06776829939460649	Expanded	0.47192198827627496	Not Significant
K105_N99_Dist	1.51e-5	2.882727272727273e-5	****	0.4349875428411341	3.349493670886076	3.4443478260869567	4.540196443131136	0.09485415520088081	Expanded	0.4349875428411341	Not Significant
D220_HRD_Dist	1.47e-16	1.5435e-15	****	1.5496304355237864	3.6073417721518988	3.5591304347826087	14.811493366181885	-0.048211337369290064	Compressed	-1.5496304355237864	Significantly Compressed
Mg_Hijack_Dist	0.53	0.5857894736842106	ns	0.15429589690286066	10.512105263157896	10.927582417582418	0.23225843661812054	0.41547715442452215	Expanded	0.15429589690286066	Not Significant
HRD_ATP_Dist	0.661	0.661	ns	0.059461274441047936	4.377894736842105	4.430769230769231	0.17979854051435976	0.052874493927125954	Expanded	0.059461274441047936	Not Significant
DFG_Mg_Dist	0.629	0.66045	ns	0.03299259677475769	2.024736842105263	2.018222222222222	0.180160055484793	-0.0065146198830410285	Compressed	-0.03299259677475769	Not Significant
DFG_ATP_Dist	0.0719	0.08881764705882354	ns	0.40753452766022613	2.845263157894737	2.951208791208791	1.0515007362614721	0.10594563331405427	Expanded	0.40753452766022613	Not Significant
PLoop_ATP_Dist	0.255	0.29750000000000004	ns	0.27663172892480575	2.9926315789473685	3.0636263736263736	0.5265130299354316	0.07099479467900505	Expanded	0.27663172892480575	Not Significant
