## Supplementary material for "Trans-Allosteric Activation Releases Distinct Conformational Traps in Kinase Heterodimers": S3 Data: Stats_State_2_vs_State_7.csv

Metric	p	p.adj	p.adj.signif	effsize	State 2	State 7	Log10_P	Diff	Direction	Signed_EffSize	Significance
Interface_C_Lobe_Donor_Dist	3.02e-10	1.5855e-9	****	0.9657495414001721	10.773924050632912	10.028205128205128	8.799833753636893	-0.745718922427784	Compressed	-0.9657495414001721	Significantly Compressed
Interface_N_Lobe_Rec_Dist	1.23e-6	2.8700000000000005e-6	****	0.6807769146285312	2.601392405063291	2.562051282051282	5.542118103266008	-0.03934112301200887	Compressed	-0.6807769146285312	Significantly Compressed
Cleft_Gape_Dist	0.03	0.04725	*	0.25886543466835393	13.841645569620253	13.704230769230769	1.3255981871547182	-0.13741480038948417	Compressed	-0.25886543466835393	Not Significant
D1_Dist	2.77e-8	1.1634000000000001e-7	****	0.8545590671420079	5.617088607594937	5.433910256410257	6.934270940537651	-0.1831783511846803	Compressed	-0.8545590671420079	Significantly Compressed
D2_Dist	2.23e-11	1.561e-10	****	0.9625134906524234	13.36620253164557	13.168397435897436	9.806597096937583	-0.19780509574813365	Compressed	-0.9625134906524234	Significantly Compressed
SB_Dist	7.76e-7	2.0369999999999997e-6	****	0.8894379264863691	15.254683544303797	14.299551282051283	5.691008970999836	-0.9551322622525138	Compressed	-0.8894379264863691	Significantly Compressed
aCb4_aE_Dist	0.738	0.8137500000000001	ns	0.14189341031071523	3.4673417721518986	3.4782051282051283	0.0895089984237516	0.010863356053229634	Expanded	0.14189341031071523	Not Significant
Spine_Bridge_Dist	4.29e-26	4.5045e-25	****	2.5031905106127184	6.728227848101266	4.147307692307693	24.346353408745337	-2.5809201557935735	Compressed	-2.5031905106127184	Significantly Compressed
V104_RS2_Dist	4.74e-8	1.422e-7	****	0.7571831111420154	7.066075949367089	7.104102564102564	6.847100403606253	0.038026614735475306	Expanded	0.7571831111420154	Significantly Expanded
I150_HRD_Dist	0.363	0.4235	ns	0.14154928710461656	10.292151898734177	10.282179487179487	0.37314658533327427	-0.009972411554690197	Compressed	-0.14154928710461656	Not Significant
Shell_M118_M120_Dist	3.03e-28	6.363e-27	****	2.1800469474696746	3.9706329113924053	4.138076923076923	26.196338076763777	0.16744401168451795	Expanded	2.1800469474696746	Significantly Expanded
Y156_N99_Dist	0.0508	0.07111999999999999	ns	0.021874942811795004	9.527974683544304	9.530448717948717	1.1480082520378427	0.0024740344044129614	Expanded	0.021874942811795004	Not Significant
K105_E107_Dist	0.874	0.874	ns	0.05963007539025616	3.9656962025316456	3.972948717948718	0.05848856736559696	0.0072525154170723916	Expanded	0.05963007539025616	Not Significant
K105_E121_Dist	0.194	0.23964705882352944	ns	0.35343438010251105	3.7581012658227846	3.7062820512820513	0.6204278967141286	-0.05181921454073324	Compressed	-0.35343438010251105	Not Significant
K105_N99_Dist	4.15e-8	1.422e-7	****	0.5380517729535987	3.349493670886076	3.2326923076923078	6.847100403606253	-0.1168013631937681	Compressed	-0.5380517729535987	Significantly Compressed
D220_HRD_Dist	0.775	0.8137500000000001	ns	0.05523528711612689	3.6073417721518988	3.608974358974359	0.0895089984237516	0.001632586822460258	Expanded	0.05523528711612689	Not Significant
Mg_Hijack_Dist	0.0315	0.04725	*	0.48036783569275193	10.512105263157896	10.36883870967742	1.3255981871547182	-0.14326655348047623	Compressed	-0.48036783569275193	Not Significant
HRD_ATP_Dist	2.72e-5	5.712e-5	****	1.0738700313287697	4.377894736842105	3.499483870967742	4.243211801231882	-0.878410865874363	Compressed	-1.0738700313287697	Significantly Compressed
DFG_Mg_Dist	0.00198	0.00378	**	0.8059400995685531	2.024736842105263	1.8494193548387097	2.4225082001627745	-0.1753174872665535	Compressed	-0.8059400995685531	Significantly Compressed
DFG_ATP_Dist	0.00342	0.005985	**	0.6784071044076024	2.845263157894737	2.645935483870968	2.2229358452575707	-0.19932767402376905	Compressed	-0.6784071044076024	Significantly Compressed
PLoop_ATP_Dist	0.0566	0.07428749999999999	ns	0.34297501072518616	2.9926315789473685	3.0876129032258066	1.129084256733734	0.09498132427843808	Expanded	0.34297501072518616	Not Significant
