## Supplementary material for "Trans-Allosteric Activation Releases Distinct Conformational Traps in Kinase Heterodimers": S3 Data: Stats_State_2_vs_State_8.csv

Metric	p	p.adj	p.adj.signif	effsize	State 2	State 8	Log10_P	Diff	Direction	Signed_EffSize	Significance
Interface_C_Lobe_Donor_Dist	1.6e-9	6.720000000000001e-9	****	0.9962481743851764	10.773924050632912	9.997685185185185	8.172630726946174	-0.776238865447727	Compressed	-0.9962481743851764	Significantly Compressed
Interface_N_Lobe_Rec_Dist	6.23e-7	1.3083e-6	****	0.7671811000125968	2.601392405063291	2.5575925925925924	5.883292658606911	-0.04379981247069864	Compressed	-0.7671811000125968	Significantly Compressed
Cleft_Gape_Dist	0.201	0.22215789473684214	ns	0.17384932925024413	13.841645569620253	13.749814814814815	0.6533382487984207	-0.09183075480543756	Compressed	-0.17384932925024413	Not Significant
D1_Dist	8.08e-10	4.242e-9	****	1.0606616085797458	5.617088607594937	5.405	8.372429335819456	-0.21208860759493664	Compressed	-1.0606616085797458	Significantly Compressed
D2_Dist	2.44e-9	8.539999999999999e-9	****	0.9213807775514096	13.36620253164557	13.176944444444445	8.068542129310995	-0.18925808720112514	Compressed	-0.9213807775514096	Significantly Compressed
SB_Dist	3.37e-7	7.863333333333334e-7	****	0.9129400786028119	15.254683544303797	14.24787037037037	6.104393313834067	-1.006813173933427	Compressed	-0.9129400786028119	Significantly Compressed
aCb4_aE_Dist	0.163	0.19016666666666668	ns	0.07904865097895461	3.4673417721518986	3.4610185185185185	0.720865605965429	-0.006323253633380155	Compressed	-0.07904865097895461	Not Significant
Spine_Bridge_Dist	5.54e-25	1.1634e-23	****	2.6210301191530134	6.728227848101266	4.083888888888889	22.93427094053765	-2.6443389592123774	Compressed	-2.6210301191530134	Significantly Compressed
V104_RS2_Dist	1.06e-15	7.42e-15	****	1.3075173601006116	7.066075949367089	7.129907407407408	14.129596094720974	0.06383145804031898	Expanded	1.3075173601006116	Significantly Expanded
I150_HRD_Dist	0.456	0.456	ns	0.12443748769480628	10.292151898734177	10.283240740740741	0.341035157335565	-0.008911157993436447	Compressed	-0.12443748769480628	Not Significant
Shell_M118_M120_Dist	3.25e-8	9.749999999999999e-8	****	0.9304015496876199	3.9706329113924053	4.0414814814814815	7.010995384301463	0.07084857008907619	Expanded	0.9304015496876199	Significantly Expanded
Y156_N99_Dist	2.06e-4	3.327692307692308e-4	***	0.20297087514079035	9.527974683544304	9.504907407407407	3.477856837203764	-0.02306727613689752	Compressed	-0.20297087514079035	Not Significant
K105_E107_Dist	5.81e-4	8.715000000000001e-4	***	0.17780665081252847	3.9656962025316456	3.9435185185185184	3.059732608553988	-0.02217768401312714	Compressed	-0.17780665081252847	Not Significant
K105_E121_Dist	5.74e-16	6.0269999999999995e-15	****	1.7317735757289967	3.7581012658227846	3.9945370370370368	14.219898808532088	0.2364357712142522	Expanded	1.7317735757289967	Significantly Expanded
K105_N99_Dist	9.3e-8	2.4412499999999997e-7	****	0.6375109099679208	3.349493670886076	3.2194444444444446	6.612387743704089	-0.1300492264416313	Compressed	-0.6375109099679208	Significantly Compressed
D220_HRD_Dist	0.418	0.4389	ns	0.10680308187186326	3.6073417721518988	3.6042592592592593	0.3576344191550267	-0.0030825128926394996	Compressed	-0.10680308187186326	Not Significant
Mg_Hijack_Dist	0.0817	0.1009235294117647	ns	0.4761628317105655	10.512105263157896	10.366203703703704	0.9960075701119392	-0.1459015594541917	Compressed	-0.4761628317105655	Not Significant
HRD_ATP_Dist	2.29e-5	4.3718181818181825e-5	****	1.187805745819527	4.377894736842105	3.4633333333333334	4.3593379080844175	-0.9145614035087717	Compressed	-1.187805745819527	Significantly Compressed
DFG_Mg_Dist	6.7e-4	9.379999999999999e-4	***	0.9443797465325064	2.024736842105263	1.8309259259259258	3.0277971616209354	-0.19381091617933732	Compressed	-0.9443797465325064	Significantly Compressed
DFG_ATP_Dist	1.71e-4	2.9925000000000004e-4	***	0.9430252378805619	2.845263157894737	2.5875	3.5239658409215515	-0.257763157894737	Compressed	-0.9430252378805619	Significantly Compressed
PLoop_ATP_Dist	0.0597	0.07835625	ns	0.40442003844496455	2.9926315789473685	3.0973148148148146	1.1059263567926365	0.1046832358674461	Expanded	0.40442003844496455	Not Significant
