## Supplementary material for "Trans-Allosteric Activation Releases Distinct Conformational Traps in Kinase Heterodimers": S3 Data: Stats_State_2_vs_State_9.csv

Metric	p	p.adj	p.adj.signif	effsize	State 2	State 9	Log10_P	Diff	Direction	Signed_EffSize	Significance
Interface_C_Lobe_Donor_Dist	0.769	0.8499473684210528	ns	0.04031641445361192	10.773924050632912	10.811742424242425	0.07060796641747857	0.03781837360951279	Expanded	0.04031641445361192	Not Significant
Interface_N_Lobe_Rec_Dist	0.946	0.946	ns	4.191947184968075e-4	2.601392405063291	2.6013636363636365	0.02410886359820726	-2.876869965451334e-5	Compressed	-4.191947184968075e-4	Not Significant
Cleft_Gape_Dist	6.32e-10	2.6544000000000003e-9	****	0.9865154400465467	13.841645569620253	14.663333333333334	8.576033631319714	0.821687763713081	Expanded	0.9865154400465467	Significantly Expanded
D1_Dist	4.5e-33	9.45e-32	****	3.7033692347292435	5.617088607594937	6.975227272727273	31.024568191490737	1.3581386651323362	Expanded	3.7033692347292435	Significantly Expanded
D2_Dist	1.1400000000000001e-26	7.98e-26	****	1.3080747430147404	13.36620253164557	14.024621212121213	25.09799710864927	0.6584186804756431	Expanded	1.3080747430147404	Significantly Expanded
SB_Dist	0.482	0.5623333333333334	ns	0.09692748370006873	15.254683544303797	15.111287878787879	0.25000617213053716	-0.14339566551591787	Compressed	-0.09692748370006873	Not Significant
aCb4_aE_Dist	0.0162	0.03402	*	0.34082812083661024	3.4673417721518986	3.4945454545454546	1.4682656907234497	0.027203682393555972	Expanded	0.34082812083661024	Not Significant
Spine_Bridge_Dist	3.78e-7	1.134e-6	****	0.8904684039481687	6.728227848101266	5.370227272727273	5.945386945443112	-1.3580005753739934	Compressed	-0.8904684039481687	Significantly Compressed
V104_RS2_Dist	0.262	0.3635625	ns	0.1704849203242594	7.066075949367089	7.056590909090909	0.43942091885755696	-0.009485040276179468	Compressed	-0.1704849203242594	Not Significant
I150_HRD_Dist	1.1799999999999999e-30	1.239e-29	****	2.8332738464769522	10.292151898734177	10.045075757575757	28.906928693623936	-0.24707614115841992	Compressed	-2.8332738464769522	Significantly Compressed
Shell_M118_M120_Dist	1.71e-4	4.48875e-4	***	0.5590603044793864	3.9706329113924053	4.023939393939394	3.3478745818658706	0.05330648254698911	Expanded	0.5590603044793864	Significantly Expanded
Y156_N99_Dist	3.98e-23	2.0895e-22	****	1.7948886739867196	9.527974683544304	9.106515151515152	21.679957624520355	-0.4214595320291519	Compressed	-1.7948886739867196	Significantly Compressed
K105_E107_Dist	0.103	0.18025	ns	0.07693940728880205	3.9656962025316456	3.954621212121212	0.7441247266085333	-0.011074990410433472	Compressed	-0.07693940728880205	Not Significant
K105_E121_Dist	0.277	0.3635625	ns	0.047132410320198034	3.7581012658227846	3.7654545454545456	0.43942091885755696	0.007353279631761023	Expanded	0.047132410320198034	Not Significant
K105_N99_Dist	0.03	0.057272727272727274	ns	0.1811083808277294	3.349493670886076	3.3915151515151516	1.2420521357046432	0.042021480629075736	Expanded	0.1811083808277294	Not Significant
D220_HRD_Dist	3.11e-8	1.0885e-7	****	0.8657216067431575	3.6073417721518988	3.6393181818181817	6.963171566622887	0.0319764096662829	Expanded	0.8657216067431575	Significantly Expanded
Mg_Hijack_Dist	0.00878	0.020486666666666667	*	0.2867884371801472	10.512105263157896	11.634470588235294	1.6885286987993031	1.1223653250773982	Expanded	0.2867884371801472	Not Significant
HRD_ATP_Dist	0.227	0.3405	ns	0.28598112967260664	4.377894736842105	4.671294117647059	0.467882883751196	0.29339938080495376	Expanded	0.28598112967260664	Not Significant
DFG_Mg_Dist	0.351	0.43358823529411766	ns	0.3199952456250467	2.024736842105263	2.1412048192771085	0.36292251017853056	0.11646797717184532	Expanded	0.3199952456250467	Not Significant
DFG_ATP_Dist	0.883	0.92715	ns	0.07445893795190861	2.845263157894737	2.8107058823529414	0.03284999735249333	-0.03455727554179555	Compressed	-0.07445893795190861	Not Significant
PLoop_ATP_Dist	0.176	0.2843076923076923	ns	0.35027062454532615	2.9926315789473685	3.081294117647059	0.5462113897587677	0.08866253869969043	Expanded	0.35027062454532615	Not Significant
