## Supplementary material for "Trans-Allosteric Activation Releases Distinct Conformational Traps in Kinase Heterodimers": S3 Data: Stats_State_3_vs_State_4.csv

Metric	p	p.adj	p.adj.signif	effsize	State 3	State 4	Log10_P	Diff	Direction	Signed_EffSize	Significance
Interface_C_Lobe_Donor_Dist	0.425	0.4697368421052632	ns	0.1386166141394728	10.935604395604395	11.074666666666667	0.3281453761685981	0.1390622710622722	Expanded	0.1386166141394728	Not Significant
Interface_N_Lobe_Rec_Dist	0.044	0.066	ns	0.2881160918942049	2.6097802197802196	2.6256666666666666	1.1804560644581312	0.015886446886447025	Expanded	0.2881160918942049	Not Significant
Cleft_Gape_Dist	7.98e-12	2.3939999999999997e-11	****	1.2880869831656698	14.935714285714285	16.313	10.620875853929608	1.3772857142857138	Expanded	1.2880869831656698	Significantly Expanded
D1_Dist	4.73e-25	9.933e-24	****	4.696182955907398	5.97	7.072333333333333	23.00291956452827	1.1023333333333332	Expanded	4.696182955907398	Significantly Expanded
D2_Dist	0.0846	0.11843999999999999	ns	0.38872763880000233	14.32989010989011	14.499333333333333	0.9265016012827385	0.16944322344322238	Expanded	0.38872763880000233	Not Significant
SB_Dist	2.6199999999999998e-23	2.7509999999999997e-22	****	6.466303236281846	3.316923076923077	14.981833333333334	21.560509409610315	11.664910256410257	Expanded	6.466303236281846	Significantly Expanded
aCb4_aE_Dist	0.171	0.19950000000000004	ns	0.10839688377194842	3.5475824175824178	3.5403333333333333	0.7000570999772329	-0.0072490842490844365	Compressed	-0.10839688377194842	Not Significant
Spine_Bridge_Dist	0.691	0.72555	ns	0.3026961567849621	5.102747252747252	5.597666666666667	0.1393326535558635	0.49491941391941463	Expanded	0.3026961567849621	Not Significant
V104_RS2_Dist	1.18e-14	4.13e-14	****	1.5414225287060648	7.138571428571429	7.0201666666666664	13.384049948343598	-0.11840476190476235	Compressed	-1.5414225287060648	Significantly Compressed
I150_HRD_Dist	0.0198	0.03198461538461539	*	0.38007602022412385	9.895274725274724	9.930833333333334	1.4950588673113863	0.035558608058609664	Expanded	0.38007602022412385	Not Significant
Shell_M118_M120_Dist	4.83e-20	2.53575e-19	****	2.0545961621215345	4.221648351648351	4.003166666666667	18.59589356584253	-0.2184816849816844	Compressed	-2.0545961621215345	Significantly Compressed
Y156_N99_Dist	1.67e-4	2.9225e-4	***	0.689864226854749	8.54945054945055	8.768333333333333	3.5342454801661223	0.21888278388278337	Expanded	0.689864226854749	Significantly Expanded
K105_E107_Dist	8.4e-21	5.88e-20	****	1.8905640162287156	4.346263736263737	3.926833333333333	19.23062267392386	-0.41943040293040346	Compressed	-1.8905640162287156	Significantly Compressed
K105_E121_Dist	1.22e-19	5.124000000000001e-19	****	2.246837860516239	3.469120879120879	3.8133333333333335	18.29039087892735	0.3442124542124545	Expanded	2.246837860516239	Significantly Expanded
K105_N99_Dist	4.48e-5	8.552727272727273e-5	****	0.8329391941419254	3.9423076923076925	3.4203333333333332	4.067895376426161	-0.5219743589743593	Compressed	-0.8329391941419254	Significantly Compressed
D220_HRD_Dist	0.935	0.935	ns	0.03434622474722823	3.681978021978022	3.68	0.029188389127482197	-0.001978021978021882	Compressed	-0.03434622474722823	Not Significant
Mg_Hijack_Dist	1.79e-5	3.7590000000000004e-5	****	0.0324914220278561	11.262571428571428	11.371176470588235	4.424927674286187	0.10860504201680676	Expanded	0.0324914220278561	Not Significant
HRD_ATP_Dist	2.41e-6	6.32625e-6	****	1.0027213499860963	4.926142857142857	5.851470588235294	5.198853649683156	0.9253277310924375	Expanded	1.0027213499860963	Significantly Expanded
DFG_Mg_Dist	0.093	0.1220625	ns	0.16484125360029664	2.353623188405797	2.461470588235294	0.9134177393680704	0.10784739982949709	Expanded	0.16484125360029664	Not Significant
DFG_ATP_Dist	1.55e-5	3.6166666666666674e-5	****	0.9234519832571055	2.8242857142857143	3.3847058823529412	4.441691516535114	0.5604201680672269	Expanded	0.9234519832571055	Significantly Expanded
PLoop_ATP_Dist	0.125	0.15441176470588236	ns	0.3828324992153897	2.9824285714285717	3.1426470588235293	0.8113196136362982	0.1602184873949577	Expanded	0.3828324992153897	Not Significant
