## Supplementary material for "Trans-Allosteric Activation Releases Distinct Conformational Traps in Kinase Heterodimers": S3 Data: Stats_State_3_vs_State_5.csv

Metric	p	p.adj	p.adj.signif	effsize	State 3	State 5	Log10_P	Diff	Direction	Signed_EffSize	Significance
Interface_C_Lobe_Donor_Dist	3.73e-4	4.895625e-4	***	0.5967391086386307	10.935604395604395	11.457065217391305	3.3101918561133177	0.5214608217869099	Expanded	0.5967391086386307	Significantly Expanded
Interface_N_Lobe_Rec_Dist	7.03e-6	1.23025e-5	****	0.7092373699453262	2.6097802197802196	2.645	4.910006626293882	0.03521978021978045	Expanded	0.7092373699453262	Significantly Expanded
Cleft_Gape_Dist	4.58e-6	8.743636363636364e-6	****	0.7650714171666856	14.935714285714285	14.273260869565217	5.058307912420436	-0.6624534161490683	Compressed	-0.7650714171666856	Significantly Compressed
Mg_Hijack_Dist	0.00797	0.009298333333333334	**	0.07838905801846749	11.262571428571428	10.927582417582418	2.0315948889732742	-0.3349890109890108	Compressed	-0.07838905801846749	Not Significant
D1_Dist	2.16e-11	4.536e-11	****	1.1092055604684083	5.97	5.745217391304347	10.34332695411515	-0.22478260869565236	Compressed	-1.1092055604684083	Significantly Compressed
D2_Dist	1.9699999999999998e-23	5.909999999999999e-23	****	2.065312156353897	14.32989010989011	13.665326086956522	22.228412519118745	-0.6645640229335879	Compressed	-2.065312156353897	Significantly Compressed
SB_Dist	1.2100000000000001e-29	6.352500000000001e-29	****	7.214619413283297	3.316923076923077	15.733260869565218	28.197055326277592	12.41633779264214	Expanded	7.214619413283297	Significantly Expanded
HRD_ATP_Dist	0.00133	0.0016429411764705883	**	0.534047860691249	4.926142857142857	4.430769230769231	2.784377985677269	-0.4953736263736257	Compressed	-0.534047860691249	Significantly Compressed
DFG_Mg_Dist	1.43e-5	2.3100000000000002e-5	****	0.5825524115806014	2.353623188405797	2.018222222222222	4.636388020107856	-0.33540096618357484	Compressed	-0.5825524115806014	Significantly Compressed
DFG_ATP_Dist	0.131	0.131	ns	0.2648597341560611	2.8242857142857143	2.951208791208791	0.8827287043442358	0.12692307692307692	Expanded	0.2648597341560611	Not Significant
PLoop_ATP_Dist	0.0595	0.062475	ns	0.2575582510024599	2.9824285714285717	3.0636263736263736	1.2042937352015124	0.08119780219780193	Expanded	0.2575582510024599	Not Significant
aCb4_aE_Dist	1.31e-4	1.834e-4	***	0.5556594999185266	3.5475824175824178	3.5104347826086957	3.736600668665998	-0.03714763497372209	Compressed	-0.5556594999185266	Significantly Compressed
Spine_Bridge_Dist	3.35e-12	7.816666666666667e-12	****	0.7732129391928737	5.102747252747252	4.1829347826086956	11.10697840766856	-0.9198124701385568	Compressed	-0.7732129391928737	Significantly Compressed
V104_RS2_Dist	0.0232	0.025642105263157897	*	0.33754257199427273	7.138571428571429	7.113913043478261	1.59104632132801	-0.024658385093167645	Compressed	-0.33754257199427273	Not Significant
I150_HRD_Dist	1.5599999999999999e-30	1.6379999999999998e-29	****	3.935668710175336	9.895274725274724	10.23	28.7856861025756	0.334725274725276	Expanded	3.935668710175336	Significantly Expanded
Shell_M118_M120_Dist	3.77e-20	9.89625e-20	****	1.6336077775961169	4.221648351648351	4.043260869565217	19.00452934205223	-0.17838748208313415	Compressed	-1.6336077775961169	Significantly Compressed
Y156_N99_Dist	1.64e-31	3.444e-30	****	5.165212012247623	8.54945054945055	9.586521739130434	29.462936857218384	1.0370711896798852	Expanded	5.165212012247623	Significantly Expanded
K105_E107_Dist	7.73e-25	2.7055e-24	****	1.90912226181416	4.346263736263737	3.9169565217391304	23.5677524617314	-0.4293072145246062	Compressed	-1.90912226181416	Significantly Compressed
K105_E121_Dist	1.12e-26	4.704e-26	****	2.5610373745365775	3.469120879120879	3.825869565217391	25.327532686931917	0.3567486860965121	Expanded	2.5610373745365775	Significantly Expanded
K105_N99_Dist	2.51e-5	3.765e-5	****	0.7890486802398038	3.9423076923076925	3.4443478260869567	4.42423501946328	-0.49795986622073585	Compressed	-0.7890486802398038	Significantly Compressed
D220_HRD_Dist	1.0400000000000001e-29	6.352500000000001e-29	****	2.6502971929079107	3.681978021978022	3.5591304347826087	28.197055326277592	-0.12284758719541333	Compressed	-2.6502971929079107	Significantly Compressed
