## Supplementary material for "Trans-Allosteric Activation Releases Distinct Conformational Traps in Kinase Heterodimers": S3 Data: Stats_State_3_vs_State_7.csv

Metric	p	p.adj	p.adj.signif	effsize	State 3	State 7	Log10_P	Diff	Direction	Signed_EffSize	Significance
Interface_C_Lobe_Donor_Dist	1.48e-12	2.22e-12	****	1.094582125891049	10.935604395604395	10.028205128205128	11.653647025549361	-0.907399267399267	Compressed	-1.094582125891049	Significantly Compressed
Interface_N_Lobe_Rec_Dist	6.13e-11	7.57235294117647e-11	****	0.9736723682752478	2.6097802197802196	2.562051282051282	10.12076915212594	-0.04772893772893738	Compressed	-0.9736723682752478	Significantly Compressed
Cleft_Gape_Dist	4.76e-22	1.1106666666666668e-21	****	1.484503789360523	14.935714285714285	13.704230769230769	20.954416261984914	-1.2314835164835163	Compressed	-1.484503789360523	Significantly Compressed
D1_Dist	5.629999999999999e-34	2.3646e-33	****	2.5979673944055826	5.97	5.433910256410257	32.626242314750755	-0.5360897435897432	Compressed	-2.5979673944055826	Significantly Compressed
D2_Dist	3.33e-39	3.4965000000000003e-38	****	4.331730390529594	14.32989010989011	13.168397435897436	37.45636646742374	-1.161492673992674	Compressed	-4.331730390529594	Significantly Compressed
SB_Dist	5.02e-36	2.6355e-35	****	7.166257012546059	3.316923076923077	14.299551282051283	34.579136979449025	10.982628205128206	Expanded	7.166257012546059	Significantly Expanded
aCb4_aE_Dist	2.66e-11	3.724e-11	****	0.9832586846440562	3.5475824175824178	3.4782051282051283	10.428990327690695	-0.06937728937728949	Compressed	-0.9832586846440562	Significantly Compressed
Spine_Bridge_Dist	6.93e-13	1.1194615384615385e-12	****	0.8073228940101934	5.102747252747252	4.147307692307693	11.95099082296111	-0.9554395604395598	Compressed	-0.8073228940101934	Significantly Compressed
V104_RS2_Dist	4.05e-5	4.476315789473685e-5	****	0.4989097071731314	7.138571428571429	7.104102564102564	4.349079283004241	-0.03446886446886488	Compressed	-0.4989097071731314	Not Significant
I150_HRD_Dist	1.27e-38	8.89e-38	****	4.39822021899838	9.895274725274724	10.282179487179487	37.051098239029784	0.38690476190476275	Expanded	4.39822021899838	Significantly Expanded
Shell_M118_M120_Dist	5.12e-11	6.72e-11	****	0.8315413392778994	4.221648351648351	4.138076923076923	10.172630726946174	-0.08357142857142819	Compressed	-0.8315413392778994	Significantly Compressed
Y156_N99_Dist	3.04e-39	3.4965000000000003e-38	****	4.985850326354587	8.54945054945055	9.530448717948717	37.45636646742374	0.9809981684981679	Expanded	4.985850326354587	Significantly Expanded
K105_E107_Dist	9.04e-32	3.164e-31	****	1.7448726967012946	4.346263736263737	3.972948717948718	30.499763525174362	-0.3733150183150187	Compressed	-1.7448726967012946	Significantly Compressed
K105_E121_Dist	3.2899999999999996e-23	8.636249999999999e-23	****	1.6653965625655405	3.469120879120879	3.7062820512820513	22.06367479430805	0.23716117216117238	Expanded	1.6653965625655405	Significantly Expanded
K105_N99_Dist	2.73e-18	5.211818181818182e-18	****	1.1250324540654477	3.9423076923076925	3.2326923076923078	17.28301074338355	-0.7096153846153848	Compressed	-1.1250324540654477	Significantly Compressed
D220_HRD_Dist	8.51e-27	2.5530000000000002e-26	****	1.61071986861772	3.681978021978022	3.608974358974359	25.59294918519575	-0.07300366300366301	Compressed	-1.61071986861772	Significantly Compressed
Mg_Hijack_Dist	1e-7	1.1666666666666667e-7	****	0.2682511355574258	11.262571428571428	10.36883870967742	6.933053210369387	-0.8937327188940092	Compressed	-0.2682511355574258	Not Significant
HRD_ATP_Dist	2.16e-21	4.5360000000000005e-21	****	1.6598161084685876	4.926142857142857	3.499483870967742	20.34332695411515	-1.4266589861751147	Compressed	-1.6598161084685876	Significantly Compressed
DFG_Mg_Dist	6.45e-13	1.1194615384615385e-12	****	0.8649419556612564	2.353623188405797	1.8494193548387097	11.95099082296111	-0.5042038335670873	Compressed	-0.8649419556612564	Significantly Compressed
DFG_ATP_Dist	0.0106	0.0106	*	0.3578571311372477	2.8242857142857143	2.645935483870968	1.9746941347352298	-0.1783502304147464	Compressed	-0.3578571311372477	Not Significant
PLoop_ATP_Dist	2.73e-4	2.8665000000000006e-4	***	0.3168304119755321	2.9824285714285717	3.0876129032258066	3.5426480538893057	0.10518433179723496	Expanded	0.3168304119755321	Not Significant
