## Supplementary material for "Trans-Allosteric Activation Releases Distinct Conformational Traps in Kinase Heterodimers": S3 Data: Stats_State_3_vs_State_8.csv

Metric	p	p.adj	p.adj.signif	effsize	State 3	State 8	Log10_P	Diff	Direction	Signed_EffSize	Significance
Interface_C_Lobe_Donor_Dist	2.73e-11	3.372352941176471e-11	****	1.122568236662376	10.935604395604395	9.997685185185185	10.472066979603598	-0.93791921041921	Compressed	-1.122568236662376	Significantly Compressed
Interface_N_Lobe_Rec_Dist	2.05e-11	2.690625e-11	****	1.0828156290078916	2.6097802197802196	2.5575925925925924	10.570146826866251	-0.05218762718762715	Compressed	-1.0828156290078916	Significantly Compressed
Cleft_Gape_Dist	3.78e-18	6.615e-18	****	1.432438747216001	14.935714285714285	13.749814814814815	17.17947015147648	-1.1858994708994697	Compressed	-1.432438747216001	Significantly Compressed
Mg_Hijack_Dist	1.14e-6	1.3300000000000002e-6	****	0.26898219489531133	11.262571428571428	10.366203703703704	5.876148359032914	-0.8963677248677246	Compressed	-0.26898219489531133	Not Significant
D1_Dist	1.2099999999999999e-31	5.082e-31	****	2.952658163541734	5.97	5.405	30.29396533928565	-0.5649999999999995	Compressed	-2.952658163541734	Significantly Compressed
D2_Dist	6.969999999999999e-34	7.318499999999999e-33	****	4.30110713597717	14.32989010989011	13.176944444444445	32.135577922832056	-1.1529456654456656	Compressed	-4.30110713597717	Significantly Compressed
SB_Dist	3.3699999999999997e-31	1.1794999999999999e-30	****	7.038689894548458	3.316923076923077	14.24787037037037	29.928302054778385	10.930947293447293	Expanded	7.038689894548458	Significantly Expanded
HRD_ATP_Dist	1.24e-20	2.604e-20	****	1.7971609533480928	4.926142857142857	3.4633333333333334	19.584359020103847	-1.4628095238095233	Compressed	-1.7971609533480928	Significantly Compressed
DFG_Mg_Dist	1.31e-12	1.834e-12	****	0.9036104626867693	2.353623188405797	1.8309259259259258	11.736600668665998	-0.5226972624798711	Compressed	-0.9036104626867693	Significantly Compressed
DFG_ATP_Dist	0.00103	0.0010815000000000002	**	0.48662168259320926	2.8242857142857143	2.5875	2.9659734762248897	-0.23678571428571438	Compressed	-0.48662168259320926	Not Significant
PLoop_ATP_Dist	5.3e-4	5.857894736842105e-4	***	0.3623488850795263	2.9824285714285717	3.0973148148148146	3.2322584366181206	0.11488624338624298	Expanded	0.3623488850795263	Not Significant
aCb4_aE_Dist	1.18e-12	1.77e-12	****	1.1655560699557759	3.5475824175824178	3.4610185185185185	11.752026733638193	-0.08656389906389927	Compressed	-1.1655560699557759	Significantly Compressed
Spine_Bridge_Dist	2.76e-18	5.2690909090909094e-18	****	0.8751485906823652	5.102747252747252	4.083888888888889	17.278264308359088	-1.0188583638583637	Compressed	-0.8751485906823652	Significantly Compressed
V104_RS2_Dist	0.349	0.349	ns	0.12727017352117265	7.138571428571429	7.129907407407408	0.4571745730408201	-0.008664021164021207	Compressed	-0.12727017352117265	Not Significant
I150_HRD_Dist	2.07e-33	1.449e-32	****	4.364075287506292	9.895274725274724	10.283240740740741	31.838931614528825	0.3879660154660165	Expanded	4.364075287506292	Significantly Expanded
Shell_M118_M120_Dist	1.2099999999999999e-24	2.823333333333333e-24	****	1.8016868934533916	4.221648351648351	4.0414814814814815	23.549237844388955	-0.18016687016686994	Compressed	-1.8016868934533916	Significantly Compressed
Y156_N99_Dist	6.95e-34	7.318499999999999e-33	****	4.8482470768401384	8.54945054945055	9.504907407407407	32.135577922832056	0.9554568579568574	Expanded	4.8482470768401384	Significantly Expanded
K105_E107_Dist	1.14e-27	3.42e-27	****	1.8668997440846706	4.346263736263737	3.9435185185185184	26.465973893943865	-0.4027452177452182	Compressed	-1.8668997440846706	Significantly Compressed
K105_E121_Dist	1.9999999999999998e-32	1.05e-31	****	3.98055620568961	3.469120879120879	3.9945370370370368	30.97881070093006	0.5254161579161578	Expanded	3.98055620568961	Significantly Expanded
K105_N99_Dist	1.65e-16	2.6653846153846155e-16	****	1.154055971629072	3.9423076923076925	3.2194444444444446	15.57424011335901	-0.722863247863248	Compressed	-1.154055971629072	Significantly Compressed
D220_HRD_Dist	1.16e-25	3.0449999999999996e-25	****	1.731960435019581	3.681978021978022	3.6042592592592593	24.516412703031104	-0.07771876271876277	Compressed	-1.731960435019581	Significantly Compressed
