## Supplementary material for "Trans-Allosteric Activation Releases Distinct Conformational Traps in Kinase Heterodimers": S3 Data: Stats_State_3_vs_State_9.csv

Metric	p	p.adj	p.adj.signif	effsize	State 3	State 9	Log10_P	Diff	Direction	Signed_EffSize	Significance
Interface_C_Lobe_Donor_Dist	0.326	0.36031578947368426	ns	0.1257042160202871	10.935604395604395	10.811742424242425	0.44331670615097063	-0.12386197136197019	Compressed	-0.1257042160202871	Not Significant
Interface_N_Lobe_Rec_Dist	0.298	0.3476666666666667	ns	0.1370179021214533	2.6097802197802196	2.6013636363636365	0.45883694629313154	-0.008416583416583023	Compressed	-0.1370179021214533	Not Significant
Cleft_Gape_Dist	0.179	0.2506	ns	0.2596888656607405	14.935714285714285	14.663333333333334	0.6010189333418688	-0.27238095238095106	Compressed	-0.2596888656607405	Not Significant
D1_Dist	1.06e-32	1.1129999999999998e-31	****	2.776026266143841	5.97	6.975227272727273	30.953504835665292	1.0052272727272733	Expanded	2.776026266143841	Significantly Expanded
D2_Dist	1.55e-7	2.959090909090909e-7	****	0.5738140902754607	14.32989010989011	14.024621212121213	6.528841692254014	-0.3052688977688973	Compressed	-0.5738140902754607	Significantly Compressed
SB_Dist	3.01e-34	6.320999999999999e-33	****	6.4113214267543475	3.316923076923077	15.111287878787879	32.199214209672235	11.794364801864802	Expanded	6.4113214267543475	Significantly Expanded
aCb4_aE_Dist	3.72e-7	6.51e-7	****	0.715948772632895	3.5475824175824178	3.4945454545454546	6.186419011431808	-0.05303696303696315	Compressed	-0.715948772632895	Significantly Compressed
Spine_Bridge_Dist	0.282	0.3476666666666667	ns	0.16390170684363026	5.102747252747252	5.370227272727273	0.45883694629313154	0.26748001998002024	Expanded	0.16390170684363026	Not Significant
V104_RS2_Dist	2.35e-14	6.168750000000001e-14	****	1.1211954714124241	7.138571428571429	7.056590909090909	13.209802829986288	-0.08198051948051965	Compressed	-1.1211954714124241	Significantly Compressed
I150_HRD_Dist	1.2e-19	3.6e-19	****	1.4703534902534146	9.895274725274724	10.045075757575757	18.443697499232712	0.14980103230103303	Expanded	1.4703534902534146	Significantly Expanded
Shell_M118_M120_Dist	9.74e-25	3.409e-24	****	1.7148135960092818	4.221648351648351	4.023939393939394	23.467372998771108	-0.19770895770895702	Compressed	-1.7148135960092818	Significantly Compressed
Y156_N99_Dist	3.86e-26	2.0265e-25	****	1.9566263356156988	8.54945054945055	9.106515151515152	24.693253391922287	0.5570646020646031	Expanded	1.9566263356156988	Significantly Expanded
K105_E107_Dist	1.83e-28	1.281e-27	****	1.7224122648559732	4.346263736263737	3.954621212121212	26.892450870255313	-0.39164252414252454	Compressed	-1.7224122648559732	Significantly Compressed
K105_E121_Dist	7.880000000000001e-26	3.3096000000000005e-25	****	1.9487599705492173	3.469120879120879	3.7654545454545456	24.480224492112544	0.29633366633366665	Expanded	1.9487599705492173	Significantly Expanded
K105_N99_Dist	3.13e-8	6.573000000000001e-8	****	0.865960311245712	3.9423076923076925	3.3915151515151516	7.182236367719632	-0.5507925407925409	Compressed	-0.865960311245712	Significantly Compressed
D220_HRD_Dist	6.54e-10	1.5260000000000001e-9	****	0.8456375286732326	3.681978021978022	3.6393181818181817	8.816445466381138	-0.04265984015984037	Compressed	-0.8456375286732326	Significantly Compressed
Mg_Hijack_Dist	0.825	0.854	ns	0.0724806694003011	11.262571428571428	11.634470588235294	0.06854212931099496	0.3718991596638652	Expanded	0.0724806694003011	Not Significant
HRD_ATP_Dist	0.286	0.3476666666666667	ns	0.24056900534030282	4.926142857142857	4.671294117647059	0.45883694629313154	-0.2548487394957979	Compressed	-0.24056900534030282	Not Significant
DFG_Mg_Dist	0.0944	0.1416	ns	0.32584859502023056	2.353623188405797	2.1412048192771085	0.8489367466462497	-0.2124183691286885	Compressed	-0.32584859502023056	Not Significant
DFG_ATP_Dist	0.854	0.854	ns	0.02210345734255139	2.8242857142857143	2.8107058823529414	0.06854212931099496	-0.013579831932772901	Compressed	-0.02210345734255139	Not Significant
PLoop_ATP_Dist	0.0165	0.026653846153846156	*	0.31646515381164875	2.9824285714285717	3.081294117647059	1.5742401133590112	0.09886554621848731	Expanded	0.31646515381164875	Not Significant
