## Supplementary material for "Trans-Allosteric Activation Releases Distinct Conformational Traps in Kinase Heterodimers": S3 Data: Stats_State_4_vs_State_5.csv

Metric	p	p.adj	p.adj.signif	effsize	State 4	State 5	Log10_P	Diff	Direction	Signed_EffSize	Significance
Interface_C_Lobe_Donor_Dist	0.0188	0.024675000000000002	*	0.42761437277778663	11.074666666666667	11.457065217391305	1.6077428386583257	0.3823985507246377	Expanded	0.42761437277778663	Not Significant
Interface_N_Lobe_Rec_Dist	0.0477	0.05892352941176471	ns	0.3796683490684133	2.6256666666666666	2.645	1.2297112476042407	0.019333333333333425	Expanded	0.3796683490684133	Not Significant
Cleft_Gape_Dist	1.9699999999999998e-23	8.274e-23	****	2.5853943145337634	16.313	14.273260869565217	22.082284483440507	-2.039739130434782	Compressed	-2.5853943145337634	Significantly Compressed
D1_Dist	2.41e-25	2.5305e-24	****	6.466157371532238	7.072333333333333	5.745217391304347	23.596793658355192	-1.3271159420289855	Compressed	-6.466157371532238	Significantly Compressed
D2_Dist	4.34e-20	1.519e-19	****	2.0426518225530503	14.499333333333333	13.665326086956522	18.818442226137215	-0.8340072463768102	Compressed	-2.0426518225530503	Significantly Compressed
SB_Dist	0.00851	0.011914	*	0.5520569231046935	14.981833333333334	15.733260869565218	1.9239424042371742	0.7514275362318834	Expanded	0.5520569231046935	Significantly Expanded
aCb4_aE_Dist	4.49e-6	7.253076923076924e-6	****	0.710701799633521	3.5403333333333333	3.5104347826086957	5.139477716569594	-0.02989855072463765	Compressed	-0.710701799633521	Significantly Compressed
Spine_Bridge_Dist	9.32e-11	1.9572e-10	****	1.1982523437297912	5.597666666666667	4.1829347826086956	9.7083647929121	-1.4147318840579715	Compressed	-1.1982523437297912	Significantly Compressed
V104_RS2_Dist	1.6e-15	4.8e-15	****	1.693350027165262	7.0201666666666664	7.113913043478261	14.318758762624412	0.0937463768115947	Expanded	1.693350027165262	Significantly Expanded
I150_HRD_Dist	2.29e-25	2.5305e-24	****	4.625496664878917	9.930833333333334	10.23	23.596793658355192	0.29916666666666636	Expanded	4.625496664878917	Significantly Expanded
Shell_M118_M120_Dist	0.00684	0.01026	*	0.46350574776287684	4.003166666666667	4.043260869565217	1.9888526392242025	0.04009420289855026	Expanded	0.46350574776287684	Not Significant
Y156_N99_Dist	4.1e-25	2.87e-24	****	3.1273356358838744	8.768333333333333	9.586521739130434	23.54211810326601	0.8181884057971018	Expanded	3.1273356358838744	Significantly Expanded
K105_E107_Dist	0.106	0.12366666666666667	ns	0.09763180983859	3.926833333333333	3.9169565217391304	0.9077473451046165	-0.009876811594202728	Compressed	-0.09763180983859	Not Significant
K105_E121_Dist	0.973	0.982	ns	0.1169393575892668	3.8133333333333335	3.825869565217391	0.00788851221305034	0.012536231884057614	Expanded	0.1169393575892668	Not Significant
K105_N99_Dist	0.597	0.6598421052631579	ns	0.18452950894823208	3.4203333333333332	3.4443478260869567	0.18055997508954058	0.02401449275362344	Expanded	0.18452950894823208	Not Significant
D220_HRD_Dist	1.1699999999999998e-23	6.1425e-23	****	2.699528748851257	3.68	3.5591304347826087	22.21165483484788	-0.12086956521739145	Compressed	-2.699528748851257	Significantly Compressed
Mg_Hijack_Dist	2e-13	5.25e-13	****	0.16431822639374172	11.371176470588235	10.927582417582418	12.279840696594043	-0.44359405300581756	Compressed	-0.16431822639374172	Not Significant
HRD_ATP_Dist	8.33e-12	1.9436666666666668e-11	****	1.8055602911998387	5.851470588235294	4.430769230769231	10.711378213298618	-1.4207013574660632	Compressed	-1.8055602911998387	Significantly Compressed
DFG_Mg_Dist	1.54e-7	2.695e-7	****	1.3319248619397068	2.461470588235294	2.018222222222222	6.569441230477242	-0.44324836601307194	Compressed	-1.3319248619397068	Significantly Compressed
DFG_ATP_Dist	4.12e-8	7.865454545454545e-8	****	1.0787105248678395	3.3847058823529412	2.951208791208791	7.104276174391171	-0.43349709114415	Compressed	-1.0787105248678395	Significantly Compressed
PLoop_ATP_Dist	0.982	0.982	ns	0.20524955081673413	3.1426470588235293	3.0636263736263736	0.00788851221305034	-0.07902068519715577	Compressed	-0.20524955081673413	Not Significant
