## Supplementary material for "Trans-Allosteric Activation Releases Distinct Conformational Traps in Kinase Heterodimers": S3 Data: Stats_State_4_vs_State_7.csv

Metric	p	p.adj	p.adj.signif	effsize	State 4	State 7	Log10_P	Diff	Direction	Signed_EffSize	Significance
Interface_C_Lobe_Donor_Dist	2.24e-13	3.36e-13	****	1.2304387140405706	11.074666666666667	10.028205128205128	12.473660722610155	-1.0464615384615392	Compressed	-1.2304387140405706	Significantly Compressed
Interface_N_Lobe_Rec_Dist	2.79e-13	3.906e-13	****	1.2647563779692117	2.6256666666666666	2.562051282051282	12.408267761048164	-0.06361538461538441	Compressed	-1.2647563779692117	Significantly Compressed
Cleft_Gape_Dist	7.789999999999999e-30	4.0824000000000004e-29	****	3.483402297881222	16.313	13.704230769230769	28.389084444675824	-2.60876923076923	Compressed	-3.483402297881222	Significantly Compressed
D1_Dist	5.5e-30	3.85e-29	****	7.843388493837795	7.072333333333333	5.433910256410257	28.4145392704915	-1.6384230769230763	Compressed	-7.843388493837795	Significantly Compressed
D2_Dist	5.45e-30	3.85e-29	****	3.621487757373915	14.499333333333333	13.168397435897436	28.4145392704915	-1.3309358974358965	Compressed	-3.621487757373915	Significantly Compressed
SB_Dist	1.33e-4	1.3965e-4	***	0.6128119245060433	14.981833333333334	14.299551282051283	3.854959059962976	-0.6822820512820513	Compressed	-0.6128119245060433	Significantly Compressed
aCb4_aE_Dist	3.66e-15	6.4050000000000005e-15	****	1.3014299113893926	3.5403333333333333	3.4782051282051283	14.193480865919295	-0.06212820512820505	Compressed	-1.3014299113893926	Significantly Compressed
Spine_Bridge_Dist	1.56e-12	2.0475e-12	****	1.2348896693918836	5.597666666666667	4.147307692307693	11.688776089567543	-1.4503589743589744	Compressed	-1.2348896693918836	Significantly Compressed
V104_RS2_Dist	4.29e-18	1.0010000000000001e-17	****	1.6782458518679615	7.0201666666666664	7.104102564102564	16.99956592252068	0.08393589743589747	Expanded	1.6782458518679615	Significantly Expanded
I150_HRD_Dist	5.15e-30	3.85e-29	****	5.131297770892165	9.930833333333334	10.282179487179487	28.4145392704915	0.3513461538461531	Expanded	5.131297770892165	Significantly Expanded
Shell_M118_M120_Dist	5.02e-19	1.506e-18	****	1.7934046108026953	4.003166666666667	4.138076923076923	17.82217502813532	0.13491025641025622	Expanded	1.7934046108026953	Significantly Expanded
Y156_N99_Dist	9.72e-30	4.0824000000000004e-29	****	2.9476539925482586	8.768333333333333	9.530448717948717	28.389084444675824	0.7621153846153845	Expanded	2.9476539925482586	Significantly Expanded
K105_E107_Dist	1.31e-6	1.4478947368421054e-6	****	0.6251583788979995	3.926833333333333	3.972948717948718	5.839263010563146	0.04611538461538478	Expanded	0.6251583788979995	Significantly Expanded
K105_E121_Dist	1.46e-9	1.7033333333333334e-9	****	0.9626063902863042	3.8133333333333335	3.7062820512820513	8.768700354584949	-0.10705128205128212	Compressed	-0.9626063902863042	Significantly Compressed
K105_N99_Dist	1.24e-20	4.3399999999999996e-20	****	1.4603483148779777	3.4203333333333332	3.2326923076923078	19.36251027048749	-0.18764102564102547	Compressed	-1.4603483148779777	Significantly Compressed
D220_HRD_Dist	1.22e-17	2.3290909090909092e-17	****	1.6249869886165849	3.68	3.608974358974359	16.632813559749557	-0.07102564102564113	Compressed	-1.6249869886165849	Significantly Compressed
Mg_Hijack_Dist	5.29e-18	1.1109000000000002e-17	****	2.8236052972761274	11.371176470588235	10.36883870967742	16.954325033230894	-1.002337760910816	Compressed	-2.8236052972761274	Significantly Compressed
HRD_ATP_Dist	2.27e-18	5.95875e-18	****	3.334529171828049	5.851470588235294	3.499483870967742	17.2248448350649	-2.351986717267552	Compressed	-3.334529171828049	Significantly Compressed
DFG_Mg_Dist	2.24e-12	2.767058823529412e-12	****	1.7736631357519066	2.461470588235294	1.8494193548387097	11.557981608310191	-0.6120512333965844	Compressed	-1.7736631357519066	Significantly Compressed
DFG_ATP_Dist	6.87e-15	1.1097692307692308e-14	****	1.740129852723293	3.3847058823529412	2.645935483870968	13.954767320513367	-0.7387703984819733	Compressed	-1.740129852723293	Significantly Compressed
PLoop_ATP_Dist	0.157	0.157	ns	0.13799496228218108	3.1426470588235293	3.0876129032258066	0.8041003475907662	-0.055034155597722734	Compressed	-0.13799496228218108	Not Significant
