## Supplementary material for "Trans-Allosteric Activation Releases Distinct Conformational Traps in Kinase Heterodimers": S3 Data: Stats_State_4_vs_State_8.csv

Metric	p	p.adj	p.adj.signif	effsize	State 4	State 8	Log10_P	Diff	Direction	Signed_EffSize	Significance
Interface_C_Lobe_Donor_Dist	1.5e-12	1.96875e-12	****	1.2569292806884986	11.074666666666667	9.997685185185185	11.705809428866324	-1.0769814814814822	Compressed	-1.2569292806884986	Significantly Compressed
Interface_N_Lobe_Rec_Dist	1.9e-13	2.66e-13	****	1.3753302807410934	2.6256666666666666	2.5575925925925924	12.575118363368933	-0.06807407407407418	Compressed	-1.3753302807410934	Significantly Compressed
Cleft_Gape_Dist	8.45e-27	4.43625e-26	****	3.4310150511103474	16.313	13.749814814814815	25.35298398764435	-2.5631851851851835	Compressed	-3.4310150511103474	Significantly Compressed
D1_Dist	7.760000000000001e-27	4.43625e-26	****	8.590422433723331	7.072333333333333	5.405	25.35298398764435	-1.6673333333333327	Compressed	-8.590422433723331	Significantly Compressed
D2_Dist	7.78e-27	4.43625e-26	****	3.598789049906082	14.499333333333333	13.176944444444445	25.35298398764435	-1.322388888888888	Compressed	-3.598789049906082	Significantly Compressed
SB_Dist	1.49e-4	1.7383333333333332e-4	***	0.6430795178255301	14.981833333333334	14.24787037037037	3.759866941957113	-0.7339629629629645	Compressed	-0.6430795178255301	Significantly Compressed
aCb4_aE_Dist	2.75e-16	4.8125e-16	****	1.4945825566169197	3.5403333333333333	3.4610185185185185	15.317629257483443	-0.07931481481481484	Compressed	-1.4945825566169197	Significantly Compressed
Spine_Bridge_Dist	4.56e-16	7.366153846153846e-16	****	1.310538938075828	5.597666666666667	4.083888888888889	15.132759214908482	-1.5137777777777783	Compressed	-1.310538938075828	Significantly Compressed
V104_RS2_Dist	6.78e-22	2.373e-21	****	2.257772696522614	7.0201666666666664	7.129907407407408	20.624702261782662	0.10974074074074114	Expanded	2.257772696522614	Significantly Expanded
I150_HRD_Dist	7.480000000000001e-27	4.43625e-26	****	5.058684641651115	9.930833333333334	10.283240740740741	25.35298398764435	0.35240740740740684	Expanded	5.058684641651115	Significantly Expanded
Shell_M118_M120_Dist	0.00417	0.004608947368421054	**	0.5139296313743135	4.003166666666667	4.0414814814814815	2.336398251245152	0.03831481481481447	Expanded	0.5139296313743135	Significantly Expanded
Y156_N99_Dist	3.15e-26	1.3230000000000002e-25	****	2.8462173609902517	8.768333333333333	9.504907407407407	24.8784401558125	0.736574074074074	Expanded	2.8462173609902517	Significantly Expanded
K105_E107_Dist	0.166	0.166	ns	0.2117976040072209	3.926833333333333	3.9435185185185184	0.7798919119599449	0.016685185185185247	Expanded	0.2117976040072209	Not Significant
K105_E121_Dist	4.92e-20	1.4760000000000001e-19	****	1.8580128294269136	3.8133333333333335	3.9945370370370368	18.83091364251298	0.1812037037037033	Expanded	1.8580128294269136	Significantly Expanded
K105_N99_Dist	6.08e-19	1.5959999999999998e-18	****	1.9154602579890678	3.4203333333333332	3.2194444444444446	17.79696711298529	-0.20088888888888867	Compressed	-1.9154602579890678	Significantly Compressed
D220_HRD_Dist	1.95e-17	4.095e-17	****	1.751583997303899	3.68	3.6042592592592593	16.387746093903562	-0.07574074074074089	Compressed	-1.751583997303899	Significantly Compressed
Mg_Hijack_Dist	1.04e-16	1.9854545454545455e-16	****	2.7771322621416488	11.371176470588235	10.366203703703704	15.702140051125525	-1.0049727668845314	Compressed	-2.7771322621416488	Significantly Compressed
HRD_ATP_Dist	9.57e-18	2.2330000000000004e-17	****	3.6795317777946437	5.851470588235294	3.4633333333333334	16.65111127692856	-2.388137254901961	Compressed	-3.6795317777946437	Significantly Compressed
DFG_Mg_Dist	3.76e-12	4.644705882352941e-12	****	1.8685285340058444	2.461470588235294	1.8309259259259258	11.333041781716693	-0.6305446623093682	Compressed	-1.8685285340058444	Significantly Compressed
DFG_ATP_Dist	2.71e-15	4.0649999999999996e-15	****	1.9413689120305542	3.3847058823529412	2.5875	14.390939450069913	-0.7972058823529413	Compressed	-1.9413689120305542	Significantly Compressed
PLoop_ATP_Dist	0.147	0.15435	ns	0.11729723691660102	3.1426470588235293	3.0973148148148146	0.8114933661818858	-0.04533224400871472	Compressed	-0.11729723691660102	Not Significant
