## Supplementary material for "Trans-Allosteric Activation Releases Distinct Conformational Traps in Kinase Heterodimers": S3 Data: Stats_State_4_vs_State_9.csv

Metric	p	p.adj	p.adj.signif	effsize	State 4	State 9	Log10_P	Diff	Direction	Signed_EffSize	Significance
Interface_C_Lobe_Donor_Dist	0.0656	0.08103529411764707	ns	0.2620100337958394	11.074666666666667	10.811742424242425	1.0913257872686943	-0.2629242424242424	Compressed	-0.2620100337958394	Not Significant
Interface_N_Lobe_Rec_Dist	0.0085	0.013730769230769232	*	0.3891453338331884	2.6256666666666666	2.6013636363636365	1.8623051318586248	-0.02430303030303005	Compressed	-0.3891453338331884	Not Significant
Cleft_Gape_Dist	1.05e-17	2.2049999999999998e-16	****	1.672534934763386	16.313	14.663333333333334	15.656591406196142	-1.6496666666666648	Compressed	-1.672534934763386	Significantly Compressed
D1_Dist	0.0373	0.052219999999999996	ns	0.26709405441641737	7.072333333333333	6.975227272727273	1.2821631325130745	-0.09710606060605986	Compressed	-0.26709405441641737	Not Significant
D2_Dist	2.86e-8	1.2012000000000002e-7	****	0.806812233244662	14.499333333333333	14.024621212121213	6.9203846764730566	-0.4747121212121197	Compressed	-0.806812233244662	Significantly Compressed
SB_Dist	0.469	0.49245	ns	0.08582639858539426	14.981833333333334	15.111287878787879	0.3076378582149787	0.1294545454545446	Expanded	0.08582639858539426	Not Significant
aCb4_aE_Dist	2.69e-8	1.2012000000000002e-7	****	0.8671404789041443	3.5403333333333333	3.4945454545454546	6.9203846764730566	-0.04578787878787871	Compressed	-0.8671404789041443	Significantly Compressed
Spine_Bridge_Dist	0.433	0.4785789473684211	ns	0.1399237701011704	5.597666666666667	5.370227272727273	0.3200464098655442	-0.22743939393939439	Compressed	-0.1399237701011704	Not Significant
V104_RS2_Dist	5.05e-5	1.0605e-4	***	0.6568988246735625	7.0201666666666664	7.056590909090909	3.9744893271474195	0.03642424242424269	Expanded	0.6568988246735625	Significantly Expanded
I150_HRD_Dist	1.37e-13	1.4385e-12	****	1.3344053395135713	9.930833333333334	10.045075757575757	11.842090133773656	0.11424242424242337	Expanded	1.3344053395135713	Significantly Expanded
Shell_M118_M120_Dist	0.159	0.18550000000000003	ns	0.22079697663967932	4.003166666666667	4.023939393939394	0.7316560860489353	0.020772727272727387	Expanded	0.22079697663967932	Not Significant
Y156_N99_Dist	2.89e-9	2.023e-8	****	1.0234184507709878	8.768333333333333	9.106515151515152	7.694004117229195	0.3381818181818197	Expanded	1.0234184507709878	Significantly Expanded
K105_E107_Dist	0.0211	0.03165	*	0.2606152766804366	3.926833333333333	3.954621212121212	1.499626285646626	0.027787878787878917	Expanded	0.2606152766804366	Not Significant
K105_E121_Dist	0.00497	0.008697499999999999	**	0.38820225909163314	3.8133333333333335	3.7654545454545456	2.0606055625803736	-0.047878787878787854	Compressed	-0.38820225909163314	Not Significant
K105_N99_Dist	0.0424	0.05565	ns	0.1891177404454342	3.4203333333333332	3.3915151515151516	1.2545348313292728	-0.028818181818181632	Compressed	-0.1891177404454342	Not Significant
D220_HRD_Dist	9.02e-7	2.36775e-6	****	0.8302252881174601	3.68	3.6393181818181817	5.625664154716082	-0.040681818181818485	Compressed	-0.8302252881174601	Significantly Compressed
Mg_Hijack_Dist	6.86e-7	2.058e-6	****	0.0671960405575231	11.371176470588235	11.634470588235294	5.686554629573586	0.26329411764705846	Expanded	0.0671960405575231	Not Significant
HRD_ATP_Dist	1.38e-7	4.83e-7	****	1.2573870724315084	5.851470588235294	4.671294117647059	6.316052869248487	-1.1801764705882354	Compressed	-1.2573870724315084	Significantly Compressed
DFG_Mg_Dist	0.00174	0.003321818181818182	**	0.7086791354361828	2.461470588235294	2.1412048192771085	2.478624142141706	-0.3202657689581856	Compressed	-0.7086791354361828	Significantly Compressed
DFG_ATP_Dist	1.56e-6	3.6400000000000003e-6	****	1.032078472072321	3.3847058823529412	2.8107058823529414	5.438898616350944	-0.5739999999999998	Compressed	-1.032078472072321	Significantly Compressed
PLoop_ATP_Dist	0.596	0.596	ns	0.1603309211241341	3.1426470588235293	3.081294117647059	0.2247537402597636	-0.06135294117647039	Compressed	-0.1603309211241341	Not Significant
