## Supplementary material for "Trans-Allosteric Activation Releases Distinct Conformational Traps in Kinase Heterodimers": S3 Data: Stats_State_5_vs_State_7.csv

Metric	p	p.adj	p.adj.signif	effsize	State 5	State 7	Log10_P	Diff	Direction	Signed_EffSize	Significance
Interface_C_Lobe_Donor_Dist	2.4100000000000003e-27	2.2750000000000002e-26	****	2.061334430705626	11.457065217391305	10.028205128205128	25.64301859900687	-1.428860089186177	Compressed	-2.061334430705626	Significantly Compressed
Interface_N_Lobe_Rec_Dist	3.25e-27	2.2750000000000002e-26	****	1.8757222046182283	2.645	2.562051282051282	25.64301859900687	-0.08294871794871783	Compressed	-1.8757222046182283	Significantly Compressed
Cleft_Gape_Dist	1.88e-18	3.2900000000000002e-18	****	1.3911421027867361	14.273260869565217	13.704230769230769	17.482804102050025	-0.569030100334448	Compressed	-1.3911421027867361	Significantly Compressed
D1_Dist	4.7100000000000006e-27	2.4727500000000003e-26	****	1.8092599639009468	5.745217391304347	5.433910256410257	25.606819789465145	-0.3113071348940908	Compressed	-1.8092599639009468	Significantly Compressed
D2_Dist	1.44e-33	3.024e-32	****	2.254089782814544	13.665326086956522	13.168397435897436	31.51941821317083	-0.49692865105908623	Compressed	-2.254089782814544	Significantly Compressed
SB_Dist	1.79e-21	4.6987500000000004e-21	****	1.4731593049379763	15.733260869565218	14.299551282051283	20.328017661278132	-1.4337095875139347	Compressed	-1.4731593049379763	Significantly Compressed
aCb4_aE_Dist	3.22e-7	3.9776470588235295e-7	****	0.6755696940016832	3.5104347826086957	3.4782051282051283	6.400373754948523	-0.0322296544035674	Compressed	-0.6755696940016832	Significantly Compressed
Spine_Bridge_Dist	0.0723	0.07591500000000001	ns	0.10233134868555654	4.1829347826086956	4.147307692307693	1.119672403635531	-0.03562709030100297	Compressed	-0.10233134868555654	Not Significant
V104_RS2_Dist	0.0685	0.07571052631578949	ns	0.2228782095043165	7.113913043478261	7.104102564102564	1.120843734726484	-0.009810479375697234	Compressed	-0.2228782095043165	Not Significant
I150_HRD_Dist	7e-11	9.8e-11	****	0.9269368767962565	10.23	10.282179487179487	10.008773924307505	0.05217948717948673	Expanded	0.9269368767962565	Significantly Expanded
Shell_M118_M120_Dist	8.89e-16	1.3335e-15	****	1.196904245156224	4.043260869565217	4.138076923076923	14.875006979974104	0.09481605351170597	Expanded	1.196904245156224	Significantly Expanded
Y156_N99_Dist	4.47e-10	5.866875e-10	****	0.6959521869205704	9.586521739130434	9.530448717948717	9.23159316479007	-0.05607302118171731	Compressed	-0.6959521869205704	Significantly Compressed
K105_E107_Dist	3.72e-19	7.101818181818182e-19	****	0.6795486092320178	3.9169565217391304	3.972948717948718	18.14863045054241	0.05599219620958751	Expanded	0.6795486092320178	Significantly Expanded
K105_E121_Dist	1.26e-19	2.646e-19	****	1.3124947235046531	3.825869565217391	3.7062820512820513	18.577410160148517	-0.11958751393533973	Compressed	-1.3124947235046531	Significantly Compressed
K105_N99_Dist	8.190000000000001e-27	2.8665000000000006e-26	****	1.4246120424979034	3.4443478260869567	3.2326923076923078	25.542648053889305	-0.2116555183946489	Compressed	-1.4246120424979034	Significantly Compressed
D220_HRD_Dist	6.020000000000001e-27	2.5284000000000005e-26	****	1.8294756503014786	3.5591304347826087	3.608974358974359	25.597154218344276	0.04984392419175032	Expanded	1.8294756503014786	Significantly Expanded
Mg_Hijack_Dist	9.73e-6	1.1351666666666667e-5	****	0.20801086894760423	10.927582417582418	10.36883870967742	4.944940370101035	-0.5587437079049984	Compressed	-0.20801086894760423	Not Significant
HRD_ATP_Dist	8.45e-20	1.9716666666666667e-19	****	1.308779864849503	4.430769230769231	3.499483870967742	18.705166505755713	-0.931285359801489	Compressed	-1.308779864849503	Significantly Compressed
DFG_Mg_Dist	3.16e-17	5.1046153846153844e-17	****	1.1249446519641884	2.018222222222222	1.8494193548387097	16.292036974954513	-0.16880286738351247	Compressed	-1.1249446519641884	Significantly Compressed
DFG_ATP_Dist	1.93e-23	5.79e-23	****	1.496991766830577	2.951208791208791	2.645935483870968	22.237321436272563	-0.3052733073378233	Compressed	-1.496991766830577	Significantly Compressed
PLoop_ATP_Dist	0.144	0.144	ns	0.08311264994494975	3.0636263736263736	3.0876129032258066	0.8416375079047503	0.023986529599433037	Expanded	0.08311264994494975	Not Significant
