## Supplementary material for "Trans-Allosteric Activation Releases Distinct Conformational Traps in Kinase Heterodimers": S3 Data: Stats_State_5_vs_State_8.csv

Metric	p	p.adj	p.adj.signif	effsize	State 5	State 8	Log10_P	Diff	Direction	Signed_EffSize	Significance
Interface_C_Lobe_Donor_Dist	8.599999999999999e-24	2.58e-23	****	2.081980960875585	11.457065217391305	9.997685185185185	22.58838029403677	-1.45938003220612	Compressed	-2.081980960875585	Significantly Compressed
Interface_N_Lobe_Rec_Dist	1.37e-25	7.1925e-25	****	2.0182783503689254	2.645	2.5575925925925924	24.143120129437637	-0.0874074074074076	Compressed	-2.0182783503689254	Significantly Compressed
Cleft_Gape_Dist	1.11e-13	1.9424999999999998e-13	****	1.290422458845421	14.273260869565217	13.749814814814815	12.711638972527048	-0.5234460547504014	Compressed	-1.290422458845421	Significantly Compressed
Mg_Hijack_Dist	8.75e-5	1.0208333333333334e-4	***	0.2089203503805208	10.927582417582418	10.366203703703704	3.9910451573470733	-0.5613787138787139	Compressed	-0.2089203503805208	Not Significant
D1_Dist	1.8600000000000002e-26	1.3020000000000002e-25	****	2.212680130167801	5.745217391304347	5.405	24.885389015767828	-0.34021739130434714	Compressed	-2.212680130167801	Significantly Compressed
D2_Dist	1.2799999999999999e-28	2.688e-27	****	2.2162749133187756	13.665326086956522	13.176944444444445	26.57057073561821	-0.4883816425120777	Compressed	-2.2162749133187756	Significantly Compressed
SB_Dist	1.7e-20	3.966666666666667e-20	****	1.4778682254849864	15.733260869565218	14.24787037037037	19.401574293327133	-1.485390499194848	Compressed	-1.4778682254849864	Significantly Compressed
HRD_ATP_Dist	1.86e-19	3.9060000000000006e-19	****	1.4752170147702168	4.430769230769231	3.4633333333333334	18.408267761048165	-0.9674358974358976	Compressed	-1.4752170147702168	Significantly Compressed
DFG_Mg_Dist	5.78e-19	1.1034545454545455e-18	****	1.4234178441434941	2.018222222222222	1.8309259259259258	17.957245552003776	-0.1872962962962963	Compressed	-1.4234178441434941	Significantly Compressed
DFG_ATP_Dist	3.6599999999999997e-25	1.5371999999999999e-24	****	2.1009431138484724	2.951208791208791	2.5875	23.813269624207688	-0.3637087912087913	Compressed	-2.1009431138484724	Significantly Compressed
PLoop_ATP_Dist	0.18	0.189	ns	0.12417605170217287	3.0636263736263736	3.0973148148148146	0.7235381958267558	0.033688441188441054	Expanded	0.12417605170217287	Not Significant
aCb4_aE_Dist	4.77e-10	7.155000000000001e-10	****	0.931674282351752	3.5104347826086957	3.4610185185185185	9.145390361904205	-0.04941626409017719	Compressed	-0.931674282351752	Significantly Compressed
Spine_Bridge_Dist	4.77e-6	6.260625e-6	****	0.3592588817242137	4.1829347826086956	4.083888888888889	5.203382308881892	-0.09904589371980688	Compressed	-0.3592588817242137	Not Significant
V104_RS2_Dist	0.0162	0.017905263157894737	*	0.37713451116425856	7.113913043478261	7.129907407407408	1.7470192916762788	0.015994363929146438	Expanded	0.37713451116425856	Not Significant
I150_HRD_Dist	1.04e-8	1.456e-8	****	0.922122949211339	10.23	10.283240740740741	7.836838625022982	0.05324074074074048	Expanded	0.922122949211339	Significantly Expanded
Shell_M118_M120_Dist	0.864	0.864	ns	0.022644627889418456	4.043260869565217	4.0414814814814815	0.06348625752110672	-0.001779388083735789	Compressed	-0.022644627889418456	Not Significant
Y156_N99_Dist	1.96e-13	3.166153846153846e-13	****	1.003380726528478	9.586521739130434	9.504907407407407	12.499467986216441	-0.08161433172302779	Compressed	-1.003380726528478	Significantly Compressed
K105_E107_Dist	1.59e-5	1.9641176470588238e-5	****	0.3056166601911121	3.9169565217391304	3.9435185185185184	4.706832502323903	0.026561996779387975	Expanded	0.3056166601911121	Not Significant
K105_E121_Dist	3.95e-27	4.1475000000000003e-26	****	2.285666685650465	3.825869565217391	3.9945370370370368	25.3822136053036	0.1686674718196457	Expanded	2.285666685650465	Significantly Expanded
K105_N99_Dist	3.59e-24	1.2564999999999999e-23	****	1.7475525445482023	3.4443478260869567	3.2194444444444446	22.900837507071405	-0.2249033816425121	Compressed	-1.7475525445482023	Significantly Compressed
D220_HRD_Dist	7.58e-22	1.98975e-21	****	1.7036817960049329	3.5591304347826087	3.6042592592592593	20.70120148662597	0.045128824476650564	Expanded	1.7036817960049329	Significantly Expanded
