## Supplementary material for "Trans-Allosteric Activation Releases Distinct Conformational Traps in Kinase Heterodimers": S3 Data: Stats_State_5_vs_State_9.csv

Metric	p	p.adj	p.adj.signif	effsize	State 5	State 9	Log10_P	Diff	Direction	Signed_EffSize	Significance
Interface_C_Lobe_Donor_Dist	1.04e-6	2.184e-6	****	0.7382159415349495	11.457065217391305	10.811742424242425	5.660747365967301	-0.6453227931488801	Compressed	-0.7382159415349495	Significantly Compressed
Interface_N_Lobe_Rec_Dist	2.24e-7	5.88e-7	****	0.7566411765383186	2.645	2.6013636363636365	6.230622673923861	-0.04363636363636347	Compressed	-0.7566411765383186	Significantly Compressed
Cleft_Gape_Dist	3.09e-4	4.991538461538461e-4	***	0.5125079698399894	14.273260869565217	14.663333333333334	3.301765578148083	0.3900724637681172	Expanded	0.5125079698399894	Significantly Expanded
D1_Dist	9.07e-36	1.9046999999999999e-34	****	3.578433721292462	5.745217391304347	6.975227272727273	33.72017341820599	1.2300098814229257	Expanded	3.578433721292462	Significantly Expanded
D2_Dist	6.87e-15	2.8854000000000004e-14	****	0.7050048648808062	13.665326086956522	14.024621212121213	13.53979397254255	0.35929512516469053	Expanded	0.7050048648808062	Significantly Expanded
SB_Dist	0.00348	0.00522	**	0.4417223403152927	15.733260869565218	15.111287878787879	2.282329496997738	-0.6219729907773388	Compressed	-0.4417223403152927	Not Significant
aCb4_aE_Dist	0.0461	0.05694705882352942	ns	0.3010754690768563	3.5104347826086957	3.4945454545454546	1.2445287012547064	-0.01588932806324106	Compressed	-0.3010754690768563	Not Significant
Spine_Bridge_Dist	2.22e-10	6.66e-10	****	1.0092683269969034	4.1829347826086956	5.370227272727273	9.176525770829699	1.187292490118577	Expanded	1.0092683269969034	Significantly Expanded
V104_RS2_Dist	1.96e-13	6.86e-13	****	1.144002411069309	7.113913043478261	7.056590909090909	12.163675884293248	-0.05732213438735201	Compressed	-1.144002411069309	Significantly Compressed
I150_HRD_Dist	4.929999999999999e-31	3.4509999999999996e-30	****	2.4260608466176032	10.23	10.045075757575757	29.462055040708513	-0.184924242424243	Compressed	-2.4260608466176032	Significantly Compressed
Shell_M118_M120_Dist	0.188	0.19740000000000002	ns	0.19857195888500634	4.043260869565217	4.023939393939394	0.704652851666382	-0.01932147562582287	Compressed	-0.19857195888500634	Not Significant
Y156_N99_Dist	2.02e-30	1.0605e-29	****	2.172078669041681	9.586521739130434	9.106515151515152	28.97448932714742	-0.48000658761528214	Compressed	-2.172078669041681	Significantly Compressed
K105_E107_Dist	7.31e-7	1.7056666666666666e-6	****	0.3340042014342964	3.9169565217391304	3.954621212121212	5.768105837747545	0.037664690382081645	Expanded	0.3340042014342964	Not Significant
K105_E121_Dist	1.9e-5	3.627272727272728e-5	****	0.5722573634692374	3.825869565217391	3.7654545454545456	4.440419789471477	-0.06041501976284547	Compressed	-0.5722573634692374	Significantly Compressed
K105_N99_Dist	0.00441	0.006174	**	0.3114074249473113	3.4443478260869567	3.3915151515151516	2.2094333748539237	-0.05283267457180507	Compressed	-0.3114074249473113	Not Significant
D220_HRD_Dist	1.0699999999999999e-32	1.1235e-31	****	2.283679813373084	3.5591304347826087	3.6393181818181817	30.949426923244854	0.08018774703557296	Expanded	2.283679813373084	Significantly Expanded
Mg_Hijack_Dist	1.12e-4	1.96e-4	***	0.14921647553938075	10.927582417582418	11.634470588235294	3.707743928643524	0.706888170652876	Expanded	0.14921647553938075	Not Significant
HRD_ATP_Dist	0.123	0.13594736842105265	ns	0.254987500524401	4.430769230769231	4.671294117647059	0.8666291947795117	0.2405248868778278	Expanded	0.254987500524401	Not Significant
DFG_Mg_Dist	0.114	0.133	ns	0.37479912207908916	2.018222222222222	2.1412048192771085	0.8761483590329142	0.12298259705488634	Expanded	0.37479912207908916	Not Significant
DFG_ATP_Dist	0.0419	0.05499375	ns	0.3401135521749884	2.951208791208791	2.8107058823529414	1.2596866649557101	-0.14050290885584982	Compressed	-0.3401135521749884	Not Significant
PLoop_ATP_Dist	0.638	0.638	ns	0.06645959444771651	3.0636263736263736	3.081294117647059	0.19517932127883766	0.017667744020685383	Expanded	0.06645959444771651	Not Significant
