## Supplementary material for "Trans-Allosteric Activation Releases Distinct Conformational Traps in Kinase Heterodimers": S3 Data: Stats_State_7_vs_State_8.csv

Metric	p	p.adj	p.adj.signif	effsize	State 7	State 8	Log10_P	Diff	Direction	Signed_EffSize	Significance
Interface_C_Lobe_Donor_Dist	0.863	0.9429000000000001	ns	0.047378801930182034	10.028205128205128	9.997685185185185	0.025534364262757524	-0.030519943019942986	Compressed	-0.047378801930182034	Not Significant
Interface_N_Lobe_Rec_Dist	0.405	0.6075	ns	0.10472919907946926	2.562051282051282	2.5575925925925924	0.21645371772965016	-0.0044586894586897685	Compressed	-0.10472919907946926	Not Significant
Cleft_Gape_Dist	0.162	0.3092727272727273	ns	0.14204964650658844	13.704230769230769	13.749814814814815	0.5096583758816748	0.045584045584046606	Expanded	0.14204964650658844	Not Significant
D1_Dist	0.133	0.2877	ns	0.18228416214105264	5.433910256410257	5.405	0.5410601381096739	-0.028910256410256352	Compressed	-0.18228416214105264	Not Significant
D2_Dist	0.716	0.93975	ns	0.06571223128839475	13.168397435897436	13.176944444444445	0.026987665614149964	0.008547008547008517	Expanded	0.06571223128839475	Not Significant
SB_Dist	0.313	0.54775	ns	0.0820149293636809	14.299551282051283	14.24787037037037	0.2614176137672571	-0.051680911680913155	Compressed	-0.0820149293636809	Not Significant
aCb4_aE_Dist	0.0205	0.07175000000000001	ns	0.2981691954844822	3.4782051282051283	3.4610185185185185	1.1441780945939701	-0.01718660968660979	Compressed	-0.2981691954844822	Not Significant
Spine_Bridge_Dist	0.0515	0.1351875	ns	0.2558177197752401	4.147307692307693	4.083888888888889	0.8690634632168333	-0.0634188034188039	Compressed	-0.2558177197752401	Not Significant
V104_RS2_Dist	7.57e-9	3.9742499999999993e-8	****	0.7342484387859961	7.104102564102564	7.129907407407408	7.400744817093971	0.025804843304843672	Expanded	0.7342484387859961	Significantly Expanded
I150_HRD_Dist	0.87	0.9429000000000001	ns	0.017128864474581368	10.282179487179487	10.283240740740741	0.025534364262757524	0.00106125356125375	Expanded	0.017128864474581368	Not Significant
Shell_M118_M120_Dist	1.6e-21	1.68e-20	****	1.4644178428783026	4.138076923076923	4.0414814814814815	19.774690718274137	-0.09659544159544176	Compressed	-1.4644178428783026	Significantly Compressed
Y156_N99_Dist	0.0056	0.02352	*	0.36061113058463934	9.530448717948717	9.504907407407407	1.6285626825958992	-0.02554131054131048	Compressed	-0.36061113058463934	Not Significant
K105_E107_Dist	7.14e-10	4.998e-9	****	0.5600810326512748	3.972948717948718	3.9435185185185184	8.301203748209568	-0.029430199430199533	Compressed	-0.5600810326512748	Significantly Compressed
K105_E121_Dist	3.89e-39	8.169e-38	****	3.625730551377942	3.7062820512820513	3.9945370370370368	37.087831103940374	0.2882549857549854	Expanded	3.625730551377942	Significantly Expanded
K105_N99_Dist	0.609	0.8525999999999999	ns	0.10429003519206685	3.2326923076923078	3.2194444444444446	0.06925467168888666	-0.0132478632478632	Compressed	-0.10429003519206685	Not Significant
D220_HRD_Dist	0.137	0.2877	ns	0.1913240997890489	3.608974358974359	3.6042592592592593	0.5410601381096739	-0.0047150997150997576	Compressed	-0.1913240997890489	Not Significant
Mg_Hijack_Dist	0.898	0.9429000000000001	ns	0.010906076435111335	10.36883870967742	10.366203703703704	0.025534364262757524	-0.002635005973715465	Compressed	-0.010906076435111335	Not Significant
HRD_ATP_Dist	0.777	0.9429000000000001	ns	0.06509200065437148	3.499483870967742	3.4633333333333334	0.025534364262757524	-0.036150537634408675	Compressed	-0.06509200065437148	Not Significant
DFG_Mg_Dist	0.371	0.5993076923076923	ns	0.11548339050968422	1.8494193548387097	1.8309259259259258	0.22235014795787164	-0.018493428912783827	Compressed	-0.11548339050968422	Not Significant
DFG_ATP_Dist	0.0257	0.0771	ns	0.26475558235608243	2.645935483870968	2.5875	1.112945621949043	-0.058435483870967975	Compressed	-0.26475558235608243	Not Significant
PLoop_ATP_Dist	0.95	0.95	ns	0.0333895181363887	3.0876129032258066	3.0973148148148146	0.022276394711152253	0.009701911589008017	Expanded	0.0333895181363887	Not Significant
