## Supplementary material for "Trans-Allosteric Activation Releases Distinct Conformational Traps in Kinase Heterodimers": S3 Data: Stats_State_7_vs_State_9.csv

Metric	p	p.adj	p.adj.signif	effsize	State 7	State 9	Log10_P	Diff	Direction	Signed_EffSize	Significance
Interface_C_Lobe_Donor_Dist	7.01e-12	1.1323846153846154e-11	****	0.9447911608089057	10.028205128205128	10.811742424242425	10.946006039606258	0.7835372960372968	Expanded	0.9447911608089057	Significantly Expanded
Interface_N_Lobe_Rec_Dist	2.49e-7	3.486e-7	****	0.6882208628595448	2.562051282051282	2.6013636363636365	6.4576726172260255	0.03931235431235436	Expanded	0.6882208628595448	Significantly Expanded
Cleft_Gape_Dist	9.78e-21	3.423e-20	****	1.3329664864773447	13.704230769230769	14.663333333333334	19.465593100862122	0.9591025641025652	Expanded	1.3329664864773447	Significantly Expanded
D1_Dist	4.6099999999999995e-48	9.681e-47	****	4.45568358649591	5.433910256410257	6.975227272727273	46.01407977987643	1.5413170163170165	Expanded	4.45568358649591	Significantly Expanded
D2_Dist	8.81e-45	9.2505e-44	****	1.7928249264833338	13.168397435897436	14.024621212121213	43.033834792518014	0.8562237762237768	Expanded	1.7928249264833338	Significantly Expanded
SB_Dist	9.84e-6	1.215529411764706e-5	****	0.6936366534097723	14.299551282051283	15.111287878787879	4.915234528213013	0.8117365967365959	Expanded	0.6936366534097723	Significantly Expanded
aCb4_aE_Dist	0.0039	0.004310526315789474	**	0.2846912363730176	3.4782051282051283	3.4945454545454546	2.3654696991924107	0.01634032634032634	Expanded	0.2846912363730176	Not Significant
Spine_Bridge_Dist	5.95e-14	1.2495000000000001e-13	****	1.0450618628112345	4.147307692307693	5.370227272727273	12.90326373953753	1.22291958041958	Expanded	1.0450618628112345	Significantly Expanded
V104_RS2_Dist	2.67e-16	7.00875e-16	****	1.0767033717977745	7.104102564102564	7.056590909090909	15.154359430893448	-0.047511655011654774	Compressed	-1.0767033717977745	Significantly Compressed
I150_HRD_Dist	3.61e-44	2.527e-43	****	2.9836277027031257	10.282179487179487	10.045075757575757	42.597394758080085	-0.23710372960372972	Compressed	-2.9836277027031257	Significantly Compressed
Shell_M118_M120_Dist	6.560000000000001e-21	2.7552000000000004e-20	****	1.3054722970085932	4.138076923076923	4.023939393939394	19.55984687022644	-0.11413752913752884	Compressed	-1.3054722970085932	Significantly Compressed
Y156_N99_Dist	1.7399999999999997e-35	9.134999999999999e-35	****	1.9505510152296537	9.530448717948717	9.106515151515152	34.039291448311445	-0.42393356643356483	Compressed	-1.9505510152296537	Significantly Compressed
K105_E107_Dist	0.00461	0.0048405	**	0.20589187434068673	3.972948717948718	3.954621212121212	2.3151097755404138	-0.018327505827505863	Compressed	-0.20589187434068673	Not Significant
K105_E121_Dist	1.93e-6	2.5331250000000004e-6	****	0.5396994693072914	3.7062820512820513	3.7654545454545456	5.596343378914232	0.05917249417249426	Expanded	0.5396994693072914	Significantly Expanded
K105_N99_Dist	1.37e-20	4.1100000000000004e-20	****	0.9431476991520863	3.2326923076923078	3.3915151515151516	19.38615817812393	0.15882284382284384	Expanded	0.9431476991520863	Significantly Expanded
D220_HRD_Dist	3.17e-12	5.5475e-12	****	0.8992437911751405	3.608974358974359	3.6393181818181817	11.255902689095954	0.030343822843822643	Expanded	0.8992437911751405	Significantly Expanded
Mg_Hijack_Dist	1.19e-12	2.271818181818182e-12	****	0.3237716962549032	10.36883870967742	11.634470588235294	11.643626429031775	1.2656318785578744	Expanded	0.3237716962549032	Not Significant
HRD_ATP_Dist	6.09e-16	1.4210000000000002e-15	****	1.3370016262323103	3.499483870967742	4.671294117647059	14.84740592207253	1.1718102466793168	Expanded	1.3370016262323103	Significantly Expanded
DFG_Mg_Dist	8.34e-8	1.251e-7	****	0.8567130025443747	1.8494193548387097	2.1412048192771085	6.90274269030658	0.2917854644383988	Expanded	0.8567130025443747	Significantly Expanded
DFG_ATP_Dist	0.00293	0.0034183333333333336	**	0.37860545375498966	2.645935483870968	2.8107058823529414	2.4661855900152774	0.1647703984819735	Expanded	0.37860545375498966	Not Significant
PLoop_ATP_Dist	0.515	0.515	ns	0.02213373794723219	3.0876129032258066	3.081294117647059	0.28819277095880896	-0.006318785578747654	Compressed	-0.02213373794723219	Not Significant
