## Supplementary material for "Trans-Allosteric Activation Releases Distinct Conformational Traps in Kinase Heterodimers": S3 Data: Stats_State_8_vs_State_9.csv

Metric	p	p.adj	p.adj.signif	effsize	State 8	State 9	Log10_P	Diff	Direction	Signed_EffSize	Significance
Interface_C_Lobe_Donor_Dist	2.76e-10	4.458461538461538e-10	****	0.973937711034937	9.997685185185185	10.811742424242425	9.3508149755077	0.8140572390572398	Expanded	0.973937711034937	Significantly Expanded
Interface_N_Lobe_Rec_Dist	1.14e-7	1.596e-7	****	0.7758513449386031	2.5575925925925924	2.6013636363636365	6.796967112985289	0.04377104377104413	Expanded	0.7758513449386031	Significantly Expanded
Cleft_Gape_Dist	2.74e-16	6.393333333333334e-16	****	1.2730223443079234	13.749814814814815	14.663333333333334	15.194272651885017	0.9135185185185186	Expanded	1.2730223443079234	Significantly Expanded
D1_Dist	2.41e-40	5.0609999999999997e-39	****	4.656794226961014	5.405	6.975227272727273	38.295763662691215	1.5702272727272728	Expanded	4.656794226961014	Significantly Expanded
D2_Dist	1.8999999999999998e-37	1.9949999999999997e-36	****	1.775091476417671	13.176944444444445	14.024621212121213	35.700057099977236	0.8476767676767683	Expanded	1.775091476417671	Significantly Expanded
SB_Dist	2.61e-5	3.2241176470588236e-5	****	0.7213806333244824	14.24787037037037	15.111287878787879	4.491589119306074	0.8634175084175091	Expanded	0.7213806333244824	Significantly Expanded
aCb4_aE_Dist	1.12e-5	1.47e-5	****	0.5416274784437387	3.4610185185185185	3.4945454545454546	4.8326826652518236	0.03352693602693613	Expanded	0.5416274784437387	Significantly Expanded
Spine_Bridge_Dist	8.78e-19	2.634e-18	****	1.117863062849438	4.083888888888889	5.370227272727273	17.579384229374234	1.286338383838384	Expanded	1.117863062849438	Significantly Expanded
V104_RS2_Dist	6.35e-26	2.2225e-25	****	1.7241151349664874	7.129907407407408	7.056590909090909	24.65315823035775	-0.07331649831649845	Compressed	-1.7241151349664874	Significantly Compressed
I150_HRD_Dist	6.03e-37	4.221e-36	****	2.958639601392328	10.283240740740741	10.045075757575757	35.374584647845595	-0.23816498316498347	Compressed	-2.958639601392328	Significantly Compressed
Shell_M118_M120_Dist	0.164	0.17220000000000002	ns	0.20197777053030835	4.0414814814814815	4.023939393939394	0.763966852882364	-0.01754208754208708	Compressed	-0.20197777053030835	Not Significant
Y156_N99_Dist	7.38e-28	3.0996e-27	****	1.830622065596349	9.504907407407407	9.106515151515152	26.50869434777906	-0.39839225589225435	Compressed	-1.830622065596349	Significantly Compressed
K105_E107_Dist	0.075	0.08289473684210527	ns	0.11911272756845778	3.9435185185185184	3.954621212121212	1.0814730428272097	0.01110269360269367	Expanded	0.11911272756845778	Not Significant
K105_E121_Dist	1.53e-33	8.0325e-33	****	2.3929748746975763	3.9945370370370368	3.7654545454545456	32.09514926577644	-0.22908249158249117	Compressed	-2.3929748746975763	Significantly Compressed
K105_N99_Dist	1.7e-18	4.4625e-18	****	1.138396190071082	3.2194444444444446	3.3915151515151516	17.350421770879752	0.17207070707070704	Expanded	1.138396190071082	Significantly Expanded
D220_HRD_Dist	6.82e-14	1.3020000000000002e-13	****	1.0580193043312291	3.6042592592592593	3.6393181818181817	12.885389015767826	0.0350589225589224	Expanded	1.0580193043312291	Significantly Expanded
Mg_Hijack_Dist	5.38e-11	9.414999999999999e-11	****	0.3243933616886972	10.366203703703704	11.634470588235294	10.026179675647317	1.2682668845315899	Expanded	0.3243933616886972	Not Significant
HRD_ATP_Dist	7.88e-15	1.6548e-14	****	1.4522228787615536	3.4633333333333334	4.671294117647059	13.781254487776526	1.2079607843137254	Expanded	1.4522228787615536	Significantly Expanded
DFG_Mg_Dist	5.77e-8	8.655e-8	****	0.9321545523960121	1.8309259259259258	2.1412048192771085	7.062732927788588	0.31027889335118264	Expanded	0.9321545523960121	Significantly Expanded
DFG_ATP_Dist	2.56e-4	2.986666666666667e-4	***	0.5293665401688475	2.5875	2.8107058823529414	3.5248132450575373	0.22320588235294148	Expanded	0.5293665401688475	Significantly Expanded
PLoop_ATP_Dist	0.484	0.484	ns	0.05978456859646348	3.0973148148148146	3.081294117647059	0.31515463835558755	-0.01602069716775567	Compressed	-0.05978456859646348	Not Significant
