## Supplementary material for "Trans-Allosteric Activation Releases Distinct Conformational Traps in Kinase Heterodimers": S3 Data: Phase0_AF3_Quality_Summary.csv

Condition	N_Models	Mean_pTM	Mean_ipTM	Pct_High_Conf_Interface
csk-wtcat-holo src-wtcat-py159-holo [SRC = Holo]	100	0.8929	0.87	100
csk-wtcat-holo src-wtcat-holo [SRC = Holo]	100	0.8889	0.8674	100
csk-wtcat-holo src-wtcat-apo [SRC = Apo]	196	0.8668877551020409	0.8405612244897959	100
csk-wtcat-apo src-wtcat-py159-apo [SRC = Apo]	100	0.8596	0.8315	100
csk-wtcat-holo src-wtcat-py159-apo [SRC = Apo]	166	0.8632530120481927	0.8290963855421687	100
csk-wtcat-apo src-wtcat-apo [SRC = Apo]	100	0.8445	0.8123	100
csk-wtcat-apo src-wtcat-py159-holo [SRC = Holo]	34	0.8473529411764705	0.8058823529411765	97.05882352941177
