## Supplementary material for "Trans-Allosteric Activation Releases Distinct Conformational Traps in Kinase Heterodimers": S3 Data: Phase2_Pairwise_Categorical_Stats.csv

Structural_Feature	Group_1	Group_2	Target_State	p_value	p.adj	p.adj.signif
State	csk-wtcat-apo src-wtcat-apo [SRC = Apo]	csk-wtcat-holo src-wtcat-apo [SRC = Apo]	Active (BLAminus)	0.054828454952062386	0.12062260089453727	ns
State	csk-wtcat-apo src-wtcat-apo [SRC = Apo]	csk-wtcat-holo src-wtcat-holo [SRC = Holo]	Active (BLAminus)	0.24623115577889437	0.33856783919597977	ns
State	csk-wtcat-apo src-wtcat-py159-apo [SRC = Apo]	csk-wtcat-holo src-wtcat-apo [SRC = Apo]	Active (BLAminus)	0.054828454952062386	0.12062260089453727	ns
State	csk-wtcat-apo src-wtcat-py159-apo [SRC = Apo]	csk-wtcat-holo src-wtcat-holo [SRC = Holo]	Active (BLAminus)	0.24623115577889437	0.33856783919597977	ns
State	csk-wtcat-apo src-wtcat-py159-holo [SRC = Holo]	csk-wtcat-holo src-wtcat-apo [SRC = Apo]	Active (BLAminus)	0.6083131769977804	0.6691444946975585	ns
State	csk-wtcat-apo src-wtcat-py159-holo [SRC = Holo]	csk-wtcat-holo src-wtcat-holo [SRC = Holo]	Active (BLAminus)	0.570755246324767	0.6691444946975585	ns
State	csk-wtcat-holo src-wtcat-apo [SRC = Apo]	csk-wtcat-holo src-wtcat-holo [SRC = Holo]	Active (BLAminus)	0.755463277852628	0.755463277852628	ns
State	csk-wtcat-holo src-wtcat-apo [SRC = Apo]	csk-wtcat-holo src-wtcat-py159-apo [SRC = Apo]	Active (BLAminus)	0.00868897927088792	0.09557877197976711	ns
State	csk-wtcat-holo src-wtcat-apo [SRC = Apo]	csk-wtcat-holo src-wtcat-py159-holo [SRC = Holo]	Active (BLAminus)	0.05482845495206239	0.12062260089453727	ns
State	csk-wtcat-holo src-wtcat-holo [SRC = Holo]	csk-wtcat-holo src-wtcat-py159-apo [SRC = Apo]	Active (BLAminus)	0.052135054617676264	0.12062260089453727	ns
State	csk-wtcat-holo src-wtcat-holo [SRC = Holo]	csk-wtcat-holo src-wtcat-py159-holo [SRC = Holo]	Active (BLAminus)	0.24623115577889437	0.33856783919597977	ns
C_Helix	csk-wtcat-apo src-wtcat-apo [SRC = Apo]	csk-wtcat-apo src-wtcat-py159-apo [SRC = Apo]	In	1	1	ns
C_Helix	csk-wtcat-apo src-wtcat-apo [SRC = Apo]	csk-wtcat-apo src-wtcat-py159-holo [SRC = Holo]	In	1	1	ns
C_Helix	csk-wtcat-apo src-wtcat-apo [SRC = Apo]	csk-wtcat-holo src-wtcat-apo [SRC = Apo]	In	0.281243811071401	0.6026653094387164	ns
C_Helix	csk-wtcat-apo src-wtcat-apo [SRC = Apo]	csk-wtcat-holo src-wtcat-holo [SRC = Holo]	In	0.621202458995485	0.8470942622665704	ns
C_Helix	csk-wtcat-apo src-wtcat-apo [SRC = Apo]	csk-wtcat-holo src-wtcat-py159-apo [SRC = Apo]	In	0.37593984962406024	0.7048872180451129	ns
C_Helix	csk-wtcat-apo src-wtcat-apo [SRC = Apo]	csk-wtcat-holo src-wtcat-py159-holo [SRC = Holo]	In	1	1	ns
C_Helix	csk-wtcat-apo src-wtcat-py159-apo [SRC = Apo]	csk-wtcat-holo src-wtcat-apo [SRC = Apo]	In	0.054828454952062386	0.20560670607023399	ns
C_Helix	csk-wtcat-apo src-wtcat-py159-apo [SRC = Apo]	csk-wtcat-holo src-wtcat-holo [SRC = Holo]	In	0.24623115577889437	0.6026653094387164	ns
C_Helix	csk-wtcat-apo src-wtcat-py159-holo [SRC = Holo]	csk-wtcat-holo src-wtcat-apo [SRC = Apo]	In	0.6083131769977804	0.8470942622665704	ns
C_Helix	csk-wtcat-apo src-wtcat-py159-holo [SRC = Holo]	csk-wtcat-holo src-wtcat-holo [SRC = Holo]	In	0.570755246324767	0.8470942622665704	ns
C_Helix	csk-wtcat-holo src-wtcat-apo [SRC = Apo]	csk-wtcat-holo src-wtcat-holo [SRC = Holo]	In	0.755463277852628	0.944329097315785	ns
C_Helix	csk-wtcat-holo src-wtcat-apo [SRC = Apo]	csk-wtcat-holo src-wtcat-py159-apo [SRC = Apo]	In	0.00868897927088792	0.1303346890633188	ns
C_Helix	csk-wtcat-holo src-wtcat-apo [SRC = Apo]	csk-wtcat-holo src-wtcat-py159-holo [SRC = Holo]	In	0.05482845495206239	0.20560670607023399	ns
C_Helix	csk-wtcat-holo src-wtcat-holo [SRC = Holo]	csk-wtcat-holo src-wtcat-py159-apo [SRC = Apo]	In	0.052135054617676264	0.20560670607023399	ns
C_Helix	csk-wtcat-holo src-wtcat-holo [SRC = Holo]	csk-wtcat-holo src-wtcat-py159-holo [SRC = Holo]	In	0.24623115577889437	0.6026653094387164	ns
R_Spine	csk-wtcat-apo src-wtcat-apo [SRC = Apo]	csk-wtcat-holo src-wtcat-holo [SRC = Holo]	Intact	1	1	ns
R_Spine	csk-wtcat-apo src-wtcat-py159-apo [SRC = Apo]	csk-wtcat-holo src-wtcat-holo [SRC = Holo]	Intact	1	1	ns
R_Spine	csk-wtcat-apo src-wtcat-py159-holo [SRC = Holo]	csk-wtcat-holo src-wtcat-holo [SRC = Holo]	Intact	1	1	ns
R_Spine	csk-wtcat-holo src-wtcat-apo [SRC = Apo]	csk-wtcat-holo src-wtcat-holo [SRC = Holo]	Intact	0.33783783783783794	1	ns
R_Spine	csk-wtcat-holo src-wtcat-holo [SRC = Holo]	csk-wtcat-holo src-wtcat-py159-apo [SRC = Apo]	Intact	0.37593984962406024	1	ns
R_Spine	csk-wtcat-holo src-wtcat-holo [SRC = Holo]	csk-wtcat-holo src-wtcat-py159-holo [SRC = Holo]	Intact	1	1	ns
