## Supplementary material for "Trans-Allosteric Activation Releases Distinct Conformational Traps in Kinase Heterodimers": S3 Data: Phase4_Kruskal_Summary.csv

Metric	.y.	n	statistic	df	p	method	p.adj	p.adj.signif
Cleft_Gape_Dist	Distance	796	385.80023525943454	6	3.1499999999999995e-80	Kruskal-Wallis	3.307499999999999e-79	****
D1_Dist	Distance	796	276.2681850907421	6	9.889999999999999e-57	Kruskal-Wallis	2.3076666666666668e-56	****
D220_HRD_Dist	Distance	796	358.2611266115335	6	2.5999999999999993e-74	Kruskal-Wallis	1.8199999999999994e-73	****
D2_Dist	Distance	796	224.6639040466857	6	1.05e-45	Kruskal-Wallis	2.205e-45	****
DFG_ATP_Dist	Distance	234	30.838029081692543	2	2.01e-7	Kruskal-Wallis	2.1105000000000003e-7	****
DFG_Mg_Dist	Distance	234	2.4367583038139653	2	0.296	Kruskal-Wallis	0.296	ns
HRD_ATP_Dist	Distance	234	31.668964260535795	2	1.33e-7	Kruskal-Wallis	1.4700000000000003e-7	****
I150_HRD_Dist	Distance	796	193.17687288896053	6	5.37e-39	Kruskal-Wallis	1.0251818181818182e-38	****
Interface_C_Lobe_Donor_Dist	Distance	795	303.68390748002713	6	1.3299999999999999e-62	Kruskal-Wallis	5.585999999999999e-62	****
Interface_N_Lobe_Rec_Dist	Distance	795	303.2686801479036	6	1.6299999999999998e-62	Kruskal-Wallis	5.704999999999999e-62	****
K105_E107_Dist	Distance	796	339.0676903746845	6	3.4299999999999996e-70	Kruskal-Wallis	1.8007499999999997e-69	****
K105_E121_Dist	Distance	796	80.65410859609244	6	2.62e-15	Kruskal-Wallis	3.93e-15	****
K105_N99_Dist	Distance	796	301.3110411360742	6	4.279999999999999e-62	Kruskal-Wallis	1.1234999999999998e-61	****
Mg_Hijack_Dist	Distance	234	47.83082062519227	2	4.11e-11	Kruskal-Wallis	5.0770588235294116e-11	****
PLoop_ATP_Dist	Distance	234	40.58129093595388	2	1.54e-9	Kruskal-Wallis	1.7966666666666669e-9	****
SB_Dist	Distance	796	170.64612043744606	6	3.2799999999999998e-34	Kruskal-Wallis	5.74e-34	****
Shell_M118_M120_Dist	Distance	796	134.0960555625605	6	1.7600000000000002e-26	Kruskal-Wallis	2.8430769230769236e-26	****
Spine_Bridge_Dist	Distance	796	581.214840642287	6	2.63e-122	Kruskal-Wallis	5.523e-121	****
V104_RS2_Dist	Distance	796	66.9544653937284	6	1.72e-12	Kruskal-Wallis	2.408e-12	****
Y156_N99_Dist	Distance	796	64.98031311358744	6	4.35e-12	Kruskal-Wallis	5.709375e-12	****
aCb4_aE_Dist	Distance	796	301.38415860674365	6	4.129999999999999e-62	Kruskal-Wallis	1.1234999999999998e-61	****
