## Supplementary material for "Trans-Allosteric Activation Releases Distinct Conformational Traps in Kinase Heterodimers": S3 Data: Phase5_Global_Network_Density.csv

Condition	N	Global_Coupling_Score
csk-wtcat-apo src-wtcat-py159-holo [SRC = Holo]	34	0.17752883792962265
csk-wtcat-holo src-wtcat-holo [SRC = Holo]	100	0.12928506747731208
csk-wtcat-apo src-wtcat-py159-apo [SRC = Apo]	100	0.12891297619416162
csk-wtcat-holo src-wtcat-py159-holo [SRC = Holo]	100	0.12409477299319352
csk-wtcat-apo src-wtcat-apo [SRC = Apo]	100	0.12362899712897096
csk-wtcat-holo src-wtcat-apo [SRC = Apo]	196	0.12029372323036562
csk-wtcat-holo src-wtcat-py159-apo [SRC = Apo]	166	0.11867804792739525
