## Supplementary material for "Trans-Allosteric Activation Releases Distinct Conformational Traps in Kinase Heterodimers": S3 Data: Phase5_Global_Network_Density_Stats.csv

Condition_1	Condition_2	MAC_1	MAC_2	p_value	p.adj	p.adj.signif
csk-wtcat-apo src-wtcat-py159-holo [SRC = Holo]	csk-wtcat-holo src-wtcat-apo [SRC = Apo]	0.17752883792962265	0.12029372323036562	4.599912073842512e-5	6.239021851246171e-4	***
csk-wtcat-apo src-wtcat-py159-holo [SRC = Holo]	csk-wtcat-holo src-wtcat-py159-apo [SRC = Apo]	0.17752883792962265	0.11867804792739525	5.9419255726154006e-5	6.239021851246171e-4	***
csk-wtcat-apo src-wtcat-py159-holo [SRC = Holo]	csk-wtcat-holo src-wtcat-py159-holo [SRC = Holo]	0.17752883792962265	0.12409477299319352	9.016109330037264e-5	6.311276531026084e-4	***
csk-wtcat-apo src-wtcat-apo [SRC = Apo]	csk-wtcat-apo src-wtcat-py159-holo [SRC = Holo]	0.12362899712897096	0.17752883792962265	1.7851222901697322e-4	7.497513618712876e-4	***
csk-wtcat-apo src-wtcat-py159-holo [SRC = Holo]	csk-wtcat-holo src-wtcat-holo [SRC = Holo]	0.17752883792962265	0.12928506747731208	1.4953463949317914e-4	7.497513618712876e-4	***
csk-wtcat-apo src-wtcat-py159-apo [SRC = Apo]	csk-wtcat-apo src-wtcat-py159-holo [SRC = Holo]	0.12891297619416162	0.17752883792962265	0.0012195248840710215	0.004268337094248576	**
csk-wtcat-apo src-wtcat-apo [SRC = Apo]	csk-wtcat-apo src-wtcat-py159-apo [SRC = Apo]	0.12362899712897096	0.12891297619416162	0.5877840050697685	0.8228976070976758	ns
csk-wtcat-apo src-wtcat-apo [SRC = Apo]	csk-wtcat-holo src-wtcat-holo [SRC = Holo]	0.12362899712897096	0.12928506747731208	0.5741604224429668	0.8228976070976758	ns
csk-wtcat-apo src-wtcat-apo [SRC = Apo]	csk-wtcat-holo src-wtcat-py159-holo [SRC = Holo]	0.12362899712897096	0.12409477299319352	0.43525443742356185	0.8228976070976758	ns
csk-wtcat-apo src-wtcat-py159-apo [SRC = Apo]	csk-wtcat-holo src-wtcat-apo [SRC = Apo]	0.12891297619416162	0.12029372323036562	0.4908533717064493	0.8228976070976758	ns
csk-wtcat-apo src-wtcat-py159-apo [SRC = Apo]	csk-wtcat-holo src-wtcat-py159-apo [SRC = Apo]	0.12891297619416162	0.11867804792739525	0.5586693987198985	0.8228976070976758	ns
csk-wtcat-holo src-wtcat-apo [SRC = Apo]	csk-wtcat-holo src-wtcat-holo [SRC = Holo]	0.12029372323036562	0.12928506747731208	0.317442041864744	0.8228976070976758	ns
csk-wtcat-holo src-wtcat-apo [SRC = Apo]	csk-wtcat-holo src-wtcat-py159-holo [SRC = Holo]	0.12029372323036562	0.12409477299319352	0.35477694584423186	0.8228976070976758	ns
csk-wtcat-holo src-wtcat-holo [SRC = Holo]	csk-wtcat-holo src-wtcat-py159-apo [SRC = Apo]	0.12928506747731208	0.11867804792739525	0.49077617634075543	0.8228976070976758	ns
csk-wtcat-holo src-wtcat-py159-apo [SRC = Apo]	csk-wtcat-holo src-wtcat-py159-holo [SRC = Holo]	0.11867804792739525	0.12409477299319352	0.42822881915912553	0.8228976070976758	ns
csk-wtcat-apo src-wtcat-apo [SRC = Apo]	csk-wtcat-holo src-wtcat-apo [SRC = Apo]	0.12362899712897096	0.12029372323036562	0.7301387554640235	0.9583071165465309	ns
csk-wtcat-apo src-wtcat-apo [SRC = Apo]	csk-wtcat-holo src-wtcat-py159-apo [SRC = Apo]	0.12362899712897096	0.11867804792739525	0.974040141465163	0.974040141465163	ns
csk-wtcat-apo src-wtcat-py159-apo [SRC = Apo]	csk-wtcat-holo src-wtcat-holo [SRC = Holo]	0.12891297619416162	0.12928506747731208	0.9574332728891524	0.974040141465163	ns
csk-wtcat-apo src-wtcat-py159-apo [SRC = Apo]	csk-wtcat-holo src-wtcat-py159-holo [SRC = Holo]	0.12891297619416162	0.12409477299319352	0.9316575774529058	0.974040141465163	ns
csk-wtcat-holo src-wtcat-apo [SRC = Apo]	csk-wtcat-holo src-wtcat-py159-apo [SRC = Apo]	0.12029372323036562	0.11867804792739525	0.8619714646739409	0.974040141465163	ns
csk-wtcat-holo src-wtcat-holo [SRC = Holo]	csk-wtcat-holo src-wtcat-py159-holo [SRC = Holo]	0.12928506747731208	0.12409477299319352	0.9362426216647459	0.974040141465163	ns
