## Supplementary material for "Trans-Allosteric Activation Releases Distinct Conformational Traps in Kinase Heterodimers": S3 Data: Phase6b_State_Intrinsic_Rigidity_MAC.csv

Macro_State	N	Intrinsic_MAC
State 3	79	0.15953238359447577
State 2	80	0.14802464022076825
State 7	49	0.14553800722531793
State 8	75	0.12739516535649897
State 4	97	0.11203979070997493
State 1	213	0.10441275038818049
State 5	202	0.1026471114295599
