## Supplementary material for "Trans-Allosteric Activation Releases Distinct Conformational Traps in Kinase Heterodimers": S3 Data: Phase6b_State_Intrinsic_Rigidity_Stats.csv

State_1	State_2	MAC_1	MAC_2	p_value	p.adj	p.adj.signif
State 1	State 3	0.10441275038818049	0.15953238359447577	1.9351286323031174e-5	2.0318850639182732e-4	***
State 3	State 5	0.15953238359447577	0.1026471114295599	1.3477418016020632e-5	2.0318850639182732e-4	***
State 5	State 7	0.1026471114295599	0.14553800722531793	1.9924661971615853e-4	0.0013947263380131097	**
State 1	State 7	0.10441275038818049	0.14553800722531793	3.895936938349577e-4	0.0016362935141068223	**
State 3	State 4	0.15953238359447577	0.11203979070997493	3.23916005028692e-4	0.0016362935141068223	**
State 1	State 2	0.10441275038818049	0.14802464022076825	0.002429815623041206	0.006457293749086512	**
State 2	State 5	0.14802464022076825	0.1026471114295599	0.002459921428223433	0.006457293749086512	**
State 4	State 7	0.11203979070997493	0.14553800722531793	0.0021334508466384827	0.006457293749086512	**
State 5	State 8	0.1026471114295599	0.12739516535649897	0.0030451295480939467	0.007105302278885876	**
State 1	State 8	0.10441275038818049	0.12739516535649897	0.004830837453808077	0.010144758652996962	*
State 2	State 4	0.14802464022076825	0.11203979070997493	0.012744614031122911	0.024330626786689194	*
State 4	State 8	0.11203979070997493	0.12739516535649897	0.03619328516126382	0.06333824903221169	ns
State 3	State 8	0.15953238359447577	0.12739516535649897	0.07318944472031984	0.11822910300974743	ns
State 7	State 8	0.14553800722531793	0.12739516535649897	0.1650969495038678	0.24764542425580172	ns
State 2	State 3	0.14802464022076825	0.15953238359447577	0.271373043229533	0.37992226052134614	ns
State 1	State 4	0.10441275038818049	0.11203979070997493	0.5549241174821443	0.6664485612733972	ns
State 2	State 8	0.14802464022076825	0.12739516535649897	0.5712416239486262	0.6664485612733972	ns
State 4	State 5	0.11203979070997493	0.1026471114295599	0.5314930477375526	0.6664485612733972	ns
State 3	State 7	0.15953238359447577	0.14553800722531793	0.6280984974977968	0.6942141288133544	ns
State 2	State 7	0.14802464022076825	0.14553800722531793	0.6641447220029015	0.6973519581030466	ns
State 1	State 5	0.10441275038818049	0.1026471114295599	0.8575893356470055	0.8575893356470055	ns
