## Supplementary material for "Trans-Allosteric Activation Releases Distinct Conformational Traps in Kinase Heterodimers": S3 Data: Stats_csk-wtcat-apo_src-wtcat-apo__SRC___Apo__vs_csk-wtcat-apo_src-wtcat-py159-apo__SRC___Apo_.csv

Metric	p	p.adj	p.adj.signif	effsize	csk-wtcat-apo src-wtcat-apo [SRC = Apo]	csk-wtcat-apo src-wtcat-py159-apo [SRC = Apo]	Log10_P	Diff	Direction	Signed_EffSize	Significance
Interface_C_Lobe_Donor_Dist	5.54e-17	1.7728e-16	****	1.4366862000582474	2.5382	2.6064	15.751340256951664	0.06820000000000004	Expanded	1.4366862000582474	Significantly Expanded
Interface_N_Lobe_Rec_Dist	5.98e-15	1.5946666666666665e-14	****	1.2222673764178522	9.9006	10.825099999999999	13.797330083739308	0.9244999999999983	Expanded	1.2222673764178522	Significantly Expanded
Cleft_Gape_Dist	2.3400000000000003e-27	3.7440000000000004e-26	****	2.033399166551954	15.7497	16.9764	25.42666415993393	1.226700000000001	Expanded	2.033399166551954	Significantly Expanded
D1_Dist	6.61e-14	1.5108571428571428e-13	****	1.0815948728000941	6.8794	6.7954	12.820776597872692	-0.08400000000000052	Compressed	-1.0815948728000941	Significantly Compressed
D2_Dist	5.28e-4	7.680000000000001e-4	***	0.5417254944981436	15.118	15.2094	3.114638779968488	0.09140000000000015	Expanded	0.5417254944981436	Significantly Expanded
SB_Dist	0.624	0.624	ns	0.12430675483454297	2.8669000000000002	2.8398	0.204815410317576	-0.027100000000000346	Compressed	-0.12430675483454297	Not Significant
aCb4_aE_Dist	6.61e-12	1.322e-11	****	1.0644830028371337	3.2021	3.0982	10.878768544850379	-0.10390000000000033	Compressed	-1.0644830028371337	Significantly Compressed
Spine_Bridge_Dist	3.41e-6	5.456e-6	****	0.6956184942161172	7.6904	7.7189	5.263125638351577	0.028499999999999304	Expanded	0.6956184942161172	Significantly Expanded
V104_RS2_Dist	0.462	0.4928	ns	0.12473258875613326	7.2658	7.2615	0.30732930084363097	-0.0042999999999997485	Compressed	-0.12473258875613326	Not Significant
I150_HRD_Dist	0.015	0.018461538461538463	*	0.31039197185334105	10.0058	10.0179	1.7337321105952306	0.012099999999998445	Expanded	0.31039197185334105	Not Significant
Shell_M118_M120_Dist	0.00676	0.009013333333333333	**	0.2660069001472553	4.0443999999999996	4.0304	2.045114567450064	-0.013999999999999346	Compressed	-0.2660069001472553	Not Significant
Y156_N99_Dist	0.117	0.1337142857142857	ns	0.2570229634722667	8.4966	8.514	0.8738221912761517	0.017399999999998528	Expanded	0.2570229634722667	Not Significant
K105_E107_Dist	1.49e-22	1.192e-21	****	1.8324061674730823	3.7559	3.8936	20.923723744595783	0.13770000000000016	Expanded	1.8324061674730823	Significantly Expanded
K105_E121_Dist	2.2e-7	3.911111111111111e-7	****	0.8700297126281504	3.5267	3.6677	6.407699845961194	0.14100000000000001	Expanded	0.8700297126281504	Significantly Expanded
K105_N99_Dist	9.28e-21	4.9493333333333336e-20	****	1.3274558857368717	3.1509	3.3321	19.305453295844874	0.18120000000000003	Expanded	1.3274558857368717	Significantly Expanded
D220_HRD_Dist	2.21e-18	8.84e-18	****	1.4049902471688116	3.4241	3.4752	17.053547734986928	0.05109999999999992	Expanded	1.4049902471688116	Significantly Expanded
