## Supplementary material for "Trans-Allosteric Activation Releases Distinct Conformational Traps in Kinase Heterodimers": S3 Data: Stats_csk-wtcat-apo_src-wtcat-apo__SRC___Apo__vs_csk-wtcat-apo_src-wtcat-py159-holo__SRC___Holo_.csv

Metric	p	p.adj	p.adj.signif	effsize	csk-wtcat-apo src-wtcat-apo [SRC = Apo]	csk-wtcat-apo src-wtcat-py159-holo [SRC = Holo]	Log10_P	Diff	Direction	Signed_EffSize	Significance
Interface_C_Lobe_Donor_Dist	2.7e-11	7.2e-11	****	1.6672030336967225	2.5382	2.62	10.142667503568731	0.08180000000000032	Expanded	1.6672030336967225	Significantly Expanded
Interface_N_Lobe_Rec_Dist	8.51e-12	2.7232e-11	****	1.8871141131988673	9.9006	11.32	10.564920461595506	1.4193999999999996	Expanded	1.8871141131988673	Significantly Expanded
Cleft_Gape_Dist	0.0562	0.06916923076923077	ns	0.5159291409626664	15.7497	16.068484848484847	1.1600870540818509	0.3187848484848459	Expanded	0.5159291409626664	Not Significant
D1_Dist	6.05e-15	4.84e-14	****	1.9482133024671124	6.8794	6.721818181818182	13.315154638355587	-0.1575818181818187	Compressed	-1.9482133024671124	Significantly Compressed
D2_Dist	1.55e-6	2.7555555555555555e-6	****	1.070389475712043	15.118	14.933333333333334	5.559790828613108	-0.18466666666666676	Compressed	-1.070389475712043	Significantly Compressed
SB_Dist	0.23	0.24533333333333335	ns	0.028478112614159976	2.8669000000000002	2.8733333333333335	0.6102434403821636	0.006433333333333291	Expanded	0.028478112614159976	Not Significant
aCb4_aE_Dist	3.77e-7	7.54e-7	****	1.125736427223621	3.2021	3.0933333333333333	6.122628654130226	-0.1087666666666669	Compressed	-1.125736427223621	Significantly Compressed
Spine_Bridge_Dist	7.22e-18	1.1552e-16	****	33.17085272991575	7.6904	4.07969696969697	15.937342819774436	-3.6107030303030303	Compressed	-33.17085272991575	Significantly Compressed
V104_RS2_Dist	6.34e-4	9.221818181818182e-4	***	0.7640139429566993	7.2658	7.232424242424242	3.0351834446205674	-0.03337575757575717	Compressed	-0.7640139429566993	Significantly Compressed
I150_HRD_Dist	0.0212	0.028266666666666666	*	0.5254529995190024	10.0058	9.981515151515152	1.5487254024629487	-0.024284848484848354	Compressed	-0.5254529995190024	Significantly Compressed
Shell_M118_M120_Dist	0.569	0.569	ns	0.40885011804723703	4.0443999999999996	4.066969696969697	0.24488773360492885	0.022569696969697794	Expanded	0.40885011804723703	Not Significant
Y156_N99_Dist	0.0871	0.09954285714285713	ns	0.34125745620738573	8.4966	8.52030303030303	1.0019898980146502	0.023703030303028783	Expanded	0.34125745620738573	Not Significant
K105_E107_Dist	1.51e-9	3.451428571428571e-9	****	1.6410358865641035	3.7559	3.8821212121212123	8.462001110065163	0.1262212121212123	Expanded	1.6410358865641035	Significantly Expanded
K105_E121_Dist	4.67e-4	7.472000000000001e-4	***	0.7889591303750407	3.5267	3.659090909090909	3.126563136777963	0.13239090909090923	Expanded	0.7889591303750407	Significantly Expanded
K105_N99_Dist	7.03e-12	2.7232e-11	****	1.524878274965318	3.1509	3.368181818181818	10.564920461595506	0.21728181818181813	Expanded	1.524878274965318	Significantly Expanded
D220_HRD_Dist	9.58e-14	5.109333333333334e-13	****	1.7566126755957012	3.4241	3.4812121212121214	12.291635762985193	0.05711212121212128	Expanded	1.7566126755957012	Significantly Expanded
