## Supplementary material for "Trans-Allosteric Activation Releases Distinct Conformational Traps in Kinase Heterodimers": S3 Data: Stats_csk-wtcat-apo_src-wtcat-apo__SRC___Apo__vs_csk-wtcat-holo_src-wtcat-apo__SRC___Apo_.csv

Metric	p	p.adj	p.adj.signif	effsize	csk-wtcat-apo src-wtcat-apo [SRC = Apo]	csk-wtcat-holo src-wtcat-apo [SRC = Apo]	Log10_P	Diff	Direction	Signed_EffSize	Significance
Interface_C_Lobe_Donor_Dist	9.98e-5	3.1936000000000003e-4	***	0.44074499628610475	2.5382	2.5568367346938774	3.4957194803927227	0.01863673469387761	Expanded	0.44074499628610475	Not Significant
Interface_N_Lobe_Rec_Dist	0.225	0.2571428571428571	ns	0.12019441344003436	9.9006	9.979591836734693	0.5898255349109508	0.07899183673469246	Expanded	0.12019441344003436	Not Significant
Cleft_Gape_Dist	0.187	0.23015384615384615	ns	0.1093274157882582	15.7497	15.825714285714286	0.637981763114413	0.07601428571428492	Expanded	0.1093274157882582	Not Significant
D1_Dist	4.24e-8	3.392e-7	****	0.3521728521405539	6.8794	6.796938775510204	6.469544156415324	-0.08246122448979598	Compressed	-0.3521728521405539	Not Significant
D2_Dist	0.171	0.228	ns	0.18947704134924082	15.118	15.066020408163265	0.6420651529995461	-0.051979591836735395	Compressed	-0.18947704134924082	Not Significant
SB_Dist	0.0325	0.052000000000000005	ns	0.2184790542166753	2.8669000000000002	3.126785714285714	1.2839966563652008	0.25988571428571383	Expanded	0.2184790542166753	Not Significant
aCb4_aE_Dist	0.0107	0.0214	*	0.25222928318614635	3.2021	3.2326020408163267	1.6695862266508092	0.03050204081632657	Expanded	0.25222928318614635	Not Significant
Spine_Bridge_Dist	9.13e-5	3.1936000000000003e-4	***	0.502536132705986	7.6904	7.707551020408164	3.4957194803927227	0.017151020408163298	Expanded	0.502536132705986	Significantly Expanded
V104_RS2_Dist	0.0267	0.047466666666666664	*	0.23946929737323736	7.2658	7.273622448979592	1.3236112654188248	0.007822448979592167	Expanded	0.23946929737323736	Not Significant
I150_HRD_Dist	6.76e-9	1.0816e-7	****	0.45557706922415425	10.0058	9.980204081632653	6.9659333214024395	-0.025595918367347537	Compressed	-0.45557706922415425	Not Significant
Shell_M118_M120_Dist	0.526	0.526	ns	0.10248473968501257	4.0443999999999996	4.038469387755102	0.2790142558462609	-0.0059306122448976595	Compressed	-0.10248473968501257	Not Significant
Y156_N99_Dist	2.86e-6	1.5253333333333334e-5	****	0.4766233655141798	8.4966	8.581887755102041	4.816635238934695	0.08528775510204056	Expanded	0.4766233655141798	Not Significant
K105_E107_Dist	0.00122	0.0027885714285714285	**	0.35308385144142485	3.7559	3.73515306122449	2.554618226683584	-0.02074693877551015	Compressed	-0.35308385144142485	Not Significant
K105_E121_Dist	2.61e-4	6.96e-4	***	0.2504469517482848	3.5267	3.5763775510204083	3.157390760389438	0.049677551020408384	Expanded	0.2504469517482848	Not Significant
K105_N99_Dist	0.131	0.19054545454545455	ns	0.1843459719104033	3.1509	3.1779591836734693	0.720001406846536	0.027059183673469267	Expanded	0.1843459719104033	Not Significant
D220_HRD_Dist	0.371	0.3957333333333333	ns	0.1098215985972667	3.4241	3.420357142857143	0.4025973667847106	-0.003742857142857048	Compressed	-0.1098215985972667	Not Significant
