## Supplementary material for "Trans-Allosteric Activation Releases Distinct Conformational Traps in Kinase Heterodimers": S3 Data: Stats_csk-wtcat-apo_src-wtcat-apo__SRC___Apo__vs_csk-wtcat-holo_src-wtcat-holo__SRC___Holo_.csv

Metric	p	p.adj	p.adj.signif	effsize	csk-wtcat-apo src-wtcat-apo [SRC = Apo]	csk-wtcat-holo src-wtcat-holo [SRC = Holo]	Log10_P	Diff	Direction	Signed_EffSize	Significance
Interface_C_Lobe_Donor_Dist	6.87e-5	1.2213333333333334e-4	***	0.5679658136709586	2.5382	2.562	3.9131657897238497	0.023800000000000043	Expanded	0.5679658136709586	Significantly Expanded
Interface_N_Lobe_Rec_Dist	0.0218	0.029066666666666664	*	0.25032698710069295	9.9006	10.0584	1.5366047697870953	0.15779999999999994	Expanded	0.25032698710069295	Not Significant
Cleft_Gape_Dist	0.00136	0.0021760000000000004	**	0.3089340446818451	15.7497	15.5788	2.6623411089738576	-0.17090000000000138	Compressed	-0.3089340446818451	Not Significant
D1_Dist	2.78e-22	2.224e-21	****	0.7425853798754526	6.8794	6.7418	20.652865217089982	-0.13760000000000083	Compressed	-0.7425853798754526	Significantly Compressed
D2_Dist	1.87e-15	7.48e-15	****	0.931652707295802	15.118	14.9109	14.126098402135538	-0.2071000000000005	Compressed	-0.931652707295802	Significantly Compressed
SB_Dist	1.96e-13	6.272e-13	****	0.03955728958016992	2.8669000000000002	2.895	12.202593950323617	0.028099999999999792	Expanded	0.03955728958016992	Not Significant
aCb4_aE_Dist	0.268	0.28586666666666666	ns	0.149094649168725	3.2021	3.1835	0.5438364823709676	-0.018600000000000172	Compressed	-0.149094649168725	Not Significant
Spine_Bridge_Dist	2.3e-34	3.68e-33	****	40.50017277507548	7.6904	4.1634	32.43415218132648	-3.527	Compressed	-40.50017277507548	Significantly Compressed
V104_RS2_Dist	9.78e-6	1.956e-5	****	0.4301467024073372	7.2658	7.2834	4.708631149548418	0.017600000000000726	Expanded	0.4301467024073372	Not Significant
I150_HRD_Dist	7.12e-19	3.797333333333333e-18	****	1.1997598015586444	10.0058	9.9465	17.420521278426882	-0.05930000000000035	Compressed	-1.1997598015586444	Significantly Compressed
Shell_M118_M120_Dist	2.15e-6	4.9142857142857145e-6	****	0.5521416355227775	4.0443999999999996	4.0754	5.308539597442727	0.031000000000000583	Expanded	0.5521416355227775	Significantly Expanded
Y156_N99_Dist	1.32e-6	3.52e-6	****	0.44596683336493925	8.4966	8.5609	5.453457336521869	0.06429999999999936	Expanded	0.44596683336493925	Not Significant
K105_E107_Dist	0.955	0.955	ns	0.035409238271731765	3.7559	3.758	0.019996628416253676	0.0020999999999999908	Expanded	0.035409238271731765	Not Significant
K105_E121_Dist	0.00543	0.007898181818181818	**	0.252743992666343	3.5267	3.5776	2.102472872913453	0.050899999999999945	Expanded	0.252743992666343	Not Significant
K105_N99_Dist	0.149	0.17028571428571426	ns	0.09263390585009339	3.1509	3.1622	0.7688217846100392	0.011299999999999866	Expanded	0.09263390585009339	Not Significant
D220_HRD_Dist	0.14	0.17028571428571426	ns	0.148378173900657	3.4241	3.419	0.7688217846100392	-0.0051000000000001044	Compressed	-0.148378173900657	Not Significant
