## Supplementary material for "Trans-Allosteric Activation Releases Distinct Conformational Traps in Kinase Heterodimers": S3 Data: Stats_csk-wtcat-apo_src-wtcat-apo__SRC___Apo__vs_csk-wtcat-holo_src-wtcat-py159-apo__SRC___Apo_.csv

Metric	p	p.adj	p.adj.signif	effsize	csk-wtcat-apo src-wtcat-apo [SRC = Apo]	csk-wtcat-holo src-wtcat-py159-apo [SRC = Apo]	Log10_P	Diff	Direction	Signed_EffSize	Significance
Interface_C_Lobe_Donor_Dist	1.9400000000000003e-27	1.0346666666666668e-26	****	1.7865566520977594	2.5382	2.6313253012048192	25.98519954213351	0.09312530120481943	Expanded	1.7865566520977594	Significantly Expanded
Interface_N_Lobe_Rec_Dist	3.2799999999999995e-23	8.746666666666665e-23	****	1.5777471819724043	9.9006	11.190481927710843	22.05815742401604	1.2898819277108426	Expanded	1.5777471819724043	Significantly Expanded
Cleft_Gape_Dist	2.65e-28	4.24e-27	****	1.6235109632701283	15.7497	16.84421686746988	26.372634143407268	1.0945168674698778	Expanded	1.6235109632701283	Significantly Expanded
D1_Dist	1.3600000000000002e-26	4.3520000000000006e-26	****	1.4939750336172661	6.8794	6.764036144578314	25.361311113309878	-0.1153638554216867	Compressed	-1.4939750336172661	Significantly Compressed
D2_Dist	2.75e-5	4e-5	****	0.5211396801555678	15.118	15.217168674698796	4.3979400086720375	0.0991686746987952	Expanded	0.5211396801555678	Significantly Expanded
SB_Dist	0.0866	0.09237333333333334	ns	0.1344465583976829	2.8669000000000002	2.831024096385542	1.0344533843824097	-0.03587590361445825	Compressed	-0.1344465583976829	Not Significant
aCb4_aE_Dist	1.35e-15	2.4e-15	****	1.0181186869312056	3.2021	3.097590361445783	14.619788758288394	-0.10450963855421724	Compressed	-1.0181186869312056	Significantly Compressed
Spine_Bridge_Dist	7.88e-27	3.152e-26	****	1.7493521536174979	7.6904	7.768795180722892	25.501413791182483	0.07839518072289131	Expanded	1.7493521536174979	Significantly Expanded
V104_RS2_Dist	0.118	0.118	ns	0.13974203081205597	7.2658	7.261024096385542	0.9281179926938746	-0.004775903614457455	Compressed	-0.13974203081205597	Not Significant
I150_HRD_Dist	0.0345	0.04246153846153847	*	0.31725979144616745	10.0058	9.993493975903615	1.3720042745776377	-0.012306024096385926	Compressed	-0.31725979144616745	Not Significant
Shell_M118_M120_Dist	5.51e-4	7.346666666666666e-4	***	0.22017544880470125	4.0443999999999996	4.032771084337349	3.133909664539915	-0.011628915662650563	Compressed	-0.22017544880470125	Not Significant
Y156_N99_Dist	0.0541	0.06182857142857143	ns	0.2714230832480096	8.4966	8.515180722891566	1.208810787915744	0.018580722891565316	Expanded	0.2714230832480096	Not Significant
K105_E107_Dist	1.53e-16	3.06e-16	****	1.08678429675962	3.7559	3.851987951807229	15.51427857351842	0.09608795180722884	Expanded	1.08678429675962	Significantly Expanded
K105_E121_Dist	6.47e-11	1.0352e-10	****	1.0692776034832168	3.5267	3.695421686746988	9.984975736675375	0.16872168674698784	Expanded	1.0692776034832168	Significantly Expanded
K105_N99_Dist	5.22e-20	1.193142857142857e-19	****	1.153567777369326	3.1509	3.3216867469879516	18.92330755435607	0.1707867469879516	Expanded	1.153567777369326	Significantly Expanded
D220_HRD_Dist	1.3500000000000001e-27	1.0346666666666668e-26	****	1.5372420765966668	3.4241	3.473132530120482	25.98519954213351	0.0490325301204817	Expanded	1.5372420765966668	Significantly Expanded
