## Supplementary material for "Trans-Allosteric Activation Releases Distinct Conformational Traps in Kinase Heterodimers": S3 Data: Stats_csk-wtcat-apo_src-wtcat-apo__SRC___Apo__vs_csk-wtcat-holo_src-wtcat-py159-holo__SRC___Holo_.csv

Metric	p	p.adj	p.adj.signif	effsize	csk-wtcat-apo src-wtcat-apo [SRC = Apo]	csk-wtcat-holo src-wtcat-py159-holo [SRC = Holo]	Log10_P	Diff	Direction	Signed_EffSize	Significance
Interface_C_Lobe_Donor_Dist	3.69e-25	1.476e-24	****	2.0515115607468033	2.5382	2.6366	23.83091364251298	0.09840000000000027	Expanded	2.0515115607468033	Significantly Expanded
Interface_N_Lobe_Rec_Dist	2.83e-20	6.468571428571428e-20	****	1.775208890741963	9.9006	11.2978	19.18919162183404	1.3971999999999998	Expanded	1.775208890741963	Significantly Expanded
Cleft_Gape_Dist	2.16e-12	3.141818181818182e-12	****	1.056212501164932	15.7497	16.3759	11.502818951351369	0.6262000000000008	Expanded	1.056212501164932	Significantly Expanded
D1_Dist	1.71e-30	1.368e-29	****	2.319257228274107	6.8794	6.6972	28.863913902615902	-0.1822000000000008	Compressed	-2.319257228274107	Significantly Compressed
D2_Dist	4.57e-13	7.312e-13	****	1.053546044307943	15.118	14.934	12.135963817274225	-0.18400000000000105	Compressed	-1.053546044307943	Significantly Compressed
SB_Dist	4.55e-13	7.312e-13	****	0.5363169267801721	2.8669000000000002	2.9802	12.135963817274225	0.11329999999999973	Expanded	0.5363169267801721	Significantly Expanded
aCb4_aE_Dist	4.72e-18	9.44e-18	****	1.3770096668382568	3.2021	3.0681	17.02502800570193	-0.13400000000000034	Compressed	-1.3770096668382568	Significantly Compressed
Spine_Bridge_Dist	2.2499999999999998e-34	3.5999999999999997e-33	****	43.19629083100796	7.6904	4.1123	32.44369749923271	-3.5781	Compressed	-43.19629083100796	Significantly Compressed
V104_RS2_Dist	0.0415	0.04426666666666667	*	0.31614503465111776	7.2658	7.2535	1.3539231796876638	-0.012299999999999756	Compressed	-0.31614503465111776	Not Significant
I150_HRD_Dist	4.5e-9	5.999999999999999e-9	****	0.947876806550589	10.0058	9.9703	8.221848749616356	-0.03550000000000075	Compressed	-0.947876806550589	Significantly Compressed
Shell_M118_M120_Dist	1.02e-8	1.2553846153846154e-8	****	1.0610296254383595	4.0443999999999996	4.11	7.901223197888994	0.06560000000000077	Expanded	1.0610296254383595	Significantly Expanded
Y156_N99_Dist	0.655	0.655	ns	0.10391063389921448	8.4966	8.5036	0.1837587000082169	0.006999999999999673	Expanded	0.10391063389921448	Not Significant
K105_E107_Dist	1.2499999999999999e-23	4e-23	****	1.8595290745947899	3.7559	3.9041	22.397940008672037	0.1482000000000001	Expanded	1.8595290745947899	Significantly Expanded
K105_E121_Dist	1.19e-5	1.3599999999999999e-5	****	0.6303375905319573	3.5267	3.6334	4.866461091629782	0.10670000000000002	Expanded	0.6303375905319573	Significantly Expanded
K105_N99_Dist	3.1699999999999996e-23	8.453333333333332e-23	****	1.4619948497506239	3.1509	3.3641	22.072972005509968	0.21320000000000006	Expanded	1.4619948497506239	Significantly Expanded
D220_HRD_Dist	1.68e-26	8.96e-26	****	1.9350776592801768	3.4241	3.4811	25.047691990337874	0.05699999999999994	Expanded	1.9350776592801768	Significantly Expanded
