## Supplementary material for "Trans-Allosteric Activation Releases Distinct Conformational Traps in Kinase Heterodimers": S3 Data: Stats_csk-wtcat-apo_src-wtcat-py159-apo__SRC___Apo__vs_csk-wtcat-apo_src-wtcat-py159-holo__SRC___Holo_.csv

Metric	p	p.adj	p.adj.signif	effsize	csk-wtcat-apo src-wtcat-py159-apo [SRC = Apo]	csk-wtcat-apo src-wtcat-py159-holo [SRC = Holo]	Log10_P	Diff	Direction	Signed_EffSize	Significance
Interface_C_Lobe_Donor_Dist	0.441	0.5427692307692308	ns	0.25244176120205497	2.6064	2.62	0.26538478018307343	0.013600000000000279	Expanded	0.25244176120205497	Not Significant
Interface_N_Lobe_Rec_Dist	7.29e-4	0.0016662857142857143	**	0.5954220309685913	10.825099999999999	11.32	2.778250529040357	0.49490000000000123	Expanded	0.5954220309685913	Significantly Expanded
Cleft_Gape_Dist	3.16e-10	2.528e-9	****	1.5807071308010157	16.9764	16.068484848484847	8.597222930389652	-0.9079151515151551	Compressed	-1.5807071308010157	Significantly Compressed
D1_Dist	1.05e-5	4.2e-5	****	1.0003297837952743	6.7954	6.721818181818182	4.376750709602099	-0.07358181818181819	Compressed	-1.0003297837952743	Significantly Compressed
D2_Dist	1.23e-9	6.5600000000000005e-9	****	1.500074124113854	15.2094	14.933333333333334	8.18309616062434	-0.2760666666666669	Compressed	-1.500074124113854	Significantly Compressed
SB_Dist	0.264	0.384	ns	0.20737042313444976	2.8398	2.8733333333333335	0.4156687756324692	0.03353333333333364	Expanded	0.20737042313444976	Not Significant
aCb4_aE_Dist	0.534	0.6102857142857143	ns	0.11404422960664161	3.0982	3.0933333333333333	0.2144667959937568	-0.004866666666666575	Compressed	-0.11404422960664161	Not Significant
Spine_Bridge_Dist	7.75e-18	1.24e-16	****	32.4829249060923	7.7189	4.07969696969697	15.906578314837764	-3.6392030303030296	Compressed	-32.4829249060923	Significantly Compressed
V104_RS2_Dist	0.00701	0.01402	*	0.6088884877568883	7.2615	7.232424242424242	1.8532519863693602	-0.02907575757575742	Compressed	-0.6088884877568883	Significantly Compressed
I150_HRD_Dist	9.79e-5	3.1328e-4	***	0.8154942165654785	10.0179	9.981515151515152	3.504067329876956	-0.0363848484848468	Compressed	-0.8154942165654785	Significantly Compressed
Shell_M118_M120_Dist	4.91e-4	0.0013093333333333334	**	0.683442636799983	4.0304	4.066969696969697	2.88294977560475	0.03656969696969714	Expanded	0.683442636799983	Significantly Expanded
Y156_N99_Dist	0.409	0.5427692307692308	ns	0.1307418365600542	8.514	8.52030303030303	0.26538478018307343	0.006303030303030255	Expanded	0.1307418365600542	Not Significant
K105_E107_Dist	0.602	0.6421333333333333	ns	0.12502401211360017	3.8936	3.8821212121212123	0.1923747851419319	-0.011478787878787866	Compressed	-0.12502401211360017	Not Significant
K105_E121_Dist	0.874	0.874	ns	0.06561562956441941	3.6677	3.659090909090909	0.05848856736559696	-0.008609090909090789	Compressed	-0.06561562956441941	Not Significant
K105_N99_Dist	0.258	0.384	ns	0.2537888180720235	3.3321	3.368181818181818	0.4156687756324692	0.036081818181818104	Expanded	0.2537888180720235	Not Significant
D220_HRD_Dist	0.215	0.3822222222222222	ns	0.1602255083803794	3.4752	3.4812121212121214	0.4176840668677948	0.006012121212121357	Expanded	0.1602255083803794	Not Significant
