## Supplementary material for "Trans-Allosteric Activation Releases Distinct Conformational Traps in Kinase Heterodimers": S3 Data: Stats_csk-wtcat-apo_src-wtcat-py159-apo__SRC___Apo__vs_csk-wtcat-holo_src-wtcat-apo__SRC___Apo_.csv

Metric	p	p.adj	p.adj.signif	effsize	csk-wtcat-apo src-wtcat-py159-apo [SRC = Apo]	csk-wtcat-holo src-wtcat-apo [SRC = Apo]	Log10_P	Diff	Direction	Signed_EffSize	Significance
Interface_C_Lobe_Donor_Dist	1.65e-14	3.3e-14	****	1.0372879813189821	2.6064	2.5568367346938774	13.481486060122112	-0.04956326530612243	Compressed	-1.0372879813189821	Significantly Compressed
Interface_N_Lobe_Rec_Dist	4.6e-17	1.2266666666666665e-16	****	1.1328665003538736	10.825099999999999	9.979591836734693	15.911273436046145	-0.8455081632653059	Compressed	-1.1328665003538736	Significantly Compressed
Cleft_Gape_Dist	2.6300000000000002e-33	4.2080000000000004e-32	****	1.7516234550012828	16.9764	15.825714285714286	31.375924268854316	-1.150685714285716	Compressed	-1.7516234550012828	Significantly Compressed
D1_Dist	0.00729	0.008331428571428571	**	0.006640650222835208	6.7954	6.796938775510204	2.0792805247043384	0.0015387755102045375	Expanded	0.006640650222835208	Not Significant
D2_Dist	8.16e-7	1.4506666666666665e-6	****	0.5089542245588823	15.2094	15.066020408163265	5.838432368029539	-0.14337959183673554	Compressed	-0.5089542245588823	Significantly Compressed
SB_Dist	0.127	0.127	ns	0.24341111616248445	2.8398	3.126785714285714	0.8961962790440432	0.2869857142857142	Expanded	0.24341111616248445	Not Significant
aCb4_aE_Dist	1.38e-26	7.36e-26	****	1.5939406127241895	3.0982	3.2326020408163267	25.1331221856625	0.1344020408163269	Expanded	1.5939406127241895	Significantly Expanded
Spine_Bridge_Dist	0.0238	0.02538666666666667	*	0.2625989104370424	7.7189	7.707551020408164	1.5953943193432445	-0.011348979591836006	Compressed	-0.2625989104370424	Not Significant
V104_RS2_Dist	0.00533	0.00656	**	0.3195692606241164	7.2615	7.273622448979592	2.1830961606243395	0.012122448979591915	Expanded	0.3195692606241164	Not Significant
I150_HRD_Dist	2.13e-16	4.868571428571429e-16	****	0.686943540989928	10.0179	9.980204081632653	15.312598453919595	-0.03769591836734598	Compressed	-0.686943540989928	Significantly Compressed
Shell_M118_M120_Dist	0.00532	0.00656	**	0.1434460557134812	4.0304	4.038469387755102	2.1830961606243395	0.008069387755101687	Expanded	0.1434460557134812	Not Significant
Y156_N99_Dist	9.15e-5	1.330909090909091e-4	***	0.39512467970525994	8.514	8.581887755102041	3.875851608435852	0.06788775510204204	Expanded	0.39512467970525994	Not Significant
K105_E107_Dist	2.6799999999999996e-32	2.1439999999999997e-31	****	2.0513257200505906	3.8936	3.73515306122449	30.668775218979267	-0.1584469387755103	Compressed	-2.0513257200505906	Significantly Compressed
K105_E121_Dist	4.13e-5	6.608e-5	****	0.5418866275310109	3.6677	3.5763775510204083	4.179929965687674	-0.09132244897959163	Compressed	-0.5418866275310109	Significantly Compressed
K105_N99_Dist	1.5400000000000001e-22	6.160000000000001e-22	****	1.0523318857530284	3.3321	3.1779591836734693	21.210419287835574	-0.15414081632653076	Compressed	-1.0523318857530284	Significantly Compressed
D220_HRD_Dist	4.37e-22	1.3984000000000001e-21	****	1.4102077262831008	3.4752	3.420357142857143	20.854368584709672	-0.05484285714285697	Compressed	-1.4102077262831008	Significantly Compressed
