## Supplementary material for "Trans-Allosteric Activation Releases Distinct Conformational Traps in Kinase Heterodimers": S3 Data: Stats_csk-wtcat-apo_src-wtcat-py159-apo__SRC___Apo__vs_csk-wtcat-holo_src-wtcat-holo__SRC___Holo_.csv

Metric	p	p.adj	p.adj.signif	effsize	csk-wtcat-apo src-wtcat-py159-apo [SRC = Apo]	csk-wtcat-holo src-wtcat-holo [SRC = Holo]	Log10_P	Diff	Direction	Signed_EffSize	Significance
Interface_C_Lobe_Donor_Dist	8.63e-10	1.3808e-9	****	0.9358199501257504	2.6064	2.562	8.859869221628866	-0.044399999999999995	Compressed	-0.9358199501257504	Significantly Compressed
Interface_N_Lobe_Rec_Dist	6.83e-12	1.366e-11	****	1.0606849911301384	10.825099999999999	10.0584	10.864549300654486	-0.7666999999999984	Compressed	-1.0606849911301384	Significantly Compressed
Cleft_Gape_Dist	1.5e-30	1.2e-29	****	2.7723161460662777	16.9764	15.5788	28.920818753952375	-1.3976000000000024	Compressed	-2.7723161460662777	Significantly Compressed
D1_Dist	8.51e-7	1.0473846153846153e-6	****	0.2941512132688928	6.7954	6.7418	5.979893809566324	-0.053600000000000314	Compressed	-0.2941512132688928	Not Significant
D2_Dist	1.23e-20	3.9360000000000005e-20	****	1.2902976613042414	15.2094	14.9109	19.404944910240697	-0.29850000000000065	Compressed	-1.2902976613042414	Significantly Compressed
SB_Dist	1.78e-10	3.1644444444444445e-10	****	0.07969668956904957	2.8398	2.895	9.499702524474506	0.05520000000000014	Expanded	0.07969668956904957	Not Significant
aCb4_aE_Dist	2.3e-8	3.3454545454545456e-8	****	0.9507610709291187	3.0982	3.1835	7.475544866484707	0.08530000000000015	Expanded	0.9507610709291187	Significantly Expanded
Spine_Bridge_Dist	2.4e-34	3.84e-33	****	39.05731735856134	7.7189	4.1634	32.41566877563247	-3.5554999999999994	Compressed	-39.05731735856134	Significantly Compressed
V104_RS2_Dist	5.24e-6	5.988571428571428e-6	****	0.4841560955106575	7.2615	7.2834	5.222676766038586	0.021900000000000475	Expanded	0.4841560955106575	Not Significant
I150_HRD_Dist	1.1399999999999999e-23	6.079999999999999e-23	****	1.4895552246656745	10.0179	9.9465	22.216096420727265	-0.0713999999999988	Compressed	-1.4895552246656745	Significantly Compressed
Shell_M118_M120_Dist	3.81e-8	5.079999999999999e-8	****	0.8259981743719724	4.0304	4.0754	7.294136287716081	0.04499999999999993	Expanded	0.8259981743719724	Significantly Expanded
Y156_N99_Dist	1.1e-5	1.1733333333333333e-5	****	0.3468087418712879	8.514	8.5609	4.930578591241531	0.04690000000000083	Expanded	0.3468087418712879	Not Significant
K105_E107_Dist	1.9300000000000003e-21	7.720000000000001e-21	****	1.7461084260844553	3.8936	3.758	20.112382699664263	-0.13560000000000016	Compressed	-1.7461084260844553	Significantly Compressed
K105_E121_Dist	3.17e-4	3.17e-4	***	0.5235707826620007	3.6677	3.5776	3.4989407377822483	-0.09010000000000007	Compressed	-0.5235707826620007	Significantly Compressed
K105_N99_Dist	2.21e-20	5.893333333333333e-20	****	1.3970521844201413	3.3321	3.1622	19.22963899404261	-0.16990000000000016	Compressed	-1.3970521844201413	Significantly Compressed
D220_HRD_Dist	7.29e-18	1.6662857142857144e-17	****	1.4357009420325442	3.4752	3.419	16.778250529040356	-0.05620000000000003	Compressed	-1.4357009420325442	Significantly Compressed
