## Supplementary material for "Trans-Allosteric Activation Releases Distinct Conformational Traps in Kinase Heterodimers": S3 Data: Stats_csk-wtcat-apo_src-wtcat-py159-apo__SRC___Apo__vs_csk-wtcat-holo_src-wtcat-py159-apo__SRC___Apo_.csv

Metric	p	p.adj	p.adj.signif	effsize	csk-wtcat-apo src-wtcat-py159-apo [SRC = Apo]	csk-wtcat-holo src-wtcat-py159-apo [SRC = Apo]	Log10_P	Diff	Direction	Signed_EffSize	Significance
Interface_C_Lobe_Donor_Dist	6.47e-4	0.0020704	**	0.4397859585045551	2.6064	2.6313253012048192	2.6839457410113936	0.024925301204819394	Expanded	0.4397859585045551	Not Significant
Interface_N_Lobe_Rec_Dist	1.75e-4	8.28e-4	***	0.4101793275539039	10.825099999999999	11.190481927710843	3.0819696632151197	0.3653819277108443	Expanded	0.4101793275539039	Not Significant
Cleft_Gape_Dist	0.0534	0.1068	ns	0.2083180045803195	16.9764	16.84421686746988	0.9714287473074623	-0.13218313253012326	Compressed	-0.2083180045803195	Not Significant
D1_Dist	2.07e-4	8.28e-4	***	0.4512379282036767	6.7954	6.764036144578314	3.0819696632151197	-0.03136385542168618	Compressed	-0.4512379282036767	Not Significant
D2_Dist	0.674	0.8295384615384617	ns	0.0386908996729149	15.2094	15.217168674698796	0.08116347311559209	0.007768674698795053	Expanded	0.0386908996729149	Not Significant
SB_Dist	0.266	0.42560000000000003	ns	0.04077593998754196	2.8398	2.831024096385542	0.37099838071300817	-0.008775903614457903	Compressed	-0.04077593998754196	Not Significant
aCb4_aE_Dist	0.259	0.42560000000000003	ns	0.011088154512873025	3.0982	3.097590361445783	0.37099838071300817	-6.09638554216918e-4	Compressed	-0.011088154512873025	Not Significant
Spine_Bridge_Dist	1.34e-11	2.144e-10	****	0.9582327672188163	7.7189	7.768795180722892	9.668775218979267	0.04989518072289201	Expanded	0.9582327672188163	Significantly Expanded
V104_RS2_Dist	0.671	0.8295384615384617	ns	0.012127335105943368	7.2615	7.261024096385542	0.08116347311559209	-4.759036144577067e-4	Compressed	-0.012127335105943368	Not Significant
I150_HRD_Dist	1.38e-7	1.104e-6	****	0.6619941405104066	10.0179	9.993493975903615	5.95703092660682	-0.02440602409638437	Compressed	-0.6619941405104066	Significantly Compressed
Shell_M118_M120_Dist	0.495	0.72	ns	0.04645302655158181	4.0304	4.032771084337349	0.14266750356873156	0.0023710843373487833	Expanded	0.04645302655158181	Not Significant
Y156_N99_Dist	0.799	0.8522666666666667	ns	0.02525303027881165	8.514	8.515180722891566	0.06942449708576504	0.0011807228915667878	Expanded	0.02525303027881165	Not Significant
K105_E107_Dist	0.00311	0.008293333333333333	**	0.4094048344016269	3.8936	3.851987951807229	2.0812708787008813	-0.04161204819277131	Compressed	-0.4094048344016269	Not Significant
K105_E121_Dist	0.0193	0.04411428571428572	*	0.23467554399562374	3.6677	3.695421686746988	1.3554207483505583	0.027721686746987828	Expanded	0.23467554399562374	Not Significant
K105_N99_Dist	0.754	0.8522666666666667	ns	0.07048161540995185	3.3321	3.3216867469879516	0.06942449708576504	-0.010413253012048429	Compressed	-0.07048161540995185	Not Significant
D220_HRD_Dist	0.989	0.989	ns	0.05589234541971667	3.4752	3.473132530120482	0.004803708402820599	-0.0020674698795182245	Compressed	-0.05589234541971667	Not Significant
