## Supplementary material for "Trans-Allosteric Activation Releases Distinct Conformational Traps in Kinase Heterodimers": S3 Data: Stats_csk-wtcat-apo_src-wtcat-py159-apo__SRC___Apo__vs_csk-wtcat-holo_src-wtcat-py159-holo__SRC___Holo_.csv

Metric	p	p.adj	p.adj.signif	effsize	csk-wtcat-apo src-wtcat-py159-apo [SRC = Apo]	csk-wtcat-holo src-wtcat-py159-holo [SRC = Holo]	Log10_P	Diff	Direction	Signed_EffSize	Significance
Interface_C_Lobe_Donor_Dist	1.41e-4	2.2560000000000004e-4	***	0.5711654055004629	2.6064	2.6366	3.6466609046886953	0.030200000000000227	Expanded	0.5711654055004629	Significantly Expanded
Interface_N_Lobe_Rec_Dist	1.74e-5	3.093333333333333e-5	****	0.5478085137198299	10.825099999999999	11.2978	4.509573278500801	0.47270000000000145	Expanded	0.5478085137198299	Significantly Expanded
Cleft_Gape_Dist	2.8e-13	7.466666666666666e-13	****	1.0970514992146416	16.9764	16.3759	12.1268732363855	-0.6005000000000003	Compressed	-1.0970514992146416	Significantly Compressed
D1_Dist	2.81e-16	1.0624e-15	****	1.3832496583032736	6.7954	6.6972	14.973711937976057	-0.09820000000000029	Compressed	-1.3832496583032736	Significantly Compressed
D2_Dist	2.4e-18	1.92e-17	****	1.480412204073063	15.2094	14.934	16.71669877129645	-0.2754000000000012	Compressed	-1.480412204073063	Significantly Compressed
SB_Dist	1.16e-11	2.6514285714285716e-11	****	0.9991575726348992	2.8398	2.9802	10.576520068131414	0.14040000000000008	Expanded	0.9991575726348992	Significantly Expanded
aCb4_aE_Dist	3.1e-6	6.2e-6	****	0.6806486764596263	3.0982	3.0681	5.2076083105017466	-0.030100000000000016	Compressed	-0.6806486764596263	Significantly Compressed
Spine_Bridge_Dist	2.3399999999999998e-34	3.7439999999999996e-33	****	41.467791797427935	7.7189	4.1123	32.426664159933935	-3.6065999999999994	Compressed	-41.467791797427935	Significantly Compressed
V104_RS2_Dist	0.198	0.22628571428571428	ns	0.18423176138869046	7.2615	7.2535	0.6453428627607821	-0.008000000000000007	Compressed	-0.18423176138869046	Not Significant
I150_HRD_Dist	1.26e-16	6.72e-16	****	1.3424047572305928	10.0179	9.9703	15.172630726946174	-0.0475999999999992	Compressed	-1.3424047572305928	Significantly Compressed
Shell_M118_M120_Dist	3.32e-16	1.0624e-15	****	1.319664802856263	4.0304	4.11	14.973711937976057	0.07960000000000012	Expanded	1.319664802856263	Significantly Expanded
Y156_N99_Dist	0.153	0.18830769230769231	ns	0.23037853502451974	8.514	8.5036	0.7251319388333132	-0.010399999999998855	Compressed	-0.23037853502451974	Not Significant
K105_E107_Dist	0.237	0.25279999999999997	ns	0.11151758926640523	3.8936	3.9041	0.5972229303896526	0.010499999999999954	Expanded	0.11151758926640523	Not Significant
K105_E121_Dist	0.0869	0.11586666666666667	ns	0.2577405031895443	3.6677	3.6334	0.9360414869430336	-0.0343	Compressed	-0.2577405031895443	Not Significant
K105_N99_Dist	0.26	0.26	ns	0.21990586817472837	3.3321	3.3641	0.585026652029182	0.03200000000000003	Expanded	0.21990586817472837	Not Significant
D220_HRD_Dist	0.0137	0.019927272727272727	*	0.169016243358789	3.4752	3.4811	1.7005521353458934	0.005900000000000016	Expanded	0.169016243358789	Not Significant
