## Supplementary material for "Trans-Allosteric Activation Releases Distinct Conformational Traps in Kinase Heterodimers": S3 Data: Stats_csk-wtcat-apo_src-wtcat-py159-holo__SRC___Holo__vs_csk-wtcat-holo_src-wtcat-apo__SRC___Apo_.csv

Metric	p	p.adj	p.adj.signif	effsize	csk-wtcat-apo src-wtcat-py159-holo [SRC = Holo]	csk-wtcat-holo src-wtcat-apo [SRC = Apo]	Log10_P	Diff	Direction	Signed_EffSize	Significance
Interface_C_Lobe_Donor_Dist	6.71e-9	1.5337142857142857e-8	****	1.2795048711230752	2.62	2.5568367346938774	7.81425553718934	-0.0631632653061227	Compressed	-1.2795048711230752	Significantly Compressed
Interface_N_Lobe_Rec_Dist	4.35e-13	1.828e-12	****	1.8063351788653097	11.32	9.979591836734693	11.738023808602188	-1.340408163265307	Compressed	-1.8063351788653097	Significantly Compressed
Cleft_Gape_Dist	0.21	0.24	ns	0.36214603077526286	16.068484848484847	15.825714285714286	0.619788758288394	-0.24277056277056097	Compressed	-0.36214603077526286	Not Significant
D1_Dist	8.74e-9	1.748e-8	****	0.3226547542324807	6.721818181818182	6.796938775510204	7.757458571701616	0.07512059369202273	Expanded	0.3226547542324807	Not Significant
D2_Dist	4.22e-5	6.752e-5	****	0.46719497033849594	14.933333333333334	15.066020408163265	4.170567566382402	0.13268707482993136	Expanded	0.46719497033849594	Not Significant
SB_Dist	0.0343	0.04573333333333333	*	0.21469883544281904	2.8733333333333335	3.126785714285714	1.3397671433489295	0.25345238095238054	Expanded	0.21469883544281904	Not Significant
aCb4_aE_Dist	4.57e-13	1.828e-12	****	1.6744030634577618	3.0933333333333333	3.2326020408163267	11.738023808602188	0.13926870748299347	Expanded	1.6744030634577618	Significantly Expanded
Spine_Bridge_Dist	3.41e-20	5.456e-19	****	33.06548321882888	4.07969696969697	7.707551020408164	18.26312563835158	3.6278540507111936	Expanded	33.06548321882888	Significantly Expanded
V104_RS2_Dist	7.42e-6	1.319111111111111e-5	****	0.8866732301821973	7.232424242424242	7.273622448979592	4.879718621504373	0.04119820655534934	Expanded	0.8866732301821973	Significantly Expanded
I150_HRD_Dist	0.259	0.27626666666666666	ns	0.02176792423286041	9.981515151515152	9.980204081632653	0.5586715123185046	-0.0013110698824991829	Compressed	-0.02176792423286041	Not Significant
Shell_M118_M120_Dist	0.358	0.358	ns	0.48579151611850563	4.066969696969697	4.038469387755102	0.44611697335612566	-0.028500309214595454	Compressed	-0.48579151611850563	Not Significant
Y156_N99_Dist	0.0549	0.06756923076923077	ns	0.3569830226455	8.52030303030303	8.581887755102041	1.17025102520082	0.06158472479901178	Expanded	0.3569830226455	Not Significant
K105_E107_Dist	1.68e-12	5.376e-12	****	1.8612321269163967	3.8821212121212123	3.73515306122449	11.26954073995423	-0.14696815089672244	Compressed	-1.8612321269163967	Significantly Compressed
K105_E121_Dist	0.0202	0.029381818181818183	*	0.4752142330247393	3.659090909090909	3.5763775510204083	1.5319213330556765	-0.08271335807050084	Compressed	-0.4752142330247393	Not Significant
K105_N99_Dist	1.61e-11	4.293333333333333e-11	****	1.2508664225634862	3.368181818181818	3.1779591836734693	10.367205391695869	-0.19022263450834886	Compressed	-1.2508664225634862	Significantly Compressed
D220_HRD_Dist	1.55e-13	1.24e-12	****	1.7235191655243647	3.4812121212121214	3.420357142857143	11.906578314837764	-0.06085497835497833	Compressed	-1.7235191655243647	Significantly Compressed
