## Supplementary material for "Trans-Allosteric Activation Releases Distinct Conformational Traps in Kinase Heterodimers": S3 Data: Stats_csk-wtcat-apo_src-wtcat-py159-holo__SRC___Holo__vs_csk-wtcat-holo_src-wtcat-holo__SRC___Holo_.csv

Metric	p	p.adj	p.adj.signif	effsize	csk-wtcat-apo src-wtcat-py159-holo [SRC = Holo]	csk-wtcat-holo src-wtcat-holo [SRC = Holo]	Log10_P	Diff	Direction	Signed_EffSize	Significance
Interface_C_Lobe_Donor_Dist	2.87e-7	1.2054000000000001e-6	****	1.1827151055665692	2.62	2.562	5.918868812868107	-0.058000000000000274	Compressed	-1.1827151055665692	Significantly Compressed
Interface_N_Lobe_Rec_Dist	1.31e-11	1.211e-10	****	1.7561001976404103	11.32	10.0584	9.916855856856948	-1.2615999999999996	Compressed	-1.7561001976404103	Significantly Compressed
Cleft_Gape_Dist	7.68e-5	1.4661818181818182e-4	***	0.938954317145046	16.068484848484847	15.5788	3.8338121703927937	-0.4896848484848473	Compressed	-0.938954317145046	Significantly Compressed
Mg_Hijack_Dist	0.0372	0.045952941176470585	*	0.4286095415545067	11.685757575757576	11.4838	1.3376866867624573	-0.20195757575757511	Compressed	-0.4286095415545067	Not Significant
D1_Dist	0.462	0.48510000000000003	ns	0.1088241437679251	6.721818181818182	6.7418	0.3141687253739364	0.01998181818181788	Expanded	0.1088241437679251	Not Significant
D2_Dist	0.696	0.696	ns	0.09581579730799979	14.933333333333334	14.9109	0.15739076038943792	-0.02243333333333375	Compressed	-0.09581579730799979	Not Significant
SB_Dist	8.6e-6	2.5800000000000004e-5	****	0.0311682637436239	2.8733333333333335	2.895	4.58838029403677	0.0216666666666665	Expanded	0.0311682637436239	Not Significant
HRD_ATP_Dist	6.52e-5	1.3692e-4	***	0.8147772577969719	5.869090909090909	5.226	3.8635331095341603	-0.6430909090909092	Compressed	-0.8147772577969719	Significantly Compressed
DFG_Mg_Dist	0.213	0.2485	ns	0.299016947567365	2.2245454545454546	2.1298	0.6046736069306491	-0.09474545454545469	Compressed	-0.299016947567365	Not Significant
DFG_ATP_Dist	0.00199	0.002985	**	0.7023721357214556	2.751818181818182	2.4471	2.5250556645346123	-0.3047181818181821	Compressed	-0.7023721357214556	Significantly Compressed
PLoop_ATP_Dist	0.00104	0.0016799999999999999	**	0.6857373449698093	3.559090909090909	3.1914000000000002	2.774690718274137	-0.36769090909090885	Compressed	-0.6857373449698093	Significantly Compressed
aCb4_aE_Dist	2.41e-5	5.926666666666667e-5	****	1.017201425958039	3.0933333333333333	3.1835	4.227189498085467	0.09016666666666673	Expanded	1.017201425958039	Significantly Expanded
Spine_Bridge_Dist	2.54e-5	5.926666666666667e-5	****	0.6161121569007278	4.07969696969697	4.1634	4.227189498085467	0.08370303030303017	Expanded	0.6161121569007278	Significantly Expanded
V104_RS2_Dist	7.96e-7	2.786e-6	****	0.9692586432802344	7.232424242424242	7.2834	5.5550188879120554	0.050975757575757896	Expanded	0.9692586432802344	Significantly Expanded
I150_HRD_Dist	8.68e-5	1.519e-4	***	0.648653042351598	9.981515151515152	9.9465	3.8184422261372135	-0.035015151515152	Compressed	-0.648653042351598	Significantly Compressed
Shell_M118_M120_Dist	0.29	0.3205263157894737	ns	0.14798121985475463	4.066969696969697	4.0754	0.4941363083199536	0.008430303030302788	Expanded	0.14798121985475463	Not Significant
Y156_N99_Dist	0.0114	0.01596	*	0.2982385706161472	8.52030303030303	8.5609	1.7969671129852895	0.040596969696970575	Expanded	0.2982385706161472	Not Significant
K105_E107_Dist	2.79e-9	1.4647500000000001e-8	****	1.5638116260254378	3.8821212121212123	3.758	7.834236493320446	-0.1241212121212123	Compressed	-1.5638116260254378	Significantly Compressed
K105_E121_Dist	0.0257	0.033731250000000004	*	0.4590915612798052	3.659090909090909	3.5776	1.4719675645907109	-0.08149090909090928	Compressed	-0.4590915612798052	Not Significant
K105_N99_Dist	1.73e-11	1.211e-10	****	1.605473882526029	3.368181818181818	3.1622	9.916855856856948	-0.20598181818181827	Compressed	-1.605473882526029	Significantly Compressed
D220_HRD_Dist	3.52e-12	7.392e-11	****	1.7480750460058752	3.4812121212121214	3.419	10.131238041787949	-0.062212121212121385	Compressed	-1.7480750460058752	Significantly Compressed
