## Supplementary material for "Trans-Allosteric Activation Releases Distinct Conformational Traps in Kinase Heterodimers": S3 Data: Stats_csk-wtcat-apo_src-wtcat-py159-holo__SRC___Holo__vs_csk-wtcat-holo_src-wtcat-py159-apo__SRC___Apo_.csv

Metric	p	p.adj	p.adj.signif	effsize	csk-wtcat-apo src-wtcat-py159-holo [SRC = Holo]	csk-wtcat-holo src-wtcat-py159-apo [SRC = Apo]	Log10_P	Diff	Direction	Signed_EffSize	Significance
Interface_C_Lobe_Donor_Dist	0.198	0.268	ns	0.1952049437240583	2.62	2.6313253012048192	0.5718652059712112	0.011325301204819116	Expanded	0.1952049437240583	Not Significant
Interface_N_Lobe_Rec_Dist	0.292	0.3337142857142857	ns	0.1459853523588955	11.32	11.190481927710843	0.476625201573895	-0.1295180722891569	Compressed	-0.1459853523588955	Not Significant
Cleft_Gape_Dist	1.11e-8	5.92e-8	****	1.1963208332850117	16.068484848484847	16.84421686746988	7.22767829327708	0.7757320189850319	Expanded	1.1963208332850117	Significantly Expanded
D1_Dist	0.0113	0.03013333333333333	*	0.5776244155654071	6.721818181818182	6.764036144578314	1.5209528242442991	0.04221796276013201	Expanded	0.5776244155654071	Significantly Expanded
D2_Dist	8.25e-10	6.6e-9	****	1.3913907824806848	14.933333333333334	15.217168674698796	8.18045606445813	0.28383534136546196	Expanded	1.3913907824806848	Significantly Expanded
SB_Dist	0.0457	0.10445714285714285	ns	0.18954342363998442	2.8733333333333335	2.831024096385542	0.9810618572884818	-0.04230923694779154	Compressed	-0.18954342363998442	Not Significant
aCb4_aE_Dist	0.829	0.829	ns	0.08000778549184091	3.0933333333333333	3.097590361445783	0.08144546944972647	0.004257028112449657	Expanded	0.08000778549184091	Not Significant
Spine_Bridge_Dist	1.15e-19	1.84e-18	****	32.504175531449185	4.07969696969697	7.768795180722892	17.735182176990463	3.6890982110259216	Expanded	32.504175531449185	Significantly Expanded
V104_RS2_Dist	0.00642	0.020544000000000003	*	0.6016197314323458	7.232424242424242	7.261024096385542	1.6873149936112406	0.028599853961299715	Expanded	0.6016197314323458	Significantly Expanded
I150_HRD_Dist	0.229	0.28184615384615386	ns	0.26950744701395024	9.981515151515152	9.993493975903615	0.549987887311024	0.011978824388462428	Expanded	0.26950744701395024	Not Significant
Shell_M118_M120_Dist	2.73e-4	0.001092	**	0.6369477202171012	4.066969696969697	4.032771084337349	2.9617773616312815	-0.03419861263234836	Compressed	-0.6369477202171012	Significantly Compressed
Y156_N99_Dist	0.502	0.5354666666666666	ns	0.10396589044769335	8.52030303030303	8.515180722891566	0.27126755925473717	-0.005122307411463467	Compressed	-0.10396589044769335	Not Significant
K105_E107_Dist	0.151	0.2416	ns	0.29268453295287633	3.8821212121212123	3.851987951807229	0.6169030700509057	-0.030133260313983445	Compressed	-0.29268453295287633	Not Significant
K105_E121_Dist	0.132	0.23466666666666666	ns	0.28859447575763597	3.659090909090909	3.695421686746988	0.6295485955775503	0.03633077765607862	Expanded	0.28859447575763597	Not Significant
K105_N99_Dist	0.201	0.268	ns	0.30330426007676425	3.368181818181818	3.3216867469879516	0.5718652059712112	-0.04649507119386653	Compressed	-0.30330426007676425	Not Significant
D220_HRD_Dist	0.12	0.23466666666666666	ns	0.2433275195384127	3.4812121212121214	3.473132530120482	0.6295485955775503	-0.008079591091639582	Compressed	-0.2433275195384127	Not Significant
