## Supplementary material for "Trans-Allosteric Activation Releases Distinct Conformational Traps in Kinase Heterodimers": S3 Data: Stats_csk-wtcat-apo_src-wtcat-py159-holo__SRC___Holo__vs_csk-wtcat-holo_src-wtcat-py159-holo__SRC___Holo_.csv

Metric	p	p.adj	p.adj.signif	effsize	csk-wtcat-apo src-wtcat-py159-holo [SRC = Holo]	csk-wtcat-holo src-wtcat-py159-holo [SRC = Holo]	Log10_P	Diff	Direction	Signed_EffSize	Significance
Interface_C_Lobe_Donor_Dist	0.0675	0.1305818181818182	ns	0.3056536025145995	2.62	2.6366	0.8841172887041895	0.016599999999999948	Expanded	0.3056536025145995	Not Significant
Interface_N_Lobe_Rec_Dist	0.855	0.934	ns	0.025838301511294008	11.32	11.2978	0.029653123769906618	-0.022199999999999775	Compressed	-0.025838301511294008	Not Significant
Cleft_Gape_Dist	0.00639	0.026838	*	0.5456069772746454	16.068484848484847	16.3759	1.5712498514436994	0.30741515151515486	Expanded	0.5456069772746454	Significantly Expanded
Mg_Hijack_Dist	0.0135	0.04725	*	0.3997648656035724	11.685757575757576	11.9202	1.3255981871547182	0.2344424242424239	Expanded	0.3997648656035724	Not Significant
D1_Dist	0.0537	0.1305818181818182	ns	0.3304297586550168	6.721818181818182	6.6972	0.8841172887041895	-0.024618181818182094	Compressed	-0.3304297586550168	Not Significant
D2_Dist	0.894	0.934	ns	0.003518309365976834	14.933333333333334	14.934	0.029653123769906618	6.666666666657051e-4	Expanded	0.003518309365976834	Not Significant
SB_Dist	4.99e-4	0.0072345000000000005	**	0.70085475672142306	2.8733333333333335	2.9802	2.140591479022436	0.10686666666666644	Expanded	0.70085475672142306	Significantly Expanded
HRD_ATP_Dist	0.841	0.934	ns	0.008859654243640791	5.869090909090909	5.8613	0.029653123769906618	-0.007790909090909182	Compressed	-0.008859654243640791	Not Significant
DFG_Mg_Dist	0.934	0.934	ns	0.13160955525263132	2.2245454545454546	2.1955999999999998	0.029653123769906618	-0.02894545454545483	Compressed	-0.13160955525263132	Not Significant
DFG_ATP_Dist	0.198	0.29700000000000004	ns	0.1918280327759251	2.751818181818182	2.8236	0.5272435506827876	0.07178181818181795	Expanded	0.1918280327759251	Not Significant
PLoop_ATP_Dist	0.0611	0.1305818181818182	ns	0.4456564232391688	3.559090909090909	3.8037	0.8841172887041895	0.244609090909091	Expanded	0.4456564232391688	Not Significant
aCb4_aE_Dist	0.00211	0.014769999999999998	*	0.6008327876013948	3.0933333333333333	3.0681	1.8306195046880505	-0.02523333333333344	Compressed	-0.6008327876013948	Significantly Compressed
Spine_Bridge_Dist	0.00526	0.026838	*	0.24482103251905424	4.07969696969697	4.1123	1.5712498514436994	0.032603030303030245	Expanded	0.24482103251905424	Not Significant
V104_RS2_Dist	0.0604	0.1305818181818182	ns	0.4128912280864195	7.232424242424242	7.2535	0.8841172887041895	0.021075757575757414	Expanded	0.4128912280864195	Not Significant
I150_HRD_Dist	0.148	0.259	ns	0.2590954053881369	9.981515151515152	9.9703	0.5867002359187481	-0.0112151515151524	Compressed	-0.2590954053881369	Not Significant
Shell_M118_M120_Dist	6.89e-4	0.0072345000000000005	**	0.6876518356589459	4.066969696969697	4.11	2.140591479022436	0.043030303030302974	Expanded	0.6876518356589459	Significantly Expanded
Y156_N99_Dist	0.0684	0.1305818181818182	ns	0.3498640242949352	8.52030303030303	8.5036	0.8841172887041895	-0.01670303030302911	Compressed	-0.3498640242949352	Not Significant
K105_E107_Dist	0.183	0.2956153846153846	ns	0.22996873245324123	3.8821212121212123	3.9041	0.529272967842488	0.02197878787878782	Expanded	0.22996873245324123	Not Significant
K105_E121_Dist	0.339	0.4746	ns	0.18348787167122768	3.659090909090909	3.6334	0.3236722661186798	-0.02569090909090921	Compressed	-0.18348787167122768	Not Significant
K105_N99_Dist	0.786	0.934	ns	0.027005165393800695	3.368181818181818	3.3641	0.029653123769906618	-0.004081818181818075	Compressed	-0.027005165393800695	Not Significant
D220_HRD_Dist	0.445	0.5840625	ns	0.0036322871685535783	3.4812121212121214	3.4811	0.2335406769410739	-1.1212121212134107e-4	Compressed	-0.0036322871685535783	Not Significant
