## Supplementary material for "Trans-Allosteric Activation Releases Distinct Conformational Traps in Kinase Heterodimers": S3 Data: Stats_csk-wtcat-holo_src-wtcat-apo__SRC___Apo__vs_csk-wtcat-holo_src-wtcat-holo__SRC___Holo_.csv

Metric	p	p.adj	p.adj.signif	effsize	csk-wtcat-holo src-wtcat-apo [SRC = Apo]	csk-wtcat-holo src-wtcat-holo [SRC = Holo]	Log10_P	Diff	Direction	Signed_EffSize	Significance
Interface_C_Lobe_Donor_Dist	0.497	0.6116923076923078	ns	0.12218957960587368	2.5568367346938774	2.562	0.21346698091757982	0.005163265306122433	Expanded	0.12218957960587368	Not Significant
Interface_N_Lobe_Rec_Dist	0.171	0.24872727272727274	ns	0.12746019764661404	9.979591836734693	10.0584	0.6042765921101464	0.07880816326530748	Expanded	0.12746019764661404	Not Significant
Cleft_Gape_Dist	5.96e-7	1.3622857142857143e-6	****	0.4039471483283033	15.825714285714286	15.5788	5.865731797618095	-0.2469142857142863	Compressed	-0.4039471483283033	Not Significant
D1_Dist	2.21e-13	1.1786666666666666e-12	****	0.1925547876151944	6.796938775510204	6.7418	11.928608998378627	-0.05513877551020485	Compressed	-0.1925547876151944	Not Significant
D2_Dist	1.46e-13	1.168e-12	****	0.48977377652235593	15.066020408163265	14.9109	11.93255715722362	-0.1551204081632651	Compressed	-0.48977377652235593	Not Significant
SB_Dist	1.11e-10	4.44e-10	****	0.17054291317876966	3.126785714285714	2.895	9.35261702988538	-0.23178571428571404	Compressed	-0.17054291317876966	Not Significant
aCb4_aE_Dist	1.28e-4	2.56e-4	***	0.42825001462857043	3.2326020408163267	3.1835	3.5917600346881504	-0.04910204081632674	Compressed	-0.42825001462857043	Not Significant
Spine_Bridge_Dist	4.6699999999999996e-45	7.471999999999999e-44	****	40.19881037952224	7.707551020408164	4.1634	43.12656313677796	-3.5441510204081634	Compressed	-40.19881037952224	Significantly Compressed
V104_RS2_Dist	0.00297	0.005216	**	0.22287025004268973	7.273622448979592	7.2834	2.282662417276136	0.00977755102040856	Expanded	0.22287025004268973	Not Significant
I150_HRD_Dist	9.8e-9	2.6133333333333332e-8	****	0.5373216414709081	9.980204081632653	9.9465	7.582805192035224	-0.033704081632652816	Compressed	-0.5373216414709081	Significantly Compressed
Shell_M118_M120_Dist	1.91e-9	6.1119999999999996e-9	****	0.6201078788374009	4.038469387755102	4.0754	8.213816654432366	0.03693061224489824	Expanded	0.6201078788374009	Significantly Expanded
Y156_N99_Dist	0.372	0.496	ns	0.09814970690948319	8.581887755102041	8.5609	0.30451832350980257	-0.020987755102041206	Compressed	-0.09814970690948319	Not Significant
K105_E107_Dist	0.00326	0.005216	**	0.3688642810803417	3.73515306122449	3.758	2.282662417276136	0.02284693877551014	Expanded	0.3688642810803417	Not Significant
K105_E121_Dist	0.71	0.8114285714285714	ns	0.005916226438430396	3.5763775510204083	3.5776	0.09074970430323798	0.0012224489795915616	Expanded	0.005916226438430396	Not Significant
K105_N99_Dist	0.961	0.961	ns	0.11844381511895379	3.1779591836734693	3.1622	0.017276612331454656	-0.0157591836734694	Compressed	-0.11844381511895379	Not Significant
D220_HRD_Dist	0.775	0.8266666666666667	ns	0.03665235242139681	3.420357142857143	3.419	0.08266957389344617	-0.0013571428571430566	Compressed	-0.03665235242139681	Not Significant
