## Supplementary material for "Trans-Allosteric Activation Releases Distinct Conformational Traps in Kinase Heterodimers": S3 Data: Stats_csk-wtcat-holo_src-wtcat-apo__SRC___Apo__vs_csk-wtcat-holo_src-wtcat-py159-apo__SRC___Apo_.csv

Metric	p	p.adj	p.adj.signif	effsize	csk-wtcat-holo src-wtcat-apo [SRC = Apo]	csk-wtcat-holo src-wtcat-py159-apo [SRC = Apo]	Log10_P	Diff	Direction	Signed_EffSize	Significance
Interface_C_Lobe_Donor_Dist	5.18e-30	1.6576e-29	****	1.421288643488934	2.5568367346938774	2.6313253012048192	28.78052026193486	0.07448856651094182	Expanded	1.421288643488934	Significantly Expanded
Interface_N_Lobe_Rec_Dist	3.9699999999999995e-31	1.5879999999999998e-30	****	1.4981267400649776	9.979591836734693	11.190481927710843	29.79914950190892	1.2108900909761502	Expanded	1.4981267400649776	Significantly Expanded
Cleft_Gape_Dist	9.95e-36	7.96e-35	****	1.4095520458962167	15.825714285714286	16.84421686746988	34.09908693226233	1.0185025817555928	Expanded	1.4095520458962167	Significantly Expanded
D1_Dist	2.81e-12	4.9955555555555555e-12	****	0.1420836338125699	6.796938775510204	6.764036144578314	11.30141620687832	-0.03290263093189072	Compressed	-0.1420836338125699	Not Significant
D2_Dist	4.39e-9	7.0240000000000006e-9	****	0.5121246707355304	15.066020408163265	15.217168674698796	8.153415497101953	0.1511482665355306	Expanded	0.5121246707355304	Significantly Expanded
SB_Dist	0.617	0.617	ns	0.2487451108440863	3.126785714285714	2.831024096385542	0.20971483596675833	-0.2957616179001721	Compressed	-0.2487451108440863	Not Significant
aCb4_aE_Dist	3.01e-36	4.816e-35	****	1.4982817742274468	3.2326020408163267	3.097590361445783	34.31731352175023	-0.1350116793705438	Compressed	-1.4982817742274468	Significantly Compressed
Spine_Bridge_Dist	3.67e-26	8.388571428571428e-26	****	1.3064819823311187	7.707551020408164	7.768795180722892	25.07631199310624	0.06124416031472801	Expanded	1.3064819823311187	Significantly Expanded
V104_RS2_Dist	7.87e-5	8.994285714285714e-5	****	0.33449457818822076	7.273622448979592	7.261024096385542	4.046033320663248	-0.012598352594049622	Compressed	-0.33449457818822076	Not Significant
I150_HRD_Dist	5.53e-7	7.373333333333333e-7	****	0.24279611940988413	9.980204081632653	9.993493975903615	6.132336132087001	0.01328989427096161	Expanded	0.24279611940988413	Not Significant
Shell_M118_M120_Dist	3.73e-4	3.9786666666666667e-4	***	0.10098322081768925	4.038469387755102	4.032771084337349	3.400262444591069	-0.0056983034177529035	Compressed	-0.10098322081768925	Not Significant
Y156_N99_Dist	1.72e-5	2.116923076923077e-5	****	0.38757524462859694	8.581887755102041	8.515180722891566	4.674294922743363	-0.06670703221047525	Compressed	-0.38757524462859694	Not Significant
K105_E107_Dist	9.590000000000001e-27	2.5573333333333337e-26	****	1.2952645919331902	3.73515306122449	3.851987951807229	25.592212660557056	0.11683489058273899	Expanded	1.2952645919331902	Significantly Expanded
K105_E121_Dist	9.14e-9	1.3294545454545454e-8	****	0.7240165893627504	3.5763775510204083	3.695421686746988	7.876326506768469	0.11904413572657946	Expanded	0.7240165893627504	Significantly Expanded
K105_N99_Dist	3.74e-23	7.48e-23	****	0.9137508096177119	3.1779591836734693	3.3216867469879516	22.12609840213554	0.14372756331448233	Expanded	0.9137508096177119	Significantly Expanded
D220_HRD_Dist	1.85e-33	9.866666666666667e-33	****	1.519067222666447	3.420357142857143	3.473132530120482	32.005829543660724	0.05277538726333875	Expanded	1.519067222666447	Significantly Expanded
