## Supplementary material for "Trans-Allosteric Activation Releases Distinct Conformational Traps in Kinase Heterodimers": S3 Data: Stats_csk-wtcat-holo_src-wtcat-apo__SRC___Apo__vs_csk-wtcat-holo_src-wtcat-py159-holo__SRC___Holo_.csv

Metric	p	p.adj	p.adj.signif	effsize	csk-wtcat-holo src-wtcat-apo [SRC = Apo]	csk-wtcat-holo src-wtcat-py159-holo [SRC = Holo]	Log10_P	Diff	Direction	Signed_EffSize	Significance
Interface_C_Lobe_Donor_Dist	3.59e-27	1.1488000000000002e-26	****	1.6523479512648	2.5568367346938774	2.6366	25.939755573101774	0.07976326530612265	Expanded	1.6523479512648	Significantly Expanded
Interface_N_Lobe_Rec_Dist	9.110000000000001e-26	2.082285714285714e-25	****	1.6956159595637492	9.979591836734693	11.2978	24.681459680385334	1.3182081632653073	Expanded	1.6956159595637492	Significantly Expanded
Cleft_Gape_Dist	5.45e-12	7.927272727272728e-12	****	0.8498579773811774	15.825714285714286	16.3759	11.100876200225658	0.5501857142857158	Expanded	0.8498579773811774	Significantly Expanded
D1_Dist	2.8e-25	5.6e-25	****	0.4298665839748346	6.796938775510204	6.6972	24.2518119729938	-0.09973877551020482	Compressed	-0.4298665839748346	Not Significant
D2_Dist	2.35e-11	3.133333333333333e-11	****	0.4627358925439354	15.066020408163265	14.934	10.503993401119963	-0.13202040816326566	Compressed	-0.4627358925439354	Not Significant
SB_Dist	7.73e-20	1.3742222222222221e-19	****	0.12445865597335848	3.126785714285714	2.9802	18.861943032865074	-0.1465857142857141	Compressed	-0.12445865597335848	Not Significant
aCb4_aE_Dist	1.53e-33	1.224e-32	****	1.9588147282017812	3.2326020408163267	3.0681	31.91221858219046	-0.1645020408163269	Compressed	-1.9588147282017812	Significantly Compressed
Spine_Bridge_Dist	4.62e-45	7.392e-44	****	42.81706508022668	7.707551020408164	4.1123	43.13123804178795	-3.5952510204081634	Compressed	-42.81706508022668	Significantly Compressed
V104_RS2_Dist	5.03e-5	5.7485714285714285e-5	****	0.4790761641621626	7.273622448979592	7.2535	4.240440067966386	-0.020122448979591923	Compressed	-0.4790761641621626	Not Significant
I150_HRD_Dist	0.848	0.848	ns	0.18409715444749547	9.980204081632653	9.9703	0.07160414774328619	-0.009904081632653217	Compressed	-0.18409715444749547	Not Significant
Shell_M118_M120_Dist	7.62e-13	1.2192e-12	****	1.1015015503998342	4.038469387755102	4.11	11.913925046004474	0.07153061224489843	Expanded	1.1015015503998342	Significantly Expanded
Y156_N99_Dist	2.26e-7	2.781538461538462e-7	****	0.4560025791574223	8.581887755102041	8.5036	6.555714930503511	-0.07828775510204089	Compressed	-0.4560025791574223	Not Significant
K105_E107_Dist	8.51e-33	4.538666666666667e-32	****	2.0685231559778883	3.73515306122449	3.9041	31.34307171197915	0.16894693877551026	Expanded	2.0685231559778883	Significantly Expanded
K105_E121_Dist	0.00732	0.007808	**	0.3249653702298973	3.5763775510204083	3.6334	2.1074601953413645	0.05702244897959163	Expanded	0.3249653702298973	Not Significant
K105_N99_Dist	7.080000000000001e-26	1.8880000000000002e-25	****	1.1993321242333563	3.1779591836734693	3.3641	24.72399801003795	0.1861408163265308	Expanded	1.1993321242333563	Significantly Expanded
D220_HRD_Dist	2.16e-31	8.64e-31	****	1.868092383754519	3.420357142857143	3.4811	30.063486257521106	0.06074285714285699	Expanded	1.868092383754519	Significantly Expanded
