## Supplementary material for "Trans-Allosteric Activation Releases Distinct Conformational Traps in Kinase Heterodimers": S3 Data: Stats_csk-wtcat-holo_src-wtcat-holo__SRC___Holo__vs_csk-wtcat-holo_src-wtcat-py159-apo__SRC___Apo_.csv

Metric	p	p.adj	p.adj.signif	effsize	csk-wtcat-holo src-wtcat-holo [SRC = Holo]	csk-wtcat-holo src-wtcat-py159-apo [SRC = Apo]	Log10_P	Diff	Direction	Signed_EffSize	Significance
Interface_C_Lobe_Donor_Dist	1.72e-19	3.931428571428571e-19	****	1.3305557671547381	2.562	2.6313253012048192	18.405449610450784	0.06932530120481939	Expanded	1.3305557671547381	Significantly Expanded
Interface_N_Lobe_Rec_Dist	3.1600000000000003e-21	1.0112000000000002e-20	****	1.4391851516074838	10.0584	11.190481927710843	19.99516293906169	1.1320819277108427	Expanded	1.4391851516074838	Significantly Expanded
Cleft_Gape_Dist	6.479999999999999e-35	5.1839999999999995e-34	****	2.155315232622142	15.5788	16.84421686746988	33.28533500713746	1.2654168674698791	Expanded	2.155315232622142	Significantly Expanded
D1_Dist	0.0158	0.0158	*	0.12215611857585108	6.7418	6.764036144578314	1.8013429130455774	0.022236144578314132	Expanded	0.12215611857585108	Not Significant
D2_Dist	1.53e-22	6.12e-22	****	1.2373745618965704	14.9109	15.217168674698796	21.21324857785444	0.3062686746987957	Expanded	1.2373745618965704	Significantly Expanded
SB_Dist	7.87e-11	1.1447272727272727e-10	****	0.09016889327840986	2.895	2.831024096385542	9.941297970143236	-0.06397590361445804	Compressed	-0.09016889327840986	Not Significant
aCb4_aE_Dist	5.43e-11	8.688000000000001e-11	****	0.9025996101642196	3.1835	3.097590361445783	10.061080187755229	-0.08590963855421707	Compressed	-0.9025996101642196	Significantly Compressed
Spine_Bridge_Dist	1.6799999999999997e-42	2.6879999999999996e-41	****	38.84036487673912	4.1634	7.768795180722892	40.57057073561821	3.6053951807228914	Expanded	38.84036487673912	Significantly Expanded
V104_RS2_Dist	1.12e-7	1.3784615384615386e-7	****	0.49716199547041445	7.2834	7.261024096385542	6.86060534698073	-0.02237590361445818	Compressed	-0.49716199547041445	Not Significant
I150_HRD_Dist	1.45e-19	3.8666666666666663e-19	****	0.9836369364533432	9.9465	9.993493975903615	18.412663265492743	0.04699397590361443	Expanded	0.9836369364533432	Significantly Expanded
Shell_M118_M120_Dist	1.83e-9	2.44e-9	****	0.7798979549198107	4.0754	4.032771084337349	8.61261017366127	-0.042628915662651146	Compressed	-0.7798979549198107	Significantly Compressed
Y156_N99_Dist	2.7e-6	2.88e-6	****	0.33712723253091315	8.5609	8.515180722891566	5.540607512240769	-0.04571927710843404	Compressed	-0.33712723253091315	Not Significant
K105_E107_Dist	6.22e-15	1.1057777777777777e-14	****	1.0378637245986169	3.758	3.851987951807229	13.956332142092581	0.09398795180722885	Expanded	1.0378637245986169	Significantly Expanded
K105_E121_Dist	1.7e-6	1.942857142857143e-6	****	0.701029577483846	3.5776	3.695421686746988	5.711559131644039	0.1178216867469879	Expanded	0.701029577483846	Significantly Expanded
K105_N99_Dist	7.22e-19	1.444e-18	****	1.1862382932189806	3.1622	3.3216867469879516	17.84043280676638	0.15948674698795173	Expanded	1.1862382932189806	Significantly Expanded
D220_HRD_Dist	9.77e-25	5.2106666666666666e-24	****	1.5454569635927675	3.419	3.473132530120482	23.283106708344963	0.0541325301204818	Expanded	1.5454569635927675	Significantly Expanded
