## Supplementary material for "Trans-Allosteric Activation Releases Distinct Conformational Traps in Kinase Heterodimers": S3 Data: Stats_csk-wtcat-holo_src-wtcat-holo__SRC___Holo__vs_csk-wtcat-holo_src-wtcat-py159-holo__SRC___Holo_.csv

Metric	p	p.adj	p.adj.signif	effsize	csk-wtcat-holo src-wtcat-holo [SRC = Holo]	csk-wtcat-holo src-wtcat-py159-holo [SRC = Holo]	Log10_P	Diff	Direction	Signed_EffSize	Significance
Interface_C_Lobe_Donor_Dist	3.27e-19	1.1445000000000002e-18	****	1.5561258831945681	2.562	2.6366	17.94138420298944	0.07460000000000022	Expanded	1.5561258831945681	Significantly Expanded
Interface_N_Lobe_Rec_Dist	5.16e-19	1.548e-18	****	1.641849016122944	10.0584	11.2978	17.810229043653127	1.2393999999999998	Expanded	1.641849016122944	Significantly Expanded
Cleft_Gape_Dist	2.41e-20	1.0122e-19	****	1.621336785048135	15.5788	16.3759	18.99473366702723	0.7971000000000021	Expanded	1.621336785048135	Significantly Expanded
Mg_Hijack_Dist	3.08e-12	7.1866666666666665e-12	****	0.8385094556660931	11.4838	11.9202	11.143472498204961	0.436399999999999	Expanded	0.8385094556660931	Significantly Expanded
D1_Dist	2.51e-4	3.1005882352941176e-4	***	0.24424555449453314	6.7418	6.6972	3.5085559051633166	-0.04459999999999997	Compressed	-0.24424555449453314	Not Significant
D2_Dist	0.707	0.707	ns	0.09800580619626655	14.9109	14.934	0.1505805862031006	0.023099999999999454	Expanded	0.09800580619626655	Not Significant
SB_Dist	1.6499999999999998e-23	1.7324999999999999e-22	****	0.12338347289781425	2.895	2.9802	21.761326756716155	0.08519999999999994	Expanded	0.12338347289781425	Not Significant
HRD_ATP_Dist	5.04e-7	7.055999999999999e-7	****	0.7507629720299347	5.226	5.8613	6.151441427876237	0.6353	Expanded	0.7507629720299347	Significantly Expanded
DFG_Mg_Dist	0.205	0.21525	ns	0.20617965456059473	2.1298	2.1955999999999998	0.6670568398743076	0.06579999999999986	Expanded	0.20617965456059473	Not Significant
DFG_ATP_Dist	1.11e-7	1.7930769230769232e-7	****	0.8389424725811152	2.4471	2.8236	6.74640107878626	0.37650000000000006	Expanded	0.8389424725811152	Significantly Expanded
PLoop_ATP_Dist	8.42e-10	1.7682e-9	****	1.0024167124715804	3.1914000000000002	3.8037	8.752468613766432	0.6122999999999998	Expanded	1.0024167124715804	Significantly Expanded
aCb4_aE_Dist	4.28e-15	1.1235e-14	****	1.2908576286130224	3.1835	3.0681	13.949426923244852	-0.11540000000000017	Compressed	-1.2908576286130224	Significantly Compressed
Spine_Bridge_Dist	1.53e-6	2.008125e-6	****	0.4402919712267888	4.1634	4.1123	5.697209257104407	-0.05109999999999992	Compressed	-0.4402919712267888	Not Significant
V104_RS2_Dist	1.01e-7	1.7675000000000002e-7	****	0.6140124789899332	7.2834	7.2535	6.7526405775310625	-0.029900000000000482	Compressed	-0.6140124789899332	Significantly Compressed
I150_HRD_Dist	1.41e-7	2.115e-7	****	0.5096656120875422	9.9465	9.9703	6.674689628288939	0.0237999999999996	Expanded	0.5096656120875422	Significantly Expanded
Shell_M118_M120_Dist	0.0313	0.03459473684210527	*	0.5456689553292624	4.0754	4.11	1.460989968672461	0.034600000000000186	Expanded	0.5456689553292624	Significantly Expanded
Y156_N99_Dist	3.71e-8	7.082727272727273e-8	****	0.424234468868558	8.5609	8.5036	7.14979948080926	-0.057299999999999685	Compressed	-0.424234468868558	Not Significant
K105_E107_Dist	1.6e-22	8.399999999999999e-22	****	1.7801923234867596	3.758	3.9041	21.075720713938118	0.14610000000000012	Expanded	1.7801923234867596	Significantly Expanded
K105_E121_Dist	0.013	0.015166666666666667	*	0.3119150408034753	3.5776	3.6334	1.81910985806255	0.05580000000000007	Expanded	0.3119150408034753	Not Significant
K105_N99_Dist	6.819999999999999e-23	4.773999999999999e-22	****	1.5295935605802984	3.1622	3.3641	21.321117585329265	0.2019000000000002	Expanded	1.5295935605802984	Significantly Expanded
D220_HRD_Dist	7.76e-24	1.6296000000000001e-22	****	1.8921264092957568	3.419	3.4811	21.78791898400789	0.062100000000000044	Expanded	1.8921264092957568	Significantly Expanded
