## Supplementary material for "Trans-Allosteric Activation Releases Distinct Conformational Traps in Kinase Heterodimers": S3 Data: Stats_csk-wtcat-holo_src-wtcat-py159-apo__SRC___Apo__vs_csk-wtcat-holo_src-wtcat-py159-holo__SRC___Holo_.csv

Metric	p	p.adj	p.adj.signif	effsize	csk-wtcat-holo src-wtcat-py159-apo [SRC = Apo]	csk-wtcat-holo src-wtcat-py159-holo [SRC = Holo]	Log10_P	Diff	Direction	Signed_EffSize	Significance
Interface_C_Lobe_Donor_Dist	0.469	0.469	ns	0.09239169166789483	2.6313253012048192	2.6366	0.32882715728491674	0.005274698795180832	Expanded	0.09239169166789483	Not Significant
Interface_N_Lobe_Rec_Dist	0.215	0.2457142857142857	ns	0.11703413904989203	11.190481927710843	11.2978	0.609569593106708	0.10731807228915713	Expanded	0.11703413904989203	Not Significant
Cleft_Gape_Dist	1.37e-9	3.653333333333333e-9	****	0.749734119811967	16.84421686746988	16.3759	8.437310700571311	-0.468316867469877	Compressed	-0.749734119811967	Significantly Compressed
D1_Dist	1.17e-11	3.744e-11	****	0.9479418193527143	6.764036144578314	6.6972	10.426664159933932	-0.0668361445783141	Compressed	-0.9479418193527143	Significantly Compressed
D2_Dist	1.3e-20	6.933333333333333e-20	****	1.3759771107262049	15.217168674698796	14.934	19.1590579197569	-0.28316867469879625	Compressed	-1.3759771107262049	Significantly Compressed
SB_Dist	9.55e-19	3.82e-18	****	0.7158876800640259	2.831024096385542	2.9802	17.417936637088292	0.14917590361445798	Expanded	0.7158876800640259	Significantly Expanded
aCb4_aE_Dist	4.52e-6	9.04e-6	****	0.5415261249130132	3.097590361445783	3.0681	5.043831569524636	-0.029490361445783098	Compressed	-0.5415261249130132	Significantly Compressed
Spine_Bridge_Dist	1.66e-42	2.656e-41	****	41.15422624243185	7.768795180722892	4.1123	40.57577192930402	-3.6564951807228914	Compressed	-41.15422624243185	Significantly Compressed
V104_RS2_Dist	0.342	0.3648	ns	0.17421722544906296	7.261024096385542	7.2535	0.4379451703436214	-0.0075240963855423	Compressed	-0.17421722544906296	Not Significant
I150_HRD_Dist	3.34e-7	7.634285714285714e-7	****	0.6580818056804658	9.993493975903615	9.9703	6.117231590546767	-0.023193975903614827	Compressed	-0.6580818056804658	Significantly Compressed
Shell_M118_M120_Dist	7.430000000000001e-21	5.944000000000001e-20	****	1.2769113012586444	4.032771084337349	4.11	19.22592119924748	0.07722891566265133	Expanded	1.2769113012586444	Significantly Expanded
Y156_N99_Dist	0.0697	0.09293333333333333	ns	0.2502710193422881	8.515180722891566	8.5036	1.0318284852936905	-0.011580722891565642	Compressed	-0.2502710193422881	Not Significant
K105_E107_Dist	3.33e-5	5.92e-5	****	0.4960717343687845	3.851987951807229	3.9041	4.22767829327708	0.052112048192771265	Expanded	0.4960717343687845	Not Significant
K105_E121_Dist	8.35e-5	1.336e-4	***	0.4851456714008463	3.695421686746988	3.6334	3.874193541860473	-0.062021686746987825	Compressed	-0.4851456714008463	Not Significant
K105_N99_Dist	0.128	0.15753846153846154	ns	0.2711815273414032	3.3216867469879516	3.3641	0.8026134000030436	0.04241325301204846	Expanded	0.2711815273414032	Not Significant
D220_HRD_Dist	3.07e-4	4.465454545454545e-4	***	0.2636646032050584	3.473132530120482	3.4811	3.350134327025114	0.00796746987951824	Expanded	0.2636646032050584	Not Significant
