## Supplementary material for "Trans-Allosteric Activation Releases Distinct Conformational Traps in Kinase Heterodimers": S3 Data: Stats_State_1_vs_State_2.csv

Metric	p	p.adj	p.adj.signif	effsize	State 1	State 2	Log10_P	Diff	Direction	Signed_EffSize	Significance
Interface_C_Lobe_Donor_Dist	0.794	0.928	ns	0.023081814874545893	2.5496244131455397	2.550625	0.032452023781137915	0.0010005868544604724	Expanded	0.023081814874545893	Not Significant
Interface_N_Lobe_Rec_Dist	0.987	0.987	ns	0.12282826760346238	9.96793427230047	9.893875	0.005682847330363273	-0.07405927230047027	Compressed	-0.12282826760346238	Not Significant
Cleft_Gape_Dist	0.0177	0.0354	*	0.44072788440784616	15.9243661971831	15.581	1.4509967379742121	-0.3433661971830997	Compressed	-0.44072788440784616	Not Significant
D1_Dist	0.197	0.31520000000000004	ns	0.1812212066143204	6.833333333333333	6.763875	0.5014137911824823	-0.0694583333333334	Compressed	-0.1812212066143204	Not Significant
D2_Dist	0.812	0.928	ns	0.20845187363676465	15.096807511737088	15.010375	0.032452023781137915	-0.08643251173708855	Compressed	-0.20845187363676465	Not Significant
SB_Dist	0.00418	0.009554285714285713	**	0.5257157768494957	2.7983098591549296	3.76025	2.019801775583297	0.9619401408450705	Expanded	0.5257157768494957	Significantly Expanded
aCb4_aE_Dist	0.931	0.987	ns	0.009432936619979836	3.222816901408451	3.224	0.005682847330363273	0.001183098591549303	Expanded	0.009432936619979836	Not Significant
Spine_Bridge_Dist	1.14e-4	3.6480000000000003e-4	***	0.11502110435372012	7.655586854460094	7.59975	3.4379451703436215	-0.05583685446009401	Compressed	-0.11502110435372012	Not Significant
V104_RS2_Dist	4.19e-8	1.676e-7	****	0.6356175950824176	7.2676525821596245	7.28775	6.775725985705742	0.020097417840375442	Expanded	0.6356175950824176	Significantly Expanded
I150_HRD_Dist	0.4	0.5818181818181819	ns	0.35885279113679863	9.979389671361503	10.006625	0.23521271117433779	0.02723532863849698	Expanded	0.35885279113679863	Not Significant
Shell_M118_M120_Dist	6.71e-40	1.0736e-38	****	2.9720121791092544	4.073333333333333	3.9598750000000003	37.96915749717508	-0.113458333333333	Compressed	-2.9720121791092544	Significantly Compressed
Y156_N99_Dist	5.67e-4	0.0015119999999999999	**	0.5486980885043407	8.519201877934272	8.67425	2.8204482088348124	0.15504812206572893	Expanded	0.5486980885043407	Significantly Expanded
K105_E107_Dist	3.3e-9	1.76e-8	****	0.827697848577371	3.7515492957746477	3.7055000000000002	7.7544873321858505	-0.04604929577464745	Compressed	-0.827697848577371	Significantly Compressed
K105_E121_Dist	1.6999999999999998e-38	1.3599999999999999e-37	****	4.505240967551573	3.448826291079812	3.865125	36.86646109162978	0.4162987089201877	Expanded	4.505240967551573	Significantly Expanded
K105_N99_Dist	0.0387	0.0688	ns	0.25804986318274864	3.142112676056338	3.170875	1.1624115617644888	0.02876232394366207	Expanded	0.25804986318274864	Not Significant
D220_HRD_Dist	0.611	0.81466666666666665	ns	0.10980717222074979	3.419718309859155	3.423625	0.08902005314914582	0.003906690140845104	Expanded	0.10980717222074979	Not Significant
