## Supplementary material for "Trans-Allosteric Activation Releases Distinct Conformational Traps in Kinase Heterodimers": S3 Data: Stats_State_1_vs_State_3.csv

Metric	p	p.adj	p.adj.signif	effsize	State 1	State 3	Log10_P	Diff	Direction	Signed_EffSize	Significance
Interface_C_Lobe_Donor_Dist	1.42e-8	4.544e-8	****	0.8363729441369411	2.5496244131455397	2.591645569620253	7.342561677297038	0.04202115647471327	Expanded	0.8363729441369411	Significantly Expanded
Interface_N_Lobe_Rec_Dist	1.79e-10	7.16e-10	****	0.9295941379762324	9.96793427230047	10.760253164556962	9.145086977692145	0.7923188922564925	Expanded	0.9295941379762324	Significantly Expanded
Cleft_Gape_Dist	7.35e-7	1.6799999999999998e-6	****	0.4957185490736527	15.9243661971831	16.326708860759492	5.774690718274138	0.4023426635763929	Expanded	0.4957185490736527	Not Significant
D1_Dist	2.24e-6	4.071111111111111e-6	****	0.1842360565722357	6.833333333333333	6.806202531645569	5.390287044443512	-0.027130801687763828	Compressed	-0.1842360565722357	Not Significant
D2_Dist	0.243	0.2777142857142857	ns	0.08500863354978527	15.096807511737088	15.115443037974684	0.556401779424001	0.018635526237595457	Expanded	0.08500863354978527	Not Significant
SB_Dist	0.0733	0.09021538461538463	ns	0.2872108453636855	2.7983098591549296	2.9675949367088608	1.044719395009784	0.16928507755393118	Expanded	0.2872108453636855	Not Significant
aCb4_aE_Dist	7.3e-11	3.8933333333333333e-10	****	0.8984805100392865	3.222816901408451	3.129620253164557	9.409678411943283	-0.09319664824389395	Compressed	-0.8984805100392865	Significantly Compressed
Spine_Bridge_Dist	2.37e-5	3.792e-5	****	0.4942865461195825	7.655586854460094	7.15746835443038	4.4211316713339714	-0.49811850002971436	Compressed	-0.4942865461195825	Not Significant
V104_RS2_Dist	2.29e-6	4.071111111111111e-6	****	0.6201368676893737	7.2676525821596245	7.242658227848101	5.390287044443512	-0.024994354311523637	Compressed	-0.6201368676893737	Significantly Compressed
I150_HRD_Dist	3.42e-4	4.974545454545455e-4	***	0.5447755346361358	9.979389671361503	10.004050632911392	3.303246596446165	0.024660961549889393	Expanded	0.5447755346361358	Significantly Expanded
Shell_M118_M120_Dist	0.451	0.4810666666666667	ns	0.12746138332697848	4.073333333333333	4.06746835443038	0.3177947345217959	-0.005864978902953233	Compressed	-0.12746138332697848	Not Significant
Y156_N99_Dist	0.931	0.931	ns	0.17977068602182858	8.519201877934272	8.503291139240506	0.03105031901865735	-0.01591073869376558	Compressed	-0.17977068602182858	Not Significant
K105_E107_Dist	7.68e-4	0.001024	**	0.5618103960794597	3.7515492957746477	3.8049367088607595	2.989700043360188	0.053387413086111835	Expanded	0.5618103960794597	Significantly Expanded
K105_E121_Dist	6.09e-8	1.6239999999999997e-7	****	0.9603914383109515	3.448826291079812	3.560126582278481	6.789413975094844	0.11130029119866869	Expanded	0.9603914383109515	Significantly Expanded
K105_N99_Dist	4.35e-15	3.48e-14	****	0.9946252047670127	3.142112676056338	3.311772151898734	13.45842075605342	0.16965947584239593	Expanded	0.9946252047670127	Significantly Expanded
D220_HRD_Dist	6.83e-16	1.0928e-14	****	1.2313045111075451	3.419718309859155	3.4620253164556964	13.961459313662543	0.04230700659654163	Expanded	1.2313045111075451	Significantly Expanded
