## Supplementary material for "Trans-Allosteric Activation Releases Distinct Conformational Traps in Kinase Heterodimers": S3 Data: Stats_State_1_vs_State_4.csv

Metric	p	p.adj	p.adj.signif	effsize	State 1	State 4	Log10_P	Diff	Direction	Signed_EffSize	Significance
Interface_C_Lobe_Donor_Dist	0.042	0.056	ns	0.27330259603455326	2.5496244131455397	2.5614432989690723	1.2518119729937995	0.011818885823532632	Expanded	0.27330259603455326	Not Significant
Interface_N_Lobe_Rec_Dist	0.0838	0.10313846153846154	ns	0.17703863596364844	9.96793427230047	10.084536082474227	0.9865793510206354	0.1166018101737567	Expanded	0.17703863596364844	Not Significant
Cleft_Gape_Dist	1.59e-6	3.634285714285714e-6	****	0.5580959887254806	15.9243661971831	15.656701030927834	5.43958093303788	-0.2676651662552647	Compressed	-0.5580959887254806	Significantly Compressed
D1_Dist	1.88e-23	1.504e-22	****	1.460481526144573	6.833333333333333	6.725567010309279	21.822752163744376	-0.10776632302405442	Compressed	-1.460481526144573	Significantly Compressed
D2_Dist	1.4500000000000002e-21	7.733333333333334e-21	****	1.4155371233544267	15.096807511737088	14.896701030927835	20.11163326982876	-0.20010648080925364	Compressed	-1.4155371233544267	Significantly Compressed
SB_Dist	1.95e-11	6.24e-11	****	0.9075174626629178	2.7983098591549296	2.707422680412371	10.204815410317575	-0.09088717874255847	Compressed	-0.9075174626629178	Significantly Compressed
aCb4_aE_Dist	3.21e-4	5.136e-4	***	0.4264347388865832	3.222816901408451	3.1728865979381444	3.289374984939203	-0.04993030347030647	Compressed	-0.4264347388865832	Not Significant
Spine_Bridge_Dist	5.4399999999999995e-42	8.703999999999999e-41	****	6.330340912376601	7.655586854460094	4.276082474226804	40.06028111764589	-3.37950438023329	Compressed	-6.330340912376601	Significantly Compressed
V104_RS2_Dist	1.15e-8	3.0666666666666663e-8	****	0.7571534560574958	7.2676525821596245	7.290103092783505	7.513333427374107	0.02245051062388015	Expanded	0.7571534560574958	Significantly Expanded
I150_HRD_Dist	9.29e-17	3.716e-16	****	1.1926917995522368	9.979389671361503	9.93319587628866	15.429924294678395	-0.04619379507284194	Compressed	-1.1926917995522368	Significantly Compressed
Shell_M118_M120_Dist	1.97e-4	3.502222222222222e-4	***	0.2644708273540697	4.073333333333333	4.083917525773196	3.4556563006218073	0.01058419243986286	Expanded	0.2644708273540697	Not Significant
Y156_N99_Dist	0.00173	0.0025163636363636365	**	0.39343777231265287	8.519201877934272	8.54340206185567	2.599226599373505	0.024200183921397667	Expanded	0.39343777231265287	Not Significant
K105_E107_Dist	0.399	0.399	ns	0.12898733385720282	3.7515492957746477	3.7589690721649482	0.3990271043132517	0.007419776390300559	Expanded	0.12898733385720282	Not Significant
K105_E121_Dist	7.95e-6	1.59e-5	****	0.8439087764027285	3.448826291079812	3.5790721649484536	4.798602875679548	0.1302458738686414	Expanded	0.8439087764027285	Significantly Expanded
K105_N99_Dist	0.247	0.28228571428571425	ns	0.11024852368245855	3.142112676056338	3.152164948453608	0.5493110997626476	0.010052272397270023	Expanded	0.11024852368245855	Not Significant
D220_HRD_Dist	0.398	0.399	ns	0.07179994476730879	3.419718309859155	3.417319587628866	0.3990271043132517	-0.002398722230288808	Compressed	-0.07179994476730879	Not Significant
