## Supplementary material for "Trans-Allosteric Activation Releases Distinct Conformational Traps in Kinase Heterodimers": S3 Data: Stats_State_1_vs_State_5.csv

Metric	p	p.adj	p.adj.signif	effsize	State 1	State 5	Log10_P	Diff	Direction	Signed_EffSize	Significance
Interface_C_Lobe_Donor_Dist	1.63e-40	3.725714285714285e-40	****	1.6186415636493796	2.5496244131455397	2.6305940594059405	39.428790452954374	0.08096964626040082	Expanded	1.6186415636493796	Significantly Expanded
Interface_N_Lobe_Rec_Dist	2.39e-35	4.2488888888888885e-35	****	1.4459887068700368	9.96793427230047	11.112128712871288	34.37172462583526	1.1441944405708178	Expanded	1.4459887068700368	Significantly Expanded
Cleft_Gape_Dist	3.19e-48	1.0208e-47	****	1.861831361850271	15.9243661971831	16.97831683168317	46.99105933862291	1.0539506345000706	Expanded	1.861831361850271	Significantly Expanded
D1_Dist	3.77e-11	4.640000000000001e-11	****	0.6734931699698383	6.833333333333333	6.783366336633663	10.33348201944512	-0.04996699669966986	Compressed	-0.6734931699698383	Significantly Compressed
D2_Dist	6.21e-18	9.936e-18	****	0.9662854290572991	15.096807511737088	15.257128712871287	17.002788417167494	0.1603212011341988	Expanded	0.9662854290572991	Significantly Expanded
SB_Dist	0.0149	0.017028571428571428	*	0.25771452043055465	2.7983098591549296	2.8484653465346534	1.7688217846100391	0.05015548737972386	Expanded	0.25771452043055465	Not Significant
aCb4_aE_Dist	1.14e-35	2.28e-35	****	1.45832531208327	3.222816901408451	3.0932178217821784	34.64206515299955	-0.12959907962627248	Compressed	-1.45832531208327	Significantly Compressed
Spine_Bridge_Dist	2e-17	2.909090909090909e-17	****	0.20500510457588922	7.655586854460094	7.728762376237624	16.53624270683832	0.07317552177752962	Expanded	0.20500510457588922	Not Significant
V104_RS2_Dist	0.213	0.22719999999999999	ns	0.09550182561780328	7.2676525821596245	7.264603960396039	0.6435916729610187	-0.003048621763585224	Compressed	-0.09550182561780328	Not Significant
I150_HRD_Dist	7.25e-13	9.666666666666667e-13	****	0.7830047169569746	9.979389671361503	10.008910891089108	12.014723256820707	0.029521219727605796	Expanded	0.7830047169569746	Significantly Expanded
Shell_M118_M120_Dist	4.05e-59	3.24e-58	****	2.336645659165837	4.073333333333333	4.010940594059406	57.48945498979339	-0.06239273927392741	Compressed	-2.336645659165837	Significantly Compressed
Y156_N99_Dist	0.32	0.32	ns	0.08648327334964798	8.519201877934272	8.51440594059406	0.494850021680094	-0.00479593734021222	Compressed	-0.08648327334964798	Not Significant
K105_E107_Dist	3.43e-50	1.829333333333333e-49	****	1.9486448216474914	3.7515492957746477	3.890049504950495	48.73770715202097	0.13850020917584738	Expanded	1.9486448216474914	Significantly Expanded
K105_E121_Dist	2.7399999999999998e-67	4.3839999999999997e-66	****	5.240371434419151	3.448826291079812	3.7336138613861385	65.35812945452369	0.2847875703063263	Expanded	5.240371434419151	Significantly Expanded
K105_N99_Dist	1.0099999999999999e-47	2.693333333333333e-47	****	1.7996134323169968	3.142112676056338	3.356039603960396	46.569709893945074	0.21392692790405787	Expanded	1.7996134323169968	Significantly Expanded
D220_HRD_Dist	3.25e-49	1.3e-48	****	1.7381270046473822	3.419718309859155	3.477920792079208	47.88605664769317	0.05820248222005331	Expanded	1.7381270046473822	Significantly Expanded
