## Supplementary material for "Trans-Allosteric Activation Releases Distinct Conformational Traps in Kinase Heterodimers": S3 Data: Stats_State_1_vs_State_7.csv

Metric	p	p.adj	p.adj.signif	effsize	State 1	State 7	Log10_P	Diff	Direction	Signed_EffSize	Significance
Interface_C_Lobe_Donor_Dist	1.58e-17	6.32e-17	****	1.6717438173418082	2.5496244131455397	2.633265306122449	16.199282921717614	0.08364089297690924	Expanded	1.6717438173418082	Significantly Expanded
Interface_N_Lobe_Rec_Dist	1.69e-15	3.38e-15	****	1.6534183164014262	9.96793427230047	11.21408163265306	14.471083299722345	1.246147360352591	Expanded	1.6534183164014262	Significantly Expanded
Cleft_Gape_Dist	0.00169	0.0020800000000000003	**	0.5389937047153217	15.9243661971831	16.23938775510204	2.6819366650372385	0.31502155791894104	Expanded	0.5389937047153217	Significantly Expanded
D1_Dist	1.38e-15	3.154285714285714e-15	****	1.5622900759003302	6.833333333333333	6.713877551020408	14.501098970957095	-0.11945578231292497	Compressed	-1.5622900759003302	Significantly Compressed
D2_Dist	6.11e-6	8.146666666666666e-6	****	0.75358634987281925	15.096807511737088	14.960612244897959	5.089020053149146	-0.1361952668391293	Compressed	-0.75358634987281925	Significantly Compressed
SB_Dist	1.36e-7	1.9781818181818181e-7	****	0.9259342925161546	2.7983098591549296	2.9308163265306124	6.7037337941320825	0.13250646737568283	Expanded	0.9259342925161546	Significantly Expanded
aCb4_aE_Dist	2.19e-16	5.84e-16	****	1.5608083197841742	3.222816901408451	3.0751020408163265	15.233587152887601	-0.14771486059212435	Compressed	-1.5608083197841742	Significantly Compressed
Spine_Bridge_Dist	3.0600000000000003e-21	2.4480000000000003e-20	****	4.679187422455687	7.655586854460094	4.346938775510204	19.611188586526477	-3.30864807894989	Compressed	-4.679187422455687	Significantly Compressed
V104_RS2_Dist	3.26e-8	5.2160000000000005e-8	****	0.9103706591781568	7.2676525821596245	7.219183673469388	7.2826624172761365	-0.04846890869023657	Compressed	-0.9103706591781568	Significantly Compressed
I150_HRD_Dist	0.116	0.13257142857142856	ns	0.26206754981266234	9.979389671361503	9.96938775510204	0.8775500637953948	-0.010001916259462007	Compressed	-0.26206754981266234	Not Significant
Shell_M118_M120_Dist	3.62e-24	5.792e-23	****	2.5065630329042525	4.073333333333333	4.172448979591837	22.23717144681091	0.09911564625850389	Expanded	2.5065630329042525	Significantly Expanded
Y156_N99_Dist	0.407	0.4341333333333333	ns	0.13468829846382557	8.519201877934272	8.511632653061225	0.36237686717453643	-0.007569224873046565	Compressed	-0.13468829846382557	Not Significant
K105_E107_Dist	2.13e-13	3.7866666666666665e-13	****	1.2887326277623472	3.7515492957746477	3.866122448979592	12.421742923344663	0.11457315320494432	Expanded	1.2887326277623472	Significantly Expanded
K105_E121_Dist	0.925	0.925	ns	0.14657645860645163	3.448826291079812	3.4589795918367345	0.03385826726096737	0.010153300756922334	Expanded	0.14657645860645163	Not Significant
K105_N99_Dist	6.27e-17	2.0064000000000002e-16	****	1.5183344346244316	3.142112676056338	3.3630612244897957	15.697582480849377	0.22094854843345768	Expanded	1.5183344346244316	Significantly Expanded
D220_HRD_Dist	5.9500000000000004e-21	3.173333333333333e-20	****	1.8422470149848962	3.419718309859155	3.479795918367347	19.49848430633519	0.06007760850819199	Expanded	1.8422470149848962	Significantly Expanded
