## Supplementary material for "Trans-Allosteric Activation Releases Distinct Conformational Traps in Kinase Heterodimers": S3 Data: Stats_State_1_vs_State_8.csv

Metric	p	p.adj	p.adj.signif	effsize	State 1	State 8	Log10_P	Diff	Direction	Signed_EffSize	Significance
Interface_C_Lobe_Donor_Dist	2.77e-26	7.386666666666666e-26	****	1.9144995976926265	2.5496244131455397	2.639866666666667	25.13155149866327	0.09024225352112714	Expanded	1.9144995976926265	Significantly Expanded
Interface_N_Lobe_Rec_Dist	9.22e-25	1.844e-24	****	1.9371542379161537	9.96793427230047	11.443866666666667	23.73423908328239	1.4759323943661968	Expanded	1.9371542379161537	Significantly Expanded
Cleft_Gape_Dist	3.57e-7	4.76e-7	****	0.7150642055226735	15.9243661971831	16.3212	6.3223930472795065	0.39683380281690184	Expanded	0.7150642055226735	Significantly Expanded
D1_Dist	1.25e-24	2.222222222222222e-24	****	1.8067506015891366	6.833333333333333	6.697733333333334	23.653212513775344	-0.13559999999999928	Compressed	-1.8067506015891366	Significantly Compressed
D2_Dist	1.84e-14	2.6763636363636364e-14	****	1.1435948344994429	15.096807511737088	14.9128	13.572454879492764	-0.18400751173708763	Compressed	-1.1435948344994429	Significantly Compressed
SB_Dist	2.26e-18	3.616e-18	****	1.3943027862232302	2.7983098591549296	2.9718666666666667	17.441771578196676	0.17355680751173708	Expanded	1.3943027862232302	Significantly Expanded
aCb4_aE_Dist	8.82e-25	1.844e-24	****	1.717566970578639	3.222816901408451	3.0688	23.73423908328239	-0.15401690140845092	Compressed	-1.717566970578639	Significantly Compressed
Spine_Bridge_Dist	3.86e-35	2.693333333333333e-34	****	8.159663178735169	7.655586854460094	4.1384	33.569709893945074	-3.5171868544600944	Compressed	-8.159663178735169	Significantly Compressed
V104_RS2_Dist	0.0963	0.11005714285714285	ns	0.2316107292276267	7.2676525821596245	7.260266666666666	0.9583817658977788	-0.007385915492958084	Compressed	-0.2316107292276267	Not Significant
I150_HRD_Dist	0.594	0.594	ns	0.08783623133263045	9.979389671361503	9.976	0.22621355501880647	-0.0033896713615018115	Compressed	-0.08783623133263045	Not Significant
Shell_M118_M120_Dist	0.0094	0.011569230769230771	*	0.415783845259278	4.073333333333333	4.062266666666667	1.9366955160512132	-0.011066666666666336	Compressed	-0.415783845259278	Not Significant
Y156_N99_Dist	0.216	0.2304	ns	0.15929408768209574	8.519201877934272	8.510266666666666	0.6375175252488255	-0.008935211267605325	Compressed	-0.15929408768209574	Not Significant
K105_E107_Dist	5.05e-35	2.693333333333333e-34	****	3.064409980622398	3.7515492957746477	3.9310666666666667	33.569709893945074	0.17951737089201902	Expanded	3.064409980622398	Significantly Expanded
K105_E121_Dist	8.799999999999998e-37	1.4079999999999997e-35	****	5.408447443262823	3.448826291079812	3.7305333333333333	34.85139734519391	0.28170704225352106	Expanded	5.408447443262823	Significantly Expanded
K105_N99_Dist	1.7399999999999999e-31	5.568e-31	****	2.1457953418914886	3.142112676056338	3.3776	30.254300773397496	0.23548732394366212	Expanded	2.1457953418914886	Significantly Expanded
D220_HRD_Dist	1.71e-32	6.84e-32	****	2.183124869889209	3.419718309859155	3.4857333333333336	31.164943898279883	0.06601502347417876	Expanded	2.183124869889209	Significantly Expanded
