## Supplementary material for "Trans-Allosteric Activation Releases Distinct Conformational Traps in Kinase Heterodimers": S3 Data: Stats_State_2_vs_State_3.csv

Metric	p	p.adj	p.adj.signif	effsize	State 2	State 3	Log10_P	Diff	Direction	Signed_EffSize	Significance
Interface_C_Lobe_Donor_Dist	3.76e-6	5.469090909090909e-6	****	0.8268619431374862	2.550625	2.591645569620253	5.2620848575746395	0.0410205696202528	Expanded	0.8268619431374862	Significantly Expanded
Interface_N_Lobe_Rec_Dist	5.03e-9	1.6096e-8	****	1.0865121879153918	9.893875	10.760253164556962	7.793282036624166	0.8663781645569628	Expanded	1.0865121879153918	Significantly Expanded
Cleft_Gape_Dist	5.55e-8	9.866666666666666e-8	****	0.7610732026179605	15.581	16.326708860759492	7.005829543660724	0.7457088607594926	Expanded	0.7610732026179605	Significantly Expanded
D1_Dist	2.2e-5	2.9333333333333333e-5	****	0.10492389583654507	6.763875	6.806202531645569	4.5326385825694935	0.04232753164556957	Expanded	0.10492389583654507	Not Significant
D2_Dist	0.407	0.407	ns	0.23693913992021734	15.010375	15.115443037974684	0.39040559077478	0.105068037974684	Expanded	0.23693913992021734	Not Significant
SB_Dist	0.324	0.3456	ns	0.41308499991671	3.76025	2.9675949367088608	0.4614262661931443	-0.7926550632911393	Compressed	-0.41308499991671	Not Significant
aCb4_aE_Dist	3.51e-8	7.02e-8	****	0.8644984405627497	3.224	3.129620253164557	7.153662887870195	-0.09437974683544326	Compressed	-0.8644984405627497	Significantly Compressed
Spine_Bridge_Dist	3.8e-7	6.08e-7	****	0.42726649331815114	7.59975	7.15746835443038	6.216096420727265	-0.44228164556962035	Compressed	-0.42726649331815114	Not Significant
V104_RS2_Dist	3.49e-9	1.58e-8	****	1.0254719701538635	7.28775	7.242658227848101	7.801342913045578	-0.04509177215189908	Compressed	-1.0254719701538635	Significantly Compressed
I150_HRD_Dist	0.0385	0.044	*	0.03304635899940542	10.006625	10.004050632911392	1.3565473235138126	-0.0025743670886075876	Compressed	-0.03304635899940542	Not Significant
Shell_M118_M120_Dist	2.2e-22	3.52e-21	****	1.9617706263171946	3.9598750000000003	4.06746835443038	20.45345733652187	0.10759335443037976	Expanded	1.9617706263171946	Significantly Expanded
Y156_N99_Dist	0.00445	0.005476923076923077	**	0.5911410905228159	8.67425	8.503291139240506	2.2614633586699804	-0.1709588607594945	Compressed	-0.5911410905228159	Significantly Compressed
K105_E107_Dist	3.23e-8	7.02e-8	****	1.026275804456836	3.7055000000000002	3.8049367088607595	7.153662887870195	0.09943670886075928	Expanded	1.026275804456836	Significantly Expanded
K105_E121_Dist	3.3400000000000004e-21	2.6720000000000003e-20	****	2.261673578452727	3.865125	3.560126582278481	19.573163546196493	-0.30499841772151903	Compressed	-2.261673578452727	Significantly Compressed
K105_N99_Dist	2.66e-8	7.02e-8	****	0.7764782646857697	3.170875	3.311772151898734	7.153662887870195	0.14089715189873386	Expanded	0.7764782646857697	Significantly Expanded
D220_HRD_Dist	3.95e-9	1.58e-8	****	1.0276026807611505	3.423625	3.4620253164556964	7.801342913045578	0.038400316455696526	Expanded	1.0276026807611505	Significantly Expanded
