## Supplementary material for "Trans-Allosteric Activation Releases Distinct Conformational Traps in Kinase Heterodimers": S3 Data: Stats_State_2_vs_State_4.csv

Metric	p	p.adj	p.adj.signif	effsize	State 2	State 4	Log10_P	Diff	Direction	Signed_EffSize	Significance
Interface_C_Lobe_Donor_Dist	0.154	0.2053333333333333	ns	0.25449695344686896	2.550625	2.5614432989690723	0.687540542555237	0.01081829896907216	Expanded	0.25449695344686896	Not Significant
Interface_N_Lobe_Rec_Dist	0.123	0.1789090909090909	ns	0.3254723903077086	9.893875	10.084536082474227	0.7473675910629023	0.19066108247422697	Expanded	0.3254723903077086	Not Significant
Cleft_Gape_Dist	0.0608	0.09728	ns	0.10385602961682786	15.581	15.656701030927834	1.0119764380713403	0.07570103092783498	Expanded	0.10385602961682786	Not Significant
D1_Dist	1.08e-14	5.76e-14	****	0.10008539031503523	6.763875	6.725567010309279	13.239577516576787	-0.03830798969072102	Compressed	-0.10008539031503523	Not Significant
D2_Dist	5.21e-13	1.6672e-12	****	0.27687099246464	15.010375	14.896701030927835	11.77801229838057	-0.11367396907216509	Compressed	-0.27687099246464	Not Significant
SB_Dist	3.5e-12	8e-12	****	0.575678755751117	3.76025	2.707422680412371	11.096910013008056	-1.052827319587629	Compressed	-0.575678755751117	Significantly Compressed
aCb4_aE_Dist	0.00375	0.006666666666666666	**	0.4191738861255491	3.224	3.1728865979381444	2.1760912590556813	-0.05111340206185577	Compressed	-0.4191738861255491	Not Significant
Spine_Bridge_Dist	4.15e-28	4.4559999999999996e-27	****	5.692019467343345	7.59975	4.276082474226804	26.351054817834328	-3.323667525773196	Compressed	-5.692019467343345	Significantly Compressed
V104_RS2_Dist	0.986	0.986	ns	0.06826303473447999	7.28775	7.290103092783505	0.0061230850587887945	0.0023530927835047066	Expanded	0.06826303473447999	Not Significant
I150_HRD_Dist	5.16e-13	1.6672e-12	****	0.9883641404353981	10.006625	9.93319587628866	11.77801229838057	-0.07342912371133892	Compressed	-0.9883641404353981	Significantly Compressed
Shell_M118_M120_Dist	5.5699999999999995e-28	4.4559999999999996e-27	****	2.48466444492931	3.9598750000000003	4.083917525773196	26.351054817834328	0.12404252577319586	Expanded	2.48466444492931	Significantly Expanded
Y156_N99_Dist	0.297	0.36553846153846153	ns	0.463814238194949	8.67425	8.54340206185567	0.43706692033369965	-0.13084793814433127	Compressed	-0.463814238194949	Not Significant
K105_E107_Dist	8.74e-8	1.748e-7	****	0.8830274654399749	3.7055000000000002	3.7589690721649482	6.757458571701616	0.053469072164948006	Expanded	0.8830274654399749	Significantly Expanded
K105_E121_Dist	8.44e-13	2.2506666666666665e-12	****	1.6922044965281255	3.865125	3.5790721649484536	11.647688821102063	-0.28605283505154633	Compressed	-1.6922044965281255	Significantly Compressed
K105_N99_Dist	0.322	0.368	ns	0.16978484580156114	3.170875	3.152164948453608	0.43415218132648237	-0.018710051546392048	Compressed	-0.16978484580156114	Not Significant
D220_HRD_Dist	0.355	0.37866666666666665	ns	0.17276873835264228	3.423625	3.417319587628866	0.4217429233446624	-0.006305412371133912	Compressed	-0.17276873835264228	Not Significant
