## Supplementary material for "Trans-Allosteric Activation Releases Distinct Conformational Traps in Kinase Heterodimers": S3 Data: Stats_State_2_vs_State_5.csv

Metric	p	p.adj	p.adj.signif	effsize	State 2	State 5	Log10_P	Diff	Direction	Signed_EffSize	Significance
Interface_C_Lobe_Donor_Dist	2.7799999999999996e-23	8.896e-23	****	1.6191930718013454	2.550625	2.6305940594059405	22.05080522576202	0.07996905940594035	Expanded	1.6191930718013454	Significantly Expanded
Interface_N_Lobe_Rec_Dist	2.3599999999999998e-23	8.896e-23	****	1.6647656357066491	9.893875	11.112128712871288	22.05080522576202	1.218253712871288	Expanded	1.6647656357066491	Significantly Expanded
Cleft_Gape_Dist	1.5599999999999998e-31	1.2479999999999999e-30	****	1.7721235571712726	15.581	16.97831683168317	29.903785414653594	1.3973168316831703	Expanded	1.7721235571712726	Significantly Expanded
D1_Dist	2.85e-8	3.7999999999999996e-8	****	0.05091370038201272	6.763875	6.783366336633663	7.42021640338319	0.019491336633663536	Expanded	0.05091370038201272	Not Significant
D2_Dist	5.95e-9	8.654545454545455e-9	****	0.5879943900279642	15.010375	15.257128712871287	8.06275573677375	0.24675371287128733	Expanded	0.5879943900279642	Significantly Expanded
SB_Dist	0.184	0.184	ns	0.49649512136174595	3.76025	2.8484653465346534	0.7351821769904635	-0.9117846534653467	Compressed	-0.49649512136174595	Not Significant
aCb4_aE_Dist	8.03e-22	1.606e-21	****	1.3742185118085168	3.224	3.0932178217821784	20.79425445905734	-0.1307821782178218	Compressed	-1.3742185118085168	Significantly Compressed
Spine_Bridge_Dist	1.64e-18	2.624e-18	****	0.3012825883397796	7.59975	7.728762376237624	17.58103616929638	0.12901237623762363	Expanded	0.3012825883397796	Not Significant
V104_RS2_Dist	1.55e-7	1.9076923076923077e-7	****	0.6351337701631034	7.28775	7.264603960396039	6.71949167148062	-0.023146039603960666	Compressed	-0.6351337701631034	Significantly Compressed
I150_HRD_Dist	1.88e-5	2.0906666666666664e-5	****	0.030989763920760742	10.006625	10.008910891089108	4.67971520504328	0.0022858910891088158	Expanded	0.030989763920760742	Not Significant
Shell_M118_M120_Dist	1.2200000000000001e-21	2.168888888888889e-21	****	1.2751672203460387	3.9598750000000003	4.010940594059406	20.663762696108652	0.051065594059405583	Expanded	1.2751672203460387	Significantly Expanded
Y156_N99_Dist	1.96e-5	2.0906666666666664e-5	****	0.5691339402219858	8.67425	8.51440594059406	4.67971520504328	-0.15984405940594115	Compressed	-0.5691339402219858	Significantly Compressed
K105_E107_Dist	7.99e-33	1.2784e-31	****	2.5092431108639537	3.7055000000000002	3.890049504950495	30.893333238030085	0.18454950495049482	Expanded	2.5092431108639537	Significantly Expanded
K105_E121_Dist	1.07e-26	5.706666666666667e-26	****	1.4978651829972385	3.865125	3.7336138613861385	25.24361749437853	-0.13151113861386143	Compressed	-1.4978651829972385	Significantly Compressed
K105_N99_Dist	5.32e-22	1.2159999999999998e-21	****	1.381624025284519	3.170875	3.356039603960396	20.915066425063284	0.1851646039603958	Expanded	1.381624025284519	Significantly Expanded
D220_HRD_Dist	2.68e-22	7.146666666666666e-22	****	1.4848278474545742	3.423625	3.477920792079208	21.14589647369893	0.054295792079208205	Expanded	1.4848278474545742	Significantly Expanded
