## Supplementary material for "Trans-Allosteric Activation Releases Distinct Conformational Traps in Kinase Heterodimers": S3 Data: Stats_State_2_vs_State_7.csv

Metric	p	p.adj	p.adj.signif	effsize	State 2	State 7	Log10_P	Diff	Direction	Signed_EffSize	Significance
Interface_C_Lobe_Donor_Dist	1.01e-13	2.628571428571428e-13	****	1.6729739662434238	2.550625	2.633265306122449	12.58028021700472	0.08264030612244877	Expanded	1.6729739662434238	Significantly Expanded
Interface_N_Lobe_Rec_Dist	6.15e-14	2.46e-13	****	1.91072197005727	9.893875	11.21408163265306	12.60906489289662	1.3202066326530613	Expanded	1.91072197005727	Significantly Expanded
Cleft_Gape_Dist	3.71e-5	4.9466666666666665e-5	****	0.8211414033044411	15.581	16.23938775510204	4.305687353776654	0.6583877551020407	Expanded	0.8211414033044411	Significantly Expanded
D1_Dist	3.36e-11	5.973333333333333e-11	****	0.1304471285596786	6.763875	6.713877551020408	10.223783249393556	-0.049997448979591574	Compressed	-0.1304471285596786	Not Significant
D2_Dist	2.07e-4	2.547692307692308e-4	***	0.11688866705018455	15.010375	14.960612244897959	3.593853024193994	-0.04976275510204076	Compressed	-0.11688866705018455	Not Significant
SB_Dist	0.0358	0.03818666666666667	*	0.45282184543357	3.76025	2.9308163265306124	1.4180882497558822	-0.8294336734693877	Compressed	-0.45282184543357	Not Significant
aCb4_aE_Dist	4.61e-13	9.22e-13	****	1.48040682309285	3.224	3.0751020408163265	12.03526907894637	-0.14889795918367366	Compressed	-1.48040682309285	Significantly Compressed
Spine_Bridge_Dist	8.79e-17	4.687999999999999e-16	****	4.362581652363899	7.59975	4.346938775510204	15.329012396989965	-3.252811224489796	Compressed	-4.362581652363899	Significantly Compressed
V104_RS2_Dist	4.09e-10	5.949090909090909e-10	****	1.2229095769522955	7.28775	7.219183673469388	9.225549394494958	-0.06856632653061201	Compressed	-1.2229095769522955	Significantly Compressed
I150_HRD_Dist	0.0693	0.0693	ns	0.5032028316568047	10.006625	9.96938775510204	1.1592667653881934	-0.03723724489795899	Compressed	-0.5032028316568047	Not Significant
Shell_M118_M120_Dist	1.6200000000000002e-21	2.5920000000000003e-20	****	4.290866149224634	3.9598750000000003	4.172448979591837	19.586365002801443	0.21257397959183688	Expanded	4.290866149224634	Significantly Expanded
Y156_N99_Dist	0.00141	0.0016114285714285714	**	0.5787041541356354	8.67425	8.511632653061225	2.7927889403669335	-0.1626173469387755	Compressed	-0.5787041541356354	Significantly Compressed
K105_E107_Dist	1.13e-13	2.628571428571428e-13	****	1.767164831824464	3.7055000000000002	3.866122448979592	12.58028021700472	0.16062244897959177	Expanded	1.767164831824464	Significantly Expanded
K105_E121_Dist	1.82e-20	1.456e-19	****	4.155260918635509	3.865125	3.4589795918367345	18.83683862502298	-0.4061454081632654	Compressed	-4.155260918635509	Significantly Compressed
K105_N99_Dist	8.81e-11	1.4096e-10	****	1.2153363847682772	3.170875	3.3630612244897957	9.850904108932028	0.1921862244897956	Expanded	1.2153363847682772	Significantly Expanded
D220_HRD_Dist	1.15e-13	2.628571428571428e-13	****	1.5704327225053456	3.423625	3.479795918367347	12.58028021700472	0.05617091836734689	Expanded	1.5704327225053456	Significantly Expanded
