## Supplementary material for "Trans-Allosteric Activation Releases Distinct Conformational Traps in Kinase Heterodimers": S3 Data: Stats_State_2_vs_State_8.csv

Metric	p	p.adj	p.adj.signif	effsize	State 2	State 8	Log10_P	Diff	Direction	Signed_EffSize	Significance
Interface_C_Lobe_Donor_Dist	5.62e-19	1.2845714285714285e-18	****	1.9207544838874697	2.550625	2.639866666666667	17.891241741789273	0.08924166666666666	Expanded	1.9207544838874697	Significantly Expanded
Interface_N_Lobe_Rec_Dist	2.44e-19	7.599999999999999e-19	****	2.2145507438327767	9.893875	11.443866666666667	18.11918640771921	1.549991666666667	Expanded	2.2145507438327767	Significantly Expanded
Cleft_Gape_Dist	1.03e-8	1.3733333333333332e-8	****	0.9483015567101819	15.581	16.3212	7.862224038686528	0.7402000000000015	Expanded	0.9483015567101819	Significantly Expanded
D1_Dist	2.15e-15	3.44e-15	****	0.17269424182755658	6.763875	6.697733333333334	14.46344155742847	-0.06614166666666588	Compressed	-0.17269424182755658	Not Significant
D2_Dist	3.17e-9	4.610909090909091e-9	****	0.23360240472995417	15.010375	14.9128	8.33621344028455	-0.09757499999999908	Compressed	-0.23360240472995417	Not Significant
SB_Dist	1.37e-5	1.5657142857142856e-5	****	0.430730890616063	3.76025	2.9718666666666667	4.8052874858659065	-0.7883833333333334	Compressed	-0.430730890616063	Not Significant
aCb4_aE_Dist	1.54e-18	2.7377777777777776e-18	****	1.6180353911989225	3.224	3.0688	17.562601805946937	-0.15520000000000023	Compressed	-1.6180353911989225	Significantly Compressed
Spine_Bridge_Dist	1.33e-25	7.0933333333333325e-25	****	7.03976010847816	7.59975	4.1384	24.149149631096652	-3.4613500000000004	Compressed	-7.03976010847816	Significantly Compressed
V104_RS2_Dist	7.33e-7	9.021538461538463e-7	****	0.7547449416847484	7.28775	7.260266666666666	6.044719395009784	-0.027483333333333526	Compressed	-0.7547449416847484	Significantly Compressed
I150_HRD_Dist	0.37	0.37	ns	0.4126204073467918	10.006625	9.976	0.431798275933005	-0.030624999999998792	Compressed	-0.4126204073467918	Not Significant
Shell_M118_M120_Dist	2.84e-26	2.552e-25	****	2.560478430579103	3.9598750000000003	4.062266666666667	24.593119329950877	0.10239166666666666	Expanded	2.560478430579103	Significantly Expanded
Y156_N99_Dist	1.22e-4	1.3013333333333332e-4	***	0.5836090689113583	8.67425	8.510266666666666	3.8856114457250084	-0.16398333333333426	Compressed	-0.5836090689113583	Significantly Compressed
K105_E107_Dist	3.19e-26	2.552e-25	****	3.6642923720997103	3.7055000000000002	3.9310666666666667	24.593119329950877	0.22556666666666647	Expanded	3.6642923720997103	Significantly Expanded
K105_E121_Dist	9.8e-19	1.96e-18	****	1.5574250218729448	3.865125	3.7305333333333333	17.707743928643524	-0.13459166666666667	Compressed	-1.5574250218729448	Significantly Compressed
K105_N99_Dist	2.85e-19	7.599999999999999e-19	****	1.6407826790448246	3.170875	3.3776	18.11918640771921	0.20672500000000005	Expanded	1.6407826790448246	Significantly Expanded
D220_HRD_Dist	1.89e-19	7.56e-19	****	1.847416702615087	3.423625	3.4857333333333336	18.121478204498793	0.062108333333333654	Expanded	1.847416702615087	Significantly Expanded
