## Supplementary material for "Trans-Allosteric Activation Releases Distinct Conformational Traps in Kinase Heterodimers": S3 Data: Stats_State_3_vs_State_4.csv

Metric	p	p.adj	p.adj.signif	effsize	State 3	State 4	Log10_P	Diff	Direction	Signed_EffSize	Significance
Interface_C_Lobe_Donor_Dist	2.68e-4	5.116363636363636e-4	***	0.6099212177679951	2.591645569620253	2.5614432989690723	3.291038596395517	-0.03020227065118064	Compressed	-0.6099212177679951	Significantly Compressed
Interface_N_Lobe_Rec_Dist	9.7e-7	2.2633333333333334e-6	****	0.8041552980948898	10.760253164556962	10.084536082474227	5.6452514804391605	-0.6757170820827358	Compressed	-0.8041552980948898	Significantly Compressed
Cleft_Gape_Dist	7.38e-11	2.5830000000000003e-10	****	0.8774421749275441	16.326708860759492	15.656701030927834	9.587875593826682	-0.6700078298316576	Compressed	-0.8774421749275441	Significantly Compressed
D1_Dist	1.48e-5	3.108e-5	****	0.5527296219864639	6.806202531645569	6.725567010309279	4.507518989871123	-0.0806355213362906	Compressed	-0.5527296219864639	Significantly Compressed
D2_Dist	1.85e-11	7.77e-11	****	1.034665993877875	15.115443037974684	14.896701030927835	10.109578981199085	-0.2187420070468491	Compressed	-1.034665993877875	Significantly Compressed
SB_Dist	3.69e-10	9.68625e-10	****	0.4435816945295399	2.9675949367088608	2.707422680412371	9.013844326098964	-0.26017225629648966	Compressed	-0.4435816945295399	Not Significant
aCb4_aE_Dist	0.0062	0.01085	*	0.43489671633339916	3.129620253164557	3.1728865979381444	1.9645702618154517	0.043266344773587484	Expanded	0.43489671633339916	Not Significant
Spine_Bridge_Dist	1.01e-18	1.0605e-17	****	2.721604470925631	7.15746835443038	4.276082474226804	16.97448932714742	-2.8813858802035757	Compressed	-2.721604470925631	Significantly Compressed
V104_RS2_Dist	1.39e-10	4.17e-10	****	1.1142811342365881	7.242658227848101	7.290103092783505	9.379863945026242	0.047444864935403785	Expanded	1.1142811342365881	Significantly Expanded
I150_HRD_Dist	3.13e-19	6.5729999999999996e-18	****	1.6660843632709301	10.004050632911392	9.93319587628866	17.182236367719632	-0.07085475662273133	Compressed	-1.6660843632709301	Significantly Compressed
Shell_M118_M120_Dist	0.0473	0.05842941176470589	ns	0.2929784151262461	4.06746835443038	4.083917525773196	1.233368485906543	0.016449171342816093	Expanded	0.2929784151262461	Not Significant
Y156_N99_Dist	0.0128	0.019200000000000002	*	0.46093786934921954	8.503291139240506	8.54340206185567	1.7166987712964503	0.04011092261516325	Expanded	0.46093786934921954	Not Significant
K105_E107_Dist	0.0119	0.019200000000000002	*	0.46911945270756467	3.8049367088607595	3.7589690721649482	1.7166987712964503	-0.045967636695811276	Compressed	-0.46911945270756467	Not Significant
K105_E121_Dist	0.828	0.828	ns	0.10356132381944255	3.560126582278481	3.5790721649484536	0.08196966321511988	0.018945582669972705	Expanded	0.10356132381944255	Not Significant
K105_N99_Dist	1.2e-11	6.3e-11	****	0.9402236259492907	3.311772151898734	3.152164948453608	10.200659450546418	-0.1596072034451259	Compressed	-0.9402236259492907	Significantly Compressed
D220_HRD_Dist	2.83e-13	1.981e-12	****	1.2661022721910322	3.4620253164556964	3.417319587628866	11.703115524461452	-0.04470572882683044	Compressed	-1.2661022721910322	Significantly Compressed
Mg_Hijack_Dist	0.0432	0.0567	ns	0.4667618166084727	11.774615384615384	11.524255319148937	1.2464169411070933	-0.25036006546644707	Compressed	-0.4667618166084727	Not Significant
HRD_ATP_Dist	0.07	0.08166666666666668	ns	0.5861911647696859	5.728461538461539	5.277553191489361	1.08795517035513	-0.4509083469721773	Compressed	-0.5861911647696859	Not Significant
DFG_Mg_Dist	0.664	0.6972	ns	0.10754019440466696	2.1223076923076922	2.1556382978723403	0.15664262156204442	0.033330605564648064	Expanded	0.10754019440466696	Not Significant
DFG_ATP_Dist	0.373	0.4122631578947369	ns	0.4008603766186788	2.6746153846153846	2.4567021276595744	0.384825474410222	-0.2179132569558102	Compressed	-0.4008603766186788	Not Significant
PLoop_ATP_Dist	0.0432	0.0567	ns	0.6101309981312313	3.53	3.2319148936170214	1.2464169411070933	-0.29808510638297836	Compressed	-0.6101309981312313	Not Significant
