## Supplementary material for "Trans-Allosteric Activation Releases Distinct Conformational Traps in Kinase Heterodimers": S3 Data: Stats_State_3_vs_State_5.csv

Metric	p	p.adj	p.adj.signif	effsize	State 3	State 5	Log10_P	Diff	Direction	Signed_EffSize	Significance
Interface_C_Lobe_Donor_Dist	4.97e-7	1.5904e-6	****	0.7013157550958108	2.591645569620253	2.6305940594059405	5.798493632946762	0.038948489785687546	Expanded	0.7013157550958108	Significantly Expanded
Interface_N_Lobe_Rec_Dist	0.00764	0.011112727272727272	*	0.3712340954813564	10.760253164556962	11.112128712871288	1.9541793439266104	0.3518755483143252	Expanded	0.3712340954813564	Not Significant
Cleft_Gape_Dist	2.2e-8	1.1733333333333333e-7	****	0.7939933305183154	16.326708860759492	16.97831683168317	6.930578591241532	0.6516079709236777	Expanded	0.7939933305183154	Significantly Expanded
D1_Dist	0.722	0.7701333333333333	ns	0.15631587981267603	6.806202531645569	6.783366336633663	0.11343407883011734	-0.022836195011906035	Compressed	-0.15631587981267603	Not Significant
D2_Dist	1.18e-5	3.146666666666667e-5	****	0.6199073451201087	15.115443037974684	15.257128712871287	4.502149260421594	0.14168567489660333	Expanded	0.6199073451201087	Significantly Expanded
SB_Dist	0.906	0.906	ns	0.19535778893900974	2.9675949367088608	2.8484653465346534	0.042871802323186915	-0.11912959017420732	Compressed	-0.19535778893900974	Not Significant
aCb4_aE_Dist	0.00405	0.00648	**	0.5695110335640332	3.129620253164557	3.0932178217821784	2.1884249941294067	-0.03640243138237853	Compressed	-0.5695110335640332	Significantly Compressed
Spine_Bridge_Dist	0.236	0.29046153846153844	ns	0.5820843532649995	7.15746835443038	7.728762376237624	0.5369113666808054	0.571294021807244	Expanded	0.5820843532649995	Not Significant
V104_RS2_Dist	1.75e-4	3.9999999999999996e-4	***	0.4966176644564247	7.242658227848101	7.264603960396039	3.3979400086720375	0.021945732547938412	Expanded	0.4966176644564247	Not Significant
I150_HRD_Dist	0.0985	0.13133333333333333	ns	0.11685150489041317	10.004050632911392	10.008910891089108	0.8816250328940883	0.004860258177716403	Expanded	0.11685150489041317	Not Significant
Shell_M118_M120_Dist	6.19e-18	4.952e-17	****	1.1881274164239055	4.06746835443038	4.010940594059406	16.305219363987938	-0.05652776037097418	Compressed	-1.1881274164239055	Significantly Compressed
Y156_N99_Dist	0.43	0.4914285714285714	ns	0.1341533759721855	8.503291139240506	8.51440594059406	0.30853959744272674	0.01111480135355336	Expanded	0.1341533759721855	Not Significant
K105_E107_Dist	2.96e-8	1.184e-7	****	0.7991121145700644	3.8049367088607595	3.890049504950495	6.926648297613099	0.08511279608973554	Expanded	0.7991121145700644	Significantly Expanded
K105_E121_Dist	1.71e-18	2.736e-17	****	1.5454898787656584	3.560126582278481	3.7336138613861385	16.56288390695192	0.1734872791076576	Expanded	1.5454898787656584	Significantly Expanded
K105_N99_Dist	5.59e-4	0.001118	**	0.2378661151539538	3.311772151898734	3.356039603960396	2.9515581964495956	0.04426745206166194	Expanded	0.2378661151539538	Not Significant
D220_HRD_Dist	7.95e-4	0.0014133333333333333	**	0.44924163344645524	3.4620253164556964	3.477920792079208	2.8497553981269297	0.01589547562351168	Expanded	0.44924163344645524	Not Significant
