## Supplementary material for "Trans-Allosteric Activation Releases Distinct Conformational Traps in Kinase Heterodimers": S3 Data: Stats_State_3_vs_State_7.csv

Metric	p	p.adj	p.adj.signif	effsize	State 3	State 7	Log10_P	Diff	Direction	Signed_EffSize	Significance
Interface_C_Lobe_Donor_Dist	8.42e-5	2.947e-4	***	0.7493065284299617	2.591645569620253	2.633265306122449	3.530619864150075	0.04161973650219597	Expanded	0.7493065284299617	Significantly Expanded
Interface_N_Lobe_Rec_Dist	0.011	0.01925	*	0.4950727888648018	10.760253164556962	11.21408163265306	1.7155692661554804	0.45382846809609845	Expanded	0.4950727888648018	Not Significant
Cleft_Gape_Dist	0.101	0.1325625	ns	0.1047699056534291	16.326708860759492	16.23938775510204	0.877579314139363	-0.08732110565745188	Compressed	-0.1047699056534291	Not Significant
D1_Dist	5.57e-5	2.4024000000000002e-4	***	0.6269673135136898	6.806202531645569	6.713877551020408	3.6193546808090753	-0.09232498062516115	Compressed	-0.6269673135136898	Significantly Compressed
D2_Dist	1.68e-4	4.41e-4	***	0.6463932105282427	15.115443037974684	14.960612244897959	3.3555614105321614	-0.15483079307672476	Compressed	-0.6463932105282427	Significantly Compressed
SB_Dist	0.00105	0.002205	**	0.06177465137639865	2.9675949367088608	2.9308163265306124	2.6565914061961426	-0.03677861017824835	Compressed	-0.06177465137639865	Not Significant
aCb4_aE_Dist	5.72e-5	2.4024000000000002e-4	***	0.7600815163108506	3.129620253164557	3.0751020408163265	3.6193546808090753	-0.0545182123482304	Compressed	-0.7600815163108506	Significantly Compressed
Spine_Bridge_Dist	2.63e-12	2.7615e-11	****	2.4316980199086884	7.15746835443038	4.346938775510204	10.558854952440305	-2.8105295789201756	Compressed	-2.4316980199086884	Significantly Compressed
V104_RS2_Dist	0.091	0.12739999999999999	ns	0.3824030345864652	7.242658227848101	7.219183673469388	0.8948305720006684	-0.02347455437871293	Compressed	-0.3824030345864652	Not Significant
I150_HRD_Dist	4.53e-5	2.4024000000000002e-4	***	0.8250406464554384	10.004050632911392	9.96938775510204	3.6193546808090753	-0.0346628778093514	Compressed	-0.8250406464554384	Significantly Compressed
Shell_M118_M120_Dist	2.84e-15	5.964e-14	****	1.8812022665538823	4.06746835443038	4.172448979591837	13.224462365219043	0.10498062516145712	Expanded	1.8812022665538823	Significantly Expanded
Y156_N99_Dist	0.467	0.5448333333333334	ns	0.10007744154524151	8.503291139240506	8.511632653061225	0.26373632980327455	0.008341513820719015	Expanded	0.10007744154524151	Not Significant
K105_E107_Dist	0.00272	0.005192727272727273	**	0.5135242394808727	3.8049367088607595	3.866122448979592	2.284604486390107	0.06118574011883249	Expanded	0.5135242394808727	Significantly Expanded
K105_E121_Dist	1.6e-4	4.41e-4	***	0.8415527523366256	3.560126582278481	3.4589795918367345	3.3555614105321614	-0.10114699044174635	Compressed	-0.8415527523366256	Significantly Compressed
K105_N99_Dist	0.0487	0.07866923076923077	ns	0.25122608121932954	3.311772151898734	3.3630612244897957	1.1041950963582832	0.051289072591061746	Expanded	0.25122608121932954	Not Significant
D220_HRD_Dist	3.8e-4	8.866666666666668e-4	***	0.5142512300373213	3.4620253164556964	3.479795918367347	3.0522396180885956	0.017770601911650363	Expanded	0.5142512300373213	Significantly Expanded
Mg_Hijack_Dist	0.841	0.869	ns	0.2344793640087532	11.774615384615384	11.91108695652174	0.06098022355133353	0.1364715719063554	Expanded	0.2344793640087532	Not Significant
HRD_ATP_Dist	0.721	0.7968947368421053	ns	0.07508186001601798	5.728461538461539	5.791086956521739	0.09859904149948062	0.06262541806020039	Expanded	0.07508186001601798	Not Significant
DFG_Mg_Dist	0.0888	0.12739999999999999	ns	0.47769180927106336	2.1223076923076922	2.2123913043478263	0.8948305720006684	0.09008361204013404	Expanded	0.47769180927106336	Not Significant
DFG_ATP_Dist	0.319	0.3940588235294118	ns	0.23850921186705007	2.6746153846153846	2.799130434782609	0.40443894358717347	0.1245150501672243	Expanded	0.23850921186705007	Not Significant
PLoop_ATP_Dist	0.869	0.869	ns	0.10919491282220467	3.53	3.5884782608695653	0.06098022355133353	0.058478260869565535	Expanded	0.10919491282220467	Not Significant
