## Supplementary material for "Trans-Allosteric Activation Releases Distinct Conformational Traps in Kinase Heterodimers": S3 Data: Stats_State_3_vs_State_8.csv

Metric	p	p.adj	p.adj.signif	effsize	State 3	State 8	Log10_P	Diff	Direction	Signed_EffSize	Significance
Interface_C_Lobe_Donor_Dist	2.36e-7	7.08e-7	****	0.9106781637409478	2.591645569620253	2.639866666666667	6.149966742310231	0.04822109704641386	Expanded	0.9106781637409478	Significantly Expanded
Interface_N_Lobe_Rec_Dist	8.37e-6	1.7577e-5	****	0.7402683036654882	10.760253164556962	11.443866666666667	4.7550552472728205	0.6836135021097043	Expanded	0.7402683036654882	Significantly Expanded
Cleft_Gape_Dist	0.345	0.3923684210526316	ns	0.006775623416399778	16.326708860759492	16.3212	0.40630595316381557	-0.0055088607594910854	Compressed	-0.006775623416399778	Not Significant
D1_Dist	4.81e-9	2.5252499999999997e-8	****	0.7402564625979996	6.806202531645569	6.697733333333334	7.597695620220211	-0.10846919831223545	Compressed	-0.7402564625979996	Significantly Compressed
D2_Dist	1.28e-8	4.4800000000000004e-8	****	0.9008463583686088	15.115443037974684	14.9128	7.3487219860018556	-0.20264303797468308	Compressed	-0.9008463583686088	Significantly Compressed
SB_Dist	7.79e-9	3.2718e-8	****	0.007225939897873281	2.9675949367088608	2.9718666666666667	7.485213251929535	0.004271729957805892	Expanded	0.007225939897873281	Not Significant
aCb4_aE_Dist	5.83e-7	1.530375e-6	****	0.9352539959258047	3.129620253164557	3.0688	5.815202137499011	-0.06082025316455697	Compressed	-0.9352539959258047	Significantly Compressed
Spine_Bridge_Dist	1.29e-18	2.709e-17	****	2.9868943349676855	7.15746835443038	4.1384	16.567190994966833	-3.01906835443038	Compressed	-2.9868943349676855	Significantly Compressed
V104_RS2_Dist	0.0108	0.017446153846153847	*	0.39868111601864414	7.242658227848101	7.260266666666666	1.7583003020859678	0.017608438818565553	Expanded	0.39868111601864414	Not Significant
I150_HRD_Dist	3.48e-4	6.09e-4	***	0.6615661185753896	10.004050632911392	9.976	3.215382707367125	-0.028050632911391205	Compressed	-0.6615661185753896	Significantly Compressed
Shell_M118_M120_Dist	0.355	0.3923684210526316	ns	0.1094417434729138	4.06746835443038	4.062266666666667	0.40630595316381557	-0.005201687763713103	Compressed	-0.1094417434729138	Not Significant
Y156_N99_Dist	0.258	0.338625	ns	0.08376047094936906	8.503291139240506	8.510266666666666	0.4702809819587753	0.006975527426160255	Expanded	0.08376047094936906	Not Significant
K105_E107_Dist	2.89e-11	2.023e-10	****	1.2790537146242742	3.8049367088607595	3.9310666666666667	9.694004117229195	0.1261299578059072	Expanded	1.2790537146242742	Significantly Expanded
K105_E121_Dist	2.32e-12	2.4359999999999997e-11	****	1.5327365480729642	3.560126582278481	3.7305333333333333	10.613322716039162	0.17040675105485237	Expanded	1.5327365480729642	Significantly Expanded
K105_N99_Dist	1.25e-4	2.3863636363636364e-4	***	0.36488473300996066	3.311772151898734	3.3776	3.622263377416249	0.06582784810126618	Expanded	0.36488473300996066	Not Significant
D220_HRD_Dist	1.35e-6	3.1500000000000003e-6	****	0.7333800401768443	3.4620253164556964	3.4857333333333336	5.501689446210399	0.023708016877637128	Expanded	0.7333800401768443	Significantly Expanded
Mg_Hijack_Dist	0.976	0.976	ns	0.04178489542256449	11.774615384615384	11.802297297297297	0.010550182333308194	0.027681912681913445	Expanded	0.04178489542256449	Not Significant
HRD_ATP_Dist	0.844	0.8862	ns	0.168541414679762	5.728461538461539	5.876621621621622	0.052468254304406874	0.1481600831600831	Expanded	0.168541414679762	Not Significant
DFG_Mg_Dist	0.297	0.3668823529411765	ns	0.3583846271319523	2.1223076923076922	2.1885135135135134	0.4354731773271423	0.06620582120582119	Expanded	0.3583846271319523	Not Significant
DFG_ATP_Dist	0.184	0.2576	ns	0.2620610512250793	2.6746153846153846	2.803918918918919	0.5890541413122254	0.12930353430353447	Expanded	0.2620610512250793	Not Significant
PLoop_ATP_Dist	0.0821	0.12315000000000001	ns	0.6443381155989409	3.53	3.835810810810811	0.909565583824878	0.3058108108108111	Expanded	0.6443381155989409	Not Significant
