## Supplementary material for "Trans-Allosteric Activation Releases Distinct Conformational Traps in Kinase Heterodimers": S3 Data: Stats_State_4_vs_State_5.csv

Metric	p	p.adj	p.adj.signif	effsize	State 4	State 5	Log10_P	Diff	Direction	Signed_EffSize	Significance
Interface_C_Lobe_Donor_Dist	5.29e-22	9.404444444444444e-22	****	1.4027609809584924	2.5614432989690723	2.6305940594059405	21.026666854748214	0.06915076043686819	Expanded	1.4027609809584924	Significantly Expanded
Interface_N_Lobe_Rec_Dist	1.5e-20	2.4000000000000002e-20	****	1.3203064802207236	10.084536082474227	11.112128712871288	19.619788758288394	1.027592630397061	Expanded	1.3203064802207236	Significantly Expanded
Cleft_Gape_Dist	2.45e-39	1.96e-38	****	2.671317966588086	15.656701030927834	16.97831683168317	37.707743928643524	1.3216158007553354	Expanded	2.671317966588086	Significantly Expanded
D1_Dist	9.4e-10	1.0742857142857143e-9	****	0.8092591206733879	6.725567010309279	6.783366336633663	8.968880199422614	0.05779932632438456	Expanded	0.8092591206733879	Significantly Expanded
D2_Dist	3.3899999999999996e-37	1.8079999999999997e-36	****	2.3185351749651297	14.896701030927835	15.257128712871287	35.74280157386065	0.3604276819434524	Expanded	2.3185351749651297	Significantly Expanded
SB_Dist	3.56e-16	5.178181818181818e-16	****	0.7595267874583744	2.707422680412371	2.8484653465346534	15.285822704529425	0.14104266612228233	Expanded	0.7595267874583744	Significantly Expanded
aCb4_aE_Dist	1.04e-10	1.3866666666666665e-10	****	0.9497931616993254	3.1728865979381444	3.0932178217821784	9.85802792409292	-0.07966877615596601	Compressed	-0.9497931616993254	Significantly Compressed
Spine_Bridge_Dist	1.59e-42	2.544e-41	****	7.157318873909769	4.276082474226804	7.728762376237624	40.594482893023624	3.4526799020108196	Expanded	7.157318873909769	Significantly Expanded
V104_RS2_Dist	1.87e-8	1.9946666666666664e-8	****	0.7337990109587877	7.290103092783505	7.264603960396039	7.700129669863258	-0.025499132387465373	Compressed	-0.7337990109587877	Significantly Compressed
I150_HRD_Dist	3.7299999999999995e-35	1.4919999999999998e-34	****	2.2033268548381137	9.93319587628866	10.008910891089108	33.82623117686335	0.07571501480044773	Expanded	2.2033268548381137	Significantly Expanded
Shell_M118_M120_Dist	8.54e-24	1.708e-23	****	1.7455084074740603	4.083917525773196	4.010940594059406	22.767512133647013	-0.07297693171379027	Compressed	-1.7455084074740603	Significantly Compressed
Y156_N99_Dist	1.7e-5	1.7e-5	****	0.5465597601842039	8.54340206185567	8.51440594059406	4.769551078621726	-0.028996121261609886	Compressed	-0.5465597601842039	Significantly Compressed
K105_E107_Dist	6.89e-29	1.574857142857143e-28	****	1.7480619194091875	3.7589690721649482	3.890049504950495	27.802758835450707	0.13108043278554682	Expanded	1.7480619194091875	Significantly Expanded
K105_E121_Dist	5.36e-10	6.596923076923077e-10	****	1.019238117517091	3.5790721649484536	3.7336138613861385	9.180658579958141	0.1545416964376849	Expanded	1.019238117517091	Significantly Expanded
K105_N99_Dist	1.45e-30	3.866666666666666e-30	****	1.7322788947579124	3.152164948453608	3.356039603960396	29.412663265492743	0.20387465550678785	Expanded	1.7322788947579124	Significantly Expanded
D220_HRD_Dist	1.15e-31	3.68e-31	****	1.758591531468201	3.417319587628866	3.477920792079208	30.434152181326482	0.06060120445034212	Expanded	1.758591531468201	Significantly Expanded
