## Supplementary material for "Trans-Allosteric Activation Releases Distinct Conformational Traps in Kinase Heterodimers": S3 Data: Stats_State_4_vs_State_7.csv

Metric	p	p.adj	p.adj.signif	effsize	State 4	State 7	Log10_P	Diff	Direction	Signed_EffSize	Significance
Interface_C_Lobe_Donor_Dist	1.64e-12	6.8880000000000005e-12	****	1.4566813987811733	2.5614432989690723	2.633265306122449	11.161906861554401	0.07182200715337661	Expanded	1.4566813987811733	Significantly Expanded
Interface_N_Lobe_Rec_Dist	6e-12	2.1000000000000002e-11	****	1.5263521406906795	10.084536082474227	11.21408163265306	10.67778070526608	1.1295455501788343	Expanded	1.5263521406906795	Significantly Expanded
Cleft_Gape_Dist	9.23e-9	2.153666666666667e-8	****	1.1299569211956222	15.656701030927834	16.23938775510204	7.666821513679493	0.5826867241742058	Expanded	1.1299569211956222	Significantly Expanded
D1_Dist	0.567	0.567	ns	0.15843892463335837	6.725567010309279	6.713877551020408	0.24641694110709347	-0.011689459288870552	Compressed	-0.15843892463335837	Not Significant
D2_Dist	0.0348	0.038463157894736845	*	0.3733630915016995	14.896701030927835	14.960612244897959	1.4149550622723288	0.06391121397012434	Expanded	0.3733630915016995	Not Significant
SB_Dist	1.6e-13	8.4e-13	****	1.7089611521434145	2.707422680412371	2.9308163265306124	12.075720713938118	0.2233936461182413	Expanded	1.7089611521434145	Significantly Expanded
aCb4_aE_Dist	1.78e-8	3.738e-8	****	1.0868303164564628	3.1728865979381444	3.0751020408163265	7.427360702957187	-0.09778455712181788	Compressed	-1.0868303164564628	Significantly Compressed
Spine_Bridge_Dist	0.00519	0.006411176470588236	**	0.09107467682059815	4.276082474226804	4.346938775510204	2.193062268795897	0.07085630128340004	Expanded	0.09107467682059815	Not Significant
V104_RS2_Dist	4.36e-11	1.308e-10	****	1.289850835569959	7.290103092783505	7.219183673469388	9.883392256011751	-0.07091941931411672	Compressed	-1.289850835569959	Significantly Compressed
I150_HRD_Dist	2.56e-7	4.887272727272728e-7	****	1.0378720963858876	9.93319587628866	9.96938775510204	6.310933425112456	0.03619187881337993	Expanded	1.0378720963858876	Significantly Expanded
Shell_M118_M120_Dist	1.51e-15	1.5855000000000002e-14	****	1.7367255488198534	4.083917525773196	4.172448979591837	13.799833753636893	0.08853145381864103	Expanded	1.7367255488198534	Significantly Expanded
Y156_N99_Dist	0.00139	0.002085	**	0.5901996326858591	8.54340206185567	8.511632653061225	2.6808939406902237	-0.03176940879444423	Compressed	-0.5901996326858591	Significantly Compressed
K105_E107_Dist	5.61e-10	1.4726250000000002e-9	****	1.1639461301481788	3.7589690721649482	3.866122448979592	8.831907831001862	0.10715337681464376	Expanded	1.1639461301481788	Significantly Expanded
K105_E121_Dist	0.00192	0.002611875	**	0.7620514969680684	3.5790721649484536	3.4589795918367345	2.5830476115122987	-0.12009257311171906	Compressed	-0.7620514969680684	Significantly Compressed
K105_N99_Dist	5.64e-14	3.948e-13	****	1.458922391769982	3.152164948453608	3.3630612244897957	12.4036228560024	0.21089627603618766	Expanded	1.458922391769982	Significantly Expanded
D220_HRD_Dist	8e-17	1.68e-15	****	1.858820030011855	3.417319587628866	3.479795918367347	14.774690718274137	0.0624763307384808	Expanded	1.858820030011855	Significantly Expanded
Mg_Hijack_Dist	6.76e-6	1.183e-5	****	0.8476353926447993	11.524255319148937	11.91108695652174	4.927015255372069	0.38683163737280246	Expanded	0.8476353926447993	Significantly Expanded
HRD_ATP_Dist	0.00199	0.002611875	**	0.6178881511407903	5.277553191489361	5.791086956521739	2.5830476115122987	0.5135337650323777	Expanded	0.6178881511407903	Significantly Expanded
DFG_Mg_Dist	0.354	0.3717	ns	0.17410695130431583	2.1556382978723403	2.2123913043478263	0.42980743890427414	0.05675300647548598	Expanded	0.17410695130431583	Not Significant
DFG_ATP_Dist	9.71e-5	1.5685384615384617e-4	***	0.7413250499723097	2.4567021276595744	2.799130434782609	3.8045048276649127	0.3424283071230345	Expanded	0.7413250499723097	Significantly Expanded
PLoop_ATP_Dist	0.00879	0.010255	*	0.5560497947369782	3.2319148936170214	3.5884782608695653	1.9890643352956148	0.3565633672525439	Expanded	0.5560497947369782	Significantly Expanded
