## Supplementary material for "Trans-Allosteric Activation Releases Distinct Conformational Traps in Kinase Heterodimers": S3 Data: Stats_State_4_vs_State_8.csv

Metric	p	p.adj	p.adj.signif	effsize	State 4	State 8	Log10_P	Diff	Direction	Signed_EffSize	Significance
Interface_C_Lobe_Donor_Dist	6.81e-18	2.3835e-17	****	1.6914735878856235	2.5614432989690723	2.639866666666667	16.622784843736937	0.0784233676975945	Expanded	1.6914735878856235	Significantly Expanded
Interface_N_Lobe_Rec_Dist	2.23e-18	9.366000000000001e-18	****	1.8162970202560758	10.084536082474227	11.443866666666667	17.02844584655394	1.3593305841924401	Expanded	1.8162970202560758	Significantly Expanded
Cleft_Gape_Dist	1.58e-13	4.74e-13	****	1.3786871006984944	15.656701030927834	16.3212	12.324221658325914	0.6644989690721665	Expanded	1.3786871006984944	Significantly Expanded
D1_Dist	0.0147	0.016247368421052632	*	0.3848866599747473	6.725567010309279	6.697733333333334	1.7892169714707336	-0.027833676975944854	Compressed	-0.3848866599747473	Not Significant
D2_Dist	0.378	0.39690000000000003	ns	0.10725940532351744	14.896701030927835	14.9128	0.4013189010928366	0.016098969072166014	Expanded	0.10725940532351744	Not Significant
SB_Dist	5.4e-22	2.8350000000000004e-21	****	2.4037969319596137	2.707422680412371	2.9718666666666667	20.547446936771074	0.26444398625429555	Expanded	2.4037969319596137	Significantly Expanded
aCb4_aE_Dist	4.31e-12	1.131375e-11	****	1.2284423197984333	3.1728865979381444	3.0688	10.946393422097293	-0.10408659793814445	Compressed	-1.2284423197984333	Significantly Compressed
Spine_Bridge_Dist	6.78e-8	1.2943636363636364e-7	****	0.2551868701409778	4.276082474226804	4.1384	6.887943696557242	-0.13768247422680435	Compressed	-0.2551868701409778	Not Significant
V104_RS2_Dist	1.93e-7	3.3774999999999996e-7	****	0.859359759775727	7.290103092783505	7.260266666666666	6.471404642305932	-0.029836426116838233	Compressed	-0.859359759775727	Significantly Compressed
I150_HRD_Dist	9.07e-12	2.1163333333333336e-11	****	1.211335443703236	9.93319587628866	9.976	10.67441592764531	0.042804123711340125	Expanded	1.211335443703236	Significantly Expanded
Shell_M118_M120_Dist	1.07e-4	1.2483333333333335e-4	***	0.5185351379583998	4.083917525773196	4.062266666666667	3.903669432684177	-0.021650859106529197	Compressed	-0.5185351379583998	Significantly Compressed
Y156_N99_Dist	9.55e-5	1.1797058823529413e-4	***	0.6168391721816424	8.54340206185567	8.510266666666666	3.928226255060608	-0.03313539518900299	Compressed	-0.6168391721816424	Significantly Compressed
K105_E107_Dist	1.7499999999999999e-25	3.675e-24	****	2.7200735604533484	3.7589690721649482	3.9310666666666667	23.434742656579786	0.17209759450171846	Expanded	2.7200735604533484	Significantly Expanded
K105_E121_Dist	6.35e-7	1.0257692307692308e-6	****	1.0041846455534256	3.5790721649484536	3.7305333333333333	5.988950332280941	0.15146116838487966	Expanded	1.0041846455534256	Significantly Expanded
K105_N99_Dist	9.53e-25	1.0006500000000001e-23	****	2.078472248290378	3.152164948453608	3.3776	22.999717800291734	0.2254350515463921	Expanded	2.078472248290378	Significantly Expanded
D220_HRD_Dist	2.98e-24	2.086e-23	****	2.184744553900729	3.417319587628866	3.4857333333333336	22.68068569590949	0.06841374570446757	Expanded	2.184744553900729	Significantly Expanded
Mg_Hijack_Dist	9.49e-6	1.3286e-5	****	0.5006632107781062	11.524255319148937	11.802297297297297	4.876605751894469	0.2780419781483605	Expanded	0.5006632107781062	Significantly Expanded
HRD_ATP_Dist	2.84e-5	3.7275e-5	****	0.683679620589609	5.277553191489361	5.876621621621622	4.4285823478749675	0.5990684301322604	Expanded	0.683679620589609	Significantly Expanded
DFG_Mg_Dist	0.645	0.645	ns	0.10154320871520302	2.1556382978723403	2.1885135135135134	0.1904402853647322	0.03287521564117313	Expanded	0.10154320871520302	Not Significant
DFG_ATP_Dist	6.63e-6	9.945e-6	****	0.8088472745270805	2.4567021276595744	2.803918918918919	5.002395212539546	0.3472167912593447	Expanded	0.8088472745270805	Significantly Expanded
PLoop_ATP_Dist	4.68e-9	9.828000000000002e-9	****	1.0212856435659778	3.2319148936170214	3.835810810810811	8.007534852191956	0.6038959171937894	Expanded	1.0212856435659778	Significantly Expanded
