## Supplementary material for "Trans-Allosteric Activation Releases Distinct Conformational Traps in Kinase Heterodimers": S3 Data: Stats_State_5_vs_State_7.csv

Metric	p	p.adj	p.adj.signif	effsize	State 5	State 7	Log10_P	Diff	Direction	Signed_EffSize	Significance
Interface_C_Lobe_Donor_Dist	0.795	0.804	ns	0.04826414746587481	2.6305940594059405	2.633265306122449	0.0947439512515487	0.002671246716508424	Expanded	0.04826414746587481	Not Significant
Interface_N_Lobe_Rec_Dist	0.394	0.48492307692307696	ns	0.11851815245805195	11.112128712871288	11.21408163265306	0.3143271478253378	0.10195291978177323	Expanded	0.11851815245805195	Not Significant
Cleft_Gape_Dist	6.37e-12	2.0384e-11	****	1.2378452471832726	16.97831683168317	16.23938775510204	10.690710589344743	-0.7389290765811296	Compressed	-1.2378452471832726	Significantly Compressed
D1_Dist	2.84e-7	6.491428571428571e-7	****	0.9367388709207286	6.783366336633663	6.713877551020408	6.187659717311295	-0.06948878561325511	Compressed	-0.9367388709207286	Significantly Compressed
D2_Dist	2.51e-15	1.004e-14	****	1.5447443682693554	15.257128712871287	14.960612244897959	13.998266287190999	-0.2965164679733281	Compressed	-1.5447443682693554	Significantly Compressed
SB_Dist	7.3e-5	1.2977777777777776e-4	***	0.3884949289916593	2.8484653465346534	2.9308163265306124	3.8867996666629443	0.08235097999595897	Expanded	0.3884949289916593	Not Significant
aCb4_aE_Dist	0.00248	0.003968	**	0.3791398039189875	3.0932178217821784	3.0751020408163265	2.401428336517859	-0.01811578096585187	Compressed	-0.3791398039189875	Not Significant
Spine_Bridge_Dist	3.03e-22	1.616e-21	****	5.054300095375934	7.728762376237624	4.346938775510204	20.791558643561434	-3.3818236007274196	Compressed	-5.054300095375934	Significantly Compressed
V104_RS2_Dist	2.93e-6	5.86e-6	****	0.8076175137223495	7.264603960396039	7.219183673469388	5.23210238398191	-0.04542028692665134	Compressed	-0.8076175137223495	Significantly Compressed
I150_HRD_Dist	1.96e-10	5.226666666666666e-10	****	1.1719050940310283	10.008910891089108	9.96938775510204	9.281775196371242	-0.0395231359870678	Compressed	-1.1719050940310283	Significantly Compressed
Shell_M118_M120_Dist	5.270000000000001e-27	4.2160000000000006e-26	****	3.9057665735079894	4.010940594059406	4.172448979591837	25.37509939779551	0.1615083855324313	Expanded	3.9057665735079894	Significantly Expanded
Y156_N99_Dist	0.804	0.804	ns	0.059270725603824216	8.51440594059406	8.511632653061225	0.0947439512515487	-0.0027732875328343454	Compressed	-0.059270725603824216	Not Significant
K105_E107_Dist	0.318	0.424	ns	0.23670591399600138	3.890049504950495	3.866122448979592	0.3726341434072674	-0.023927055970903055	Compressed	-0.23670591399600138	Not Significant
K105_E121_Dist	3.39e-27	4.2160000000000006e-26	****	4.359490683007188	3.7336138613861385	3.4589795918367345	25.37509939779551	-0.27463426954940395	Compressed	-4.359490683007188	Significantly Compressed
K105_N99_Dist	0.796	0.804	ns	0.042960359044262944	3.356039603960396	3.3630612244897957	0.0947439512515487	0.007021620529399808	Expanded	0.042960359044262944	Not Significant
D220_HRD_Dist	0.0573	0.08334545454545454	ns	0.05566218196864984	3.477920792079208	3.479795918367347	1.0791180805349103	0.0018751262881386843	Expanded	0.05566218196864984	Not Significant
