## Supplementary material for "Trans-Allosteric Activation Releases Distinct Conformational Traps in Kinase Heterodimers": S3 Data: Stats_State_5_vs_State_8.csv

Metric	p	p.adj	p.adj.signif	effsize	State 5	State 8	Log10_P	Diff	Direction	Signed_EffSize	Significance
Interface_C_Lobe_Donor_Dist	0.173	0.23066666666666663	ns	0.17580708297789208	2.6305940594059405	2.639866666666667	0.6370151602629047	0.009272607260726318	Expanded	0.17580708297789208	Not Significant
Interface_N_Lobe_Rec_Dist	3.44e-4	5.504e-4	***	0.3824295969669007	11.112128712871288	11.443866666666667	3.259321574772545	0.33173795379537907	Expanded	0.3824295969669007	Not Significant
Cleft_Gape_Dist	4.63e-14	1.4816000000000002e-13	****	1.1566990173655685	16.97831683168317	16.3212	12.829269030662141	-0.6571168316831688	Compressed	-1.1566990173655685	Significantly Compressed
D1_Dist	4.14e-14	1.4816000000000002e-13	****	1.1774535688154548	6.783366336633663	6.697733333333334	12.829269030662141	-0.08563300330032941	Compressed	-1.1774535688154548	Significantly Compressed
D2_Dist	5.68e-28	4.544e-27	****	1.9856003244478915	15.257128712871287	14.9128	26.342561677297038	-0.3443287128712864	Compressed	-1.9856003244478915	Significantly Compressed
SB_Dist	3.88e-13	1.0346666666666666e-12	****	0.6174072247378845	2.8484653465346534	2.9718666666666667	11.985199542133511	0.12340132013201321	Expanded	0.6174072247378845	Significantly Expanded
aCb4_aE_Dist	2.16e-5	4.32e-5	****	0.6603482239204369	3.0932178217821784	3.0688	4.364516253185088	-0.02441782178217844	Compressed	-0.6603482239204369	Significantly Compressed
Spine_Bridge_Dist	5.73e-35	9.168e-34	****	9.826323845315697	7.728762376237624	4.1384	33.03772539537668	-3.590362376237624	Compressed	-9.826323845315697	Significantly Compressed
V104_RS2_Dist	0.437	0.4994285714285714	ns	0.11825383586357266	7.264603960396039	7.260266666666666	0.30152661605189146	-0.00433729372937286	Compressed	-0.11825383586357266	Not Significant
I150_HRD_Dist	1.46e-10	3.337142857142857e-10	****	0.9621323089202305	10.008910891089108	9.976	9.476625201573896	-0.03291089108910761	Compressed	-0.9621323089202305	Significantly Compressed
Shell_M118_M120_Dist	1.42e-23	7.573333333333333e-23	****	1.7555671765306726	4.010940594059406	4.062266666666667	22.12071292768068	0.051326072607261075	Expanded	1.7555671765306726	Significantly Expanded
Y156_N99_Dist	0.561	0.561	ns	0.08870501240769517	8.51440594059406	8.510266666666666	0.25103713874383854	-0.004139273927393106	Compressed	-0.08870501240769517	Not Significant
K105_E107_Dist	1.72e-4	3.0577777777777775e-4	***	0.5411173120301024	3.890049504950495	3.9310666666666667	3.514594079875851	0.041017161716171646	Expanded	0.5411173120301024	Significantly Expanded
K105_E121_Dist	0.479	0.5109333333333334	ns	0.07098437590024631	3.7336138613861385	3.7305333333333333	0.2916357629851932	-0.0030805280528052315	Compressed	-0.07098437590024631	Not Significant
K105_N99_Dist	0.367	0.4516923076923077	ns	0.16260313578384522	3.356039603960396	3.3776	0.3451573053988226	0.021560396039604246	Expanded	0.16260313578384522	Not Significant
D220_HRD_Dist	0.00111	0.0016145454545454547	**	0.2488324644618027	3.477920792079208	3.4857333333333336	2.7919497237156428	0.007812541254125449	Expanded	0.2488324644618027	Not Significant
