## Supplementary material for "Trans-Allosteric Activation Releases Distinct Conformational Traps in Kinase Heterodimers": S3 Data: Stats_State_7_vs_State_8.csv

Metric	p	p.adj	p.adj.signif	effsize	State 7	State 8	Log10_P	Diff	Direction	Signed_EffSize	Significance
Interface_C_Lobe_Donor_Dist	0.411	0.5394375	ns	0.12514063317614268	2.633265306122449	2.639866666666667	0.26805886604593626	0.0066013605442178935	Expanded	0.12514063317614268	Not Significant
Interface_N_Lobe_Rec_Dist	0.0476	0.16660000000000003	ns	0.2757584628753988	11.21408163265306	11.443866666666667	0.7783250029292311	0.22978503401360584	Expanded	0.2757584628753988	Not Significant
Cleft_Gape_Dist	0.271	0.47425000000000006	ns	0.1395129717351056	16.23938775510204	16.3212	0.32399266043929975	0.0818122448979608	Expanded	0.1395129717351056	Not Significant
Mg_Hijack_Dist	0.895	0.923	ns	0.18145282833436663	11.91108695652174	11.802297297297297	0.03479829897408793	-0.10878965922444195	Compressed	-0.18145282833436663	Not Significant
D1_Dist	0.195	0.40950000000000003	ns	0.21513356060058098	6.713877551020408	6.697733333333334	0.3877460939035627	-0.016144217687074303	Compressed	-0.21513356060058098	Not Significant
D2_Dist	0.172	0.4013333333333333	ns	0.2548133145695118	14.960612244897959	14.9128	0.3964947677978567	-0.04781224489795832	Compressed	-0.2548133145695118	Not Significant
SB_Dist	0.0844	0.2532	ns	0.2733545796467121	2.9308163265306124	2.9718666666666667	0.5965362986546825	0.04105034013605424	Expanded	0.2733545796467121	Not Significant
HRD_ATP_Dist	0.923	0.923	ns	0.0916070848067523	5.791086956521739	5.876621621621622	0.03479829897408793	0.08553466509988272	Expanded	0.0916070848067523	Not Significant
DFG_Mg_Dist	0.295	0.4765384615384615	ns	0.11342092739582643	2.2123913043478263	2.1885135135135134	0.3219020415947545	-0.02387779083431285	Compressed	-0.11342092739582643	Not Significant
DFG_ATP_Dist	0.676	0.8350588235294119	ns	0.011922806303422302	2.799130434782609	2.803918918918919	0.07828293070271869	0.004788484136310167	Expanded	0.011922806303422302	Not Significant
PLoop_ATP_Dist	0.0296	0.12432000000000001	ns	0.3921666481681802	3.5884782608695653	3.835810810810811	0.9054589985431609	0.24733254994124554	Expanded	0.3921666481681802	Not Significant
aCb4_aE_Dist	0.89	0.923	ns	0.12793708532521836	3.0751020408163265	3.0688	0.03479829897408793	-0.006302040816326571	Compressed	-0.12793708532521836	Not Significant
Spine_Bridge_Dist	0.104	0.27299999999999996	ns	0.2931405252826478	4.346938775510204	4.1384	0.563837352959244	-0.2085387755102044	Compressed	-0.2931405252826478	Not Significant
V104_RS2_Dist	2.18e-4	0.001526	**	0.7307378312223197	7.219183673469388	7.260266666666666	2.8164454663811385	0.04108299319727848	Expanded	0.7307378312223197	Significantly Expanded
I150_HRD_Dist	0.252	0.47425000000000006	ns	0.19046794868723022	9.96938775510204	9.976	0.32399266043929975	0.0066122448979601955	Expanded	0.19046794868723022	Not Significant
Shell_M118_M120_Dist	6.44e-19	6.762e-18	****	2.668101957881527	4.172448979591837	4.062266666666667	17.16992483357025	-0.11018231292517022	Compressed	-2.668101957881527	Significantly Compressed
Y156_N99_Dist	0.84	0.923	ns	0.028731020973389487	8.511632653061225	8.510266666666666	0.03479829897408793	-0.0013659863945587603	Compressed	-0.028731020973389487	Not Significant
K105_E107_Dist	0.00064899999999999995	0.0034072499999999997	**	0.7003941386365289	3.866122448979592	3.9310666666666667	2.467595999793674	0.0649442176870747	Expanded	0.7003941386365289	Significantly Expanded
K105_E121_Dist	6.6300000000000006e-21	1.3923000000000001e-19	****	4.447377505738429	3.4589795918367345	3.7305333333333333	18.85626717686131	0.2715537414965987	Expanded	4.447377505738429	Significantly Expanded
K105_N99_Dist	0.36	0.5249999999999999	ns	0.09264563441770111	3.3630612244897957	3.3776	0.2798406965940432	0.014538775510204438	Expanded	0.09264563441770111	Not Significant
D220_HRD_Dist	0.375	0.5249999999999999	ns	0.19491109361156	3.479795918367347	3.4857333333333336	0.2798406965940432	0.005937414965986765	Expanded	0.19491109361156	Not Significant
