## Supplementary material for "Trans-Allosteric Activation Releases Distinct Conformational Traps in Kinase Heterodimers": S3 Data: csk_mac_by_condition.csv

cond	label	kind	state	mac	n	pct	panel
csk-apo/src-apo	apo/apo	state	State 1	0.13843417532262509	73	73.0	16
csk-apo/src-apo	apo/apo	state	State 2	0.288036076590642	13	13.0	16
csk-apo/src-apo	apo/apo	state	State 9	0.2702527067305806	12	12.0	16
csk-apo/src-apo	apo/apo	global		0.13437321610275338	100	100.0	16
csk-apo/src-apo	apo/apo	within_wt		0.17442037015303005	100	100.0	16
csk-holo/src-apo	CSK-ATP	state	State 7	0.1466603051742824	96	48.97959183673469	21
csk-holo/src-apo	CSK-ATP	state	State 8	0.1417292011248557	62	31.632653061224488	21
csk-holo/src-apo	CSK-ATP	state	State 9	0.17238126183989286	22	11.224489795918368	21
csk-holo/src-apo	CSK-ATP	state	State 3	0.28147657510226476	10	5.1020408163265305	21
csk-holo/src-apo	CSK-ATP	global		0.13407280582990322	196	100.0	21
csk-holo/src-apo	CSK-ATP	within_wt		0.1551250172524866	196	100.0	21
csk-holo/src-holo	both-ATP	state	State 7	0.19840811910974065	45	45.0	21
csk-holo/src-holo	both-ATP	state	State 8	0.16119693613633465	40	40.0	21
csk-holo/src-holo	both-ATP	global		0.1483873186824248	100	100.0	21
csk-holo/src-holo	both-ATP	within_wt		0.180896974181079	100	100.0	21
csk-holo/src-py159-holo	primed	state	State 5	0.16612767703758188	42	42.0	21
csk-holo/src-py159-holo	primed	state	State 3	0.1679526439279233	28	28.0	21
csk-holo/src-py159-holo	primed	state	State 9	0.23611556311657397	15	15.0	21
csk-holo/src-py159-holo	primed	global		0.24045829493684512	100	100.0	21
csk-holo/src-py159-holo	primed	within_wt		0.17907964602716353	100	100.0	21
