## Supplementary material for "Trans-Allosteric Activation Releases Distinct Conformational Traps in Kinase Heterodimers": S3 Data: csk_mac_nmatched.csv

cond	label	kind	state	n	mac	null_mu	null_lo	null_hi	z	p_lower	indep_floor	panel
csk-apo/src-apo	apo/apo	pooled		100	0.13437321610275338						0.08019041558183677	16
csk-apo/src-apo	apo/apo	state	State 1	73	0.13843417532262509	0.14307648909236245	0.130212304224744	0.15578900094836814	-0.7226967209215921	0.23638180909545228	0.09403159725795938	16
csk-apo/src-apo	apo/apo	state	State 2	13	0.288036076590642	0.25933243656669996	0.22294563586921645	0.30513902681548566	1.3905004498086635	0.9110444777611194	0.23032943298089031	16
csk-apo/src-apo	apo/apo	state	State 9	12	0.2702527067305806	0.26972106290706904	0.23374200890209315	0.3195096019163381	0.02423241628634328	0.553223388305847	0.24057124674551034	16
csk-apo/src-apo	apo/apo	weighted		98	0.17442037015303005	0.1742539340952913	0.16493257684960602	0.18359826493655593	0.034847708754081407	0.5177411294352824		16
csk-holo/src-apo	CSK-ATP	pooled		196	0.13407280582990322						0.05713770017573522	21
csk-holo/src-apo	CSK-ATP	state	State 7	96	0.1466603051742824	0.15010492525461222	0.13551453452544043	0.1654008445970403	-0.4471040793992335	0.3313343328335832	0.08186122868467108	21
csk-holo/src-apo	CSK-ATP	state	State 8	62	0.1417292011248557	0.16458258719122315	0.14470482053745454	0.18771834256836792	-2.102545476060345	0.010994502748625687	0.1021586497118279	21
csk-holo/src-apo	CSK-ATP	state	State 9	22	0.17238126183989286	0.22137151045128733	0.1920333775887583	0.25755287722558284	-2.9136682959030478	0.0004997501249375312	0.17411268551027267	21
csk-holo/src-apo	CSK-ATP	state	State 3	10	0.28147657510226476	0.30416518425753486	0.26768765325574856	0.35727987869124983	-0.9961398630444428	0.1424287856071964	0.2659615202676218	21
csk-holo/src-apo	CSK-ATP	weighted		190	0.1551250172524866	0.17129469688019583	0.16462875858787593	0.17798243015662962	-4.719751569674718	0.0004997501249375312		21
csk-holo/src-holo	both-ATP	pooled		100	0.1483873186824248						0.08019041558183677	21
csk-holo/src-holo	both-ATP	state	State 7	45	0.19840811910974065	0.17578897854501038	0.15844506844370063	0.19408913400806174	2.4725779025241423	0.992503748125937	0.12028562337275517	21
csk-holo/src-holo	both-ATP	state	State 8	40	0.16119693613633465	0.1817433414831695	0.16272121499836395	0.20148224337687465	-2.046009105982806	0.017991004497751123	0.12776378167094563	21
csk-holo/src-holo	both-ATP	weighted		85	0.180896974181079	0.1785858265990683	0.16894773125624132	0.18933871027145407	0.44693246052684443	0.6751624187906047		21
csk-holo/src-py159-holo	primed	pooled		100	0.24045829493684512						0.08019041558183677	21
csk-holo/src-py159-holo	primed	state	State 5	42	0.16612767703758188	0.25679388476591475	0.22274916149051685	0.29067890571039356	-5.209626661701557	0.0004997501249375312	0.12460863341342174	21
csk-holo/src-py159-holo	primed	state	State 3	28	0.1679526439279233	0.2705139453644367	0.23098529078408678	0.31421932274858466	-4.844238167772876	0.0004997501249375312	0.15355295532059354	21
csk-holo/src-py159-holo	primed	state	State 9	15	0.23611556311657397	0.3066119074603456	0.25453151844695904	0.3693966184905633	-2.429351023438522	0.001999000499750125	0.21324361862292307	21
csk-holo/src-py159-holo	primed	weighted		85	0.17907964602716353	0.270024392755316	0.25414546990032355	0.2856103130457625	-11.188496064015752	0.0004997501249375312		21
