## Supplementary material for "Trans-Allosteric Activation Releases Distinct Conformational Traps in Kinase Heterodimers": S3 Data: iface_pae.csv

pair	pae	pae4	pae8	delta	sd	ratio
95-251	1.785820886863405	1.5351063710577943	2.0293650816357327	-0.2135465758146493	0.04371707246166088	0.11957894399461305
94-254	1.3669154139893565	1.2978723340846123	1.4301587191839067	0.1052966494251084	0.030183716720120147	0.07703230817904018
91-243	2.3109452682941116	2.0999999883327076	2.518253967875526	0.6426486522062804	0.28647635077630923	0.27808908372835217
199-257	1.9460199057166256	1.7111702333105372	2.1682539629557778	-0.1388605978284096	0.050620747448801906	0.071356206285708
203-261	2.3529850695263685	2.1744680937300336	2.5206348990637157	0.1326233244552495	0.04863929624505935	0.0563638614510823
166-265	2.505970137629343	2.3627659386776863	2.6484127044677734	0.2377048820434635	0.10501467738032255	0.09485543282185045
95-248	1.7679104496590534	1.5574468145979212	1.9634920661411588	0.1155400548297445	0.062232353151822954	0.06535401996861703
95-185	2.035074628407682	1.7595744830496767	2.301587295910669	0.0796058797262384	0.04643495105885667	0.03911693390257879
96-248	1.9119403024217976	1.68297874039792	2.1238095192682174	0.2617198418846302	0.34839109874709046	0.13688703645878353
96-247	1.7990049663467786	1.5909574437648693	1.9920634750335935	0.4638014718601009	0.2714988826000803	0.2578100008261444
207-264	2.717412940305264	2.609574485332408	2.8317460219065347	0.2156749624923595	0.22835395218654192	0.0793677542685623
197-254	2.04154227740729	1.727659545046218	2.338888898728386	0.0610684613246172	0.051262406548319005	0.02991290555205777
204-264	2.6601990135154914	2.4867021504868854	2.8476190604860823	-0.162803845363805	0.14311962198150643	0.0611998743464901
94-251	1.845024863878886	1.570212757333796	2.103968239965893	0.0379173556367065	0.037254355515549196	0.020551135314778896
204-260	2.7338308433988203	2.596808517232854	2.8706349229055736	0.5391837262387686	0.6079620304222176	0.19722644052418087
204-261	2.5718905403839414	2.4281914842889663	2.712698399074494	-0.3086497560616439	0.28401139213902504	0.12000890054036574
204-265	2.8574626860926995	2.696808503029194	3.005555542688521	-0.1152021025116818	0.15084528363586616	0.04031622287576024
96-251	2.1751243575888486	1.8340425225014383	2.505555548365154	0.0429745797420668	0.05206894431310442	0.019757297826274466
203-265	2.5358208850841617	2.3569148804279085	2.7015872872064985	-0.0986394590469421	0.12428235019055274	0.03889843309799396
199-261	1.7900497604958454	1.656382991912517	1.9150793665931338	0.0427492279780277	0.05501686431093895	0.023881586379021175
94-250	1.8253731264996884	1.5829787254333496	2.069841256217351	0.0252567104249155	0.03746474013170558	0.013836464478551537
97-251	2.12587064830818	1.710106386783275	2.5222222313048346	0.0271541137176174	0.041402024609434526	0.012773173071102567
199-260	2.0803482449469874	1.8680850888820404	2.281746033638243	-0.0819436745969772	0.14127799926739393	0.039389402613726976
202-265	2.323134313175334	2.200531896124495	2.4396825328705805	0.0687544369989145	0.12198734006548609	0.029595549688618192
200-265	2.137810924159947	1.9558510323788256	2.2992063382315258	-0.0496198301633032	0.09300745748991887	0.02321057938404975
98-253	2.463432833923036	2.0425531762711544	2.8666666765061635	-0.0198681910509286	0.06013826771971278	0.008065245691837414
198-254	2.043283589443757	1.84521277280564	2.2293650876908075	0.0310212867989538	0.061566382580065984	0.015182076026656057
95-247	1.9296019771205846	1.6744680620254355	2.17380952835083	0.0254546583631389	0.06226794548538271	0.013191662666682782
197-253	2.139054732536202	1.817021278624839	2.450000011731708	-0.0411790167040395	0.11566855206684327	0.019251034617153055
95-250	1.6992537222098356	1.504255304945276	1.8944444448228865	-0.0118154571055537	0.04306941164053725	0.00695332130282934
206-264	2.489054726130927	2.3489361697054925	2.6285714308420816	0.1464656886831807	0.3241104446226402	0.058843900515940864
205-264	2.7552238969660516	2.53617023153508	2.9857143031226263	0.1416655891641483	0.36698759306418555	0.05141708785269505
95-249	1.9067163977456922	1.6776595470753122	2.12301586733924	0.002493246172107	0.047169282888953855	0.0013076124876540427
