## Supplementary material for "Trans-Allosteric Activation Releases Distinct Conformational Traps in Kinase Heterodimers": S3 Data: peel.csv

pair	m4	m8	delta	d	p	base	padj	axis	radius
95-251	3.6033011970053748	3.3897546211907255	-0.2135465758146493	-4.884740989962811	3.664527733706897e-26	3.6033011970053748	1.2092941521232761e-24	-8.141504507899546	8.23565981256786
94-254	3.1682583610805404	3.273555010505649	0.10529664942510841	3.4885249686602964	1.191184841241136e-25	3.1682583610805404	1.9654549880478743e-24	-2.6395048577819598	2.9588650243728924
91-243	4.272401886367325	4.915050538573605	0.6426486522062804	2.243286925656502	2.4241795087351007e-23	4.272401886367325	2.666597459608611e-22	-8.586954569938852	10.891679018237475
199-257	3.781126534968862	3.6422659371404524	-0.13886059782840965	-2.7431558170659955	3.117965118196099e-23	3.781126534968862	2.666597459608611e-22	3.341861916101402	4.261394008451749
203-261	3.2299556428782092	3.3625789673334587	0.1326233244552495	2.726670299402636	3.730626850422205e-23	3.2299556428782092	2.666597459608611e-22	8.81032149036066	8.980762813182361
166-265	3.508375972395422	3.7460808544388855	0.23770488204346352	2.263539611540093	8.924712319786416e-22	3.508375972395422	4.908591775882529e-21	9.70802957647929	11.211151802563993
95-248	3.494641079064755	3.6101811338944994	0.1155400548297445	1.8565914508787946	8.467179282027319e-18	3.494641079064755	3.9916702329557356e-17	-11.454041449302519	11.919336615256874
95-185	2.561726217445735	2.6413320971719734	0.07960587972623845	1.714352613946708	2.1488821765703297e-16	2.561726217445735	8.86413897835261e-16	-11.359359134641949	11.601453320196944
96-248	3.928878788142923	4.190598630027553	0.26171984188463027	0.7512242500622038	4.203774508904019e-14	3.928878788142923	1.5413839865981403e-13	-12.9251003745316	13.247500919297837
96-247	2.7262006845713618	3.1900021564314627	0.4638014718601009	1.7082997448033095	9.286413071657253e-14	2.7262006845713618	3.064516313646893e-13	-14.4651865621097	14.535012188947766
207-264	4.414169648445204	4.629844610937564	0.2156749624923595	0.9444765918313295	2.4365570729667945e-11	4.414169648445204	7.309671218900383e-11	13.663377490043796	14.470407060415358
197-254	4.483096033609512	4.5441644949341296	0.061068461324617296	1.191291346555398	2.632319011201221e-10	4.483096033609512	7.238877280803357e-10	-2.899724214853732	4.084874262327213
204-264	3.510745700061676	3.347941854697871	-0.162803845363805	-1.137536859794404	9.881785179818173e-10	3.510745700061676	2.5084531610307667e-09	11.892559315878705	12.119413604019872
94-251	2.857299042363357	2.8952163980000636	0.03791735563670651	1.0177965800772097	3.054035743201302e-09	2.857299042363357	7.198798537545926e-09	-5.072976850378108	5.0841503836643165
204-260	3.207485058913659	3.7466687851524276	0.5391837262387686	0.8868707242528224	1.90017685308494e-07	3.207485058913659	4.180389076786868e-07	8.905645334912304	10.586985912361403
204-261	3.501014535242589	3.192364779180945	-0.3086497560616439	-1.0867513226742618	4.388718741300031e-07	3.501014535242589	9.051732403931313e-07	9.625943866431594	10.1994273827662
204-265	4.708440409585976	4.593238307074294	-0.11520210251168184	-0.7637103377376688	3.259331162122626e-06	4.708440409585976	6.32693696176745e-06	10.242628537269074	10.32791762074828
96-251	4.04800760244089	4.090982182182957	0.042974579742066865	0.8253399470450028	5.459043561890336e-06	4.04800760244089	1.0008246530132283e-05	-9.612563433128628	9.760771428946956
203-265	4.506243540529544	4.407604081482602	-0.09863945904694216	-0.7936723025892709	5.744471385679088e-06	4.506243540529544	1.0008246530132283e-05	9.42700616119814	9.494078349444647
199-261	2.8185968828012986	2.8613461107793263	0.042749227978027715	0.7770204375229709	9.348094722171383e-06	2.8185968828012986	1.542435629158278e-05	5.776061513253052	6.001222362917434
94-250	3.3651715981747006	3.390428308599616	0.025256710424915507	0.6741461527859712	4.8474093265864504e-05	3.3651715981747006	7.61735751320728e-05	-5.465179222448629	5.825836705763088
97-251	3.753487439370494	3.7806415530881115	0.027154113717617445	0.655864392472962	0.00021766201131795862	3.753487439370494	0.0003264930169769379	-7.725566339490169	8.617535098324193
199-260	4.23165983900157	4.149716164404593	-0.08194367459697727	-0.5800172356764772	0.0013248553250699553	4.23165983900157	0.0019008793794481969	5.055762981733763	6.336483553571416
202-265	4.393915748336721	4.462670185335636	0.06875443699891459	0.5636194457720388	0.0031501339004157657	4.393915748336721	0.004331434113071678	10.317826034711203	11.03761959904592
200-265	4.065989480027481	4.016369649864178	-0.04961983016330329	-0.5335037802606476	0.004100472639245594	4.065989480027481	0.0054126238838041844	7.1892457752072865	7.9320809893645015
98-253	2.6734788471313733	2.6536106560804447	-0.01986819105092863	-0.3303751804679267	0.005363040543614453	2.6734788471313733	0.006806936074587575	-4.458646358568649	9.197165047372012
198-254	3.957987356948553	3.989008643747507	0.031021286798953884	0.503867297361692	0.006636641364290587	3.957987356948553	0.008111450556355163	-1.2472888815431364	2.0221341054516593
95-247	3.3774443207107216	3.4028989790738606	0.025454658363138982	0.40879232749239075	0.01540657987557111	3.3774443207107216	0.018157754853351665	-12.994127636880616	13.084166437663464
197-253	4.1398153357615275	4.098636319057488	-0.04117901670403956	-0.3560087505914547	0.0335500168806699	4.1398153357615275	0.038177605415934714	-3.4455239324996416	6.856788457360916
95-250	4.0700483493237085	4.058232892218155	-0.011815457105553762	-0.2743352336495097	0.11633285295100643	4.0700483493237085	0.1279661382461071	-8.533706879970069	8.701183480115793
206-264	4.230520112415784	4.376985801098964	0.14646568868318077	0.45190055153486275	0.39106033725988854	4.230520112415784	0.4162900364379459	14.544398206165859	14.801972451784552
205-264	3.913284847962851	4.054950437126999	0.1416655891641483	0.38602282976735736	0.4214096182298491	3.913284847962851	0.4345786687995319	13.59962140165004	13.640942619542587
95-249	3.481135800427196	3.483629046599303	0.002493246172107	0.0528574109972503	0.6870333028568043	3.481135800427196	0.6870333028568043	-11.07333439542867	11.483516099364989
