## Supplementary material for "Trans-Allosteric Activation Releases Distinct Conformational Traps in Kinase Heterodimers": S3 Data: peel_v2.csv

pair	m4	m8	delta	d	sd4	p	padj	axis	radius
95-251	3.6033011970053748	3.3897546211907255	-0.2135465758146493	-4.884740989962811	0.04478520589133772	3.664527733706897e-26	1.2459394294603451e-24	-8.396179161821337	8.490233597022021
94-254	3.1682583610805404	3.273555010505649	0.10529664942510841	3.4885249686602964	0.02521093798833356	1.191184841241136e-25	2.0250142301099314e-24	-2.867609861912298	3.136959599664844
91-243	4.272401886367325	4.915050538573605	0.6426486522062804	2.243286925656502	0.2121291807757391	2.4241795087351007e-23	2.7474034432331143e-22	-8.77440113634853	11.03598580571349
199-257	3.781126534968862	3.6422659371404524	-0.13886059782840965	-2.7431558170659955	0.04823396118855863	3.117965118196099e-23	2.7474034432331143e-22	3.07714834975482	4.133307008241507
203-261	3.2299556428782092	3.3625789673334587	0.1326233244552495	2.726670299402636	0.05454614635922911	3.730626850422205e-23	2.7474034432331143e-22	8.553536470896423	8.763254201650772
166-265	3.508375972395422	3.7460808544388855	0.23770488204346352	2.263539611540093	0.08740096785572797	8.924712319786416e-22	5.057336981212302e-21	9.530783238640424	10.945830464530227
95-248	3.494641079064755	3.6101811338944994	0.1155400548297445	1.8565914508787946	0.06389469497170917	8.467179282027319e-18	4.112629936984698e-17	-11.665948494743787	12.12772173957621
95-185	2.561726217445735	2.6413320971719734	0.07960587972623845	1.714352613946708	0.04287377873862403	2.1488821765703297e-16	9.1327492504239e-16	-11.621625051581201	11.856106785049331
96-248	3.928878788142923	4.190598630027553	0.26171984188463027	0.7512242500622038	0.2573590019980264	4.203774508904019e-14	1.5880925922526292e-13	-13.133875697544198	13.458844242493038
96-247	2.7262006845713618	3.1900021564314627	0.4638014718601009	1.7082997448033095	0.3407311995082991	9.286413071657253e-14	3.157380444363466e-13	-14.688955709139645	14.762877358184685
207-264	4.414169648445204	4.629844610937564	0.2156749624923595	0.9444765918313295	0.155007130812137	2.4365570729667945e-11	7.531176407351911e-11	13.466632655353052	14.213555422759457
197-254	4.483096033609512	4.5441644949341296	0.061068461324617296	1.191291346555398	0.056181983763101795	2.632319011201221e-10	7.45823719840346e-10	-3.1439551074275434	4.264769408891165
204-264	3.510745700061676	3.347941854697871	-0.162803845363805	-1.137536859794404	0.10447972344592626	9.881785179818173e-10	2.584466893183214e-09	11.626036795452269	11.906079064261567
94-251	2.857299042363357	2.8952163980000636	0.03791735563670651	1.0177965800772097	0.03528351466892324	3.054035743201302e-09	7.41694394777459e-09	-5.317616245710028	5.332045190100669
204-260	3.207485058913659	3.7466687851524276	0.5391837262387686	0.8868707242528224	0.6800296965644811	1.90017685308494e-07	4.3070675336591977e-07	8.597897193152455	10.450548846493085
204-261	3.501014535242589	3.192364779180945	-0.3086497560616439	-1.0867513226742618	0.16790512099022553	4.388718741300031e-07	9.326027325262565e-07	9.345244074504752	10.013420668714001
204-265	4.708440409585976	4.593238307074294	-0.11520210251168184	-0.7637103377376688	0.12316382487670068	3.259331162122626e-06	6.518662324245252e-06	9.989979221487959	10.102169446360591
96-251	4.04800760244089	4.090982182182957	0.042974579742066865	0.8253399470450028	0.04317373686328975	5.459043561890336e-06	1.031152672801508e-05	-9.864106364621748	10.00818621748757
203-265	4.506243540529544	4.407604081482602	-0.09863945904694216	-0.7936723025892709	0.12315583375007096	5.744471385679088e-06	1.031152672801508e-05	9.198271617879628	9.242603409819935
199-261	2.8185968828012986	2.8613461107793263	0.042749227978027715	0.7770204375229709	0.05599592465043873	9.348094722171383e-06	1.5891761027691353e-05	5.520145227460249	5.796351621071671
94-250	3.3651715981747006	3.390428308599616	0.025256710424915507	0.6741461527859712	0.03927252381655181	4.8474093265864504e-05	7.848186528759015e-05	-5.698066898715403	6.040858647259383
97-251	3.753487439370494	3.7806415530881115	0.027154113717617445	0.655864392472962	0.038973659958912305	0.00021766201131795862	0.0003363867447641179	-7.9937609573009984	8.863782434575388
199-260	4.23165983900157	4.149716164404593	-0.08194367459697727	-0.5800172356764772	0.14704909780001896	0.0013248553250699553	0.001958481784886021	4.772798346107953	6.214778517589523
202-265	4.393915748336721	4.462670185335636	0.06875443699891459	0.5636194457720388	0.11429909230881506	0.0031501339004157657	0.004462689692255668	10.11989141020451	10.773082361587184
200-265	4.065989480027481	4.016369649864178	-0.04961983016330329	-0.5335037802606476	0.08629155011337084	0.004100472639245594	0.005576642789374008	6.983929360453978	7.669546706001793
98-253	2.6734788471313733	2.6536106560804447	-0.01986819105092863	-0.3303751804679267	0.055567480091266996	0.005363040543614453	0.007013206864726593	-4.7533032399939685	9.371324949961654
198-254	3.957987356948553	3.989008643747507	0.031021286798953884	0.503867297361692	0.06371996278473649	0.006636641364290587	0.008357252088365923	-1.4732579797955676	2.1086682184064824
95-247	3.3774443207107216	3.4028989790738606	0.025454658363138982	0.40879232749239075	0.05561299520291192	0.01540657987557111	0.01870798984890778	-13.221028506339234	13.313084595101026
197-253	4.1398153357615275	4.098636319057488	-0.04117901670403956	-0.3560087505914547	0.11701262061353811	0.0335500168806699	0.03933450254975092	-3.7148290444500285	7.018686277080952
95-250	4.0700483493237085	4.058232892218155	-0.011815457105553762	-0.2743352336495097	0.042303411455406954	0.11633285295100643	0.1318439000111406	-8.776629814826714	8.940807962745117
206-264	4.230520112415784	4.376985801098964	0.14646568868318077	0.45190055153486275	0.40807728255364173	0.39106033725988854	0.4289048860269745	14.31801181914049	14.556850993213335
205-264	3.913284847962851	4.054950437126999	0.1416655891641483	0.38602282976735736	0.44400035936983046	0.4214096182298491	0.4477477193692147	13.367439091182597	13.395280811181335
201-265	4.60057821018393	4.594882067859561	-0.005696142324369546	-0.047455807351481805	0.11103387094379047	0.6531143697235674	0.6729057142606453	7.955729931451859	8.799405158700164
95-249	3.481135800427196	3.483629046599303	0.002493246172107	0.0528574109972503	0.045371899847389596	0.6870333028568043	0.6870333028568043	-11.318325530851203	11.720663282056465
